# Unravelling Immune Cell Signatures: CIBERSORTx-assisted Construction of Signature Matrix from Single-Cell Data

**DOI:** 10.1101/2024.05.05.592045

**Authors:** Madhulika Verma

## Abstract

The immune system’s intricate orchestration is pivotal in combating infections and diseases, often leaving discernible signatures within circulating blood cells. Peripheral blood mononuclear cells (PBMCs), comprising diverse immune cell populations, serve as crucial indicators of immune system status and its responses to various conditions, including cancer. While traditional bulk metrics pose challenges in dissecting specific immune cell functionalities, advancements in single-cell technologies offer unprecedented insights into the dynamic activities of immune cell populations.

In this study, we analyzed single-cell data from droplet sequencing to delineate immune cell types and subtypes within PBMCs. Employing the CIBERSORTx tool, we constructed a signature matrix to comprehensively represent significant cell populations within tissue. Through iterative optimization and minimization of the condition number based on marker genes, we aimed to enhance the robustness and stability of the gene signature matrices, enabling scalable investigation of novel or poorly understood phenotypic states in bulk tissue gene expression profiles. The resultant matrix consisted of 14 immune cell types represented by 275 gene having significant highest expression for their respective cell types and the least in other cells.

This approach facilitates precise characterization of immune cell populations and their responses to diverse diseases, contributing to a deeper understanding of immunological processes and paving the way for targeted therapeutic interventions.
