## Supplementary file 1 for "Unravelling Immune Cell Signatures: CIBERSORTx-assisted Construction of Signature Matrix from Single-Cell Data"

### Sheet: contrast_1_vs_all_mean_pbmc_15
Genes	logFC	logCPM	LR	PValue	FDR
LCK	1.44322	11.559	582.215	1.23653e-128	8.3837e-126
LEF1	1.67947	11.4144	568.713	1.06986e-125	3.62683e-123
IL7R	1.89077	11.554	546.91	5.91908e-121	1.33771e-118
CD3G	1.43011	11.4544	532.787	6.99143e-118	1.18505e-115
MAL	1.64879	11.3816	488.59	2.88844e-108	3.91673e-106
NOSIP	1.49438	11.6615	474.753	2.96112e-105	3.34607e-103
CD27	1.4663	11.5037	461.201	2.63406e-102	2.55127e-100
TRAT1	1.4169	11.3742	439.136	1.66933e-97	1.41476e-95
PIK3IP1	1.45026	11.4634	430.745	1.11895e-95	8.42944e-94
LAT	1.22473	11.4465	364.12	3.56834e-81	2.41933e-79
CCR7	1.39748	11.3995	357.176	1.16001e-79	7.14991e-78
CD7	1.09168	11.6688	337.545	2.18565e-75	1.23489e-73
SH3YL1	1.16866	11.3767	281.038	4.45968e-63	2.3259e-61
PRKCQ-AS1	1.0214	11.3478	276.776	3.7853e-62	1.83317e-60
DNAJB1	1.24545	11.4721	272.431	3.35007e-61	1.51423e-59
TCF7	1.10339	11.3738	269.302	1.61052e-60	6.82456e-59
CD2	1.09196	11.4883	266.99	5.13995e-60	2.04993e-58
AQP3	1.39308	11.3674	258.901	2.97947e-58	1.12227e-56
ITM2A	1.2063	11.3736	249.064	4.15405e-56	1.48234e-54
SPOCK2	0.917461	11.3668	216.134	6.30639e-49	2.13787e-47
LBH	0.96081	11.4652	202.01	7.60845e-46	2.45644e-44
FHIT	0.978585	11.333	188.712	6.0754e-43	1.87233e-41
GIMAP5	0.96641	11.3867	188.029	8.56259e-43	2.5241e-41
AES	1.03657	11.6834	184.891	4.14652e-42	1.17139e-40
RP11-664D1.1	0.629206	11.2735	175.338	5.05243e-40	1.37022e-38
CD247	0.716363	11.5352	168.51	1.5655e-38	4.08234e-37
ADTRP	0.863878	11.2877	168.408	1.6476e-38	4.13729e-37
RGCC	1.10985	11.4022	167.898	2.12993e-38	5.15746e-37
CD69	1.13328	11.6432	155.068	1.35289e-35	3.16296e-34
LINC00861	0.739754	11.3488	145.213	1.92925e-33	4.3601e-32
IGJ	-0.791707	11.4143	142.014	9.65461e-33	2.11156e-31
PIM1	0.806438	11.3767	133.844	5.90971e-31	1.25212e-29
RAC1	-1.22879	11.6336	132.88	9.60395e-31	1.97318e-29
ITGB2	-1.24116	11.6593	130.733	2.83205e-30	5.64745e-29
TSHZ2	0.719012	11.2772	125.689	3.5969e-29	6.9677e-28
PRELID1	-1.29557	11.6404	120.548	4.79956e-28	9.03917e-27
AP1S2	-1.34222	11.4936	113.264	1.88876e-26	3.46103e-25
NELL2	0.511997	11.2782	108.227	2.39674e-25	4.27629e-24
SLC2A3	0.926636	11.4957	101.651	6.62043e-24	1.15094e-22
PASK	0.883689	11.2997	97.8771	4.45175e-23	7.37572e-22
IL2RG	0.57774	11.5925	97.8733	4.46024e-23	7.37572e-22
STK17A	0.563941	11.5175	94.4387	2.52799e-22	4.0809e-21
AC013264.2	0.529401	11.2689	87.6021	8.0041e-21	1.26204e-19
PLAC8	-0.95361	11.6582	86.3993	1.47035e-20	2.26567e-19
TKT	-1.17417	11.6243	85.8792	1.91275e-20	2.88187e-19
C1orf162	-1.08081	11.566	85.7141	2.07928e-20	3.06468e-19
GZMM	0.306326	11.4689	81.7057	1.57934e-19	2.27828e-18
TCEA3	0.457781	11.2675	78.9918	6.23671e-19	8.80935e-18
SOCS3	0.610495	11.4187	77.1401	1.59249e-18	2.20349e-17
NSG1	0.416534	11.2764	76.0969	2.70083e-18	3.66233e-17
MYC	0.667003	11.3433	74.5975	5.77168e-18	7.67294e-17
CTSC	-1.16461	11.4532	73.8886	8.26511e-18	1.07764e-16
SYNE2	0.438873	11.3559	71.3917	2.92909e-17	3.74702e-16
CISH	0.51417	11.2785	64.9448	7.70271e-16	9.67119e-15
ANKRD55	0.341729	11.2545	63.9308	1.28865e-15	1.58856e-14
SELL	0.504809	11.6533	63.139	1.92618e-15	2.33205e-14
BTG2	0.60324	11.5381	62.0643	3.3243e-15	3.95417e-14
STXBP2	-1.43993	11.4715	60.3712	7.85534e-15	9.18262e-14
NPC2	-1.77506	11.6909	59.8474	1.02502e-14	1.17791e-13
CYBB	-1.36365	11.3314	59.3657	1.3093e-14	1.47951e-13
CD8B	0.717419	11.3742	59.2567	1.38387e-14	1.53814e-13
PYCARD	-1.53684	11.5483	58.6487	1.88493e-14	2.06126e-13
SH2D1A	0.291312	11.3252	56.8517	4.69959e-14	5.05765e-13
GRN	-1.76513	11.4591	51.76	6.2718e-13	6.54755e-12
PTGER4	0.595589	11.351	51.7583	6.27715e-13	6.54755e-12
RARRES3	0.519857	11.6458	50.9966	9.25246e-13	9.5048e-12
SOCS2	0.334835	11.2659	50.1585	1.41818e-12	1.43512e-11
BIRC3	0.43758	11.3269	46.8479	7.67136e-12	7.6488e-11
CRIP2	0.338067	11.2581	45.0232	1.94713e-11	1.91327e-10
TALDO1	-1.12701	11.5606	44.8262	2.15324e-11	2.08557e-10
CPA5	0.256423	11.2545	44.4069	2.66747e-11	2.54724e-10
FAM26F	-1.3304	11.3768	44.3565	2.73698e-11	2.57732e-10
TNFRSF4	0.402367	11.2649	44.2568	2.88007e-11	2.67491e-10
TYMP	-1.6653	11.54	44.1058	3.11097e-11	2.85032e-10
TIGIT	0.130289	11.298	39.9043	2.6672e-10	2.41115e-09
ADRB2	-0.584921	11.2735	39.6154	3.09231e-10	2.75866e-09
ID3	0.443982	11.2938	39.2535	3.72203e-10	3.27732e-09
USP10	0.524698	11.3068	38.2581	6.19801e-10	5.3875e-09
NFKBIA	-1.04672	11.6788	35.6406	2.37286e-09	2.03646e-08
GCSAM	0.244326	11.2579	33.8127	6.06821e-09	5.09683e-08
TAGLN2	-0.603747	11.642	33.806	6.08913e-09	5.09683e-08
FBP1	-0.589907	11.2729	33.5801	6.83889e-09	5.65459e-08
PPP2R5C	0.373926	11.4195	33.1324	8.60933e-09	7.03268e-08
DDAH2	-0.682355	11.2856	32.5134	1.18372e-08	9.55431e-08
LYST	-1.13159	11.3297	32.2229	1.37463e-08	1.09647e-07
RP11-1399P15.1	0.252798	11.2514	30.6821	3.0396e-08	2.39634e-07
SMIM14	-0.823999	11.3021	30.1376	4.02461e-08	3.13642e-07
MIR24-2	-0.752344	11.2913	29.8954	4.55995e-08	3.51323e-07
HLA-DMB	-1.65162	11.3841	29.7874	4.82116e-08	3.67275e-07
KLRB1	0.0514426	11.3164	29.6581	5.15376e-08	3.8825e-07
BID	-1.13824	11.3631	29.0826	6.93577e-08	5.16753e-07
BRI3	-0.921584	11.3291	28.9645	7.37181e-08	5.4327e-07
NPDC1	0.196759	11.2604	28.0494	1.1826e-07	8.62157e-07
REG4	0.170184	11.2482	27.9839	1.22331e-07	8.82348e-07
CD63	-1.70919	11.5632	27.4571	1.60621e-07	1.14632e-06
ID2	-0.866558	11.6449	26.6469	2.44236e-07	1.72492e-06
NMT2	0.230092	11.2676	26.5308	2.59365e-07	1.81288e-06
TUBA1B	-0.525229	11.5968	26.3987	2.77729e-07	1.92143e-06
FCGRT	-1.26731	11.4678	26.2864	2.94349e-07	2.01585e-06
CTSD	-1.09141	11.4335	25.8118	3.76381e-07	2.55187e-06
LTA	0.234787	11.2583	25.3887	4.68658e-07	3.14604e-06
GPR183	0.277958	11.3459	25.0615	5.55311e-07	3.69118e-06
SLC40A1	0.220932	11.2673	24.8307	6.25939e-07	4.12026e-06
GPR171	0.0935073	11.2548	24.351	8.02851e-07	5.23397e-06
FXYD7	0.141063	11.2528	22.8153	1.78343e-06	1.15158e-05
CORO1B	0.268732	11.346	22.5298	2.06912e-06	1.32346e-05
CITED2	0.41274	11.4433	22.1287	2.54974e-06	1.61563e-05
RP5-1073O3.7	0.261009	11.2634	21.8742	2.91128e-06	1.82764e-05
CTSL	0.0503566	11.2597	21.8022	3.02246e-06	1.88003e-05
ANXA5	-0.927939	11.4546	18.7092	1.52244e-05	9.38377e-05
MAD2L1	0.16453	11.2571	18.2984	1.88866e-05	0.000115362
CD8A	-0.0293801	11.3329	17.5404	2.81267e-05	0.000170267
TSPO	-0.940321	11.7224	16.9385	3.86097e-05	0.000231658
CHI3L2	0.0952107	11.2711	16.4568	4.9771e-05	0.000296006
DUSP2	0.287389	11.4871	15.618	7.75139e-05	0.000456995
LIMS1	0.304301	11.3552	15.4907	8.29112e-05	0.000484602
VIMP	-0.654136	11.3435	15.0386	0.000105332	0.000605441
FKBP11	0.0501055	11.3278	15.0379	0.000105372	0.000605441
RP11-291B21.2	0.1079	11.2494	14.647	0.000129641	0.000738627
SERPINB1	-0.776212	11.5197	14.6289	0.000130893	0.000739544
CD99	-0.462341	11.6842	14.463	0.000142942	0.000800945
FAM13A	0.16187	11.2514	14.0523	0.000177793	0.000988064
CXCR3	-0.0819605	11.2711	13.6411	0.00022129	0.0012198
DDIT4	0.181193	11.3969	13.6037	0.000225741	0.00123429
TNFRSF18	-0.0576363	11.2587	13.5835	0.000228182	0.00123766
MIAT	0.0557798	11.254	13.4242	0.000248397	0.00133661
CCR6	0.0240986	11.2542	12.7263	0.000360546	0.00192481
XBP1	-0.420525	11.4674	12.5448	0.000397309	0.0021045
GZMK	-0.155465	11.4287	11.2813	0.0007829	0.00411477
RPL39	0.283766	11.3956	10.9847	0.000918659	0.00479116
HPGD	0.0793028	11.2556	10.7871	0.00102207	0.00528981
TCEAL4	-0.287463	11.2697	10.197	0.00140668	0.00722523
LAG3	-0.0728101	11.2531	10.104	0.0014795	0.00754213
RP5-1028K7.2	0.0245435	11.2521	9.82302	0.00172341	0.00871996
KLRG1	-0.115192	11.301	9.72311	0.00181966	0.00913871
HIST1H2AC	-0.34545	11.2785	9.29073	0.00230317	0.011482
EVL	1.08946	11.7255	8.79638	0.00301829	0.0149373
CENPM	0.0420163	11.2522	8.77295	0.0030573	0.0150207
STMN1	-0.037828	11.3417	8.4321	0.00368654	0.0179819
PLEKHF1	-0.159992	11.2783	7.68248	0.00557596	0.0270036
MT1E	0.0790975	11.2563	7.60414	0.00582345	0.0280021
CD82	0.0774135	11.2833	7.48403	0.00622484	0.0297214
TKTL1	-0.0232099	11.2497	7.33472	0.00676353	0.0320676
PSAP	-1.88717	11.7879	6.91892	0.00852886	0.0401567
GPR18	0.0362939	11.2677	6.614	0.010118	0.0473104
CD3E	2.09541	11.7496	6.53855	0.0105561	0.0490208
S100B	-0.0790977	11.2951	5.97388	0.0145193	0.0669667
PTGER2	0.0359401	11.3277	5.82984	0.0157565	0.0721819
LAIR2	-0.243014	11.3012	5.4619	0.0194355	0.0884378
AC092580.4	-0.145111	11.2588	5.09466	0.0239996	0.108478
IRF1	-0.365078	11.4473	4.96323	0.0258919	0.116256
PRSS57	-0.105628	11.2555	4.87407	0.0272631	0.121608
PHLDA1	0.0557633	11.2484	4.76172	0.0290994	0.12895
RP11-25K19.1	-0.11841	11.2572	4.48137	0.0342662	0.15086
KIAA0101	0.0375339	11.2499	4.25866	0.0390508	0.170816
RRM2	-0.00189953	11.2477	4.17221	0.0410921	0.178229
PYHIN1	-0.0730375	11.2833	4.16484	0.0412714	0.178229
UBE2C	0.0279749	11.2475	4.11755	0.0424406	0.182119
BIRC5	-0.00803493	11.2454	4.07425	0.0435416	0.185668
P2RX5	-0.0997093	11.2599	3.94075	0.0471298	0.19892
AURKB	-0.0149085	11.2432	3.93696	0.0472361	0.19892
MKI67	0.00818842	11.2461	3.8093	0.0509688	0.213314
CCNA2	0.0136419	11.242	3.78675	0.0516599	0.21488
TYMS	-0.00499463	11.2484	3.2061	0.0733642	0.303298
PHACTR2	0.00591497	11.2525	3.14871	0.0759871	0.312238
CDK6	0.0724168	11.2623	2.93613	0.086618	0.353777
CDK1	0.00898978	11.2444	2.87834	0.0897786	0.36449
SOX4	-0.155779	11.2702	2.84677	0.0915576	0.3695
TOP2A	0.0130544	11.2451	2.69217	0.100843	0.404564
H1F0	-0.0909074	11.253	2.63016	0.104851	0.415748
PPP2R2B	-0.157415	11.2537	2.61743	0.105696	0.415748
CENPA	0.00682174	11.2421	2.6144	0.105897	0.415748
TUBA1A	0.0743428	11.638	2.6045	0.106561	0.415748
DLGAP5	-0.000383738	11.2422	2.60248	0.106696	0.415748
CWF19L2	0.0912415	11.2921	2.58925	0.107591	0.41684
MND1	0.00308149	11.241	2.54469	0.110666	0.424206
IFI44L	0.0470121	11.25	2.54357	0.110744	0.424206
TPD52	-0.173133	11.2916	2.5222	0.112254	0.427574
CDT1	0.00280294	11.2424	2.50823	0.113253	0.428969
CCNB2	0.0122657	11.2439	2.47758	0.11548	0.434974
KIF11	0.00665573	11.2423	2.41466	0.120204	0.450267
CDC20	-0.0223052	11.2435	2.21794	0.136415	0.508182
CDCA3	0.00267021	11.2415	2.15891	0.141745	0.525153
NDRG2	0.0103235	11.2503	2.13168	0.144283	0.531651
TPX2	0.0164535	11.2431	2.0727	0.149956	0.549568
DEPDC1	0.00210648	11.2409	2.0613	0.151081	0.550714
HMMR	0.000930075	11.2413	2.01289	0.155968	0.565488
PBK	0.00265955	11.2406	1.98515	0.158849	0.57287
BUB1	0.00637427	11.2419	1.96743	0.160721	0.576555
MCM7	-0.0172079	11.2624	1.90376	0.167658	0.598274
CDCA2	-0.000336973	11.2407	1.88139	0.170176	0.604081
UGCG	-0.277634	11.2588	1.87133	0.171323	0.604983
PLK1	-0.0034432	11.2421	1.85614	0.173071	0.60799
POU2AF1	-0.168576	11.253	1.78783	0.181191	0.632737
NCAPG	-0.00414055	11.2417	1.77326	0.182979	0.632737
MTFR2	0.00489197	11.2406	1.76664	0.183799	0.632737
PTTG1	-0.145481	11.2669	1.76624	0.183848	0.632737
PHF19	-0.0361066	11.2605	1.71059	0.190909	0.653717
CPNE2	-0.0272257	11.2523	1.70086	0.192176	0.65475
CEP55	-0.00404326	11.2414	1.69131	0.193429	0.655724
GTSE1	-0.0108256	11.2414	1.68063	0.194841	0.657225
FCER1G	-2.94329	11.8899	1.65832	0.19783	0.664003
CDCA8	-0.00466689	11.2421	1.64702	0.199364	0.665857
MYBL1	-0.15468	11.2662	1.62661	0.202173	0.671928
SKA3	0.00245337	11.2405	1.58181	0.2085	0.689169
EGR1	-0.0606651	11.2595	1.5732	0.209744	0.689169
CDKN3	-0.00777405	11.2441	1.5686	0.21041	0.689169
TK1	-0.0288414	11.2482	1.50546	0.219834	0.716574
IFITM2	-0.753066	11.7666	1.47649	0.224324	0.727711
CKAP2L	-0.00294585	11.241	1.42987	0.231786	0.748336
KIF4A	-0.000807183	11.241	1.34754	0.245708	0.789527
PPOX	-0.0257946	11.2519	1.32222	0.250193	0.800147
KIF2C	-0.00105961	11.2407	1.28364	0.257224	0.815458
ASPM	-0.00193575	11.2415	1.27934	0.258023	0.815458
HES4	-0.231892	11.258	1.27515	0.258803	0.815458
CCDC34	0.00447352	11.2502	1.26528	0.260653	0.815458
KIF23	-0.0139549	11.2416	1.26347	0.260995	0.815458
NUSAP1	-0.0110356	11.2472	1.2494	0.263668	0.820031
KIFC1	-0.00436234	11.241	1.20858	0.271613	0.838582
LST1	-1.95404	11.8598	1.2061	0.272106	0.838582
TSPAN2	-0.131909	11.2578	1.18227	0.276894	0.849475
HJURP	-0.000825275	11.2404	1.11555	0.290879	0.888361
GSTP1	-1.90624	11.8501	1.09909	0.294466	0.895282
GPX1	-1.84937	11.8492	1.03696	0.308529	0.92875
SAMD3	-0.27578	11.2997	1.0353	0.308918	0.92875
IFNG	-0.202397	11.255	1.03245	0.309583	0.92875
KIF15	-0.00278433	11.2406	0.996584	0.318138	0.950211
C10orf128	-0.150741	11.2559	0.894095	0.34437	1
HOPX	-0.671046	11.4538	0.867612	0.351617	1
FASLG	-0.149038	11.2501	0.863909	0.352647	1
RAMP1	-0.242885	11.2571	0.853723	0.355501	1
TNFRSF13B	-0.194492	11.2524	0.781944	0.376547	1
GIMAP7	1.03188	11.7791	0.747675	0.387213	1
SHCBP1	-0.0239364	11.2424	0.71718	0.39707	1
LMNA	-0.0701877	11.2716	0.697644	0.403577	1
CTSW	-0.499045	11.72	0.678433	0.410127	1
TLR10	-0.142025	11.2493	0.591774	0.441734	1
HCST	-0.832755	11.7987	0.56619	0.451777	1
SMKR1	-0.119071	11.2517	0.536374	0.463939	1
GZMA	-0.768428	11.7107	0.470272	0.492862	1
SNUPN	-0.0631043	11.2617	0.464128	0.495701	1
CD9	-0.122027	11.2589	0.457051	0.499006	1
EMC9	-0.0372375	11.255	0.445298	0.504576	1
PKIG	-0.28779	11.2626	0.425099	0.514404	1
S100A11	-1.38677	11.8535	0.411833	0.521041	1
CEP290	-0.0501087	11.2648	0.410065	0.521937	1
XCL1	-0.33706	11.2538	0.392431	0.531024	1
LINC00152	-0.215138	11.3028	0.382186	0.536436	1
CASC5	-0.015569	11.2415	0.375485	0.54003	1
LINC00926	-0.295679	11.2807	0.374014	0.540824	1
RP11-362F19.1	-0.249627	11.2555	0.366258	0.545051	1
ZBP1	-0.127516	11.2598	0.349446	0.554427	1
S1PR5	-0.42133	11.2871	0.343501	0.557815	1
PPM1N	-0.113252	11.2558	0.335699	0.562322	1
CD19	-0.205124	11.2555	0.334338	0.563116	1
CD200	-0.073626	11.2483	0.332083	0.564435	1
ZNF467	-0.295589	11.2684	0.309488	0.577994	1
LYAR	-0.166198	11.3787	0.280357	0.596467	1
KIAA0125	-0.326979	11.2668	0.271327	0.602443	1
MT2A	-0.194402	11.4178	0.266135	0.605936	1
HLA-DPA1	-3.07375	12.1712	0.25874	0.610987	1
CLIC1	-1.62581	11.8945	0.25114	0.616273	1
TCL1A	-0.600105	11.3065	0.250887	0.616451	1
HBEGF	-0.31261	11.2561	0.24559	0.620198	1
IL2RB	-0.425474	11.3023	0.237714	0.625862	1
TSC22D1	-0.0795029	11.2574	0.231851	0.630155	1
MIR4435-1HG	-0.163382	11.2738	0.229178	0.632134	1
IL18RAP	-0.16049	11.2483	0.227434	0.633433	1
LGMN	-0.317828	11.2521	0.225278	0.635047	1
ALOX5AP	-0.424179	11.44	0.181633	0.669974	1
MATK	-0.5413	11.3161	0.175549	0.675227	1
LDHB	1.49126	12.2053	0.170034	0.680082	1
OSM	-0.162606	11.2646	0.162966	0.68644	1
FCRLA	-0.298596	11.2648	0.148998	0.699495	1
HLA-DPB1	-2.923	12.1576	0.147013	0.701406	1
RGS18	-0.183918	11.253	0.140739	0.707548	1
CEP78	-0.302211	11.2922	0.125846	0.722778	1
GPR56	-0.372661	11.2816	0.122208	0.726652	1
NFE2	-0.273321	11.2553	0.119955	0.729084	1
LILRA5	-0.58349	11.28	0.11869	0.73046	1
TCF7L2	-0.175112	11.2518	0.108684	0.741647	1
LY6E	-0.2532	11.6229	0.105336	0.745518	1
SH2D1B	-0.285443	11.2617	0.103809	0.747306	1
FCRL1	-0.174002	11.2537	0.100159	0.751639	1
MARCKSL1	-0.123005	11.3707	0.094515	0.758514	1
IFIT3	-0.172882	11.25	0.0782762	0.779647	1
ARPC2	-0.993218	12.1964	0.0767128	0.781802	1
PYROXD2	-0.140493	11.2496	0.0734942	0.786316	1
FCER1A	-0.701035	11.3014	0.0719772	0.788479	1
CD3D	2.40562	11.9115	0.0719251	0.788554	1
LYPD2	-0.324925	11.2836	0.0704762	0.790645	1
FCGR1B	-0.220451	11.2497	0.0696094	0.791906	1
KLF6	-0.389642	11.8119	0.0682835	0.793853	1
XCL2	-0.615622	11.2903	0.0637568	0.800654	1
KLRD1	-0.671781	11.3145	0.0628047	0.802117	1
CKB	-0.17932	11.2513	0.0504517	0.822279	1
TBX21	-0.340677	11.2713	0.0470196	0.828333	1
WBP4	-0.0829313	11.266	0.0467747	0.828774	1
RNASE2	-0.208192	11.2512	0.0444497	0.833019	1
LGALS1	-2.20849	12.0566	0.0437204	0.834375	1
CDKN1C	-0.194679	11.251	0.0433794	0.835013	1
EOMES	-0.273811	11.2551	0.0433698	0.83503	1
PTAFR	-0.316541	11.2563	0.039709	0.842051	1
CD79A	-0.610891	11.448	0.0390026	0.843443	1
ZNF703	-0.285796	11.2543	0.0382936	0.844855	1
CTSS	-2.16171	12.0744	0.0372467	0.846964	1
RETN	-0.421341	11.2749	0.0358876	0.849748	1
PRF1	-0.909262	11.5307	0.0312903	0.859594	1
CRTAM	-0.199634	11.2614	0.0307654	0.860765	1
TREM1	-0.414349	11.2669	0.0295868	0.863431	1
AKR1C3	-0.414979	11.2933	0.0289024	0.865005	1
PLA2G7	-0.270443	11.253	0.028616	0.865669	1
FAM43A	-0.127559	11.2509	0.0274223	0.868474	1
ITM2C	-0.526903	11.3089	0.0270345	0.869399	1
FCER2	-0.191929	11.2586	0.0258906	0.872168	1
ANXA1	-0.39916	11.8146	0.0238569	0.87725	1
SAT1	-1.65408	12.0493	0.0226695	0.88032	1
CASP3	-0.149376	11.2559	0.0223628	0.881126	1
AIF1	-1.64712	12.0409	0.021398	0.8837	1
C1QA	-0.376014	11.2718	0.0209705	0.884859	1
RXRA	-0.437914	11.2664	0.0203144	0.886663	1
GPBAR1	-0.509019	11.2682	0.0196164	0.888614	1
FCRL2	-0.174937	11.2506	0.0195245	0.888873	1
YPEL1	-0.295032	11.2538	0.0192309	0.889706	1
NCR3	-0.553025	11.3241	0.0172962	0.895368	1
CLU	-0.288099	11.257	0.0170875	0.895997	1
KLRC1	-0.528602	11.2703	0.0167475	0.897032	1
RALGPS2	-0.323468	11.2788	0.0166362	0.897372	1
SWAP70	-0.362013	11.2693	0.0166271	0.8974	1
CXCL2	-0.435911	11.2581	0.016606	0.897465	1
BLK	-0.353713	11.2663	0.0165406	0.897666	1
APMAP	-0.573261	11.3507	0.0157623	0.90009	1
ARPC3	-1.20534	12.1591	0.015746	0.900141	1
SLC31A2	-0.53299	11.2851	0.0150472	0.902371	1
SRGN	-1.55549	12.0738	0.0146481	0.903668	1
CD79B	-0.729113	11.4621	0.0143839	0.904536	1
SPIB	-0.579276	11.2637	0.0135899	0.907196	1
IL3RA	-0.52968	11.2526	0.0132448	0.908377	1
CD160	-0.510937	11.2975	0.0128135	0.909875	1
CLEC7A	-0.461417	11.2608	0.0125136	0.910931	1
HLA-DOB	-0.292257	11.2679	0.0116862	0.913914	1
PPBP	-0.738996	11.2971	0.0111563	0.915881	1
EREG	-0.341644	11.2556	0.010676	0.917705	1
LINC00936	-0.820207	11.4204	0.0100655	0.920085	1
CLEC10A	-0.334501	11.2723	0.00972574	0.921441	1
FUT7	-0.251018	11.2551	0.00969885	0.921549	1
PLA2G16	-0.601596	11.2756	0.00919368	0.923613	1
C5AR1	-0.8177	11.3108	0.00900453	0.9244	1
SIRPA	-0.295649	11.2511	0.00887443	0.924947	1
FGFBP2	-0.841718	11.6169	0.00885375	0.925034	1
ZFP36L2	0.460463	11.879	0.00864889	0.925904	1
TIMP1	-0.573439	11.5043	0.00864396	0.925925	1
SERPINF1	-0.563632	11.2565	0.0080075	0.928697	1
ALDH3B1	-0.244215	11.2533	0.00799757	0.928741	1
PTPRCAP	0.671005	11.9514	0.00788981	0.929221	1
FCGR2B	-0.250294	11.2561	0.00779208	0.92966	1
KLRF1	-0.398319	11.2704	0.00749148	0.931027	1
RAB13	-0.235132	11.2526	0.00746878	0.931131	1
CD33	-0.716766	11.2851	0.00744448	0.931243	1
CST7	-1.04999	11.5978	0.00689155	0.933839	1
SGK1	-0.370561	11.2714	0.00687779	0.933905	1
CDA	-0.671384	11.2939	0.00678436	0.934355	1
ALDH1A1	-0.175062	11.2498	0.0060847	0.937824	1
TYROBP	-3.80177	12.384	0.00600828	0.938215	1
VPREB3	-0.336098	11.2771	0.00595688	0.93848	1
CXCR4	0.965009	11.9639	0.00582287	0.939174	1
S100A10	-0.624807	11.9643	0.00579933	0.939297	1
PRSS23	-0.39692	11.2838	0.00568646	0.93989	1
PRAM1	-0.568338	11.2736	0.00567345	0.939958	1
FCGR1A	-0.43042	11.2673	0.00536299	0.941621	1
ARPC1B	-0.989605	12.0866	0.0053306	0.941797	1
AC079767.4	-0.182642	11.2526	0.00502741	0.943474	1
MBOAT7	-0.309625	11.2724	0.00496152	0.943845	1
MX1	-0.208384	11.2762	0.00478243	0.944866	1
PNOC	-0.421892	11.2581	0.00476453	0.944969	1
CD38	-0.354804	11.2685	0.00473051	0.945166	1
JUN	0.835051	12.2469	0.00467989	0.945459	1
LGALS9	-0.586768	11.3117	0.00423076	0.948139	1
CLEC4E	-0.503086	11.2678	0.00389438	0.95024	1
MARC1	-0.16378	11.2484	0.0038326	0.950636	1
HES1	-0.316137	11.2543	0.00376167	0.951094	1
PLD4	-0.801756	11.2698	0.00373123	0.951292	1
RP11-81H14.2	-0.259383	11.2549	0.00351494	0.952724	1
FCGR2A	-0.55997	11.2738	0.00332306	0.954031	1
PLBD1	-0.740775	11.3122	0.0032237	0.954722	1
MTSS1	-0.481397	11.2738	0.00318942	0.954963	1
GTF3C1	-0.277562	11.2603	0.00282088	0.957643	1
SOD2	-0.512218	11.379	0.0028064	0.957751	1
CFP	-1.06292	11.4174	0.00278928	0.95788	1
ARHGEF40	-0.587417	11.273	0.00277755	0.957969	1
ZFP36	-0.648191	12.0242	0.00271937	0.958411	1
TNFSF10	-0.440075	11.3579	0.00271701	0.958429	1
C19orf59	-0.283302	11.2555	0.00270977	0.958485	1
FCRL6	-0.468214	11.2921	0.00269368	0.958608	1
NCF1	-0.733416	11.317	0.0026677	0.958808	1
CD37	-0.715145	12.0797	0.00256247	0.959628	1
TSPAN13	-0.56946	11.2614	0.00252991	0.959885	1
RGS1	-0.454903	11.327	0.0025254	0.959921	1
CAMK1	-0.599766	11.2706	0.00240802	0.960862	1
RP11-290F20.3	-0.827935	11.32	0.00208577	0.963573	1
GZMH	-0.925857	11.5313	0.00198154	0.964494	1
TSC22D3	0.32121	11.9309	0.00194225	0.964848	1
YBX3	-0.666634	11.3094	0.00192865	0.964971	1
CFD	-1.59036	11.5784	0.00181374	0.96603	1
P2RY13	-0.28266	11.2548	0.00179253	0.966229	1
PTGDR	-0.517529	11.2753	0.00178381	0.966311	1
ZNF385A	-0.459914	11.2646	0.00176049	0.966532	1
C12orf75	-0.748723	11.3845	0.00167547	0.96735	1
BANK1	-0.438288	11.2896	0.00152745	0.968825	1
HNMT	-0.479878	11.2718	0.00152696	0.96883	1
GAPT	-0.723261	11.2748	0.00149057	0.969203	1
PDLIM1	-0.496058	11.2825	0.00136916	0.970483	1
G0S2	-0.663088	11.2918	0.00133213	0.970885	1
CYP27A1	-0.274276	11.2524	0.00132513	0.970962	1
CSTA	-0.66072	11.2815	0.00121738	0.972167	1
HMOX1	-0.559673	11.2769	0.0011839	0.972552	1
COQ7	-0.372982	11.3101	0.00114388	0.97302	1
HAVCR2	-0.381275	11.268	0.00108507	0.973722	1
CCL5	-0.653247	12.161	0.00108053	0.973777	1
ID1	-0.50357	11.2995	0.001063	0.973991	1
ADAM28	-0.2929	11.2648	0.00105374	0.974104	1
TMEM66	0.807871	12.0827	0.000952524	0.975379	1
PYGL	-0.360363	11.2607	0.000916646	0.975847	1
HCK	-0.950431	11.3207	0.000864397	0.976545	1
AMICA1	-0.793108	11.3983	0.000809995	0.977295	1
EMILIN2	-0.515126	11.2726	0.000788163	0.977603	1
AGTRAP	-0.863191	11.3559	0.000684637	0.979125	1
MT-ATP6	-0.455735	12.2564	0.000656	0.979566	1
SDPR	-0.323887	11.2605	0.00057311	0.980901	1
IGFBP7	-0.836984	11.3408	0.000554093	0.98122	1
MAFB	-0.640715	11.2806	0.000532765	0.981585	1
CD1D	-0.465977	11.2715	0.000495014	0.982249	1
APOBEC3A	-0.625818	11.2738	0.000489458	0.982349	1
DERL3	-0.601669	11.2591	0.000488318	0.98237	1
MTMR11	-0.42572	11.266	0.000476804	0.982579	1
C1orf21	-0.438859	11.2783	0.000453131	0.983017	1
LILRA3	-0.480232	11.2703	0.000426626	0.983521	1
C19orf38	-0.829894	11.3003	0.000417138	0.983705	1
TTC38	-0.405489	11.2863	0.000395224	0.984139	1
BASP1	-0.307547	11.2522	0.000373677	0.984577	1
PPP1R14A	-0.358356	11.254	0.000353794	0.984993	1
CD36	-0.78739	11.2958	0.000341385	0.985259	1
S100A12	-0.866722	11.3574	0.000341326	0.98526	1
PID1	-0.437116	11.259	0.000332897	0.985443	1
CD14	-1.20037	11.4258	0.00032098	0.985706	1
NAAA	-0.580939	11.3608	0.000320443	0.985718	1
CXXC5	-0.64358	11.2889	0.000320164	0.985724	1
TXNIP	0.290238	12.0394	0.000303106	0.98611	1
MYL6	-1.0758	12.3257	0.000301525	0.986146	1
FPR1	-0.761336	11.2979	0.000297828	0.986231	1
PMAIP1	-0.595156	11.3635	0.000296069	0.986272	1
KYNU	-0.615326	11.2673	0.000284298	0.986547	1
CTSH	-1.08112	11.3855	0.000225067	0.98803	1
SMCO4	-0.773278	11.2945	0.000200504	0.988702	1
CHST12	-0.574108	11.3306	0.000184684	0.989157	1
RAB31	-0.561604	11.2721	0.000181775	0.989243	1
CATSPER1	-0.44145	11.2638	0.00016489	0.989755	1
WARS	-0.531354	11.2822	0.00014628	0.99035	1
CALM1	0.14629	12.0178	0.000131219	0.99086	1
RHOB	-0.736185	11.3074	0.000127165	0.991003	1
CYBA	-1.91089	12.463	0.000122677	0.991163	1
PPAPDC1B	-0.371157	11.2909	0.000116947	0.991372	1
NEAT1	-0.986787	11.8029	0.000115526	0.991424	1
NKG7	-1.8857	12.4846	0.000112316	0.991544	1
NRGN	-0.490956	11.2627	0.000105344	0.991811	1
COTL1	-0.967111	12.0885	8.26142e-05	0.992748	1
MARCO	-0.511478	11.2665	8.0915e-05	0.992823	1
HLA-DRA	-3.82536	12.7925	7.63098e-05	0.99303	1
SLC7A7	-0.908637	11.3155	7.31917e-05	0.993174	1
CD22	-0.273407	11.2623	7.29623e-05	0.993185	1
CEBPB	-0.851026	11.5161	7.28748e-05	0.993189	1
MGST1	-0.501724	11.275	7.20885e-05	0.993226	1
ZBTB16	-0.265054	11.2564	6.65152e-05	0.993493	1
TCF4	-0.575119	11.2571	6.61974e-05	0.993508	1
ENTPD1	-0.550822	11.2702	5.79525e-05	0.993926	1
LY86	-1.33393	11.379	5.66326e-05	0.993996	1
IER2	-0.0547039	11.9034	5.114e-05	0.994294	1
2023-03-01	-0.548257	11.275	4.62319e-05	0.994575	1
CD86	-0.451625	11.2626	3.8683e-05	0.995038	1
SIGLEC7	-0.370145	11.2608	3.73369e-05	0.995125	1
AOAH	-0.825269	11.307	3.71472e-05	0.995137	1
CD52	0.969143	12.386	3.46418e-05	0.995304	1
APOBEC3G	-0.787363	11.4047	3.44626e-05	0.995316	1
TESC	-0.642368	11.2812	3.27968e-05	0.995431	1
ABI3	-0.942658	11.3461	3.16363e-05	0.995512	1
LILRB2	-0.859469	11.2836	3.09493e-05	0.995561	1
FTH1	-1.50371	14.0065	2.99469e-05	0.995634	1
QPCT	-0.53545	11.2813	2.93988e-05	0.995674	1
S100A9	-2.58423	13.1755	2.92036e-05	0.995688	1
CDKN1A	-0.342018	11.2606	2.91449e-05	0.995693	1
CD74	-2.9993	13.1212	2.89004e-05	0.995711	1
DAB2	-0.302325	11.2507	2.70756e-05	0.995848	1
NUP214	-0.989691	11.3515	2.67562e-05	0.995873	1
IL32	2.39425	12.5067	2.40557e-05	0.996087	1
LYZ	-2.51395	12.9543	2.35324e-05	0.996129	1
CCDC50	-0.795397	11.2774	2.27492e-05	0.996194	1
CLIC3	-1.09496	11.3802	2.22041e-05	0.99624	1
S100A6	-1.1108	12.5041	2.04448e-05	0.996392	1
SH3BGRL3	-1.22808	12.5466	1.77806e-05	0.996636	1
STX11	-0.786391	11.3002	1.75796e-05	0.996655	1
CARD16	-0.847718	11.4505	1.57854e-05	0.99683	1
CPPED1	-0.846384	11.2989	1.46786e-05	0.996943	1
OAZ1	-1.22737	12.5729	1.41365e-05	0.997	1
CSF2RA	-0.604797	11.2628	1.39313e-05	0.997022	1
IL8	-1.0002	11.3583	1.33516e-05	0.997085	1
TBXAS1	-0.810091	11.3003	1.14254e-05	0.997303	1
CSF1R	-0.449872	11.2692	1.08471e-05	0.997372	1
RPS15	0.205375	13.7561	1.02901e-05	0.997441	1
CD40	-0.473448	11.2671	9.60923e-06	0.997527	1
GNLY	-1.73565	12.5945	9.18748e-06	0.997582	1
RASSF4	-0.57976	11.2739	9.17885e-06	0.997583	1
IFITM3	-0.90499	11.3014	8.63253e-06	0.997656	1
CYB561A3	-0.672621	11.3048	8.55012e-06	0.997667	1
MS4A7	-0.90152	11.3288	7.82358e-06	0.997768	1
LGALS3	-1.04463	11.4819	6.78524e-06	0.997922	1
KIAA1598	-0.553336	11.2619	5.92866e-06	0.998057	1
GAPDH	-0.945755	12.6182	5.43592e-06	0.99814	1
BLNK	-0.475752	11.2579	5.30729e-06	0.998162	1
PILRA	-0.87228	11.308	4.97769e-06	0.99822	1
NPM1	0.652064	12.4449	4.93517e-06	0.998227	1
FTL	-1.85404	14.482	4.83881e-06	0.998245	1
LTB	2.14215	12.6346	4.62162e-06	0.998285	1
ASAH1	-0.824105	11.3903	4.34687e-06	0.998336	1
RPS29	0.600401	12.446	4.27257e-06	0.998351	1
LILRA2	-0.670868	11.2794	3.63849e-06	0.998478	1
RPL34	0.587638	13.9297	3.40701e-06	0.998527	1
RAB32	-0.799222	11.298	3.36642e-06	0.998536	1
IL13RA1	-0.49045	11.2628	3.01759e-06	0.998614	1
SLC11A1	-0.709387	11.2908	2.8271e-06	0.998658	1
VCAN	-1.00275	11.3737	2.17348e-06	0.998824	1
CFL1	-0.583566	12.6419	1.80735e-06	0.998927	1
HLA-B	-0.44922	13.5462	1.69938e-06	0.99896	1
PFN1	-0.768858	13.1203	1.49232e-06	0.999025	1
RPS13	0.518766	13.5864	1.46957e-06	0.999033	1
ACTB	-0.854134	14.4343	1.44952e-06	0.999039	1
PTGDS	-1.12259	11.3189	1.34695e-06	0.999074	1
RPS23	0.297943	13.658	1.34181e-06	0.999076	1
S100A4	-0.881948	12.9341	1.32638e-06	0.999081	1
EFHD2	-1.2478	11.366	1.22588e-06	0.999117	1
MT-CO2	-0.649531	13.2682	1.22167e-06	0.999118	1
BTG1	0.612973	12.5889	1.13633e-06	0.999149	1
PLAUR	-1.03411	11.3345	1.13396e-06	0.99915	1
IRF7	-0.728009	11.2969	1.08597e-06	0.999169	1
CD302	-0.618776	11.2789	1.08049e-06	0.999171	1
CSF3R	-0.776191	11.3127	1.05035e-06	0.999182	1
IL1B	-0.872878	11.3197	1.00289e-06	0.999201	1
SPON2	-0.707605	11.4392	9.57138e-07	0.999219	1
JUNB	1.16396	13.2168	9.46406e-07	0.999224	1
RPS5	0.465386	13.5497	9.23513e-07	0.999233	1
IFI30	-1.22737	11.3703	8.95684e-07	0.999245	1
S100A8	-2.35611	12.738	7.90996e-07	0.99929	1
CX3CR1	-0.522161	11.2782	7.87546e-07	0.999292	1
KLF4	-0.918414	11.3166	6.90174e-07	0.999337	1
H3F3B	-0.51711	12.9384	6.27829e-07	0.999368	1
SULT1A1	-0.452693	11.2775	5.39402e-07	0.999414	1
SERPINA1	-1.49848	11.4755	5.35632e-07	0.999416	1
RPS25	0.608917	13.3435	4.80591e-07	0.999447	1
RPS8	0.437905	14.1097	4.28889e-07	0.999477	1
ACTG1	-0.319503	12.7061	4.11206e-07	0.999488	1
EEF1B2	0.399771	12.6275	4.05897e-07	0.999492	1
RPLP2	0.410377	14.1009	4.04909e-07	0.999492	1
RPSA	0.604503	13.1335	3.50055e-07	0.999528	1
PTMS	-0.366892	11.2547	2.73665e-07	0.999583	1
DUSP1	-0.205874	12.7205	2.66709e-07	0.999588	1
NCF2	-1.15487	11.3571	2.64972e-07	0.999589	1
TPST2	-0.827014	11.3383	2.50718e-07	0.9996	1
RPS20	0.547238	13.0572	2.43435e-07	0.999606	1
CCL4	-0.896558	11.4285	2.1961e-07	0.999626	1
RPS12	0.566105	14.341	2.17757e-07	0.999628	1
RPL12	0.161802	13.976	2.16758e-07	0.999629	1
RPL8	0.0948155	13.6753	2.13983e-07	0.999631	1
CD1C	-0.448666	11.2691	2.0966e-07	0.999635	1
RPL18A	0.23463	14.0666	1.94386e-07	0.999648	1
MT-ND4	-0.319434	13.0582	1.78052e-07	0.999663	1
RPL36	0.440492	13.0549	1.6781e-07	0.999673	1
RPL32	0.460532	14.4923	1.53705e-07	0.999687	1
RPS4X	0.314292	14.2065	1.42059e-07	0.999699	1
PGD	-0.704213	11.3041	1.30941e-07	0.999711	1
RPS18	0.387513	14.3214	1.25527e-07	0.999717	1
C3AR1	-0.271974	11.2521	1.17338e-07	0.999727	1
CXCL16	-0.521902	11.2666	1.14798e-07	0.99973	1
RPLP0	0.30257	13.0304	9.09507e-08	0.999759	1
FCGR3A	-1.31742	11.549	8.56512e-08	0.999766	1
RPL11	0.339469	14.4991	8.30348e-08	0.99977	1
RPL19	0.266225	14.3475	7.42901e-08	0.999783	1
GZMB	-1.80595	11.655	7.31916e-08	0.999784	1
RPS14	0.348566	14.4856	7.09125e-08	0.999788	1
B2M	-0.246064	15.6596	6.42162e-08	0.999798	1
RPS6	0.524234	15.0039	5.70449e-08	0.999809	1
PPP1R14B	-0.437983	11.2509	4.55896e-08	0.99983	1
RPL13	0.467556	15.0166	4.51006e-08	0.999831	1
MZB1	-0.735575	11.3046	4.29056e-08	0.999835	1
RPL13A	0.367114	14.926	3.58362e-08	0.999849	1
FOS	0.067608	12.9046	2.94926e-08	0.999863	1
HLA-C	-0.132338	12.8703	2.52659e-08	0.999873	1
MNDA	-1.20194	11.393	2.50502e-08	0.999874	1
CARS2	-0.431819	11.2761	2.31626e-08	0.999879	1
LILRB4	-0.846065	11.2711	2.20618e-08	0.999881	1
MT-ND2	-0.100569	12.7333	2.13261e-08	0.999883	1
BATF3	-0.276498	11.2508	2.01085e-08	0.999887	1
HLA-A	-0.10751	13.2403	1.914e-08	0.99989	1
MYL12A	-0.0225136	12.3495	1.8224e-08	0.999892	1
ANXA2	-1.50505	11.6849	1.72013e-08	0.999895	1
RPLP1	-0.0510424	14.5374	1.284e-08	0.99991	1
RPS2	0.174303	14.9987	1.27718e-08	0.99991	1
CLEC4A	-0.476727	11.2664	1.27363e-08	0.99991	1
CD72	-0.418599	11.2602	1.24944e-08	0.999911	1
GCA	-0.816385	11.3296	1.13582e-08	0.999915	1
TPPP3	-0.511523	11.2595	1.04021e-08	0.999919	1
RPL10	0.222031	15.0285	1.00487e-08	0.99992	1
RPS9	0.0357724	13.5653	8.85997e-09	0.999925	1
MALAT1	0.162604	16.6477	6.09341e-09	0.999938	1
MS4A6A	-1.61284	11.442	4.57385e-09	0.999946	1
MPEG1	-1.06021	11.2964	2.47019e-09	0.99996	1
TGFBI	-1.17349	11.3115	1.92244e-09	0.999965	1
SLC2A6	-0.431212	11.2586	1.83854e-09	0.999966	1
BST1	-0.655045	11.284	1.82604e-09	0.999966	1
VMO1	-0.221189	11.2551	1.82092e-09	0.999966	1
PHACTR1	-0.706568	11.2838	1.3988e-09	0.99997	1
CCL3	-1.32179	11.4152	1.2019e-09	0.999972	1
SLAMF7	-0.631789	11.2641	1.08162e-09	0.999974	1
OAS1	-0.645606	11.2918	1.0732e-09	0.999974	1
ARHGAP24	-0.623144	11.2754	1.06297e-09	0.999974	1
HLA-DRB1	-3.12716	12.0212	9.56651e-10	0.999975	1
HLA-DQB1	-1.64406	11.4836	7.9217e-10	0.999978	1
SPI1	-1.54073	11.4426	7.52607e-10	0.999978	1
EAF2	-0.680903	11.2945	6.33463e-10	0.99998	1
RGS2	-1.46826	11.5263	5.54792e-10	0.999981	1
TNFAIP2	-0.537306	11.2684	5.37966e-10	0.999981	1
IGSF6	-1.26907	11.3705	5.06589e-10	0.999982	1
CD68	-1.7578	11.4313	3.31056e-10	0.999985	1
BLVRB	-0.979999	11.3818	2.23281e-10	0.999988	1
SCIMP	-0.730327	11.2868	1.85764e-10	0.999989	1
HVCN1	-0.77787	11.3067	1.77806e-10	0.999989	1
ASGR1	-0.845945	11.312	1.45064e-10	0.99999	1
ALDH2	-0.90405	11.3121	1.42336e-10	0.99999	1
CPVL	-1.33113	11.3871	9.1859e-11	0.999992	1
FGL2	-1.10877	11.3382	8.0945e-11	0.999993	1
CD300A	-1.06891	11.3174	6.95763e-11	0.999993	1
ASCL2	-0.537493	11.2714	5.82077e-11	0.999994	1
GNG7	-0.601224	11.2738	4.36557e-11	0.999995	1
RHOC	-1.16476	11.4045	3.63798e-11	0.999995	1
LAT2	-1.05053	11.3058	3.54703e-11	0.999995	1
HLA-DQA2	-1.66869	11.3963	3.31966e-11	0.999995	1
CAPG	-1.27468	11.3555	3.09228e-11	0.999996	1
TNFSF13B	-0.929217	11.3301	2.91038e-11	0.999996	1
RNASE6	-1.25286	11.3285	2.04636e-11	0.999996	1
EIF4EBP1	-0.827752	11.3109	2.04636e-11	0.999996	1
RBP7	-0.889381	11.3169	1.86446e-11	0.999997	1
UNC93B1	-0.826646	11.2808	1.59162e-11	0.999997	1
MS4A1	-0.662074	11.3496	1.56888e-11	0.999997	1
IER3	-0.610844	11.2735	1.25056e-11	0.999997	1
MAP3K7CL	-0.398199	11.2637	1.00044e-11	0.999997	1
SIGLEC10	-0.452495	11.2624	9.77707e-12	0.999998	1
LGALS2	-0.918209	11.3226	9.32232e-12	0.999998	1
ZEB2	-1.00442	11.3078	8.18545e-12	0.999998	1
DUSP6	-0.779091	11.2944	6.36646e-12	0.999998	1
CTSZ	-1.04897	11.2983	5.91172e-12	0.999998	1
LYN	-1.29887	11.3261	3.18323e-12	0.999999	1
APLP2	-1.06947	11.3593	3.18323e-12	0.999999	1
HLA-DMA	-1.85465	11.4547	2.72848e-12	0.999999	1
FGR	-1.50722	11.3691	2.72848e-12	0.999999	1
HLA-DQA1	-1.70627	11.4715	9.09495e-13	0.999999	1
HLA-DRB5	-2.50211	11.6894	4.54747e-13	0.999999	1
FCN1	-2.13021	11.8841	8.17124e-14	1	1
CST3	-3.07985	12.2172	4.26326e-14	1	1
PLEK	-1.98059	11.4381	-1.54614e-11	1	1
CEBPD	-1.53411	11.419	-5.00222e-12	1	1
RNF130	-1.44763	11.3972	-3.18323e-12	1	1
IRF8	-1.27209	11.3106	-7.27596e-12	1	1
MEF2C	-0.971723	11.2882	-4.54747e-13	1	1
SCPEP1	-0.968638	11.3327	-1.50067e-11	1	1
GSN	-0.939293	11.2827	-3.41061e-12	1	1
PTPRE	-0.938809	11.2965	-1.86446e-11	1	1
HHEX	-0.862788	11.2859	-4.54747e-13	1	1
LRRC25	-0.744906	11.2869	-1.13687e-12	1	1
PAK1	-0.588675	11.2795	-9.09495e-13	1	1
VIM	-0.501647	12.3342	-0.000213516	1	1
