## Supplementary file 2 for "Unravelling Immune Cell Signatures: CIBERSORTx-assisted Construction of Signature Matrix from Single-Cell Data"

### Sheet: contrast_2_vs_all_mean_pbmc_15
Genes	logFC	logCPM	LR	PValue	FDR
GZMB	5.53097	11.655	383.147	2.56983e-85	1.74235e-82
CLIC3	4.32705	11.3802	154.285	2.00625e-35	6.8012e-33
ITM2C	5.29764	11.3089	142.047	9.49702e-33	2.14633e-30
CCDC50	4.39729	11.2774	129.061	6.57744e-30	1.11488e-27
ALOX5AP	4.10181	11.44	124.428	6.78841e-29	9.20508e-27
PLD4	4.57194	11.2698	120.09	6.0454e-28	6.8313e-26
SERPINF1	4.83343	11.2565	108.506	2.08245e-25	2.017e-23
IRF8	4.25572	11.3106	104.745	1.38898e-24	1.17716e-22
C12orf75	3.74244	11.3845	96.3475	9.63873e-23	7.26118e-21
TSPAN13	3.66966	11.2614	92.7616	5.89885e-22	3.99942e-20
TCF4	3.73784	11.2571	87.7888	7.28305e-21	4.48901e-19
FCER1A	4.30466	11.3014	80.3122	3.19696e-19	1.80628e-17
PTGDS	6.08147	11.3189	79.3556	5.18784e-19	2.70566e-17
CYB561A3	3.44914	11.3048	74.0448	7.63645e-18	3.69823e-16
DERL3	3.8501	11.2591	72.3914	1.7648e-17	7.97688e-16
IGJ	4.58534	11.4143	68.4915	1.27426e-16	5.39968e-15
SPIB	3.10351	11.2637	66.5174	3.46813e-16	1.38317e-14
PLAC8	2.92621	11.6582	66.3355	3.80355e-16	1.43267e-14
IL3RA	3.65182	11.2526	65.8859	4.77797e-16	1.70498e-14
TCL1A	3.26957	11.3065	60.1372	8.84688e-15	2.97601e-13
UGCG	3.79013	11.2588	60.0564	9.21773e-15	2.97601e-13
TGFBI	2.84496	11.3115	57.3768	3.59819e-14	1.1089e-12
RNASE6	2.87892	11.3285	51.7427	6.32713e-13	1.86513e-11
PPP1R14B	3.61947	11.2509	51.1331	8.63112e-13	2.43829e-11
AMICA1	2.69674	11.3983	50.2398	1.36058e-12	3.6899e-11
GRN	2.52706	11.4591	49.7597	1.73775e-12	4.53151e-11
IRF7	3.69572	11.2969	48.0825	4.08663e-12	1.0262e-10
CD68	2.37874	11.4313	47.647	5.10291e-12	1.23563e-10
BLNK	2.68881	11.2579	46.865	7.60485e-12	1.77796e-10
NPC2	3.13545	11.6909	46.0169	1.17237e-11	2.64955e-10
CAPG	2.83901	11.3555	45.8391	1.28376e-11	2.8077e-10
MS4A6A	2.36585	11.442	44.4803	2.56933e-11	5.44376e-10
LILRB4	2.55356	11.2711	42.3621	7.58467e-11	1.55831e-09
RNF130	2.26956	11.3972	35.9713	2.00242e-09	3.99306e-08
PLA2G16	2.72753	11.2756	35.422	2.65465e-09	5.14244e-08
GNG7	2.57603	11.2738	34.7096	3.8274e-09	7.20827e-08
FCGRT	2.04803	11.4678	27.978	1.22702e-07	2.24843e-06
VIMP	2.61042	11.3435	27.4697	1.59578e-07	2.84722e-06
PLEK	2.16071	11.4381	26.7037	2.37164e-07	4.12301e-06
MZB1	2.89285	11.3046	26.6456	2.44402e-07	4.14261e-06
MPEG1	2.11555	11.2964	26.5301	2.59457e-07	4.29054e-06
PNOC	1.98618	11.2581	26.2857	2.94456e-07	4.75336e-06
TAGLN2	2.1141	11.642	25.2627	5.003e-07	7.88844e-06
HLA-DQA2	1.96111	11.3963	24.8647	6.14978e-07	9.47625e-06
CTSC	2.10149	11.4532	24.0197	9.53572e-07	1.43672e-05
GSN	2.18814	11.2827	23.4658	1.27156e-06	1.87417e-05
LGMN	2.46152	11.2521	22.944	1.66789e-06	2.40603e-05
STMN1	2.8784	11.3417	22.884	1.72075e-06	2.43057e-05
HLA-DMA	1.86877	11.4547	22.7479	1.84708e-06	2.55576e-05
CSF2RA	1.84961	11.2628	20.4068	6.26064e-06	8.48943e-05
CXCR3	2.13699	11.2711	19.2717	1.13377e-05	0.000150725
PTPRE	2.02197	11.2965	18.6809	1.54523e-05	0.000201474
LILRB2	1.54709	11.2836	17.8986	2.32996e-05	0.000298059
GPR183	2.25478	11.3459	17.1659	3.42525e-05	0.00043006
KIAA1598	1.52482	11.2619	14.4372	0.000144913	0.00178638
MEF2C	1.7463	11.2882	14.0046	0.00018236	0.00220786
CYBB	1.549	11.3314	13.4823	0.000240818	0.00286447
UNC93B1	1.80441	11.2808	13.0187	0.000308389	0.00360496
KYNU	1.50906	11.2673	12.9398	0.000321678	0.00369657
HLA-DQA1	1.55735	11.4715	12.7279	0.000360242	0.00407073
CTSZ	1.6219	11.2983	11.6582	0.000639214	0.00710471
CD36	1.2756	11.2958	11.6226	0.000651541	0.00712492
GAPT	1.34311	11.2748	11.4119	0.000729771	0.00785373
AP1S2	1.48364	11.4936	11.2938	0.000777663	0.00823837
SELL	1.57188	11.6533	11.0848	0.000870395	0.00907888
RGS1	2.18935	11.327	10.5877	0.00113841	0.0116946
SOX4	1.86456	11.2702	9.78912	0.00175548	0.0177644
PTMS	1.73	11.2547	9.5633	0.00198506	0.0196069
HLA-DMB	1.39134	11.3841	9.53889	0.00201163	0.0196069
PPP1R14A	1.19976	11.254	9.51727	0.00203547	0.0196069
RGS2	1.35152	11.5263	9.50133	0.00205323	0.0196069
TUBA1B	1.69566	11.5968	9.36017	0.00221752	0.0208816
PGD	1.45834	11.3041	9.09265	0.00256639	0.0238358
LY6E	-2.58581	11.6229	8.81966	0.00298003	0.0273035
YPEL1	1.25975	11.2538	8.4713	0.00360793	0.0326157
TUBA1A	-2.50585	11.638	7.99842	0.00468182	0.0417668
SOCS3	1.5615	11.4187	7.75293	0.00536255	0.0472183
EIF4EBP1	1.35904	11.3109	7.63509	0.00572435	0.0497579
AKR1C3	1.11985	11.2933	7.32997	0.00678144	0.0582002
FUT7	1.56895	11.2551	7.10484	0.00768762	0.0651525
BID	1.2416	11.3631	7.0182	0.00806853	0.0675366
CD72	1.23759	11.2602	6.89079	0.00866409	0.0716372
HLA-DRB5	1.10999	11.6894	6.72731	0.00949475	0.0769717
HHEX	1.27716	11.2859	6.71952	0.00953631	0.0769717
EAF2	1.24266	11.2945	6.57144	0.0103628	0.0826588
RARRES3	-2.20584	11.6458	6.48038	0.0109072	0.0859891
CD99	1.2454	11.6842	6.35639	0.0116959	0.0911475
CEBPB	-2.12942	11.5161	5.55845	0.0183917	0.1417
CARD16	-2.02071	11.4505	5.46026	0.0194538	0.148198
SLAMF7	1.10039	11.2641	5.3115	0.0211852	0.159595
TIMP1	-2.06495	11.5043	4.96321	0.025892	0.19291
RAC1	0.992623	11.6336	4.77432	0.0288872	0.212886
HVCN1	1.14838	11.3067	4.72285	0.0297643	0.216991
SMCO4	0.746158	11.2945	4.62712	0.0314704	0.226989
AES	1.14068	11.6834	4.56429	0.0326452	0.231222
ALDH2	0.74419	11.3121	4.55936	0.0327394	0.231222
PKIG	0.660287	11.2626	4.47098	0.0344752	0.240971
PMAIP1	1.17608	11.3635	4.38427	0.036272	0.250943
IER3	0.908864	11.2735	4.02697	0.0447783	0.306664
DAB2	0.916178	11.2507	3.83613	0.0501593	0.34008
ANXA2	0.750861	11.6849	3.73887	0.0531603	0.35639
PTTG1	1.29955	11.2669	3.72461	0.0536162	0.35639
BLK	0.628917	11.2663	3.70255	0.0543294	0.357625
ASAH1	-1.64804	11.3903	3.68271	0.0549795	0.358424
CD300A	0.839822	11.3174	3.64461	0.0562511	0.363221
CD69	-1.8452	11.6432	3.54637	0.0596757	0.380084
PTGDR	0.507769	11.2753	3.53783	0.0599838	0.380084
NPDC1	0.796511	11.2604	3.46502	0.0626798	0.39349
LGALS3	-1.85533	11.4819	3.41875	0.06446	0.400953
COQ7	1.10939	11.3101	3.31539	0.068634	0.423035
MT2A	-1.61392	11.4178	3.20038	0.073621	0.448027
IL13RA1	0.521519	11.2628	3.19176	0.0740103	0.448027
SPON2	0.708725	11.4392	3.1766	0.0747	0.4482
LYN	0.725216	11.3261	3.09972	0.0783059	0.465714
NCF2	0.410348	11.3571	3.07197	0.079653	0.469606
DDIT4	0.861824	11.3969	2.94277	0.0862626	0.50419
PHACTR2	0.866725	11.2525	2.92207	0.0873756	0.50633
MX1	1.20615	11.2762	2.86943	0.0902767	0.518709
NCF1	0.582053	11.317	2.83519	0.0922198	0.525421
PYCARD	0.731623	11.5483	2.80985	0.0936871	0.529332
NFKBIA	-1.4115	11.6788	2.75097	0.0971952	0.544614
SOD2	-1.46765	11.379	2.71934	0.099139	0.550953
CEBPD	-1.66657	11.419	2.67024	0.102241	0.56357
NAAA	-1.40117	11.3608	2.64851	0.103647	0.563599
SMIM14	0.992253	11.3021	2.64451	0.103908	0.563599
TNFSF10	-1.38492	11.3579	2.61212	0.10605	0.570651
XBP1	0.934784	11.4674	2.55242	0.110125	0.583789
OAS1	0.806328	11.2918	2.54216	0.110843	0.583789
PPP2R5C	0.83613	11.4195	2.51737	0.112598	0.583789
SERPINB1	-1.3357	11.5197	2.51532	0.112745	0.583789
CPVL	0.235927	11.3871	2.51459	0.112797	0.583789
2023-03-01	0.484967	11.275	2.49652	0.114098	0.58455
TPST2	0.724408	11.3383	2.48867	0.114668	0.58455
LYAR	-1.35654	11.3787	2.43884	0.118364	0.598884
DNAJB1	-1.21857	11.4721	2.39138	0.122006	0.61274
SLC2A6	0.625192	11.2586	2.24913	0.13369	0.666484
LRRC25	0.295839	11.2869	2.16189	0.14147	0.700123
BLVRB	-1.33998	11.3818	2.11677	0.145694	0.715801
BST1	0.371907	11.284	2.09588	0.147697	0.720419
CD302	0.376707	11.2789	1.97441	0.15998	0.771734
ID2	-1.24427	11.6449	1.96957	0.160493	0.771734
MCM7	0.730781	11.2624	1.94903	0.162691	0.776793
ARHGAP24	0.400202	11.2754	1.90137	0.167925	0.789713
CD63	0.567728	11.5632	1.89195	0.168982	0.789713
GTF3C1	0.608465	11.2603	1.88968	0.169238	0.789713
CD40	0.472242	11.2671	1.88245	0.170056	0.789713
LIMS1	-1.0979	11.3552	1.86109	0.172499	0.795606
BTG2	0.761247	11.5381	1.82895	0.176251	0.807422
RHOC	0.47983	11.4045	1.81001	0.178507	0.812265
GCA	0.502245	11.3296	1.77518	0.182742	0.825993
PIK3IP1	-1.07479	11.4634	1.72279	0.189334	0.844966
PHACTR1	0.324832	11.2838	1.71319	0.190572	0.844966
CHST12	0.550812	11.3306	1.70804	0.19124	0.844966
GZMM	-1.3705	11.4689	1.70278	0.191924	0.844966
CCL3	-1.38092	11.4152	1.54472	0.213917	0.935712
PTGER4	-0.890189	11.351	1.5081	0.219429	0.953671
TALDO1	0.562074	11.5606	1.48943	0.222305	0.960017
DDAH2	0.783558	11.2856	1.43925	0.23026	0.988079
PTGER2	-0.979271	11.3277	1.39656	0.237301	0.999993
CTSW	-2.09683	11.72	1.39001	0.238403	0.999993
GIMAP5	-0.9002	11.3867	1.38793	0.238755	0.999993
SPOCK2	0.27833	11.3668	1.25015	0.263524	0.999993
MIR24-2	0.639937	11.2913	1.23602	0.26624	0.999993
WBP4	0.660012	11.266	1.20885	0.271561	0.999993
CEP290	0.665482	11.2648	1.20682	0.271962	0.999993
PLAUR	-0.0704142	11.3345	1.20036	0.27325	0.999993
FHIT	0.477341	11.333	1.14479	0.284643	0.999993
TYMP	-1.13852	11.54	1.11465	0.291074	0.999993
IRF1	-0.91051	11.4473	1.09074	0.296308	0.999993
CWF19L2	-0.671333	11.2921	1.06408	0.302287	0.999993
CD3G	-0.91927	11.4544	0.991234	0.319441	0.999993
MARCKSL1	0.611435	11.3707	0.98719	0.32043	0.999993
CPPED1	0.0626303	11.2989	0.982641	0.321548	0.999993
CORO1B	0.543038	11.346	0.912039	0.339574	0.999993
HIST1H2AC	0.847468	11.2785	0.888814	0.345799	0.999993
IGSF6	-0.269326	11.3705	0.884034	0.347099	0.999993
PAK1	-0.730877	11.2795	0.872714	0.350205	0.999993
BRI3	0.380547	11.3291	0.869509	0.351091	0.999993
ANXA5	0.409843	11.4546	0.829608	0.362386	0.999993
CARS2	-0.62228	11.2761	0.824996	0.363723	0.999993
FBP1	0.378251	11.2729	0.7908	0.373858	0.999993
PPAPDC1B	0.314614	11.2909	0.76047	0.383181	0.999993
CD8B	-0.913152	11.3742	0.730732	0.392646	0.999993
MS4A1	-0.789652	11.3496	0.708321	0.400002	0.999993
STXBP2	0.308909	11.4715	0.700593	0.402585	0.999993
SH3YL1	0.317897	11.3767	0.6441	0.42223	0.999993
MAP3K7CL	-0.534136	11.2637	0.63511	0.425487	0.999993
TNFSF13B	-0.0827332	11.3301	0.62411	0.429524	0.999993
FKBP11	0.194988	11.3278	0.604085	0.437024	0.999993
SULT1A1	-0.612782	11.2775	0.582889	0.445182	0.999993
DUSP2	-0.777763	11.4871	0.552447	0.457319	0.999993
TCF7	0.254329	11.3738	0.527893	0.467494	0.999993
CRTAM	-0.491438	11.2614	0.488306	0.484684	0.999993
ADRB2	0.314303	11.2735	0.480998	0.487971	0.999993
CD3E	-1.65187	11.7496	0.480526	0.488184	0.999993
PIM1	0.14834	11.3767	0.423345	0.515273	0.999993
TCEAL4	0.36727	11.2697	0.421213	0.516332	0.999993
DUSP6	0.0620362	11.2944	0.3938	0.530309	0.999993
PRELID1	-0.409976	11.6404	0.383628	0.535668	0.999993
CTSD	0.179549	11.4335	0.306898	0.57959	0.999993
TSPO	-1.38319	11.7224	0.299903	0.583943	0.999993
LAT2	-0.0780198	11.3058	0.29799	0.585145	0.999993
STK17A	-0.106387	11.5175	0.283945	0.594127	0.999993
RPL39	-0.423522	11.3956	0.245191	0.620482	0.999993
CST3	3.48517	12.2172	0.241358	0.623227	0.999993
GIMAP7	-2.47685	11.7791	0.239792	0.624356	0.999993
CITED2	0.0351739	11.4433	0.222284	0.637305	0.999993
ZEB2	-0.0237238	11.3078	0.216602	0.641641	0.999993
IL2RG	0.0729347	11.5925	0.193259	0.660218	0.999993
FAM26F	-0.624931	11.3768	0.185724	0.6665	0.999993
C1orf162	0.0740839	11.566	0.153345	0.695359	0.999993
NEAT1	-3.1816	11.8029	0.135675	0.712619	0.999993
HLA-DQB1	-0.740853	11.4836	0.101234	0.750353	0.999993
LYST	-0.359204	11.3297	0.0985	0.753637	0.999993
PSAP	2.15413	11.7879	0.0962687	0.756354	0.999993
NOSIP	-0.251386	11.6615	0.0799686	0.77734	0.999993
IFITM2	-1.66557	11.7666	0.0513989	0.820647	0.999993
SCPEP1	-0.252008	11.3327	0.0458074	0.830526	0.999993
TKT	-0.231267	11.6243	0.0338246	0.85408	0.999993
APLP2	-0.391595	11.3593	0.0213592	0.883805	0.999993
ANXA1	-2.29002	11.8146	0.0189864	0.890405	0.999993
GPX1	2.31973	11.8492	0.0177105	0.89413	0.999993
FCER1G	2.29593	11.8899	0.0119335	0.913012	0.999993
ITGB2	-0.0486723	11.6593	0.00518337	0.942605	0.999993
LDHB	0.945975	12.2053	0.00412595	0.948784	0.999993
LST1	-1.86553	11.8598	0.00364889	0.951832	0.999993
CCL5	-2.82214	12.161	0.0031056	0.955559	0.999993
APOBEC3G	-0.567741	11.4047	0.00271053	0.958479	0.999993
JUN	-3.72433	12.2469	0.0025264	0.959913	0.999993
COTL1	-3.84507	12.0885	0.00179388	0.966216	0.999993
HLA-DRB1	1.67711	12.0212	0.00138601	0.970302	0.999993
HLA-DPA1	1.76804	12.1712	0.000692094	0.979012	0.999993
TSC22D3	-1.55246	11.9309	0.000551401	0.981266	0.999993
HCST	0.203727	11.7987	0.00053917	0.981475	0.999993
GSTP1	0.473682	11.8501	0.000501317	0.982137	0.999993
PTPRCAP	0.883198	11.9514	0.000473679	0.982636	0.999993
CXCR4	1.30258	11.9639	0.000464222	0.98281	0.999993
IER2	-1.04014	11.9034	0.000425169	0.983549	0.999993
FCN1	-1.02755	11.8841	0.00026216	0.987082	0.999993
ARPC2	0.567756	12.1964	0.000218215	0.988214	0.999993
KLF6	-0.228643	11.8119	0.000200582	0.9887	0.999993
MT-ATP6	-2.5763	12.2564	0.000146373	0.990347	0.999993
HLA-DPB1	0.997824	12.1576	0.000116479	0.991389	0.999993
SRGN	1.21101	12.0738	0.000101313	0.991969	0.999993
CLIC1	0.347316	11.8945	9.01047e-05	0.992426	0.999993
ZFP36L2	-0.330134	11.879	8.0627e-05	0.992836	0.999993
TXNIP	-1.25579	12.0394	7.07682e-05	0.993288	0.999993
ARPC3	0.838486	12.1591	6.91857e-05	0.993363	0.999993
S100A10	-0.676744	11.9643	5.2499e-05	0.994219	0.999993
CTSS	0.7445	12.0744	4.98915e-05	0.994364	0.999993
TMEM66	0.733441	12.0827	2.82271e-05	0.995761	0.999993
LGALS1	-0.972844	12.0566	2.23564e-05	0.996227	0.999993
ARPC1B	0.663118	12.0866	2.17741e-05	0.996277	0.999993
GNLY	-2.65859	12.5945	1.4195e-05	0.996994	0.999993
SAT1	-0.609852	12.0493	1.26425e-05	0.997163	0.999993
VIM	1.26343	12.3342	1.07974e-05	0.997378	0.999993
IL32	-2.81386	12.5067	7.9539e-06	0.99775	0.999993
CD37	0.36468	12.0797	6.31898e-06	0.997994	0.999993
TYROBP	1.58201	12.384	5.42722e-06	0.998141	0.999993
MYL6	0.955256	12.3257	2.98305e-06	0.998622	0.999993
AIF1	-0.130493	12.0409	2.87751e-06	0.998647	0.999993
S100A11	-0.129287	11.8535	2.79286e-06	0.998667	0.999993
CD52	-2.08616	12.386	2.28265e-06	0.998795	0.999993
S100A8	-3.12277	12.738	1.70119e-06	0.998959	0.999993
MYL12A	0.894415	12.3495	1.47481e-06	0.999031	0.999993
CYBA	1.72171	12.463	9.46645e-07	0.999224	0.999993
ZFP36	0.0605849	12.0242	6.2208e-07	0.999371	0.999993
SERPINA1	-1.66963	11.4755	4.55144e-07	0.999462	0.999993
MTSS1	-0.614228	11.2738	4.44979e-07	0.999468	0.999993
SLC7A7	-0.972865	11.3155	4.43227e-07	0.999469	0.999993
CD74	3.22094	13.1212	4.38549e-07	0.999472	0.999993
CST7	-1.51797	11.5978	4.38273e-07	0.999472	0.999993
RGCC	-0.943818	11.4022	4.35691e-07	0.999473	0.999993
RBP7	-0.916483	11.3169	4.33781e-07	0.999474	0.999993
MYBL1	-0.376511	11.2662	4.31372e-07	0.999476	0.999993
CLEC4A	-0.48381	11.2664	4.30653e-07	0.999476	0.999993
CDK6	-0.302507	11.2623	4.26109e-07	0.999479	0.999993
LAIR2	-0.561187	11.3012	4.08725e-07	0.99949	0.999993
APMAP	-1.13709	11.3507	4.04233e-07	0.999493	0.999993
CCR7	-0.746006	11.3995	4.0326e-07	0.999493	0.999993
PLBD1	-0.789196	11.3122	4.03003e-07	0.999493	0.999993
IFI44L	-0.115051	11.25	3.99344e-07	0.999496	0.999993
SNUPN	-0.341253	11.2617	3.99088e-07	0.999496	0.999993
SGK1	-0.544432	11.2714	3.98709e-07	0.999496	0.999993
CXXC5	-0.746831	11.2889	3.93998e-07	0.999499	0.999993
ID1	-0.759388	11.2995	3.92286e-07	0.9995	0.999993
LMNA	-0.414069	11.2716	3.92168e-07	0.9995	0.999993
NDRG2	-0.128793	11.2503	3.91901e-07	0.999501	0.999993
ASCL2	-0.568164	11.2714	3.90568e-07	0.999501	0.999993
FCRL6	-0.530767	11.2921	3.88251e-07	0.999503	0.999993
RP5-1073O3.7	-0.20356	11.2634	3.87402e-07	0.999503	0.999993
PASK	-0.298227	11.2997	3.85028e-07	0.999505	0.999993
MIR4435-1HG	-0.509281	11.2738	3.75467e-07	0.999511	0.999993
FCGR1A	-0.445857	11.2673	3.74691e-07	0.999512	0.999993
HLA-DRA	2.62056	12.7925	3.74532e-07	0.999512	0.999993
PPM1N	-0.247022	11.2558	3.73952e-07	0.999512	0.999993
ALDH3B1	-0.259687	11.2533	3.73855e-07	0.999512	0.999993
SLC40A1	-0.243727	11.2673	3.66606e-07	0.999517	0.999993
IFI30	-1.27124	11.3703	3.64012e-07	0.999519	0.999993
ZBP1	-0.32993	11.2598	3.62999e-07	0.999519	0.999993
ARHGEF40	-0.621784	11.273	3.59416e-07	0.999522	0.999993
GZMH	-1.05852	11.5313	3.56163e-07	0.999524	0.999993
MARCO	-0.520857	11.2665	3.55386e-07	0.999524	0.999993
MTMR11	-0.442136	11.266	3.55005e-07	0.999525	0.999993
CDKN1A	-0.418148	11.2606	3.53813e-07	0.999525	0.999993
QPCT	-0.561147	11.2813	3.50509e-07	0.999528	0.999993
SDPR	-0.442355	11.2605	3.50197e-07	0.999528	0.999993
CD1C	-0.456731	11.2691	3.49728e-07	0.999528	0.999993
ID3	-0.461064	11.2938	3.41437e-07	0.999534	0.999993
HAVCR2	-0.443507	11.268	3.40943e-07	0.999534	0.999993
RHOB	-1.0184	11.3074	3.35272e-07	0.999538	0.999993
C10orf128	-0.301732	11.2559	3.33123e-07	0.999539	0.999993
CD82	-0.522972	11.2833	3.30486e-07	0.999541	0.999993
ZNF385A	-0.485515	11.2646	3.30415e-07	0.999541	0.999993
TSC22D1	-0.289843	11.2574	3.29816e-07	0.999542	0.999993
RAB32	-0.826807	11.298	3.28115e-07	0.999543	0.999993
EOMES	-0.322547	11.2551	3.26959e-07	0.999544	0.999993
BANK1	-0.502299	11.2896	3.26282e-07	0.999544	0.999993
SAMD3	-0.707684	11.2997	3.24674e-07	0.999545	0.999993
MAL	-0.455864	11.3816	3.22459e-07	0.999547	0.999993
LINC00926	-0.362357	11.2807	3.19765e-07	0.999549	0.999993
LCK	-1.38347	11.559	3.19081e-07	0.999549	0.999993
TKTL1	-0.169492	11.2497	3.18709e-07	0.99955	0.999993
NCR3	-0.897555	11.3241	3.17137e-07	0.999551	0.999993
TRAT1	-0.540857	11.3742	3.12524e-07	0.999554	0.999993
CFP	-1.46612	11.4174	3.09402e-07	0.999556	0.999993
C3AR1	-0.297948	11.2521	3.06834e-07	0.999558	0.999993
SYNE2	-0.830828	11.3559	3.06778e-07	0.999558	0.999993
IGFBP7	-0.92857	11.3408	3.05954e-07	0.999559	0.999993
CALM1	-0.0893184	12.0178	3.0377e-07	0.99956	0.999993
FPR1	-0.786649	11.2979	3.00999e-07	0.999562	0.999993
ALDH1A1	-0.19093	11.2498	2.99695e-07	0.999563	0.999993
PRSS23	-0.417841	11.2838	2.98909e-07	0.999564	0.999993
ITM2A	-0.667913	11.3736	2.97442e-07	0.999565	0.999993
GZMK	-1.36691	11.4287	2.95645e-07	0.999566	0.999993
CPNE2	-0.179261	11.2523	2.94649e-07	0.999567	0.999993
CD14	-1.30657	11.4258	2.94021e-07	0.999567	0.999993
GPR171	-0.172428	11.2548	2.90275e-07	0.99957	0.999993
CATSPER1	-0.455295	11.2638	2.87686e-07	0.999572	0.999993
CXCL16	-0.561438	11.2666	2.8762e-07	0.999572	0.999993
IL7R	-1.10982	11.554	2.84034e-07	0.999575	0.999993
RALGPS2	-0.484232	11.2788	2.82749e-07	0.999576	0.999993
DUSP1	-1.2804	12.7205	2.78512e-07	0.999579	0.999993
PHF19	-0.325169	11.2605	2.7747e-07	0.99958	0.999993
EREG	-0.36755	11.2556	2.7653e-07	0.99958	0.999993
SMKR1	-0.232858	11.2517	2.75723e-07	0.999581	0.999993
P2RX5	-0.249133	11.2599	2.74987e-07	0.999582	0.999993
CD33	-0.747171	11.2851	2.73662e-07	0.999583	0.999993
CEP78	-0.656123	11.2922	2.73484e-07	0.999583	0.999993
MGST1	-0.528425	11.275	2.73319e-07	0.999583	0.999993
PID1	-0.439486	11.259	2.7265e-07	0.999583	0.999993
CDA	-0.701303	11.2939	2.71062e-07	0.999585	0.999993
C19orf59	-0.28794	11.2555	2.70679e-07	0.999585	0.999993
XCL2	-0.656625	11.2903	2.70018e-07	0.999585	0.999993
TBXAS1	-0.943192	11.3003	2.65503e-07	0.999589	0.999993
TNFAIP2	-0.553501	11.2684	2.64018e-07	0.99959	0.999993
KLRF1	-0.440255	11.2704	2.625e-07	0.999591	0.999993
LINC00152	-0.830353	11.3028	2.62203e-07	0.999591	0.999993
MBOAT7	-0.542095	11.2724	2.61882e-07	0.999592	0.999993
ADTRP	-0.170282	11.2877	2.61113e-07	0.999592	0.999993
LINC00936	-1.71519	11.4204	2.58108e-07	0.999595	0.999993
C5AR1	-0.891192	11.3108	2.57255e-07	0.999595	0.999993
LINC00861	-0.778829	11.3488	2.56961e-07	0.999596	0.999993
MT1E	-0.202136	11.2563	2.56463e-07	0.999596	0.999993
MNDA	-1.29115	11.393	2.54519e-07	0.999597	0.999993
RP11-290F20.3	-0.865082	11.32	2.53889e-07	0.999598	0.999993
TPPP3	-0.517221	11.2595	2.53792e-07	0.999598	0.999993
C1orf21	-0.479155	11.2783	2.52439e-07	0.999599	0.999993
PPBP	-0.957562	11.2971	2.51991e-07	0.999599	0.999993
FCRL1	-0.185743	11.2537	2.51597e-07	0.9996	0.999993
CSF1R	-0.466253	11.2692	2.51298e-07	0.9996	0.999993
CD9	-0.286018	11.2589	2.49211e-07	0.999602	0.999993
CFD	-1.93134	11.5784	2.48979e-07	0.999602	0.999993
HOPX	-1.3134	11.4538	2.48594e-07	0.999602	0.999993
SLC2A3	-1.46069	11.4957	2.47668e-07	0.999603	0.999993
CCL4	-0.982249	11.4285	2.46216e-07	0.999604	0.999993
RGS18	-0.236514	11.253	2.45057e-07	0.999605	0.999993
AOAH	-1.03133	11.307	2.44213e-07	0.999606	0.999993
RAMP1	-0.326077	11.2571	2.442e-07	0.999606	0.999993
WARS	-0.691402	11.2822	2.41692e-07	0.999608	0.999993
EMC9	-0.224187	11.255	2.40123e-07	0.999609	0.999993
ZBTB16	-0.332651	11.2564	2.3999e-07	0.999609	0.999993
MYC	-0.76757	11.3433	2.38054e-07	0.999611	0.999993
PRKCQ-AS1	-0.636339	11.3478	2.37135e-07	0.999611	0.999993
LTA	-0.150348	11.2583	2.35975e-07	0.999612	0.999993
C19orf38	-0.91645	11.3003	2.33842e-07	0.999614	0.999993
AQP3	-0.508236	11.3674	2.33389e-07	0.999615	0.999993
IL1B	-0.959771	11.3197	2.33166e-07	0.999615	0.999993
RP11-81H14.2	-0.282749	11.2549	2.31894e-07	0.999616	0.999993
AC092580.4	-0.362141	11.2588	2.30968e-07	0.999617	0.999993
BUB1	-0.0220095	11.2419	2.30237e-07	0.999617	0.999993
GPR56	-0.397958	11.2816	2.28852e-07	0.999618	0.999993
TESC	-0.696037	11.2812	2.28812e-07	0.999618	0.999993
CCR6	-0.168892	11.2542	2.28509e-07	0.999619	0.999993
CX3CR1	-0.57561	11.2782	2.2833e-07	0.999619	0.999993
NRGN	-0.526515	11.2627	2.27578e-07	0.999619	0.999993
S1PR5	-0.455878	11.2871	2.27546e-07	0.999619	0.999993
PLEKHF1	-0.43164	11.2783	2.26918e-07	0.99962	0.999993
HMOX1	-0.594218	11.2769	2.256e-07	0.999621	0.999993
RXRA	-0.477095	11.2664	2.25446e-07	0.999621	0.999993
OSM	-0.424248	11.2646	2.22486e-07	0.999624	0.999993
CISH	-0.260652	11.2785	2.22034e-07	0.999624	0.999993
NUSAP1	-0.0878042	11.2472	2.21307e-07	0.999625	0.999993
SLC31A2	-0.679236	11.2851	2.19336e-07	0.999626	0.999993
SLC11A1	-0.796587	11.2908	2.18264e-07	0.999627	0.999993
MIAT	-0.169138	11.254	2.15674e-07	0.999629	0.999993
SIGLEC10	-0.466565	11.2624	2.13773e-07	0.999631	0.999993
HBEGF	-0.340769	11.2561	2.13189e-07	0.999632	0.999993
MARC1	-0.166405	11.2484	2.13183e-07	0.999632	0.999993
C1QA	-0.3864	11.2718	2.13042e-07	0.999632	0.999993
ENTPD1	-0.597319	11.2702	2.122e-07	0.999632	0.999993
MS4A7	-0.938856	11.3288	2.11864e-07	0.999633	0.999993
S100A12	-0.923135	11.3574	2.11505e-07	0.999633	0.999993
KLRG1	-0.606494	11.301	2.09227e-07	0.999635	0.999993
AC079767.4	-0.186456	11.2526	2.09175e-07	0.999635	0.999993
HLA-DOB	-0.324264	11.2679	2.08803e-07	0.999635	0.999993
CRIP2	-0.0983645	11.2581	2.06618e-07	0.999637	0.999993
CTSL	-0.217164	11.2597	2.06222e-07	0.999638	0.999993
NKG7	-1.43379	12.4846	2.0566e-07	0.999638	0.999993
CD27	-1.24027	11.5037	2.05644e-07	0.999638	0.999993
KIF11	-0.0294251	11.2423	2.05444e-07	0.999638	0.999993
VPREB3	-0.355488	11.2771	2.05052e-07	0.999639	0.999993
FCGR2B	-0.265848	11.2561	2.01845e-07	0.999642	0.999993
LGALS9	-1.01332	11.3117	1.99432e-07	0.999644	0.999993
SH2D1A	-0.726311	11.3252	1.96026e-07	0.999647	0.999993
YBX3	-1.04131	11.3094	1.95929e-07	0.999647	0.999993
CPA5	-0.116575	11.2545	1.94958e-07	0.999648	0.999993
NELL2	-0.307551	11.2782	1.94942e-07	0.999648	0.999993
PYGL	-0.369425	11.2607	1.94447e-07	0.999648	0.999993
CD79B	-1.40737	11.4621	1.92844e-07	0.99965	0.999993
CD247	-1.28593	11.5352	1.90395e-07	0.999652	0.999993
LBH	-1.28848	11.4652	1.89318e-07	0.999653	0.999993
KLRC1	-0.569739	11.2703	1.86705e-07	0.999655	0.999993
PYROXD2	-0.22353	11.2496	1.86561e-07	0.999655	0.999993
TCF7L2	-0.212106	11.2518	1.85516e-07	0.999656	0.999993
LILRA2	-0.693667	11.2794	1.85272e-07	0.999657	0.999993
CD2	-1.26842	11.4883	1.84151e-07	0.999658	0.999993
CASC5	-0.02851	11.2415	1.82364e-07	0.999659	0.999993
H1F0	-0.237736	11.253	1.8172e-07	0.99966	0.999993
CAMK1	-0.634153	11.2706	1.80944e-07	0.999661	0.999993
ZNF703	-0.30466	11.2543	1.80881e-07	0.999661	0.999993
STX11	-0.963132	11.3002	1.80629e-07	0.999661	0.999993
CD1D	-0.489193	11.2715	1.79549e-07	0.999662	0.999993
RASSF4	-0.610151	11.2739	1.78968e-07	0.999662	0.999993
BTG1	-1.93098	12.5889	1.78141e-07	0.999663	0.999993
KLRB1	-0.687992	11.3164	1.7807e-07	0.999663	0.999993
CSTA	-0.692985	11.2815	1.77805e-07	0.999664	0.999993
PRF1	-1.23458	11.5307	1.77203e-07	0.999664	0.999993
CD22	-0.291795	11.2623	1.76862e-07	0.999664	0.999993
MAD2L1	-0.152332	11.2571	1.76162e-07	0.999665	0.999993
FCGR3A	-1.45015	11.549	1.76058e-07	0.999665	0.999993
BATF3	-0.278848	11.2508	1.75333e-07	0.999666	0.999993
EVL	-2.19233	11.7255	1.75053e-07	0.999666	0.999993
IFIT3	-0.234823	11.25	1.74979e-07	0.999666	0.999993
CD3D	-1.74714	11.9115	1.74193e-07	0.999667	0.999993
LY86	-1.46062	11.379	1.73733e-07	0.999667	0.999993
CDT1	-0.0263536	11.2424	1.72672e-07	0.999668	0.999993
NUP214	-1.23782	11.3515	1.72176e-07	0.999669	0.999993
CD19	-0.22798	11.2555	1.71026e-07	0.99967	0.999993
TSHZ2	-0.139523	11.2772	1.70802e-07	0.99967	0.999993
RETN	-0.51115	11.2749	1.70648e-07	0.99967	0.999993
S100B	-0.473993	11.2951	1.69586e-07	0.999671	0.999993
SCIMP	-0.771728	11.2868	1.6925e-07	0.999672	0.999993
FAM43A	-0.204604	11.2509	1.68723e-07	0.999672	0.999993
EFHD2	-1.49913	11.366	1.67971e-07	0.999673	0.999993
VCAN	-1.11213	11.3737	1.65015e-07	0.999676	0.999993
TBX21	-0.402932	11.2713	1.64727e-07	0.999676	0.999993
PDLIM1	-0.588628	11.2825	1.64058e-07	0.999677	0.999993
HCK	-1.00751	11.3207	1.62314e-07	0.999679	0.999993
PPOX	-0.192764	11.2519	1.62024e-07	0.999679	0.999993
CD200	-0.109846	11.2483	1.61339e-07	0.99968	0.999993
NFE2	-0.318908	11.2553	1.61298e-07	0.99968	0.999993
LAT	-1.0498	11.4465	1.60459e-07	0.99968	0.999993
CLEC10A	-0.350343	11.2723	1.59749e-07	0.999681	0.999993
IFITM3	-1.03277	11.3014	1.597e-07	0.999681	0.999993
NMT2	-0.285493	11.2676	1.59537e-07	0.999681	0.999993
PLA2G7	-0.277674	11.253	1.59316e-07	0.999682	0.999993
CHI3L2	-0.330644	11.2711	1.58209e-07	0.999683	0.999993
PYHIN1	-0.428861	11.2833	1.57954e-07	0.999683	0.999993
MAFB	-0.66163	11.2806	1.5781e-07	0.999683	0.999993
CCDC34	-0.164325	11.2502	1.55084e-07	0.999686	0.999993
GPR18	-0.347131	11.2677	1.54536e-07	0.999686	0.999993
CASP3	-0.310894	11.2559	1.52891e-07	0.999688	0.999993
GZMA	-1.73327	11.7107	1.51634e-07	0.999689	0.999993
PTAFR	-0.336782	11.2563	1.49432e-07	0.999692	0.999993
EGR1	-0.344307	11.2595	1.47529e-07	0.999694	0.999993
PILRA	-0.900527	11.308	1.47113e-07	0.999694	0.999993
CSF3R	-0.864238	11.3127	1.4707e-07	0.999694	0.999993
FXYD7	-0.145499	11.2528	1.46541e-07	0.999695	0.999993
TSPAN2	-0.290858	11.2578	1.4605e-07	0.999695	0.999993
BIRC3	-0.679241	11.3269	1.45804e-07	0.999695	0.999993
LGALS2	-0.950048	11.3226	1.45214e-07	0.999696	0.999993
CD7	-1.80046	11.6688	1.44439e-07	0.999697	0.999993
RAB13	-0.279046	11.2526	1.44372e-07	0.999697	0.999993
MATK	-0.805408	11.3161	1.43842e-07	0.999697	0.999993
SPI1	-1.67514	11.4426	1.4375e-07	0.999697	0.999993
EMILIN2	-0.572796	11.2726	1.41857e-07	0.999699	0.999993
SH2D1B	-0.322484	11.2617	1.41277e-07	0.9997	0.999993
FGR	-1.59417	11.3691	1.40607e-07	0.999701	0.999993
CKB	-0.189947	11.2513	1.40094e-07	0.999701	0.999993
CTSH	-1.53655	11.3855	1.39697e-07	0.999702	0.999993
TPD52	-0.601998	11.2916	1.38827e-07	0.999703	0.999993
ASGR1	-0.875896	11.312	1.38519e-07	0.999703	0.999993
KLF4	-1.01373	11.3166	1.38419e-07	0.999703	0.999993
FGFBP2	-1.03066	11.6169	1.38391e-07	0.999703	0.999993
LAG3	-0.222529	11.2531	1.38301e-07	0.999703	0.999993
CYP27A1	-0.281307	11.2524	1.37631e-07	0.999704	0.999993
LYZ	-2.81295	12.9543	1.35313e-07	0.999706	0.999993
RPS23	0.679696	13.658	1.35301e-07	0.999707	0.999993
KLRD1	-0.769551	11.3145	1.35003e-07	0.999707	0.999993
PPP2R2B	-0.236294	11.2537	1.34417e-07	0.999707	0.999993
IL2RB	-0.733758	11.3023	1.34095e-07	0.999708	0.999993
HES1	-0.346455	11.2543	1.32956e-07	0.999709	0.999993
CD8A	-0.87043	11.3329	1.30928e-07	0.999711	0.999993
LYPD2	-0.334272	11.2836	1.29429e-07	0.999713	0.999993
PRAM1	-0.611694	11.2736	1.29382e-07	0.999713	0.999993
CD79A	-0.901322	11.448	1.28457e-07	0.999714	0.999993
CDKN3	-0.0619312	11.2441	1.27614e-07	0.999715	0.999993
LILRA5	-0.611528	11.28	1.26537e-07	0.999716	0.999993
TNFRSF13B	-0.217732	11.2524	1.262e-07	0.999717	0.999993
SWAP70	-0.438367	11.2693	1.26183e-07	0.999717	0.999993
TTC38	-0.450087	11.2863	1.26091e-07	0.999717	0.999993
S100A9	-2.64912	13.1755	1.2554e-07	0.999717	0.999993
AGTRAP	-1.3004	11.3559	1.24992e-07	0.999718	0.999993
FGL2	-1.17312	11.3382	1.24638e-07	0.999718	0.999993
TK1	-0.100139	11.2482	1.24314e-07	0.999719	0.999993
FASLG	-0.165779	11.2501	1.22918e-07	0.99972	0.999993
ABI3	-1.22328	11.3461	1.22835e-07	0.99972	0.999993
USP10	-0.526121	11.3068	1.22565e-07	0.999721	0.999993
KIF15	-0.00852442	11.2406	1.21996e-07	0.999721	0.999993
ADAM28	-0.340832	11.2648	1.21579e-07	0.999722	0.999993
CDKN1C	-0.201628	11.251	1.21465e-07	0.999722	0.999993
CLEC7A	-0.468674	11.2608	1.21211e-07	0.999722	0.999993
RAB31	-0.582492	11.2721	1.20417e-07	0.999723	0.999993
G0S2	-0.698598	11.2918	1.19844e-07	0.999724	0.999993
SIGLEC7	-0.393464	11.2608	1.19418e-07	0.999724	0.999993
TIGIT	-0.547545	11.298	1.19316e-07	0.999724	0.999993
PRSS57	-0.191804	11.2555	1.18812e-07	0.999725	0.999993
RP11-25K19.1	-0.274052	11.2572	1.18571e-07	0.999725	0.999993
HES4	-0.334718	11.258	1.18399e-07	0.999725	0.999993
FCGR2A	-0.576217	11.2738	1.15801e-07	0.999728	0.999993
IL8	-1.05541	11.3583	1.15309e-07	0.999729	0.999993
APOBEC3A	-0.649383	11.2738	1.15186e-07	0.999729	0.999993
IL18RAP	-0.1769	11.2483	1.15018e-07	0.999729	0.999993
CD38	-0.521819	11.2685	1.14145e-07	0.99973	0.999993
HNMT	-0.491451	11.2718	1.13535e-07	0.999731	0.999993
GPBAR1	-0.525192	11.2682	1.1325e-07	0.999731	0.999993
RP11-664D1.1	-0.151314	11.2735	1.12207e-07	0.999733	0.999993
CXCL2	-0.457446	11.2581	1.09098e-07	0.999736	0.999993
TCEA3	-0.175835	11.2675	1.08884e-07	0.999737	0.999993
FCRL2	-0.180728	11.2506	1.0771e-07	0.999738	0.999993
CLU	-0.344969	11.257	1.07709e-07	0.999738	0.999993
ZNF467	-0.426877	11.2684	1.07359e-07	0.999739	0.999993
CD86	-0.460628	11.2626	1.05082e-07	0.999741	0.999993
CLEC4E	-0.517516	11.2678	1.04924e-07	0.999742	0.999993
FCER2	-0.201285	11.2586	1.03547e-07	0.999743	0.999993
TNFRSF4	-0.154615	11.2649	1.01966e-07	0.999745	0.999993
DLGAP5	-0.0247436	11.2422	1.00823e-07	0.999747	0.999993
AC013264.2	-0.135796	11.2689	1.00388e-07	0.999747	0.999993
FAM13A	-0.087421	11.2514	9.94485e-08	0.999748	0.999993
KIAA0125	-0.377456	11.2668	9.89518e-08	0.999749	0.999993
POU2AF1	-0.21199	11.253	9.88638e-08	0.999749	0.999993
SIRPA	-0.312126	11.2511	9.88264e-08	0.999749	0.999993
BASP1	-0.313968	11.2522	9.77321e-08	0.999751	0.999993
LEF1	-0.657727	11.4144	9.75715e-08	0.999751	0.999993
RNASE2	-0.212768	11.2512	9.6247e-08	0.999752	0.999993
HJURP	-0.00722663	11.2404	9.38577e-08	0.999756	0.999993
LILRA3	-0.487339	11.2703	9.33169e-08	0.999756	0.999993
TREM1	-0.446088	11.2669	9.32664e-08	0.999756	0.999993
FTL	-0.988542	14.482	8.95005e-08	0.999761	0.999993
P2RY13	-0.287142	11.2548	8.92223e-08	0.999762	0.999993
RP11-362F19.1	-0.282416	11.2555	8.8998e-08	0.999762	0.999993
KIF23	-0.0266783	11.2416	8.75894e-08	0.999764	0.999993
SHCBP1	-0.0432818	11.2424	8.70351e-08	0.999765	0.999993
CD160	-0.534072	11.2975	8.31005e-08	0.99977	0.999993
TNFRSF18	-0.330864	11.2587	8.30355e-08	0.99977	0.999993
SOCS2	-0.194292	11.2659	8.18998e-08	0.999772	0.999993
RP11-291B21.2	-0.10657	11.2494	8.00749e-08	0.999774	0.999993
IFNG	-0.268387	11.255	7.92967e-08	0.999775	0.999993
XCL1	-0.375228	11.2538	7.65136e-08	0.999779	0.999993
JUNB	-2.20353	13.2168	7.46127e-08	0.999782	0.999993
FCRLA	-0.317029	11.2648	7.38311e-08	0.999783	0.999993
PHLDA1	-0.0947302	11.2484	7.35012e-08	0.999784	0.999993
S100A4	-1.4566	12.9341	7.20054e-08	0.999786	0.999993
RPS15	-0.138493	13.7561	6.9292e-08	0.99979	0.999993
HMMR	-0.0163566	11.2413	6.7916e-08	0.999792	0.999993
PLK1	-0.0251903	11.2421	6.71254e-08	0.999793	0.999993
RPL34	-0.587313	13.9297	6.51935e-08	0.999796	0.999993
CDC20	-0.0505284	11.2435	6.49967e-08	0.999797	0.999993
CKAP2L	-0.0157083	11.241	6.21563e-08	0.999801	0.999993
TLR10	-0.16486	11.2493	6.19103e-08	0.999801	0.999993
CDCA3	-0.019648	11.2415	5.94401e-08	0.999805	0.999993
GTSE1	-0.0222025	11.2414	5.78928e-08	0.999808	0.999993
AURKB	-0.053741	11.2432	5.622e-08	0.999811	0.999993
FCGR1B	-0.226977	11.2497	5.59015e-08	0.999811	0.999993
CEP55	-0.0198156	11.2414	5.53676e-08	0.999812	0.999993
B2M	-0.220699	15.6596	5.52362e-08	0.999812	0.999993
HPGD	-0.208818	11.2556	5.3562e-08	0.999815	0.999993
KIF4A	-0.0134077	11.241	5.15324e-08	0.999819	0.999993
GAPDH	-0.919978	12.6182	4.90023e-08	0.999823	0.999993
RPL32	-0.106923	14.4923	4.76275e-08	0.999826	0.999993
REG4	-0.0587954	11.2482	4.74533e-08	0.999826	0.999993
LTB	0.700993	12.6346	4.4027e-08	0.999833	0.999993
KIFC1	-0.0151421	11.241	4.39072e-08	0.999833	0.999993
KIAA0101	-0.0854396	11.2499	4.29963e-08	0.999835	0.999993
RPSA	0.845131	13.1335	4.23676e-08	0.999836	0.999993
NPM1	0.375124	12.4449	4.22951e-08	0.999836	0.999993
MND1	-0.0114724	11.241	4.21311e-08	0.999836	0.999993
FOS	-0.592996	12.9046	4.19461e-08	0.999837	0.999993
GCSAM	-0.136404	11.2579	4.11733e-08	0.999838	0.999993
TPX2	-0.0298737	11.2431	4.1129e-08	0.999838	0.999993
RPLP0	1.29136	13.0304	3.75288e-08	0.999845	0.999993
FTH1	0.558266	14.0065	3.62178e-08	0.999848	0.999993
CCNB2	-0.0371218	11.2439	3.57253e-08	0.999849	0.999993
NCAPG	-0.0247589	11.2417	3.27903e-08	0.999856	0.999993
TYMS	-0.0797789	11.2484	3.15771e-08	0.999858	0.999993
S100A6	0.402977	12.5041	3.03386e-08	0.999861	0.999993
VMO1	-0.221189	11.2551	2.97461e-08	0.999862	0.999993
SKA3	-0.0071113	11.2405	2.88312e-08	0.999865	0.999993
ACTB	0.0148547	14.4343	2.86095e-08	0.999865	0.999993
EEF1B2	0.708913	12.6275	2.79452e-08	0.999867	0.999993
PBK	-0.00759282	11.2406	2.78265e-08	0.999867	0.999993
OAZ1	0.291116	12.5729	2.67206e-08	0.99987	0.999993
RPS5	0.486009	13.5497	2.57544e-08	0.999872	0.999993
NSG1	-0.269398	11.2764	2.53865e-08	0.999873	0.999993
CDCA8	-0.0287378	11.2421	2.52427e-08	0.999873	0.999993
RP5-1028K7.2	-0.181393	11.2521	2.43067e-08	0.999876	0.999993
RPL11	0.203173	14.4991	2.29235e-08	0.999879	0.999993
HLA-C	-1.25099	12.8703	2.29091e-08	0.999879	0.999993
CENPM	-0.134484	11.2522	2.09174e-08	0.999885	0.999993
KIF2C	-0.0109024	11.2407	1.98918e-08	0.999887	0.999993
RPL8	-0.253779	13.6753	1.98031e-08	0.999888	0.999993
RRM2	-0.0777683	11.2477	1.91637e-08	0.99989	0.999993
ANKRD55	-0.0598645	11.2545	1.82087e-08	0.999892	0.999993
HLA-A	-0.999383	13.2403	1.71079e-08	0.999896	0.999993
MTFR2	-0.0066	11.2406	1.68872e-08	0.999896	0.999993
ASPM	-0.0202178	11.2415	1.59065e-08	0.999899	0.999993
MT-ND2	-0.846814	12.7333	1.55474e-08	0.999901	0.999993
RP11-1399P15.1	-0.0546406	11.2514	1.54762e-08	0.999901	0.999993
UBE2C	-0.0650082	11.2475	1.52722e-08	0.999901	0.999993
CCNA2	-0.0166606	11.242	1.46363e-08	0.999903	0.999993
H3F3B	0.838328	12.9384	1.43839e-08	0.999904	0.999993
BIRC5	-0.0630842	11.2454	1.41496e-08	0.999905	0.999993
RPS13	0.328729	13.5864	1.32611e-08	0.999908	0.999993
CENPA	-0.0219795	11.2421	1.31143e-08	0.999909	0.999993
RPS6	0.400001	15.0039	1.3098e-08	0.999909	0.999993
MT-CO2	-0.844993	13.2682	1.30788e-08	0.999909	0.999993
MKI67	-0.0590394	11.2461	1.30109e-08	0.999909	0.999993
RPLP1	0.235772	14.5374	1.21644e-08	0.999912	0.999993
RPL19	0.134037	14.3475	1.19961e-08	0.999913	0.999993
DEPDC1	-0.00971084	11.2409	1.12112e-08	0.999916	0.999993
RPS9	0.331296	13.5653	1.05897e-08	0.999918	0.999993
TOP2A	-0.0508713	11.2451	1.01963e-08	0.999919	0.999993
CDK1	-0.0442965	11.2444	9.66351e-09	0.999922	0.999993
RPS8	0.438945	14.1097	9.65456e-09	0.999922	0.999993
MT-ND4	-0.845576	13.0582	9.5865e-09	0.999922	0.999993
RPL13	0.0713287	15.0166	9.44891e-09	0.999922	0.999993
RPL18A	0.376373	14.0666	9.03133e-09	0.999924	0.999993
RPL13A	0.203287	14.926	8.72464e-09	0.999925	0.999993
CFL1	0.412008	12.6419	8.16513e-09	0.999928	0.999993
CDCA2	-0.0103484	11.2407	7.92546e-09	0.999929	0.999993
RPS2	0.437584	14.9987	7.41653e-09	0.999931	0.999993
RPS14	0.283283	14.4856	6.94463e-09	0.999934	0.999993
SH3BGRL3	-0.278806	12.5466	6.40081e-09	0.999936	0.999993
MALAT1	0.200558	16.6477	5.47146e-09	0.999941	0.999993
RPS4X	0.365193	14.2065	3.51098e-09	0.999953	0.999993
RPS12	0.452978	14.341	3.44591e-09	0.999953	0.999993
RPL12	-0.132414	13.976	2.22601e-09	0.999962	0.999993
RPS29	0.0756947	12.446	1.69015e-09	0.999967	0.999993
RPL10	0.244322	15.0285	1.29807e-09	0.999971	0.999993
PFN1	0.106465	13.1203	1.14725e-09	0.999973	0.999993
HLA-B	-0.00897773	13.5462	1.09895e-09	0.999974	0.999993
RPS25	0.110766	13.3435	8.68284e-10	0.999976	0.999993
RPS20	0.111317	13.0572	5.90006e-10	0.999981	0.999993
RPL36	-0.127702	13.0549	3.49733e-10	0.999985	0.999993
ACTG1	0.082444	12.7061	2.55322e-10	0.999987	0.999993
RPS18	-0.0608013	14.3214	1.57803e-10	0.99999	0.999993
RPLP2	-0.0206046	14.1009	8.20938e-11	0.999993	0.999993
