## Supplementary file 3 for "Unravelling Immune Cell Signatures: CIBERSORTx-assisted Construction of Signature Matrix from Single-Cell Data"

### Sheet: contrast_3_vs_all_mean_pbmc_15
Genes	logFC	logCPM	LR	PValue	FDR
CFD	2.84466	11.5784	1054.51	2.54853e-231	1.72791e-228
CD14	2.77443	11.4258	774.802	1.62419e-170	5.50602e-168
TYMP	2.22971	11.54	673.818	1.4766e-148	3.33711e-146
VCAN	2.52635	11.3737	666.542	5.64306e-147	9.56499e-145
MS4A6A	2.28982	11.442	640.551	2.53535e-141	3.43793e-139
SERPINA1	2.0401	11.4755	573.282	1.08512e-126	1.22619e-124
MNDA	2.19551	11.393	544.783	1.71735e-120	1.66338e-118
CFP	2.03863	11.4174	522.728	1.07909e-115	9.1453e-114
RBP7	2.42427	11.3169	506.516	3.63347e-112	2.73721e-110
NUP214	2.19188	11.3515	489.069	2.2721e-108	1.54048e-106
PLAUR	1.99374	11.3345	468.272	7.61601e-104	4.69423e-102
CDA	2.05977	11.2939	450.623	5.27908e-100	2.98268e-98
LGALS3	2.05025	11.4819	439.452	1.42473e-97	7.43051e-96
CD68	1.67815	11.4313	439.039	1.75236e-97	8.48643e-96
CEBPD	1.94901	11.419	436.076	7.73635e-97	3.49683e-95
SPI1	1.85051	11.4426	421.089	1.41406e-93	5.9921e-92
S100A12	3.00267	11.3574	416.901	1.15313e-92	4.59896e-91
STXBP2	1.89836	11.4715	410.486	2.87316e-91	1.08222e-89
CSF3R	1.99744	11.3127	400.352	4.6165e-89	1.64736e-87
FCGRT	1.65806	11.4678	396.563	3.08451e-88	1.04565e-86
NCF2	1.79573	11.3571	394.03	1.09766e-87	3.54387e-86
ASGR1	1.90477	11.312	393.717	1.28469e-87	3.95917e-86
GRN	1.63108	11.4591	387.775	2.5255e-86	7.44474e-85
TKT	1.73392	11.6243	386.136	5.74268e-86	1.62231e-84
IGSF6	1.69202	11.3705	375.862	9.90655e-84	2.68666e-82
BLVRB	1.92649	11.3818	370.781	1.26517e-82	3.29918e-81
C5AR1	1.8048	11.3108	351.509	1.98886e-78	4.99424e-77
PLBD1	1.82265	11.3122	343.954	8.78604e-77	2.12748e-75
LINC00936	2.12037	11.4204	328.084	2.51292e-73	5.87504e-72
AP1S2	1.51498	11.4936	303.03	7.20377e-68	1.62805e-66
TALDO1	1.54475	11.5606	298.93	5.63394e-67	1.2322e-65
RNF130	1.46596	11.3972	289.908	5.20844e-65	1.10354e-63
PYCARD	1.44122	11.5483	283.627	1.21664e-63	2.49964e-62
TNFSF13B	1.5701	11.3301	277.313	2.89206e-62	5.7671e-61
FPR1	1.5392	11.2979	275.428	7.44483e-62	1.44217e-60
IFI30	1.5005	11.3703	246.645	1.39909e-55	2.63496e-54
LILRA5	1.40297	11.28	245.859	2.07566e-55	3.80351e-54
RAC1	1.35799	11.6336	245.155	2.95558e-55	5.27337e-54
IL8	2.91676	11.3583	237.526	1.36203e-53	2.36783e-52
CTSD	1.50857	11.4335	233.22	1.18351e-52	2.00606e-51
ALDH2	1.42283	11.3121	230.22	5.33669e-52	8.82506e-51
CPVL	1.21436	11.3871	226.651	3.20363e-51	5.17157e-50
QPCT	1.44301	11.2813	219.882	9.59586e-50	1.51302e-48
RAB32	1.36974	11.298	218.983	1.50731e-49	2.32262e-48
CD36	1.2976	11.2958	215.587	8.29824e-49	1.25027e-47
CLEC4E	1.32333	11.2678	208.439	3.00938e-47	4.43556e-46
GCA	1.51936	11.3296	206.839	6.72322e-47	9.6986e-46
RP11-290F20.3	1.17602	11.32	206.789	6.89325e-47	9.73671e-46
SLC7A7	1.31702	11.3155	201.169	1.16091e-45	1.60633e-44
CEBPB	1.4484	11.5161	199.318	2.94223e-45	3.98966e-44
TREM1	1.35172	11.2669	192.866	7.52825e-44	1.00081e-42
LGALS2	1.33633	11.3226	185.68	2.78844e-42	3.63569e-41
SLC11A1	1.36785	11.2908	184.368	5.3918e-42	6.89743e-41
HNMT	1.24884	11.2718	183.202	9.68929e-42	1.21654e-40
IL1B	1.73328	11.3197	180.917	3.05666e-41	3.76803e-40
APLP2	1.4223	11.3593	176.772	2.45563e-40	2.97307e-39
RGS2	1.37301	11.5263	173.92	1.03034e-39	1.22556e-38
SOD2	1.52249	11.379	173.405	1.3348e-39	1.56034e-38
G0S2	1.85245	11.2918	168.727	1.40365e-38	1.613e-37
LY86	1.18607	11.379	166.552	4.1912e-38	4.73606e-37
CSTA	1.1704	11.2815	166.066	5.35022e-38	5.94663e-37
FGL2	1.26056	11.3382	165.843	5.98577e-38	6.54573e-37
C19orf38	1.20223	11.3003	164.976	9.25796e-38	9.96333e-37
BST1	1.18127	11.284	160.278	9.83608e-37	1.04201e-35
MGST1	1.17413	11.275	159.046	1.82819e-36	1.90694e-35
RETN	1.47067	11.2749	155.741	9.64241e-36	9.90538e-35
C1orf162	1.09623	11.566	153.724	2.66081e-35	2.69258e-34
TIMP1	1.23623	11.5043	153.134	3.58145e-35	3.57091e-34
NCF1	1.28738	11.317	151.077	1.00848e-34	9.90941e-34
CD33	0.971297	11.2851	148.744	3.2621e-34	3.15957e-33
AGTRAP	1.33539	11.3559	146.874	8.36077e-34	7.98394e-33
TGFBI	0.928883	11.3115	146.422	1.0498e-33	9.88563e-33
FCGR1A	1.09256	11.2673	145.374	1.77886e-33	1.65215e-32
NFKBIA	1.44887	11.6788	144.342	2.99044e-33	2.73989e-32
ARHGEF40	1.10707	11.273	144.176	3.2521e-33	2.9399e-32
PILRA	0.960849	11.308	141.889	1.02836e-32	9.17403e-32
SMCO4	1.04228	11.2945	136.839	1.30788e-31	1.15161e-30
CYBB	0.962916	11.3314	136.118	1.88012e-31	1.63426e-30
C19orf59	1.02666	11.2555	133.659	6.4886e-31	5.5687e-30
CTSH	1.23157	11.3855	133.333	7.64603e-31	6.48001e-30
MPEG1	0.964878	11.2964	133.206	8.14882e-31	6.82087e-30
AMICA1	1.03066	11.3983	132.682	1.0611e-30	8.77349e-30
ANXA2	1.16059	11.6849	124.061	8.16773e-29	6.67196e-28
HCK	0.961342	11.3207	123.363	1.1614e-28	9.37417e-28
STX11	1.19101	11.3002	118.276	1.50834e-27	1.20313e-26
LILRB2	0.752495	11.2836	117.452	2.28598e-27	1.80221e-26
ZNF467	1.05033	11.2684	112.86	2.31616e-26	1.80501e-25
EIF4EBP1	1.13098	11.3109	111.675	4.20888e-26	3.24275e-25
KLF4	0.973297	11.3166	111.012	5.88154e-26	4.48054e-25
FCGR2A	0.802979	11.2738	107.964	2.73678e-25	2.06171e-24
CLEC7A	0.772133	11.2608	105.834	8.01917e-25	5.97472e-24
RXRA	0.97523	11.2664	105.643	8.83042e-25	6.50764e-24
MS4A7	0.835019	11.3288	105.063	1.18307e-24	8.62497e-24
TNFAIP2	0.86139	11.2684	104.712	1.41248e-24	1.01879e-23
LILRA2	0.880795	11.2794	104.429	1.62893e-24	1.16254e-23
BRI3	1.02928	11.3291	101.387	7.56582e-24	5.34336e-23
PRAM1	0.820819	11.2736	100.494	1.18777e-23	8.30213e-23
PYGL	0.886284	11.2607	99.2439	2.23239e-23	1.54445e-22
PLAC8	-1.47947	11.6582	99.0977	2.40352e-23	1.64605e-22
EMILIN2	0.891099	11.2726	97.1464	6.43846e-23	4.36528e-22
CLEC4A	0.878301	11.2664	97.015	6.88051e-23	4.6188e-22
RNASE6	0.852895	11.3285	96.5182	8.8428e-23	5.87786e-22
PGD	0.997482	11.3041	96.0686	1.1097e-22	7.30465e-22
SULT1A1	0.991474	11.2775	92.9997	5.23011e-22	3.40963e-21
TBXAS1	0.920523	11.3003	92.7741	5.86164e-22	3.78495e-21
MTMR11	0.818806	11.266	91.6125	1.05423e-21	6.74312e-21
MARC1	0.834096	11.2484	91.424	1.15963e-21	7.34795e-21
RAB31	0.85809	11.2721	91.081	1.3791e-21	8.6577e-21
NPC2	1.28596	11.6909	89.0881	3.77609e-21	2.34879e-20
ZNF385A	0.768177	11.2646	87.7401	7.46451e-21	4.60085e-20
KIAA1598	0.699204	11.2619	86.228	1.60344e-20	9.79399e-20
ENTPD1	0.949402	11.2702	85.6358	2.16325e-20	1.30954e-19
MAFB	0.654974	11.2806	85.4524	2.37342e-20	1.42405e-19
LILRA3	0.693022	11.2703	83.925	5.13911e-20	3.05642e-19
MARCO	0.648298	11.2665	81.9381	1.40417e-19	8.27847e-19
CD302	0.767365	11.2789	79.3091	5.31153e-19	3.1045e-18
CARS2	1.06933	11.2761	79.1286	5.81951e-19	3.37233e-18
NFE2	0.795448	11.2553	78.5805	7.68056e-19	4.41307e-18
PHACTR1	0.817277	11.2838	77.3371	1.44131e-18	8.21186e-18
CD1D	0.786244	11.2715	76.9823	1.72497e-18	9.74608e-18
HBEGF	0.644484	11.2561	76.873	1.82311e-18	1.02154e-17
NRGN	0.855766	11.2627	76.7944	1.8971e-18	1.05429e-17
CYP27A1	0.695605	11.2524	75.4082	3.82806e-18	2.1101e-17
FGR	0.81919	11.3691	74.6465	5.63025e-18	3.07847e-17
SLC31A2	0.799034	11.2851	73.6788	9.19192e-18	4.9857e-17
CATSPER1	0.703445	11.2638	73.6541	9.30789e-18	5.00853e-17
MIR24-2	0.993197	11.2913	71.5369	2.72119e-17	1.45273e-16
APOBEC3A	0.743722	11.2738	70.061	5.74999e-17	3.0457e-16
RASSF4	0.751654	11.2739	68.8626	1.05566e-16	5.54835e-16
LILRB4	0.44395	11.2711	67.5221	2.08342e-16	1.08659e-15
IL13RA1	0.631849	11.2628	67.0469	2.65126e-16	1.37218e-15
SERPINB1	0.936643	11.5197	66.897	2.86073e-16	1.46937e-15
CPPED1	0.701516	11.2989	63.501	1.60286e-15	8.17096e-15
CAMK1	0.519801	11.2706	63.3713	1.71194e-15	8.64219e-15
CARD16	0.905614	11.4505	63.3611	1.72079e-15	8.64219e-15
FCGR1B	0.551905	11.2497	62.0492	3.34981e-15	1.66998e-14
IER3	0.742944	11.2735	61.0903	5.4517e-15	2.698e-14
PLA2G7	0.499337	11.253	61.0625	5.52911e-15	2.71648e-14
LRRC25	0.509136	11.2869	60.8791	6.06908e-15	2.96031e-14
CAPG	0.693142	11.3555	59.9812	9.57679e-15	4.6379e-14
SOCS3	0.912316	11.4187	59.4541	1.25179e-14	6.01923e-14
LYST	0.872336	11.3297	58.435	2.10122e-14	1.00326e-13
CSF2RA	0.46708	11.2628	57.2537	3.83069e-14	1.81623e-13
PID1	0.359183	11.259	53.4776	2.61555e-13	1.23149e-12
HMOX1	0.558269	11.2769	53.1797	3.04386e-13	1.42327e-12
P2RY13	0.534321	11.2548	53.1121	3.15045e-13	1.46302e-12
ID1	0.963703	11.2995	52.3284	4.69535e-13	2.16561e-12
CD86	0.504277	11.2626	52.2442	4.90112e-13	2.24524e-12
AES	-1.22745	11.6834	52.0538	5.40005e-13	2.4572e-12
PTAFR	0.516282	11.2563	50.2879	1.32764e-12	6.00095e-12
DUSP6	0.742739	11.2944	48.8358	2.78313e-12	1.24964e-11
ASAH1	0.808497	11.3903	48.7856	2.85535e-12	1.27364e-11
CCL3	0.820226	11.4152	47.9638	4.34155e-12	1.9239e-11
CXCL2	0.727163	11.2581	47.2443	6.26673e-12	2.75899e-11
ANXA5	0.703045	11.4546	46.1673	1.08574e-11	4.74923e-11
CTSZ	0.590676	11.2983	45.84	1.28316e-11	5.57683e-11
RP11-362F19.1	0.432387	11.2555	45.6105	1.44264e-11	6.23002e-11
SLC2A3	0.889174	11.4957	43.9725	3.33017e-11	1.42902e-10
PRELID1	0.608878	11.6404	43.8102	3.61809e-11	1.54281e-10
TUBA1B	-1.04117	11.5968	43.7789	3.67651e-11	1.55792e-10
GPBAR1	0.249161	11.2682	41.4882	1.18586e-10	4.99388e-10
EFHD2	0.629617	11.366	39.3181	3.6009e-10	1.50704e-09
IL2RG	-1.63112	11.5925	37.2859	1.02019e-09	4.24351e-09
PTPRE	0.536619	11.2965	36.6177	1.43724e-09	5.94175e-09
NAAA	0.674708	11.3608	36.0653	1.90812e-09	7.84063e-09
YBX3	0.632458	11.3094	35.8466	2.13484e-09	8.7194e-09
CD9	0.690089	11.2589	35.2307	2.92865e-09	1.189e-08
SCPEP1	0.62932	11.3327	34.1367	5.13731e-09	2.07327e-08
CD63	0.491316	11.5632	32.7322	1.0577e-08	4.2433e-08
SIRPA	0.329128	11.2511	32.4953	1.19484e-08	4.7653e-08
TESC	0.501535	11.2812	31.8651	1.65263e-08	6.55252e-08
EREG	0.523738	11.2556	31.1433	2.39669e-08	9.44741e-08
ALDH1A1	0.459507	11.2498	31.1084	2.44016e-08	9.56317e-08
WARS	0.561357	11.2822	30.8727	2.7552e-08	1.07358e-07
SGK1	0.474348	11.2714	30.0998	4.1038e-08	1.58993e-07
FAM26F	0.488054	11.3768	30.0529	4.2042e-08	1.61957e-07
RGCC	0.673513	11.4022	29.9315	4.47573e-08	1.71443e-07
BID	0.467676	11.3631	29.2335	6.41605e-08	2.43102e-07
XBP1	-0.921476	11.4674	29.2328	6.41818e-08	2.43102e-07
PAK1	0.506532	11.2795	29.1261	6.78184e-08	2.55449e-07
KYNU	0.274738	11.2673	28.2714	1.05441e-07	3.94966e-07
IGFBP7	0.265859	11.3408	28.0473	1.18387e-07	4.41025e-07
HLA-DRB5	0.418096	11.6894	28.034	1.19201e-07	4.41631e-07
TNFSF10	0.627822	11.3579	27.4319	1.62727e-07	5.99615e-07
ALDH3B1	0.330128	11.2533	27.2418	1.79532e-07	6.5796e-07
ZEB2	0.490037	11.3078	25.1034	5.43367e-07	1.98066e-06
LGALS9	0.524255	11.3117	24.4175	7.75606e-07	2.81209e-06
RNASE2	0.157482	11.2512	23.5865	1.19424e-06	4.30688e-06
MBOAT7	0.553041	11.2724	23.1568	1.49316e-06	5.35641e-06
GAPT	0.153668	11.2748	22.3876	2.22804e-06	7.95058e-06
RAB13	0.359962	11.2526	22.1924	2.46647e-06	8.75533e-06
LYN	0.347931	11.3261	22.1657	2.501e-06	8.83165e-06
TPPP3	0.164455	11.2595	21.5567	3.43524e-06	1.20678e-05
CSF1R	0.17518	11.2692	21.3705	3.78547e-06	1.32296e-05
RHOB	0.493224	11.3074	21.0594	4.45266e-06	1.54815e-05
AOAH	0.347298	11.307	20.762	5.2004e-06	1.79892e-05
SLC40A1	0.401894	11.2673	20.4525	6.11303e-06	2.10387e-05
CXCL16	0.237745	11.2666	19.9835	7.81142e-06	2.67482e-05
HLA-DMA	0.21525	11.4547	19.1986	1.17801e-05	4.01352e-05
HAVCR2	0.327212	11.268	19.1588	1.20284e-05	4.07762e-05
SCIMP	0.258638	11.2868	17.3285	3.14427e-05	0.000106061
MAP3K7CL	0.538941	11.2637	17.3057	3.18236e-05	0.000106814
TAGLN2	-0.578503	11.642	17.1992	3.36574e-05	0.000112413
ASCL2	0.32825	11.2714	16.5819	4.65928e-05	0.000154853
USP10	0.533874	11.3068	16.1157	5.95871e-05	0.000197074
TUBA1A	0.474908	11.638	15.3296	9.02893e-05	0.000297166
ITGB2	0.307835	11.6593	15.1499	9.93026e-05	0.000325252
IFITM3	0.104965	11.3014	14.8275	0.000117808	0.000384007
LIMS1	0.501325	11.3552	14.5001	0.000140149	0.000454645
PPBP	1.43175	11.2971	14.3562	0.000151283	0.000488427
CDKN1A	0.308816	11.2606	13.7495	0.000208876	0.000671176
CLU	0.484631	11.257	13.3433	0.000259345	0.000829415
TSPO	1.86435	11.7224	12.6557	0.000374428	0.00119184
2023-03-01	0.111005	11.275	12.6004	0.000385666	0.00122188
DUSP2	-0.8623	11.4871	12.3758	0.00043494	0.00137158
FBP1	0.206231	11.2729	11.6846	0.000630189	0.00197809
HES4	0.0374507	11.258	11.5733	0.000669056	0.00209041
HHEX	0.11835	11.2859	11.4677	0.000708165	0.00220246
ZNF703	0.0348757	11.2543	11.0254	0.000898706	0.0027823
VMO1	-0.051709	11.2551	10.9916	0.000915241	0.00282061
SELL	-0.755374	11.6533	10.9446	0.00093879	0.00288009
H1F0	0.165092	11.253	10.8353	0.000995813	0.00304127
SDPR	0.808141	11.2605	10.7855	0.00102298	0.00311022
OSM	0.292752	11.2646	10.4664	0.00121563	0.00367946
RGS18	0.141212	11.253	10.1476	0.00144487	0.00435386
C1QA	-0.109917	11.2718	8.80695	0.00300085	0.00900255
MEF2C	-0.00188556	11.2882	8.6985	0.00318473	0.00951209
NOSIP	-0.492698	11.6615	8.32062	0.00391976	0.0116561
HLA-DMB	0.0395608	11.3841	8.29695	0.00397117	0.0117574
SLC2A6	0.119186	11.2586	7.95743	0.00478903	0.0141172
HIST1H2AC	0.509242	11.2785	7.90224	0.00493737	0.0144915
SIGLEC7	0.0448941	11.2608	7.75339	0.00536119	0.0156676
ARHGAP24	-0.0147558	11.2754	7.42489	0.00643277	0.0187185
LAT2	0.0553237	11.3058	7.3402	0.00674295	0.0195373
SOX4	0.0523931	11.2702	6.61285	0.0101245	0.0292104
CDKN1C	-0.0396267	11.251	6.51683	0.0106859	0.0306992
BASP1	-0.00785615	11.2522	6.29452	0.0121112	0.0346472
BATF3	-0.0128779	11.2508	6.25292	0.0123989	0.0353213
LYPD2	-0.16432	11.2836	6.23474	0.0125268	0.0355362
CX3CR1	0.0134734	11.2782	6.19234	0.0128304	0.036246
UNC93B1	0.0779427	11.2808	5.99419	0.0143531	0.0403792
MIR4435-1HG	0.18873	11.2738	5.71504	0.0168202	0.0471242
MT2A	0.228903	11.4178	5.64261	0.0175291	0.0489083
GSN	-0.120701	11.2827	5.54944	0.0184866	0.0513686
LGMN	-0.101981	11.2521	5.05211	0.024596	0.0680658
PLEK	-0.000834335	11.4381	4.95126	0.0260717	0.0718562
TNFRSF13B	-0.101834	11.2524	4.69645	0.0302249	0.0829177
CD99	0.18071	11.6842	4.6905	0.0303298	0.0829177
COQ7	0.21084	11.3101	4.66809	0.0307281	0.0835452
ALOX5AP	-0.0257724	11.44	4.66375	0.0308058	0.0835452
ADRB2	-0.395454	11.2735	4.63242	0.0313733	0.0847455
HLA-DQB1	-0.287438	11.4836	4.1826	0.0408409	0.109882
MARCKSL1	-0.4137	11.3707	3.91456	0.0478697	0.128283
IFIT3	0.0509507	11.25	3.82459	0.0505056	0.134814
CLEC10A	-0.149665	11.2723	3.7577	0.0525649	0.139761
HVCN1	0.0415987	11.3067	3.71646	0.0538786	0.142694
TSC22D1	0.16973	11.2574	3.59816	0.0578435	0.152599
CTSC	-0.382139	11.4532	3.45487	0.0630657	0.165731
LINC00152	0.0759047	11.3028	3.20617	0.073361	0.192042
TCEAL4	0.183276	11.2697	3.16527	0.0752198	0.196145
BTG2	-0.39087	11.5381	3.15905	0.075507	0.196145
PTGER2	0.0377403	11.3277	2.62224	0.105376	0.272689
FAM13A	0.0669856	11.2514	2.60051	0.10683	0.275401
POU2AF1	-0.133975	11.253	2.53285	0.111499	0.28635
DDAH2	-0.319088	11.2856	2.43016	0.119021	0.304514
PPOX	0.051778	11.2519	2.24259	0.134256	0.342202
IFI44L	0.0728904	11.25	2.1578	0.141848	0.360197
CPNE2	0.0265247	11.2523	2.13248	0.144207	0.364822
DLGAP5	0.00396481	11.2422	1.97689	0.159719	0.402563
AURKB	0.0211628	11.2432	1.88671	0.169573	0.425818
PHF19	0.020491	11.2605	1.65999	0.197605	0.493273
C3AR1	-0.0292869	11.2521	1.65787	0.197891	0.493273
PLK1	0.0100785	11.2421	1.62249	0.202745	0.503521
PHLDA1	0.0263084	11.2484	1.60365	0.205387	0.50822
PPP1R14A	-0.214011	11.254	1.58831	0.207568	0.51175
TCF7L2	-0.0913116	11.2518	1.48616	0.222813	0.547345
ASPM	0.0203877	11.2415	1.39636	0.237333	0.580909
SIGLEC10	-0.162621	11.2624	1.38853	0.238653	0.582039
KIF23	0.00756055	11.2416	1.34162	0.246749	0.599627
CDCA8	0.00744226	11.2421	1.29512	0.255106	0.617722
MTSS1	-0.147812	11.2738	1.21711	0.269928	0.649169
FCGR2B	-0.145468	11.2561	1.2167	0.270008	0.649169
TSPAN2	-0.0977259	11.2578	1.2049	0.272344	0.652471
NUSAP1	0.00477824	11.2472	1.1399	0.285673	0.681993
EGR1	-0.040927	11.2595	1.12099	0.289705	0.689192
EMC9	0.038804	11.255	1.11417	0.291178	0.690275
CCNB2	-0.0114598	11.2439	1.08989	0.296496	0.700434
CTSL	-0.136499	11.2597	1.07093	0.300735	0.707979
PHACTR2	-0.0218289	11.2525	1.02999	0.31016	0.727643
PLA2G16	-0.363182	11.2756	0.995851	0.318316	0.744202
LMNA	-0.0255812	11.2716	0.975241	0.323376	0.753434
CASP3	-0.00439323	11.2559	0.918243	0.337937	0.784661
IGJ	-0.793754	11.4143	0.885476	0.346706	0.802276
CD160	-0.411887	11.2975	0.872391	0.350294	0.807822
HES1	-0.19711	11.2543	0.823641	0.364118	0.836854
SNUPN	-0.00751658	11.2617	0.814921	0.366669	0.839871
IL18RAP	-0.136079	11.2483	0.788525	0.374547	0.855026
PDLIM1	-0.225731	11.2825	0.729252	0.393126	0.894427
RPL39	-0.150526	11.3956	0.712136	0.398736	0.904156
EAF2	-0.235211	11.2945	0.668136	0.413702	0.934967
NEAT1	1.94357	11.8029	0.658395	0.417127	0.939575
CD19	-0.186173	11.2555	0.640989	0.423353	0.950442
FCRL2	-0.139652	11.2506	0.626983	0.428464	0.958741
IRF8	-0.389619	11.3106	0.516217	0.47246	1
RAMP1	-0.24492	11.2571	0.503184	0.478104	1
KIAA0125	-0.300861	11.2668	0.500393	0.479327	1
PSAP	1.51913	11.7879	0.467421	0.494176	1
CITED2	-0.101211	11.4433	0.452715	0.501049	1
CRIP2	-0.023553	11.2581	0.437503	0.50833	1
HLA-DQA2	-0.71512	11.3963	0.435175	0.50946	1
TCEA3	-0.0555842	11.2675	0.431767	0.511123	1
CST3	2.80808	12.2172	0.389894	0.532355	1
RP5-1073O3.7	-0.0372925	11.2634	0.358792	0.549178	1
CD22	-0.171343	11.2623	0.332327	0.564292	1
DAB2	-0.193726	11.2507	0.327621	0.567063	1
MZB1	-0.480307	11.3046	0.320334	0.571407	1
ABI3	-0.373945	11.3461	0.272236	0.601836	1
KLRF1	-0.31911	11.2704	0.266584	0.605632	1
GTF3C1	-0.152091	11.2603	0.211285	0.645762	1
ADAM28	-0.180721	11.2648	0.201066	0.653862	1
DERL3	-0.519778	11.2591	0.199844	0.654847	1
PASK	-0.0994341	11.2997	0.177597	0.673447	1
CXXC5	-0.375215	11.2889	0.165473	0.684167	1
LST1	2.84437	11.8598	0.160546	0.688654	1
DNAJB1	-0.145548	11.4721	0.147758	0.700687	1
CORO1B	-0.0696225	11.346	0.14638	0.702019	1
ADTRP	-0.0904482	11.2877	0.146096	0.702294	1
FCN1	3.42081	11.8841	0.128731	0.719752	1
ID2	-0.200198	11.6449	0.128284	0.720218	1
CCDC50	-0.476739	11.2774	0.125343	0.723311	1
CD1C	-0.328561	11.2691	0.119732	0.729325	1
S100A11	2.03302	11.8535	0.110351	0.739745	1
GCSAM	-0.0944834	11.2579	0.109644	0.74055	1
LDHB	-0.89796	12.2053	0.108915	0.741382	1
TBX21	-0.32216	11.2713	0.106732	0.743896	1
GPX1	1.99152	11.8492	0.0978092	0.754475	1
WBP4	-0.0763118	11.266	0.0829085	0.773394	1
ANXA1	0.66531	11.8146	0.08233	0.774164	1
LINC00926	-0.32047	11.2807	0.0781626	0.779803	1
SWAP70	-0.31692	11.2693	0.0752101	0.783897	1
BLNK	-0.404913	11.2579	0.0706498	0.790393	1
PTPRCAP	-2.55183	11.9514	0.069751	0.7917	1
PYROXD2	-0.13831	11.2496	0.0680752	0.79416	1
C1orf21	-0.35709	11.2783	0.0657877	0.797572	1
GSTP1	1.17033	11.8501	0.0646318	0.79932	1
IFITM2	-0.321781	11.7666	0.0622956	0.802904	1
VIMP	-0.149704	11.3435	0.0573875	0.810674	1
VPREB3	-0.314188	11.2771	0.0560158	0.812908	1
PRSS23	-0.375773	11.2838	0.0536227	0.816875	1
AC013264.2	-0.0954054	11.2689	0.0476545	0.827196	1
FCER1G	1.78248	11.8899	0.047159	0.828083	1
PNOC	-0.400191	11.2581	0.0460789	0.830032	1
OAS1	-0.281058	11.2918	0.0460185	0.830142	1
TTC38	-0.329307	11.2863	0.0456153	0.830877	1
SERPINF1	-0.516375	11.2565	0.0437631	0.834295	1
TSHZ2	-0.0963187	11.2772	0.0435875	0.834623	1
CPA5	-0.0708216	11.2545	0.0428242	0.836057	1
MT1E	-0.119291	11.2563	0.0424327	0.836797	1
SMIM14	-0.134197	11.3021	0.0306792	0.860958	1
PPM1N	-0.165924	11.2558	0.0305824	0.861175	1
NDRG2	-0.0909726	11.2503	0.0299028	0.862711	1
BANK1	-0.381188	11.2896	0.02937	0.863928	1
ZBP1	-0.198319	11.2598	0.0268447	0.869854	1
EOMES	-0.280833	11.2551	0.0265419	0.870584	1
PYHIN1	-0.307051	11.2833	0.0255657	0.872966	1
HLA-DOB	-0.283329	11.2679	0.0251027	0.874112	1
RP11-81H14.2	-0.24303	11.2549	0.0247498	0.874992	1
BIRC3	-0.448215	11.3269	0.0225625	0.8806	1
CYB561A3	-0.408733	11.3048	0.0218542	0.882476	1
CXCR4	-1.76665	11.9639	0.0216767	0.88295	1
APMAP	-0.549979	11.3507	0.0215269	0.883353	1
TRAT1	-0.307235	11.3742	0.0177419	0.894036	1
PLD4	-0.773433	11.2698	0.0170216	0.896197	1
KLRC1	-0.524551	11.2703	0.0154796	0.900985	1
RALGPS2	-0.325398	11.2788	0.0144712	0.904248	1
KLRB1	-0.556199	11.3164	0.0136796	0.906892	1
GIMAP7	-0.498279	11.7791	0.0134153	0.907792	1
TSPAN13	-0.552653	11.2614	0.0133735	0.907935	1
TCF4	-0.520947	11.2571	0.0126357	0.910499	1
KLF6	0.255709	11.8119	0.0121976	0.912058	1
ID3	-0.341933	11.2938	0.011155	0.915886	1
CCL4	-0.643901	11.4285	0.0104933	0.91841	1
TNFRSF4	-0.114901	11.2649	0.0102182	0.919483	1
CD38	-0.317237	11.2685	0.00970029	0.921543	1
GNG7	-0.418448	11.2738	0.00922517	0.923483	1
FCER1A	-0.710566	11.3014	0.00815597	0.928041	1
CD2	-0.965611	11.4883	0.00605751	0.937963	1
HCST	0.0894739	11.7987	0.00602101	0.93815	1
GPR183	-0.639878	11.3459	0.00574343	0.93959	1
AIF1	2.82807	12.0409	0.00565189	0.940072	1
FCGR3A	-0.984391	11.549	0.0052139	0.942437	1
SMKR1	-0.189672	11.2517	0.00516267	0.94272	1
LGALS1	2.44331	12.0566	0.00471911	0.945232	1
S100A10	1.001	11.9643	0.00466844	0.945526	1
IRF7	-0.445299	11.2969	0.00447105	0.946688	1
COTL1	1.51992	12.0885	0.00422465	0.948176	1
HLA-DRB1	0.699089	12.0212	0.00401105	0.949501	1
HPGD	-0.172939	11.2556	0.00382389	0.950692	1
ZBTB16	-0.213838	11.2564	0.00380812	0.950794	1
FGFBP2	-0.871718	11.6169	0.00377733	0.950993	1
SAT1	2.02505	12.0493	0.00353402	0.952596	1
CTSS	2.2718	12.0744	0.00329524	0.954223	1
CD40	-0.383407	11.2671	0.00327786	0.954344	1
NPDC1	-0.183678	11.2604	0.00292977	0.956834	1
KLRD1	-0.727433	11.3145	0.0027719	0.958012	1
PMAIP1	-0.487114	11.3635	0.00236739	0.961194	1
CALM1	-0.942219	12.0178	0.00233433	0.961465	1
IER2	0.361575	11.9034	0.00229793	0.961767	1
KLRG1	-0.522485	11.301	0.0022105	0.9625	1
BLK	-0.37627	11.2663	0.00194391	0.964833	1
CWF19L2	-0.204915	11.2921	0.00191346	0.965109	1
CD79A	-0.704836	11.448	0.00189169	0.965308	1
SRGN	1.13968	12.0738	0.0014102	0.970044	1
ZFP36L2	-0.209843	11.879	0.00124059	0.971903	1
TMEM66	-0.841966	12.0827	0.00120948	0.972257	1
JUN	-0.220852	12.2469	0.00109593	0.973591	1
ARPC3	0.643122	12.1591	0.00103147	0.974379	1
FAM43A	-0.162031	11.2509	0.000966594	0.975198	1
MYC	-0.492748	11.3433	0.00091867	0.97582	1
ARPC2	0.183524	12.1964	0.000775259	0.977787	1
TPST2	-0.540744	11.3383	0.000764289	0.977945	1
TXNIP	-0.598486	12.0394	0.000728815	0.978462	1
CD300A	-0.619561	11.3174	0.000666391	0.979405	1
MYBL1	-0.335902	11.2662	0.000574307	0.980881	1
ARPC1B	0.642571	12.0866	0.00053294	0.981582	1
MATK	-0.7242	11.3161	0.000531832	0.981601	1
TIGIT	-0.505899	11.298	0.000523169	0.981752	1
CD82	-0.36168	11.2833	0.000518772	0.981829	1
MAL	-0.334228	11.3816	0.000517681	0.981848	1
MT-ATP6	0.654942	12.2564	0.000449332	0.983088	1
FCRL6	-0.490494	11.2921	0.00037039	0.984645	1
AKR1C3	-0.478888	11.2933	0.00036406	0.984777	1
CD79B	-0.971101	11.4621	0.000335208	0.985393	1
CD52	-1.99733	12.386	0.000214043	0.988327	1
CD72	-0.36581	11.2602	0.000183698	0.989186	1
LY6E	-0.771518	11.6229	0.000179989	0.989296	1
CLIC1	0.0504304	11.8945	0.000169346	0.989617	1
VIM	1.13096	12.3342	0.000169278	0.989619	1
GZMH	-0.976444	11.5313	0.000166728	0.989698	1
HOPX	-1.19277	11.4538	0.000151662	0.990174	1
ZFP36	0.226762	12.0242	0.000151546	0.990178	1
CD37	-0.283812	12.0797	0.00011758	0.991348	1
HLA-DPA1	-0.351699	12.1712	0.000114999	0.991444	1
MX1	-0.31061	11.2762	9.60917e-05	0.992179	1
AQP3	-0.467401	11.3674	9.23459e-05	0.992333	1
IRF1	-0.0539069	11.4473	8.50371e-05	0.992642	1
TYROBP	2.64698	12.384	8.12027e-05	0.99281	1
SAMD3	-0.58561	11.2997	7.78012e-05	0.992962	1
MCM7	-0.262935	11.2624	7.54815e-05	0.993068	1
MYL6	0.510805	12.3257	6.2154e-05	0.99371	1
CDK6	-0.216426	11.2623	5.78848e-05	0.99393	1
MYL12A	-0.88617	12.3495	5.3166e-05	0.994182	1
PRKCQ-AS1	-0.51519	11.3478	5.10725e-05	0.994298	1
CCDC34	-0.126351	11.2502	4.91351e-05	0.994407	1
LAT	-0.817055	11.4465	4.90608e-05	0.994411	1
PTGDS	-1.09624	11.3189	4.7889e-05	0.994479	1
NKG7	-1.99453	12.4846	4.41323e-05	0.9947	1
CEP78	-0.534842	11.2922	3.74872e-05	0.995115	1
SPON2	-0.649441	11.4392	3.42144e-05	0.995333	1
CD3D	-1.32864	11.9115	3.21005e-05	0.995479	1
HLA-DQA1	-1.03015	11.4715	3.18184e-05	0.995499	1
HLA-DPB1	0.00141075	12.1576	3.06732e-05	0.995581	1
PRF1	-1.15251	11.5307	2.99511e-05	0.995633	1
PIM1	-0.51614	11.3767	2.64112e-05	0.9959	1
TCF7	-0.439671	11.3738	2.52119e-05	0.995994	1
TPD52	-0.562396	11.2916	2.47686e-05	0.996029	1
CD247	-1.05256	11.5352	2.10111e-05	0.996343	1
DDIT4	-0.738091	11.3969	1.30759e-05	0.997115	1
IL2RB	-0.653416	11.3023	1.14767e-05	0.997297	1
RHOC	-0.876374	11.4045	1.07416e-05	0.997385	1
EVL	-1.58433	11.7255	1.06607e-05	0.997395	1
NELL2	-0.264649	11.2782	1.03093e-05	0.997438	1
S100A8	5.41704	12.738	1.00771e-05	0.997467	1
S100A6	1.97787	12.5041	9.50273e-06	0.99754	1
GNLY	-1.65369	12.5945	9.4289e-06	0.99755	1
NPM1	-0.914107	12.4449	8.93165e-06	0.997615	1
NMT2	-0.242659	11.2676	8.90804e-06	0.997619	1
LTB	-2.16415	12.6346	8.90007e-06	0.99762	1
FTH1	2.26986	14.0065	8.80397e-06	0.997633	1
PTGER4	-0.456257	11.351	6.57268e-06	0.997954	1
RPS29	-0.77881	12.446	6.21645e-06	0.998011	1
S100A9	5.24925	13.1755	6.20877e-06	0.998012	1
CISH	-0.218921	11.2785	6.11864e-06	0.998026	1
PPP1R14B	-0.407723	11.2509	5.1541e-06	0.998189	1
CYBA	0.929611	12.463	5.03598e-06	0.998209	1
SH2D1A	-0.642525	11.3252	4.4209e-06	0.998322	1
LYZ	4.32032	12.9543	4.38137e-06	0.99833	1
LAIR2	-0.520708	11.3012	4.3807e-06	0.99833	1
TSC22D3	-0.0557193	11.9309	4.06271e-06	0.998392	1
CHST12	-0.684365	11.3306	3.91719e-06	0.998421	1
LYAR	-0.709204	11.3787	3.49951e-06	0.998507	1
RPS23	-0.586313	13.658	3.22385e-06	0.998567	1
CRTAM	-0.335961	11.2614	3.15856e-06	0.998582	1
OAZ1	1.24758	12.5729	2.75089e-06	0.998677	1
IL7R	-0.949186	11.554	2.44636e-06	0.998752	1
RPS5	-0.884434	13.5497	2.39256e-06	0.998766	1
S100A4	2.28934	12.9341	2.07663e-06	0.99885	1
SH3BGRL3	0.850433	12.5466	1.87665e-06	0.998907	1
GAPDH	1.18859	12.6182	1.85709e-06	0.998913	1
LCK	-1.18719	11.559	1.57043e-06	0.999	1
ITM2C	-0.787144	11.3089	1.55268e-06	0.999006	1
RPSA	-1.44339	13.1335	1.47321e-06	0.999032	1
HLA-B	-0.696063	13.5462	1.43936e-06	0.999043	1
FTL	2.73362	14.482	1.28442e-06	0.999096	1
RPS15	-0.0896327	13.7561	1.10869e-06	0.99916	1
EEF1B2	-0.782664	12.6275	1.075e-06	0.999173	1
GPR18	-0.307742	11.2677	1.01168e-06	0.999197	1
LBH	-1.09215	11.4652	9.43529e-07	0.999225	1
FHIT	-0.391715	11.333	9.22302e-07	0.999234	1
HLA-DRA	1.02663	12.7925	8.81586e-07	0.999251	1
RPS8	-0.746876	14.1097	8.70148e-07	0.999256	1
PPAPDC1B	-0.44056	11.2909	7.88607e-07	0.999291	1
HLA-C	-0.998204	12.8703	6.8864e-07	0.999338	1
HLA-A	-0.924145	13.2403	6.7987e-07	0.999342	1
DUSP1	0.642586	12.7205	6.45778e-07	0.999359	1
RPLP0	-1.01963	13.0304	6.26151e-07	0.999369	1
RPS13	-0.386392	13.5864	6.0335e-07	0.99938	1
RPL34	-0.272595	13.9297	5.95093e-07	0.999384	1
CD8A	-0.788975	11.3329	5.82785e-07	0.999391	1
CFL1	-0.599529	12.6419	5.63627e-07	0.999401	1
BTG1	-0.484444	12.5889	5.08553e-07	0.999431	1
PPP2R5C	-0.805316	11.4195	4.18039e-07	0.999484	1
SPOCK2	-0.687846	11.3668	4.01023e-07	0.999495	1
FOS	0.747146	12.9046	3.63416e-07	0.999519	1
GIMAP5	-0.561738	11.3867	3.50848e-07	0.999527	1
RPS25	-0.569688	13.3435	3.33112e-07	0.999539	1
CCR7	-0.66467	11.3995	3.23431e-07	0.999546	1
RPLP2	-0.427957	14.1009	2.98009e-07	0.999564	1
CD7	-1.67985	11.6688	2.85601e-07	0.999574	1
RPS20	-0.658568	13.0572	2.67865e-07	0.999587	1
LINC00861	-0.697633	11.3488	2.43676e-07	0.999606	1
GZMK	-1.25169	11.4287	2.05964e-07	0.999638	1
RPL12	-0.21044	13.976	1.9959e-07	0.999644	1
CST7	-1.47698	11.5978	1.96339e-07	0.999646	1
MT-CO2	0.495734	13.2682	1.77352e-07	0.999664	1
SYNE2	-0.790018	11.3559	1.72106e-07	0.999669	1
RPL18A	-0.278951	14.0666	1.59444e-07	0.999681	1
RPS12	-0.551556	14.341	1.57722e-07	0.999683	1
GZMB	-1.902	11.655	1.39205e-07	0.999702	1
RARRES3	-1.13165	11.6458	1.34864e-07	0.999707	1
RPL8	-0.105463	13.6753	1.33432e-07	0.999709	1
ACTG1	-0.348001	12.7061	1.29841e-07	0.999712	1
RPS4X	-0.362768	14.2065	1.18701e-07	0.999725	1
NCR3	-0.814651	11.3241	1.17735e-07	0.999726	1
RPS18	-0.45313	14.3214	1.14133e-07	0.99973	1
CCL5	-1.43013	12.161	1.11581e-07	0.999733	1
CD27	-1.15915	11.5037	9.81345e-08	0.99975	1
GZMA	-1.60819	11.7107	9.73766e-08	0.999751	1
APOBEC3G	-0.968706	11.4047	9.31841e-08	0.999756	1
RPL19	-0.384234	14.3475	8.35707e-08	0.999769	1
B2M	-0.541859	15.6596	6.8734e-08	0.999791	1
CLIC3	-1.17698	11.3802	6.1827e-08	0.999802	1
PTTG1	-0.44664	11.2669	5.75956e-08	0.999809	1
RPL32	-0.178729	14.4923	5.74428e-08	0.999809	1
H3F3B	0.310351	12.9384	5.60755e-08	0.999811	1
ACTB	0.273156	14.4343	5.5328e-08	0.999812	1
RPS6	-0.650138	15.0039	5.21661e-08	0.999818	1
IL32	-2.0963	12.5067	4.98755e-08	0.999822	1
MT-ND2	-0.225152	12.7333	4.8282e-08	0.999825	1
RPL11	-0.24343	14.4991	4.05906e-08	0.999839	1
RPLP1	0.33338	14.5374	4.04481e-08	0.99984	1
RPL13A	-0.502752	14.926	3.73417e-08	0.999846	1
JUNB	-0.185651	13.2168	3.18886e-08	0.999858	1
S100B	-0.473993	11.2951	2.4015e-08	0.999876	1
CXCR3	-0.575844	11.2711	2.401e-08	0.999876	1
RPL36	-0.198997	13.0549	2.38554e-08	0.999877	1
PFN1	-0.172746	13.1203	1.85581e-08	0.999891	1
RPL13	-0.294187	15.0166	1.79899e-08	0.999893	1
YPEL1	-0.370158	11.2538	1.70331e-08	0.999896	1
BUB1	-0.0220095	11.2419	1.67991e-08	0.999897	1
CD74	-0.2356	13.1212	1.65374e-08	0.999897	1
UGCG	-0.537135	11.2588	1.65296e-08	0.999897	1
CDKN3	-0.0619312	11.2441	1.63265e-08	0.999898	1
LEF1	-0.657727	11.4144	1.62063e-08	0.999898	1
GPR171	-0.172428	11.2548	1.54012e-08	0.999901	1
IFNG	-0.268387	11.255	1.53972e-08	0.999901	1
P2RX5	-0.249133	11.2599	1.43084e-08	0.999905	1
CASC5	-0.02851	11.2415	1.31655e-08	0.999908	1
CCR6	-0.168892	11.2542	1.30733e-08	0.999909	1
MALAT1	-0.654129	16.6477	1.30412e-08	0.999909	1
FCRL1	-0.185743	11.2537	1.27816e-08	0.99991	1
AC092580.4	-0.362141	11.2588	1.23621e-08	0.999911	1
RPS2	-0.228421	14.9987	1.23254e-08	0.999911	1
TK1	-0.100139	11.2482	1.22261e-08	0.999912	1
RPS14	-0.135672	14.4856	1.20331e-08	0.999912	1
RPL10	-0.328282	15.0285	1.17646e-08	0.999913	1
PTGDR	-0.562157	11.2753	1.175e-08	0.999914	1
CDT1	-0.0263536	11.2424	1.11032e-08	0.999916	1
LTA	-0.150348	11.2583	1.05779e-08	0.999918	1
XCL2	-0.656625	11.2903	1.05242e-08	0.999918	1
ITM2A	-0.667913	11.3736	1.04055e-08	0.999919	1
MIAT	-0.169138	11.254	1.00806e-08	0.99992	1
S1PR5	-0.455878	11.2871	1.0006e-08	0.99992	1
SHCBP1	-0.0432818	11.2424	9.52519e-09	0.999922	1
AC079767.4	-0.186456	11.2526	9.12218e-09	0.999924	1
RPS9	0.0523701	13.5653	9.09727e-09	0.999924	1
MAD2L1	-0.152332	11.2571	8.86371e-09	0.999925	1
TCL1A	-0.645011	11.3065	8.57108e-09	0.999926	1
CHI3L2	-0.330644	11.2711	8.42056e-09	0.999927	1
FXYD7	-0.145499	11.2528	8.42033e-09	0.999927	1
GPR56	-0.397958	11.2816	7.87145e-09	0.999929	1
PLEKHF1	-0.43164	11.2783	7.7232e-09	0.99993	1
KIF15	-0.00852442	11.2406	7.22473e-09	0.999932	1
RP11-291B21.2	-0.10657	11.2494	7.1044e-09	0.999933	1
TKTL1	-0.169492	11.2497	6.82212e-09	0.999934	1
RGS1	-0.833076	11.327	6.72389e-09	0.999935	1
CDCA3	-0.019648	11.2415	6.62552e-09	0.999935	1
IL3RA	-0.553415	11.2526	6.61714e-09	0.999935	1
REG4	-0.0587954	11.2482	6.23504e-09	0.999937	1
RP11-664D1.1	-0.151314	11.2735	6.2189e-09	0.999937	1
CD200	-0.109846	11.2483	6.17968e-09	0.999937	1
PPP2R2B	-0.236294	11.2537	5.97561e-09	0.999938	1
TNFRSF18	-0.330864	11.2587	5.85135e-09	0.999939	1
FASLG	-0.165779	11.2501	5.77188e-09	0.999939	1
CKB	-0.189947	11.2513	5.64603e-09	0.99994	1
RP11-25K19.1	-0.274052	11.2572	5.23301e-09	0.999942	1
SPIB	-0.603399	11.2637	5.22277e-09	0.999942	1
KIAA0101	-0.0854396	11.2499	5.0899e-09	0.999943	1
HJURP	-0.00722663	11.2404	4.98694e-09	0.999944	1
TPX2	-0.0298737	11.2431	4.9603e-09	0.999944	1
PKIG	-0.370167	11.2626	4.75211e-09	0.999945	1
SH2D1B	-0.322484	11.2617	4.62887e-09	0.999946	1
SOCS2	-0.194292	11.2659	4.53861e-09	0.999946	1
RRM2	-0.0777683	11.2477	4.39418e-09	0.999947	1
HMMR	-0.0163566	11.2413	4.38688e-09	0.999947	1
CDC20	-0.0505284	11.2435	4.31359e-09	0.999948	1
PRSS57	-0.191804	11.2555	4.30686e-09	0.999948	1
LAG3	-0.222529	11.2531	4.1498e-09	0.999949	1
TYMS	-0.0797789	11.2484	4.10563e-09	0.999949	1
GTSE1	-0.0222025	11.2414	3.7743e-09	0.999951	1
KIF11	-0.0294251	11.2423	3.72626e-09	0.999951	1
MTFR2	-0.0066	11.2406	3.72331e-09	0.999951	1
C10orf128	-0.301732	11.2559	3.59546e-09	0.999952	1
XCL1	-0.375228	11.2538	3.5659e-09	0.999952	1
BIRC5	-0.0630842	11.2454	3.51919e-09	0.999953	1
CENPA	-0.0219795	11.2421	3.25767e-09	0.999954	1
RP5-1028K7.2	-0.181393	11.2521	3.25122e-09	0.999955	1
FCER2	-0.201285	11.2586	3.15629e-09	0.999955	1
CCNA2	-0.0166606	11.242	3.0719e-09	0.999956	1
ANKRD55	-0.0598645	11.2545	2.87798e-09	0.999957	1
CKAP2L	-0.0157083	11.241	2.86433e-09	0.999957	1
CEP55	-0.0198156	11.2414	2.62582e-09	0.999959	1
MKI67	-0.0590394	11.2461	2.62412e-09	0.999959	1
TLR10	-0.16486	11.2493	2.50111e-09	0.99996	1
FCRLA	-0.317029	11.2648	2.47258e-09	0.99996	1
UBE2C	-0.0650082	11.2475	2.44471e-09	0.999961	1
KIFC1	-0.0151421	11.241	2.41473e-09	0.999961	1
RP11-1399P15.1	-0.0546406	11.2514	2.38356e-09	0.999961	1
KIF4A	-0.0134077	11.241	2.32404e-09	0.999962	1
DEPDC1	-0.00971084	11.2409	2.21641e-09	0.999962	1
NSG1	-0.269398	11.2764	2.0766e-09	0.999964	1
MND1	-0.0114724	11.241	1.93393e-09	0.999965	1
NCAPG	-0.0247589	11.2417	1.8308e-09	0.999966	1
CENPM	-0.134484	11.2522	1.61992e-09	0.999968	1
CDK1	-0.0442965	11.2444	1.50294e-09	0.999969	1
CDCA2	-0.0103484	11.2407	1.40203e-09	0.99997	1
TOP2A	-0.0508713	11.2451	1.37432e-09	0.99997	1
PBK	-0.00759282	11.2406	1.28573e-09	0.999971	1
SKA3	-0.0071113	11.2405	1.2753e-09	0.999972	1
KIF2C	-0.0109024	11.2407	1.27507e-09	0.999972	1
MT-ND4	-0.0368777	13.0582	7.75414e-10	0.999978	1
CEP290	-0.293844	11.2648	6.17774e-10	0.99998	1
FKBP11	-0.793901	11.3278	1.78261e-10	0.999989	1
CD3E	-1.17603	11.7496	1.13573e-10	0.999991	1
FUT7	-0.424292	11.2551	5.13865e-11	0.999994	1
CTSW	-1.92143	11.72	2.38742e-11	0.999996	1
PIK3IP1	-0.913971	11.4634	1.00044e-11	0.999997	1
CD3G	-0.760116	11.4544	5.45697e-12	0.999998	1
SLAMF7	-0.572347	11.2641	2.27374e-12	0.999999	1
CD8B	-0.871479	11.3742	1.81899e-12	0.999999	1
PTMS	-0.438138	11.2547	2.27374e-13	1	1
C12orf75	-1.45832	11.3845	0	1	1
STK17A	-1.4474	11.5175	-1.54614e-11	1	1
CD69	-1.4346	11.6432	-5.45697e-12	1	1
GZMM	-1.28912	11.4689	-7.27596e-12	1	1
STMN1	-1.13831	11.3417	-1.36424e-12	1	1
SH3YL1	-0.677353	11.3767	-1.81899e-12	1	1
MS4A1	-0.669205	11.3496	-5.91172e-12	1	1
