## Supplementary file 4 for "Unravelling Immune Cell Signatures: CIBERSORTx-assisted Construction of Signature Matrix from Single-Cell Data"

### Sheet: contrast_4_vs_all_mean_pbmc_15
Genes	logFC	logCPM	LR	PValue	FDR
FGFBP2	5.28476	11.6169	1573.93	0	0
PRF1	4.59104	11.5307	2214.81	0	0
SPON2	4.37721	11.4392	1637.48	0	0
CST7	4.33331	11.5978	2697.63	0	0
CD247	3.78722	11.5352	1908.22	0	0
FCGR3A	3.61134	11.549	1546.51	0	0
GZMM	2.95227	11.4689	1340.01	2.27902e-293	2.20739e-291
CD7	3.22493	11.6688	1311.11	4.34364e-287	3.68124e-285
KLRD1	2.73946	11.3145	1224.43	2.99598e-268	2.25697e-266
HOPX	3.68572	11.4538	1194.63	8.97515e-262	6.08515e-260
PRSS23	2.53134	11.2838	1122	5.46677e-246	3.36952e-244
IGFBP7	2.98868	11.3408	1098.81	5.99128e-241	3.38508e-239
GZMH	4.26259	11.5313	1001.07	1.05158e-219	5.48439e-218
GPR56	2.45209	11.2816	928.431	6.47846e-204	3.13743e-202
RARRES3	2.40702	11.6458	882.834	5.2903e-194	2.39122e-192
AKR1C3	2.75942	11.2933	867.189	1.33286e-190	5.64801e-189
FCRL6	2.4625	11.2921	863.429	8.75139e-190	3.49026e-188
S1PR5	2.51162	11.2871	851.414	3.58168e-187	1.3491e-185
APMAP	2.51404	11.3507	850.523	5.59549e-187	1.99671e-185
TTC38	2.57063	11.2863	847.511	2.52708e-186	8.56679e-185
MATK	2.46152	11.3161	769.749	2.03894e-169	6.58286e-168
ITGB2	1.69603	11.6593	696.533	1.69663e-153	5.22872e-152
PTGDR	1.94219	11.2753	692.339	1.38542e-152	4.08398e-151
CCL4	4.15717	11.4285	659.065	2.38611e-145	6.74075e-144
XCL2	2.33827	11.2903	614.339	1.27348e-135	3.45369e-134
KLRF1	1.9838	11.2704	595.675	1.46035e-131	3.80815e-130
IL2RB	2.35611	11.3023	592.291	7.9551e-131	1.99761e-129
CD160	2.85181	11.2975	574.749	5.20435e-127	1.2602e-125
EFHD2	1.94687	11.366	563.077	1.80006e-124	4.20842e-123
RHOC	2.11812	11.4045	562.665	2.21235e-124	4.9999e-123
CLIC3	3.44232	11.3802	558.041	2.24306e-123	4.90578e-122
GZMB	4.4468	11.655	555.605	7.59652e-123	1.60951e-121
IL2RG	1.90551	11.5925	553.03	2.75982e-122	5.67017e-121
LCK	1.86238	11.559	527.405	1.03656e-116	2.06703e-115
C1orf21	2.11635	11.2783	501.668	4.12174e-111	7.9844e-110
TBX21	1.92571	11.2713	492.526	4.02052e-109	7.57198e-108
PLEKHF1	1.93506	11.2783	478.702	4.09371e-106	7.50144e-105
ABI3	1.9524	11.3461	477.858	6.24839e-106	1.11484e-104
CHST12	1.91717	11.3306	458.411	1.0658e-101	1.85285e-100
SAMD3	1.85749	11.2997	457.77	1.46964e-101	2.49103e-100
NCR3	2.31752	11.3241	453.046	1.56723e-100	2.59166e-99
CD63	1.50313	11.5632	449.433	9.5816e-100	1.54674e-98
LAIR2	2.59231	11.3012	431.02	9.74748e-96	1.53693e-94
LY6E	1.82276	11.6229	418.573	4.98963e-93	7.68857e-92
PLAC8	1.88212	11.6582	411.006	2.21401e-91	3.33577e-90
TPST2	1.70677	11.3383	407.675	1.17533e-90	1.73234e-89
SYNE2	1.77865	11.3559	377.94	3.49551e-84	5.04246e-83
CEP78	1.76189	11.2922	368.313	4.35946e-82	6.15773e-81
SH2D1B	1.79293	11.2617	365.111	2.17146e-81	3.00459e-80
PLEK	1.74019	11.4381	362.605	7.626e-81	1.03409e-79
APOBEC3G	2.17685	11.4047	346.795	2.11386e-77	2.81019e-76
CD2	1.67799	11.4883	346.237	2.79678e-77	3.58912e-76
C12orf75	2.0176	11.3845	346.23	2.80565e-77	3.58912e-76
CX3CR1	1.65859	11.2782	335.191	7.1156e-75	8.93404e-74
CD300A	1.52337	11.3174	326.591	5.31149e-73	6.54762e-72
STK17A	1.52872	11.5175	320.729	1.00468e-71	1.21638e-70
PYHIN1	1.8566	11.2833	308.194	5.40424e-69	6.4282e-68
CTSC	1.29768	11.4532	275.628	6.73515e-62	7.87316e-61
AES	1.55521	11.6834	265.92	8.79344e-60	1.0105e-58
KLRC1	1.43119	11.2703	263.367	3.16707e-59	3.57879e-58
ALOX5AP	1.77982	11.44	261.711	7.27147e-59	8.08206e-58
LAT	1.44314	11.4465	256.72	8.90323e-58	9.73612e-57
XBP1	1.69171	11.4674	244.56	3.98537e-55	4.28902e-54
CD99	1.52225	11.6842	238.522	8.26163e-54	8.75216e-53
ID2	1.6601	11.6449	235.4	3.96043e-53	4.13104e-52
CCL3	3.221	11.4152	234.936	5.00007e-53	5.13644e-52
SIGLEC7	1.23998	11.2608	228.256	1.43088e-51	1.44796e-50
LBH	1.38178	11.4652	222.409	2.69689e-50	2.68896e-49
CXXC5	1.38933	11.2889	218.455	1.96495e-49	1.93078e-48
FGR	1.1856	11.3691	217.438	3.27451e-49	3.1716e-48
SH2D1A	1.30651	11.3252	213.576	2.27919e-48	2.17647e-47
RAMP1	1.31633	11.2571	213.4	2.49005e-48	2.3448e-47
FASLG	1.14355	11.2501	209.525	1.74338e-47	1.6192e-46
PLA2G16	1.37514	11.2756	205.881	1.08794e-46	9.96787e-46
RP11-81H14.2	1.25551	11.2549	201.725	8.77889e-46	7.93612e-45
CD69	1.55017	11.6432	198.348	4.78941e-45	4.27266e-44
PPP2R5C	1.41697	11.4195	197.863	6.1121e-45	5.38182e-44
AOAH	1.24561	11.307	195.216	2.31105e-44	2.00884e-43
LAT2	1.1519	11.3058	189.16	4.84898e-43	4.16153e-42
KLRB1	1.78662	11.3164	185.705	2.75318e-42	2.33332e-41
PIM1	1.30708	11.3767	175.307	5.13027e-40	4.29423e-39
IL18RAP	0.914336	11.2483	174.258	8.694e-40	7.18845e-39
CTSD	1.09558	11.4335	171.248	3.94978e-39	3.22644e-38
PPP2R2B	0.975374	11.2537	170.548	5.61545e-39	4.53247e-38
HAVCR2	1.41053	11.268	170.381	6.10921e-39	4.87299e-38
TIGIT	1.52832	11.298	160.094	1.07941e-36	8.50977e-36
C1orf162	0.925974	11.566	158.69	2.18666e-36	1.70408e-35
SLAMF7	1.01311	11.2641	157.359	4.27233e-36	3.29164e-35
LINC00861	1.12226	11.3488	153.399	3.13446e-35	2.38782e-34
MYBL1	1.04103	11.2662	147.899	4.99231e-34	3.76088e-33
RP11-25K19.1	1.03954	11.2572	138.954	4.50677e-32	3.35779e-31
AGTRAP	1.07101	11.3559	136.961	1.22953e-31	9.06112e-31
FKBP11	1.24448	11.3278	132.745	1.02826e-30	7.49635e-30
ZEB2	1.08103	11.3078	131.873	1.59506e-30	1.15048e-29
XCL1	0.73377	11.2538	124.534	6.43672e-29	4.59378e-28
ADRB2	1.04264	11.2735	123.704	9.77991e-29	6.90706e-28
ASCL2	1.07923	11.2714	119.82	6.92588e-28	4.84098e-27
DAB2	0.792035	11.2507	118.513	1.33898e-27	9.26355e-27
GSN	0.759764	11.2827	118.403	1.41473e-27	9.68877e-27
DDIT4	1.11728	11.3969	114.624	9.514e-27	6.45049e-26
CD8A	0.917443	11.3329	113.756	1.47393e-26	9.89432e-26
YPEL1	0.805083	11.2538	111.792	3.96756e-26	2.63726e-25
IFNG	1.06591	11.255	106.4	6.02724e-25	3.96744e-24
GZMA	4.5128	11.7107	102.195	5.03154e-24	3.28017e-23
ZBTB16	0.876736	11.2564	101.908	5.8162e-24	3.7556e-23
IRF1	1.12154	11.4473	101.735	6.34647e-24	4.05934e-23
TSPAN2	0.972645	11.2578	99.0725	2.43426e-23	1.54246e-22
SPOCK2	0.831899	11.3668	96.5576	8.66829e-23	5.44176e-22
GIMAP5	0.96315	11.3867	95.573	1.42541e-22	8.86628e-22
EOMES	0.910525	11.2551	93.6986	3.67412e-22	2.26459e-21
CATSPER1	0.600593	11.2638	88.5919	4.8526e-21	2.96402e-20
PTGER2	0.997715	11.3277	86.7643	1.22258e-20	7.40099e-20
KLRG1	0.674441	11.301	81.8312	1.48217e-19	8.89301e-19
LYAR	1.02696	11.3787	80.0477	3.65472e-19	2.1736e-18
MT2A	1.04031	11.4178	77.0995	1.62555e-18	9.58368e-18
CD38	1.0958	11.2685	76.4275	2.28442e-18	1.33521e-17
GTF3C1	0.833404	11.2603	69.7455	6.74728e-17	3.90996e-16
STMN1	1.12509	11.3417	68.4806	1.28129e-16	7.36201e-16
PRKCQ-AS1	0.64678	11.3478	65.1878	6.80889e-16	3.87935e-15
SMKR1	0.682736	11.2517	62.034	3.37578e-15	1.90732e-14
PMAIP1	0.892145	11.3635	59.5954	1.16505e-14	6.52813e-14
TUBA1B	0.776514	11.5968	57.8191	2.87359e-14	1.59696e-13
CITED2	0.921917	11.4433	57.5008	3.37834e-14	1.86221e-13
CEBPD	0.465303	11.419	57.3179	3.70761e-14	2.02722e-13
RASSF4	0.471758	11.2739	54.9809	1.21704e-13	6.60122e-13
AP1S2	-1.05213	11.4936	54.8404	1.30724e-13	7.03421e-13
CARD16	0.68861	11.4505	51.2686	8.05523e-13	4.30035e-12
ZBP1	0.640716	11.2598	49.4683	2.016e-12	1.06785e-11
TNFRSF18	0.571585	11.2587	48.9413	2.6374e-12	1.38617e-11
C10orf128	0.555136	11.2559	48.9244	2.66022e-12	1.3874e-11
TKTL1	0.63353	11.2497	47.5687	5.31088e-12	2.74869e-11
CTSW	3.9973	11.72	47.0709	6.84633e-12	3.51652e-11
PYROXD2	0.523654	11.2496	46.6856	8.33397e-12	4.24844e-11
SERPINB1	0.650415	11.5197	44.3236	2.78336e-11	1.4083e-10
SOCS2	0.459834	11.2659	42.8811	5.81707e-11	2.92146e-10
MTSS1	0.546659	11.2738	42.4601	7.21389e-11	3.59633e-10
PRSS57	1.24292	11.2555	41.8178	1.00187e-10	4.95816e-10
S100B	2.53224	11.2951	41.7182	1.05425e-10	5.1796e-10
DNAJB1	0.661474	11.4721	37.3529	9.85718e-10	4.80803e-09
NMT2	0.493595	11.2676	36.977	1.1953e-09	5.78867e-09
TKT	-0.824796	11.6243	36.1021	1.87248e-09	9.00385e-09
DDAH2	0.609201	11.2856	34.6383	3.9702e-09	1.89563e-08
NPC2	-1.19277	11.6909	34.4122	4.45919e-09	2.11422e-08
BTG2	0.587103	11.5381	34.3238	4.6664e-09	2.1971e-08
CD3G	0.317691	11.4544	32.6092	1.12678e-08	5.26865e-08
CYBB	-1.23895	11.3314	32.5419	1.16649e-08	5.41699e-08
PTGER4	0.644788	11.351	32.2887	1.32881e-08	6.12878e-08
ITM2A	0.409691	11.3736	31.7546	1.74934e-08	8.01386e-08
AC092580.4	0.246067	11.2588	31.7391	1.76339e-08	8.02402e-08
LINC00152	0.627754	11.3028	30.4121	3.49349e-08	1.57906e-07
PTGDS	2.26011	11.3189	28.9615	7.3831e-08	3.31506e-07
ANXA5	-1.24965	11.4546	27.9334	1.25567e-07	5.60093e-07
PIK3IP1	0.441335	11.4634	27.2493	1.7884e-07	7.92505e-07
MCM7	0.486967	11.2624	26.7639	2.29897e-07	1.01214e-06
SOCS3	-0.936255	11.4187	26.3951	2.78252e-07	1.21713e-06
HLA-DMB	-1.23381	11.3841	26.324	2.88677e-07	1.25464e-06
TPD52	0.313938	11.2916	26.019	3.38081e-07	1.45999e-06
TESC	0.30833	11.2812	25.6592	4.07354e-07	1.74801e-06
MIAT	0.255311	11.254	23.9022	1.01357e-06	4.32203e-06
TYMP	-1.29618	11.54	23.2781	1.40188e-06	5.94048e-06
FCGRT	-1.24345	11.4678	23.2012	1.45905e-06	6.14434e-06
PRELID1	0.366275	11.6404	23.1821	1.47365e-06	6.16749e-06
NSG1	0.164001	11.2764	22.595	2e-06	8.31902e-06
MAD2L1	0.314687	11.2571	21.7511	3.10416e-06	1.28331e-05
CHI3L2	0.266803	11.2711	21.6974	3.19225e-06	1.31172e-05
EVL	2.15388	11.7255	21.37	3.7865e-06	1.54654e-05
TNFRSF4	0.275002	11.2649	21.1177	4.31917e-06	1.75353e-05
TAGLN2	0.375514	11.642	20.5187	5.90523e-06	2.38318e-05
ANXA2	0.29908	11.6849	19.8994	8.16276e-06	3.27477e-05
SLC2A3	0.463342	11.4957	19.0635	1.26438e-05	5.04264e-05
FAM43A	0.439356	11.2509	19.0148	1.29706e-05	5.14273e-05
GRN	-1.22614	11.4591	18.6532	1.56782e-05	6.18012e-05
CD79B	0.269707	11.4621	18.4003	1.79034e-05	7.01646e-05
GPR18	0.269101	11.2677	17.1477	3.4583e-05	0.000134754
LYN	0.172465	11.3261	16.959	3.81957e-05	0.000147981
BRI3	-0.782669	11.3291	16.3058	5.3898e-05	0.000205649
CASP3	0.477357	11.2559	16.3046	5.39325e-05	0.000205649
IFITM3	0.00860352	11.3014	16.3026	5.39904e-05	0.000205649
SH3YL1	0.30691	11.3767	16.0973	6.01708e-05	0.00022791
NOSIP	0.381025	11.6615	15.9493	6.50615e-05	0.000245065
GZMK	-0.003928	11.4287	15.4209	8.60329e-05	0.000322267
CWF19L2	0.420988	11.2921	14.8118	0.000118791	0.000442527
MIR4435-1HG	0.344058	11.2738	13.9953	0.000183265	0.000678982
RP5-1028K7.2	0.158455	11.2521	13.8878	0.000194053	0.000715044
TUBA1A	0.37896	11.638	13.3088	0.000264163	0.000968123
EMC9	0.350634	11.255	12.9215	0.00032483	0.00118406
SNUPN	0.328499	11.2617	11.5338	0.000683422	0.00247786
CXCR3	-0.015159	11.2711	11.2777	0.000784456	0.00282905
RP5-1073O3.7	0.245078	11.2634	11.226	0.000806601	0.00289352
PPOX	0.229095	11.2519	10.7781	0.00102706	0.003665
DUSP2	0.291572	11.4871	10.5549	0.00115882	0.00411352
PTPRE	0.0874648	11.2965	10.4935	0.00119797	0.00423035
CENPM	0.137631	11.2522	10.3558	0.00129067	0.00453405
PDLIM1	0.104537	11.2825	10.2662	0.00135492	0.00473525
TBXAS1	-0.0167695	11.3003	10.1484	0.00144428	0.00502165
WBP4	0.290042	11.266	8.92822	0.00280798	0.0097133
PTTG1	0.194835	11.2669	8.61694	0.00333051	0.0114624
TALDO1	-0.467205	11.5606	8.44744	0.00365557	0.0125176
TIMP1	0.081099	11.5043	7.88638	0.00498085	0.0169699
STXBP2	-0.575479	11.4715	7.74401	0.00538909	0.018269
TYMS	0.351175	11.2484	7.66599	0.00562714	0.0189811
BIRC5	0.239086	11.2454	7.41639	0.00646324	0.0216935
COQ7	0.239104	11.3101	7.35467	0.00668887	0.0223402
TK1	0.292923	11.2482	7.30625	0.00687152	0.0228377
TCEAL4	-0.345005	11.2697	7.22661	0.00718309	0.0237568
KIAA0101	0.173092	11.2499	7.15644	0.00746952	0.0245841
IFIT3	0.0855996	11.25	6.81103	0.00905965	0.0296736
APLP2	0.0426944	11.3593	5.81216	0.0159157	0.051879
GPR171	-0.0122886	11.2548	5.73722	0.0166091	0.053778
PHLDA1	0.116232	11.2484	5.73217	0.0166569	0.053778
RRM2	0.203621	11.2477	5.46042	0.0194519	0.0625043
DUSP6	0.0143058	11.2944	5.43461	0.0197415	0.0631355
AURKB	0.0423881	11.2432	5.36698	0.0205215	0.0653218
MKI67	0.187469	11.2461	5.25699	0.0218589	0.0692538
LTA	0.0940726	11.2583	5.06607	0.0243986	0.0769408
TSC22D1	0.196181	11.2574	5.02784	0.024943	0.0782934
CISH	0.105646	11.2785	5.00481	0.0252769	0.0789759
CDK1	0.161487	11.2444	4.69058	0.0303284	0.0939209
CEP55	0.117873	11.2414	4.69008	0.0303373	0.0939209
CDT1	0.0584274	11.2424	4.44073	0.0350912	0.108145
LEF1	-0.0724911	11.4144	4.37268	0.0365196	0.112037
CEBPB	0.044207	11.5161	4.35653	0.0368674	0.112595
CORO1B	-0.377118	11.346	4.26213	0.0389709	0.118486
MND1	0.0360962	11.241	4.25348	0.0391701	0.118559
TPX2	0.122221	11.2431	4.2424	0.0394265	0.118583
CDCA8	0.0958048	11.2421	4.23804	0.0395278	0.118583
VIMP	0.141481	11.3435	4.17263	0.041082	0.122703
CLU	-0.0227072	11.257	4.10441	0.0427715	0.12694
IFI44L	0.069649	11.25	4.10033	0.0428749	0.12694
CDCA2	0.0620983	11.2407	4.08304	0.0433156	0.127687
UBE2C	0.0414858	11.2475	4.0615	0.0438714	0.128765
UGCG	-0.178889	11.2588	4.01208	0.0451754	0.132021
FCRLA	-0.19899	11.2648	3.94948	0.046886	0.136432
PHF19	0.0675948	11.2605	3.84925	0.0497684	0.144201
HES4	-0.154287	11.258	3.67497	0.0552353	0.15936
TCF7L2	-0.0491655	11.2518	3.6041	0.0576371	0.165585
DEPDC1	0.0362915	11.2409	3.55545	0.0593504	0.169787
ASPM	0.0908335	11.2415	3.45899	0.0629086	0.17921
USP10	0.123043	11.3068	3.41357	0.0646623	0.183435
CENPA	0.0558086	11.2421	3.31024	0.0688495	0.1945
GTSE1	0.0417884	11.2414	3.1932	0.0739452	0.208029
CDK6	0.0983392	11.2623	3.15823	0.075545	0.211651
CASC5	0.0600783	11.2415	3.12228	0.0772287	0.215478
PLK1	0.0484769	11.2421	3.09642	0.0784648	0.218029
RAC1	0.0801267	11.6336	3.073	0.0796025	0.220288
RXRA	-0.220163	11.2664	3.06232	0.0801272	0.220838
CLEC10A	-0.23047	11.2723	3.04488	0.0809919	0.222318
HPGD	0.00234944	11.2556	2.99556	0.0834932	0.22826
CKAP2L	0.0511933	11.241	2.98319	0.0841332	0.229086
CEP290	0.0845905	11.2648	2.93872	0.0864792	0.234532
SKA3	0.023305	11.2405	2.81499	0.0933872	0.252257
NUSAP1	0.103488	11.2472	2.73741	0.0980234	0.26373
FCER1A	-0.564761	11.3014	2.72205	0.0989709	0.264447
TCL1A	-0.489204	11.3065	2.72045	0.0990701	0.264447
CRTAM	-0.0159255	11.2614	2.59821	0.106984	0.284453
MTFR2	0.0315795	11.2406	2.58151	0.108118	0.286344
CDC20	-0.000204995	11.2435	2.53572	0.111296	0.293613
IRF7	-0.0563465	11.2969	2.47786	0.115459	0.302067
NCAPG	0.0287499	11.2417	2.47375	0.115762	0.302067
P2RY13	-0.178419	11.2548	2.47272	0.115837	0.302067
C3AR1	-0.0240244	11.2521	2.45538	0.117123	0.304251
PPM1N	-0.00907946	11.2558	2.44263	0.118078	0.305561
CCDC34	0.0785703	11.2502	2.37012	0.123678	0.318835
CDKN3	0.0470634	11.2441	2.27927	0.131113	0.336133
TOP2A	0.0216438	11.2451	2.27613	0.131379	0.336133
KIF2C	0.0392912	11.2407	2.24295	0.134225	0.342122
CCNB2	0.0328431	11.2439	2.20772	0.137321	0.348704
IRF8	-0.273536	11.3106	2.19912	0.13809	0.349347
KIF15	0.0303243	11.2406	2.12351	0.145054	0.3656
KIF4A	0.0308417	11.241	2.10578	0.146744	0.36849
IFITM2	2.00893	11.7666	2.04762	0.152445	0.381393
ASAH1	-0.00347464	11.3903	2.02864	0.154359	0.384763
RP11-664D1.1	-0.055008	11.2735	1.95203	0.162368	0.403243
KIFC1	0.0165352	11.241	1.92924	0.164842	0.407894
PBK	0.0146902	11.2406	1.88675	0.169569	0.417257
RPL39	-0.203201	11.3956	1.88421	0.169857	0.417257
BLNK	-0.308834	11.2579	1.68669	0.194038	0.474937
GIMAP7	1.96675	11.7791	1.66739	0.196608	0.479497
FBP1	-0.0988646	11.2729	1.65309	0.198539	0.482472
SDPR	-0.0743668	11.2605	1.64627	0.199467	0.482996
HMOX1	-0.31725	11.2769	1.58421	0.208155	0.502239
PPBP	-0.271933	11.2971	1.57401	0.209625	0.503992
FCGR2B	-0.144041	11.2561	1.56279	0.211257	0.506121
PYCARD	-0.00218846	11.5483	1.5567	0.212149	0.506468
CDCA3	0.00662637	11.2415	1.47746	0.224172	0.533293
CKB	-0.138771	11.2513	1.472	0.22503	0.533463
HMMR	0.00592707	11.2413	1.45041	0.228463	0.539713
HJURP	0.0222753	11.2404	1.39129	0.238187	0.560732
RNASE2	-0.179455	11.2512	1.35241	0.244857	0.57444
AC079767.4	-0.136456	11.2526	1.31885	0.250798	0.586349
TNFRSF13B	-0.17818	11.2524	1.28967	0.256108	0.593951
LINC00936	-0.233931	11.4204	1.28891	0.256249	0.593951
RP11-291B21.2	-0.0194595	11.2494	1.28659	0.256678	0.593951
CD40	-0.157432	11.2671	1.213	0.270738	0.624356
TLR10	-0.125264	11.2493	1.18168	0.277013	0.636078
ANKRD55	-0.0454154	11.2545	1.17832	0.277698	0.636078
LGALS9	-0.165679	11.3117	1.10865	0.292377	0.667445
ZNF467	-0.227686	11.2684	1.10318	0.293568	0.667917
MARCKSL1	0.0470117	11.3707	1.08502	0.297578	0.674776
LAG3	-0.160021	11.2531	1.07698	0.299374	0.676585
FUT7	-0.130096	11.2551	1.05643	0.304032	0.684829
SOX4	-0.254513	11.2702	1.05141	0.305182	0.685144
IL3RA	-0.433506	11.2526	1.0237	0.311643	0.695272
CD1C	-0.312943	11.2691	1.02327	0.311744	0.695272
DERL3	-0.474941	11.2591	1.01642	0.31337	0.696607
KIAA0125	-0.302152	11.2668	0.981168	0.321911	0.713253
FCRL1	-0.143436	11.2537	0.910832	0.339894	0.750645
HLA-DOB	-0.203258	11.2679	0.894495	0.344262	0.757824
C19orf59	-0.229091	11.2555	0.876648	0.349121	0.765265
TRAT1	-0.141272	11.3742	0.87382	0.3499	0.765265
TSPAN13	-0.458066	11.2614	0.84578	0.357749	0.779915
SHCBP1	-0.012655	11.2424	0.825511	0.363574	0.790074
TCF7	-0.0874375	11.3738	0.815176	0.366594	0.794092
CD19	-0.187849	11.2555	0.802135	0.370456	0.799901
OAS1	-0.141968	11.2918	0.790855	0.373842	0.80465
REG4	-0.0446651	11.2482	0.739432	0.389843	0.836435
CDA	-0.542459	11.2939	0.717616	0.396927	0.848948
TCF4	-0.413611	11.2571	0.69453	0.404628	0.862697
TNFSF10	-0.101854	11.3579	0.663482	0.415333	0.879603
RP11-1399P15.1	-0.0359185	11.2514	0.660907	0.41624	0.879603
CD79A	-0.470708	11.448	0.658411	0.417122	0.879603
FAM26F	-0.405821	11.3768	0.656646	0.417746	0.879603
FXYD7	-0.0585365	11.2528	0.632587	0.426408	0.895061
PPP1R14A	-0.278668	11.254	0.597262	0.439625	0.919955
EGR1	-0.159138	11.2595	0.580651	0.446057	0.929772
ADAM28	-0.145117	11.2648	0.578099	0.447059	0.929772
STX11	-0.289852	11.3002	0.569466	0.450471	0.934004
MBOAT7	-0.117776	11.2724	0.551752	0.457603	0.945898
CD72	-0.194037	11.2602	0.527611	0.467613	0.959836
LILRA5	-0.550053	11.28	0.526245	0.46819	0.959836
HIST1H2AC	0.02418	11.2785	0.525294	0.468592	0.959836
PLD4	-0.659052	11.2698	0.514487	0.473203	0.96636
KIF11	-0.0065165	11.2423	0.503726	0.477867	0.972955
SELL	-0.222939	11.6533	0.499732	0.479618	0.973595
MGST1	-0.364655	11.275	0.484386	0.486442	0.984501
AC013264.2	-0.0482224	11.2689	0.480762	0.488077	0.98487
HBEGF	-0.300705	11.2561	0.464948	0.49532	0.99652
RGS18	-0.160197	11.253	0.458114	0.498507	0.998036
IGJ	-0.876906	11.4143	0.455287	0.499835	0.998036
CCR7	-0.261765	11.3995	0.453897	0.50049	0.998036
NRGN	-0.318074	11.2627	0.449437	0.502602	0.998183
CD14	-0.855178	11.4258	0.447534	0.503508	0.998183
CPNE2	-0.071778	11.2523	0.442446	0.505944	1
PTMS	-0.203314	11.2547	0.437179	0.508487	1
RGS1	-0.177181	11.327	0.432182	0.51092	1
HCST	1.64395	11.7987	0.404372	0.52484	1
CLEC7A	-0.425422	11.2608	0.392285	0.531101	1
WARS	-0.232168	11.2822	0.375276	0.540142	1
CD9	-0.154374	11.2589	0.375242	0.540161	1
CD33	-0.625421	11.2851	0.368677	0.543726	1
SERPINF1	-0.477736	11.2565	0.366629	0.544848	1
H1F0	-0.188247	11.253	0.366163	0.545103	1
PGD	-0.289167	11.3041	0.353416	0.552185	1
GCSAM	-0.0735142	11.2579	0.352412	0.552751	1
HNMT	-0.41101	11.2718	0.351583	0.553218	1
FGL2	-0.532838	11.3382	0.337593	0.561222	1
SPIB	-0.525358	11.2637	0.332285	0.564316	1
CTSL	-0.177306	11.2597	0.331245	0.564927	1
SMIM14	-0.0368535	11.3021	0.327638	0.567053	1
ANXA1	1.38731	11.8146	0.322615	0.57004	1
SWAP70	-0.258599	11.2693	0.32116	0.570911	1
NDRG2	-0.0501243	11.2503	0.31286	0.57593	1
BANK1	-0.311099	11.2896	0.304718	0.58094	1
ALDH3B1	-0.198136	11.2533	0.301551	0.582912	1
LYPD2	-0.311201	11.2836	0.287731	0.591679	1
MT1E	-0.0672897	11.2563	0.284048	0.59406	1
GPX1	-1.66351	11.8492	0.281446	0.595755	1
IL8	-0.685234	11.3583	0.270126	0.603247	1
PPAPDC1B	-0.167235	11.2909	0.247641	0.618741	1
LST1	-1.68373	11.8598	0.240156	0.624094	1
GAPT	-0.588542	11.2748	0.232525	0.629658	1
TSPO	-0.248707	11.7224	0.230224	0.631358	1
ZNF703	-0.262023	11.2543	0.227037	0.633729	1
PLA2G7	-0.255658	11.253	0.219095	0.639731	1
ID1	-0.263749	11.2995	0.218224	0.640396	1
KYNU	-0.480102	11.2673	0.212585	0.644749	1
LILRA3	-0.426107	11.2703	0.205305	0.650472	1
FCRL2	-0.16476	11.2506	0.202693	0.652556	1
NFE2	-0.269235	11.2553	0.191457	0.661707	1
PYGL	-0.307371	11.2607	0.188832	0.663891	1
BID	-0.263235	11.3631	0.180168	0.671229	1
ADTRP	-0.0885276	11.2877	0.179084	0.672161	1
AQP3	-0.312356	11.3674	0.17846	0.6727	1
BASP1	-0.262357	11.2522	0.177991	0.673105	1
GPBAR1	-0.483768	11.2682	0.164924	0.684663	1
IL7R	-0.486851	11.554	0.15841	0.690625	1
CYB561A3	-0.315631	11.3048	0.155416	0.693412	1
CCR6	-0.147395	11.2542	0.151893	0.696732	1
FCER2	-0.18211	11.2586	0.147535	0.700903	1
PLBD1	-0.650616	11.3122	0.145536	0.702839	1
FAM13A	-0.0488994	11.2514	0.142376	0.705931	1
FCGR2A	-0.514561	11.2738	0.139407	0.708871	1
RP11-362F19.1	-0.26384	11.2555	0.138517	0.70976	1
FPR1	-0.645257	11.2979	0.138054	0.710223	1
RAB32	-0.619406	11.298	0.129002	0.719469	1
NFKBIA	-0.0404654	11.6788	0.127471	0.721069	1
PKIG	-0.312154	11.2626	0.123436	0.725337	1
BIRC3	-0.36013	11.3269	0.120973	0.727982	1
NEAT1	0.0996878	11.8029	0.114888	0.734647	1
PHACTR2	-0.0985305	11.2525	0.113916	0.735729	1
MAL	-0.213361	11.3816	0.113237	0.736489	1
CAMK1	-0.530012	11.2706	0.111509	0.738433	1
CCDC50	-0.494565	11.2774	0.109661	0.740531	1
CD86	-0.380016	11.2626	0.108991	0.741296	1
BLVRB	-0.382379	11.3818	0.106298	0.744399	1
MAP3K7CL	-0.104295	11.2637	0.105936	0.74482	1
SLC40A1	-0.161513	11.2673	0.105527	0.745296	1
SLC31A2	-0.461022	11.2851	0.104353	0.746667	1
SCIMP	-0.413795	11.2868	0.092109	0.761513	1
LINC00926	-0.319985	11.2807	0.0872277	0.767732	1
FHIT	-0.195931	11.333	0.084591	0.77117	1
OSM	-0.19071	11.2646	0.0782218	0.779722	1
C1QA	-0.365088	11.2718	0.0774389	0.780799	1
RP11-290F20.3	-0.763394	11.32	0.0765903	0.781972	1
RHOB	-0.395557	11.3074	0.0742267	0.785279	1
RGS2	-0.42161	11.5263	0.0739152	0.785719	1
CSTA	-0.592994	11.2815	0.0733989	0.786451	1
CD200	-0.0962093	11.2483	0.0729762	0.787052	1
CD27	-0.602624	11.5037	0.0683649	0.793732	1
CRIP2	-0.0550563	11.2581	0.0667484	0.796131	1
MYC	-0.32019	11.3433	0.0647676	0.799113	1
PID1	-0.41855	11.259	0.0638814	0.800463	1
CSF2RA	-0.506405	11.2628	0.0619617	0.803422	1
LYST	-0.155433	11.3297	0.0582661	0.809258	1
TREM1	-0.404685	11.2669	0.0580042	0.809679	1
RAB31	-0.483046	11.2721	0.0565997	0.811953	1
HCK	-0.827736	11.3207	0.0551908	0.814265	1
FCER1G	2.03043	11.8899	0.0534347	0.817191	1
PNOC	-0.400242	11.2581	0.0517767	0.82	1
EREG	-0.319573	11.2556	0.051095	0.821169	1
BLK	-0.338105	11.2663	0.0509522	0.821415	1
IFI30	-0.939494	11.3703	0.0493887	0.82413	1
CPA5	-0.0767208	11.2545	0.0492723	0.824334	1
G0S2	-0.613478	11.2918	0.0483687	0.825927	1
LDHB	-0.489708	12.2053	0.046116	0.829965	1
LIMS1	-0.208294	11.3552	0.0393209	0.842814	1
KLF6	0.420688	11.8119	0.0364553	0.848578	1
CARS2	-0.175041	11.2761	0.0359701	0.849577	1
MX1	-0.171737	11.2762	0.0350735	0.851442	1
PILRA	-0.740633	11.308	0.0340704	0.853557	1
TCEA3	-0.11697	11.2675	0.0323618	0.857236	1
C5AR1	-0.787377	11.3108	0.0298891	0.862742	1
CYP27A1	-0.261512	11.2524	0.0287698	0.865312	1
MIR24-2	-0.10398	11.2913	0.0273104	0.86874	1
MAFB	-0.603805	11.2806	0.025533	0.873046	1
PSAP	-0.37108	11.7879	0.0251688	0.873947	1
CLIC1	1.40042	11.8945	0.0245626	0.875462	1
SLC2A6	-0.281195	11.2586	0.0244758	0.87568	1
CD3D	-0.0709554	11.9115	0.0232511	0.878806	1
AIF1	-2.2857	12.0409	0.0211439	0.884388	1
CD8B	-0.518361	11.3742	0.019709	0.888353	1
GSTP1	0.510115	11.8501	0.0188108	0.89091	1
LGALS2	-0.686997	11.3226	0.0185851	0.891563	1
LY86	-1.07206	11.379	0.0185818	0.891572	1
ARPC2	1.11908	12.1964	0.0181763	0.892755	1
PTPRCAP	2.37478	11.9514	0.0181451	0.892846	1
SIRPA	-0.292457	11.2511	0.0176761	0.894232	1
NAAA	-0.381695	11.3608	0.016752	0.897018	1
LILRA2	-0.572121	11.2794	0.0165614	0.897602	1
BATF3	-0.240556	11.2508	0.0164842	0.89784	1
CCL5	3.96613	12.161	0.0161118	0.898994	1
P2RX5	-0.231524	11.2599	0.0154683	0.901021	1
MZB1	-0.604247	11.3046	0.0143365	0.904693	1
MTMR11	-0.401278	11.266	0.0140284	0.905718	1
HLA-DPA1	-1.53743	12.1712	0.0138729	0.906239	1
ENTPD1	-0.460626	11.2702	0.013617	0.907104	1
CLEC4A	-0.40113	11.2664	0.0130305	0.909118	1
BST1	-0.514258	11.284	0.0129574	0.909372	1
MS4A7	-0.777996	11.3288	0.0129334	0.909456	1
FCGR1A	-0.425978	11.2673	0.0108715	0.916958	1
SMCO4	-0.66056	11.2945	0.0108024	0.917221	1
LMNA	-0.232682	11.2716	0.0106509	0.917802	1
PLAUR	-0.841883	11.3345	0.0104062	0.918748	1
NUP214	-0.718362	11.3515	0.0100216	0.920259	1
CXCL2	-0.441349	11.2581	0.0095431	0.922179	1
MS4A1	-0.446026	11.3496	0.00952857	0.922238	1
IER2	0.735191	11.9034	0.00845003	0.926758	1
CSF1R	-0.403671	11.2692	0.00819574	0.927866	1
LILRB2	-0.791243	11.2836	0.00769167	0.930113	1
CDKN1A	-0.261106	11.2606	0.00753836	0.930812	1
VCAN	-0.807084	11.3737	0.007161	0.932561	1
RALGPS2	-0.343086	11.2788	0.00666523	0.934932	1
HLA-DQB1	-1.12693	11.4836	0.0064046	0.936214	1
ITM2C	-0.642366	11.3089	0.00603236	0.938092	1
VPREB3	-0.336638	11.2771	0.00595512	0.938489	1
CFD	-1.50966	11.5784	0.00576138	0.939496	1
ALDH2	-0.69611	11.3121	0.00557516	0.94048	1
JUN	1.13457	12.2469	0.00542986	0.941259	1
HLA-DPB1	-1.14317	12.1576	0.00494934	0.943914	1
C19orf38	-0.775855	11.3003	0.00474048	0.945108	1
PRAM1	-0.570841	11.2736	0.00472933	0.945173	1
TSC22D3	0.678517	11.9309	0.00467608	0.945482	1
TPPP3	-0.467096	11.2595	0.00456664	0.946122	1
IL13RA1	-0.445775	11.2628	0.00448296	0.946618	1
EMILIN2	-0.489967	11.2726	0.00444003	0.946873	1
ALDH1A1	-0.168753	11.2498	0.00442881	0.94694	1
CSF3R	-0.615194	11.3127	0.00442366	0.946971	1
CD1D	-0.447549	11.2715	0.00412872	0.948767	1
CALM1	1.9304	12.0178	0.00408739	0.949024	1
APOBEC3A	-0.608749	11.2738	0.00406964	0.949134	1
IER3	-0.387633	11.2735	0.00380359	0.950823	1
SLC11A1	-0.5788	11.2908	0.0034963	0.952849	1
RNF130	-0.769109	11.3972	0.00322023	0.954747	1
GPR183	-0.69529	11.3459	0.00310565	0.955558	1
LILRB4	-0.77571	11.2711	0.00301938	0.956179	1
TXNIP	1.45879	12.0394	0.00301017	0.956246	1
S100A11	0.0184329	11.8535	0.00268125	0.958703	1
LGALS1	1.01777	12.0566	0.00260907	0.959263	1
CTSS	-1.16837	12.0744	0.00258847	0.959424	1
CD3E	-0.636565	11.7496	0.00251236	0.960024	1
2023-03-01	-0.502381	11.275	0.00238855	0.961021	1
TSHZ2	-0.12406	11.2772	0.00215462	0.962977	1
RAB13	-0.256186	11.2526	0.00183887	0.965796	1
TGFBI	-0.98535	11.3115	0.00179702	0.966187	1
ID3	-0.387306	11.2938	0.00179255	0.966229	1
SCPEP1	-0.489283	11.3327	0.0017342	0.966783	1
SRGN	1.29407	12.0738	0.00172341	0.966886	1
CD36	-0.765017	11.2958	0.00171884	0.96693	1
SOD2	-0.538725	11.379	0.00166878	0.967415	1
NELL2	-0.234628	11.2782	0.00162922	0.967803	1
S100A12	-0.844262	11.3574	0.00162692	0.967826	1
MARCO	-0.500501	11.2665	0.00162349	0.96786	1
RGCC	-0.577943	11.4022	0.00139069	0.970252	1
CD302	-0.541427	11.2789	0.00137579	0.970412	1
SAT1	-0.71086	12.0493	0.00120867	0.972266	1
HES1	-0.322411	11.2543	0.00103369	0.974352	1
LRRC25	-0.641797	11.2869	0.000987366	0.974933	1
ZFP36L2	0.139739	11.879	0.000956551	0.975327	1
HHEX	-0.544185	11.2859	0.000871376	0.976451	1
ZNF385A	-0.465659	11.2646	0.000863854	0.976552	1
RETN	-0.475907	11.2749	0.000857006	0.976646	1
SLC7A7	-0.870981	11.3155	0.000739569	0.978304	1
ARPC3	0.390915	12.1591	0.000563596	0.98106	1
KIAA1598	-0.530066	11.2619	0.000555344	0.981199	1
NCF1	-0.807893	11.317	0.000500459	0.982152	1
KLF4	-0.794229	11.3166	0.000496659	0.98222	1
CPPED1	-0.762161	11.2989	0.000483096	0.982464	1
SERPINA1	-1.29638	11.4755	0.000474709	0.982617	1
PPP1R14B	-0.374497	11.2509	0.000460984	0.98287	1
ARHGEF40	-0.60204	11.273	0.000445308	0.983164	1
IGSF6	-1.09877	11.3705	0.000428187	0.983491	1
ZFP36	0.343901	12.0242	0.000385198	0.984341	1
MNDA	-1.0386	11.393	0.000339894	0.985291	1
HVCN1	-0.500041	11.3067	0.000304149	0.986086	1
RNASE6	-0.808607	11.3285	0.000279212	0.986668	1
VIM	-0.838078	12.3342	0.000260275	0.987128	1
MT-ATP6	0.396756	12.2564	0.000240761	0.98762	1
MS4A6A	-1.39811	11.442	0.000209174	0.988461	1
CD82	-0.401219	11.2833	0.000200394	0.988705	1
CD68	-1.47147	11.4313	0.000190365	0.988992	1
RBP7	-0.797863	11.3169	0.00017347	0.989492	1
EAF2	-0.532562	11.2945	0.000169072	0.989626	1
SGK1	-0.450569	11.2714	0.00015061	0.990208	1
TMEM66	0.264581	12.0827	0.000150204	0.990222	1
ARPC1B	0.260259	12.0866	0.000144035	0.990424	1
HLA-DQA2	-1.36373	11.3963	0.00014329	0.990449	1
IL1B	-0.81175	11.3197	0.000140559	0.990541	1
CD22	-0.272759	11.2623	0.000131321	0.990857	1
S100A10	-0.171322	11.9643	0.000110328	0.991619	1
NPDC1	-0.216446	11.2604	0.000107411	0.991731	1
MYL6	0.588008	12.3257	8.60174e-05	0.9926	1
MYL12A	1.70932	12.3495	8.36503e-05	0.992703	1
SPI1	-1.28511	11.4426	8.15655e-05	0.992794	1
SULT1A1	-0.394935	11.2775	7.52658e-05	0.993078	1
NKG7	5.63122	12.4846	6.02379e-05	0.993807	1
PASK	-0.241473	11.2997	5.87409e-05	0.993885	1
TYROBP	1.48489	12.384	5.03711e-05	0.994337	1
PHACTR1	-0.64313	11.2838	4.75478e-05	0.994498	1
GNLY	5.91598	12.5945	4.33078e-05	0.994749	1
CFP	-1.23158	11.4174	4.21088e-05	0.994822	1
CXCR4	-0.0616262	11.9639	2.80848e-05	0.995772	1
EIF4EBP1	-0.632074	11.3109	2.67042e-05	0.995877	1
LGMN	-0.430638	11.2521	2.57077e-05	0.995955	1
RPS15	-0.348058	13.7561	2.56714e-05	0.995957	1
IL32	2.56979	12.5067	2.4103e-05	0.996083	1
UNC93B1	-0.564526	11.2808	2.11632e-05	0.996329	1
CD37	-0.107845	12.0797	2.11311e-05	0.996332	1
ARHGAP24	-0.574463	11.2754	1.71034e-05	0.9967	1
NCF2	-1.09723	11.3571	1.58771e-05	0.996821	1
CTSZ	-0.693633	11.2983	1.41095e-05	0.997003	1
ASGR1	-0.794562	11.312	1.18945e-05	0.997248	1
RPL8	-0.723033	13.6753	1.04022e-05	0.997427	1
YBX3	-0.863472	11.3094	1.00924e-05	0.997465	1
QPCT	-0.539616	11.2813	1.00712e-05	0.997468	1
HLA-DRA	-2.68351	12.7925	8.95032e-06	0.997613	1
LYZ	-1.6859	12.9543	7.65243e-06	0.997793	1
CYBA	1.08253	12.463	6.95425e-06	0.997896	1
FTH1	-1.09749	14.0065	6.62149e-06	0.997947	1
LTB	-1.33698	12.6346	5.14612e-06	0.99819	1
CTSH	-1.24855	11.3855	4.55685e-06	0.998297	1
MPEG1	-1.00404	11.2964	4.50746e-06	0.998306	1
HLA-B	1.41557	13.5462	3.92697e-06	0.998419	1
RPS23	-0.498584	13.658	3.67133e-06	0.998471	1
PAK1	-0.477461	11.2795	3.59041e-06	0.998488	1
FTL	-1.12578	14.482	3.40856e-06	0.998527	1
RPL34	-0.50141	13.9297	3.12251e-06	0.99859	1
RPL12	-0.563487	13.976	2.35635e-06	0.998775	1
CD74	-1.49932	13.1212	2.19263e-06	0.998819	1
SIGLEC10	-0.424817	11.2624	2.08586e-06	0.998848	1
RPS9	-0.603166	13.5653	1.97945e-06	0.998877	1
CFL1	1.28243	12.6419	1.78387e-06	0.998934	1
RPL18A	-0.713618	14.0666	1.74044e-06	0.998947	1
SH3BGRL3	0.677896	12.5466	1.53728e-06	0.999011	1
HLA-A	1.7193	13.2403	1.53307e-06	0.999012	1
RPS13	-0.482418	13.5864	1.46776e-06	0.999033	1
HLA-C	1.75916	12.8703	1.36527e-06	0.999068	1
BTG1	0.754731	12.5889	1.33621e-06	0.999078	1
ACTG1	1.19304	12.7061	1.25733e-06	0.999105	1
S100A9	-1.20724	13.1755	1.02075e-06	0.999194	1
PFN1	1.41892	13.1203	9.51943e-07	0.999222	1
RPS8	-0.536673	14.1097	7.12992e-07	0.999326	1
S100A4	0.840791	12.9341	6.39292e-07	0.999362	1
DUSP1	0.531803	12.7205	6.03908e-07	0.99938	1
RPS5	-0.360718	13.5497	5.95456e-07	0.999384	1
S100A6	-0.268643	12.5041	5.89934e-07	0.999387	1
LGALS3	-1.1374	11.4819	5.2837e-07	0.99942	1
OAZ1	-0.382036	12.5729	5.1049e-07	0.99943	1
ACTB	1.08887	14.4343	4.28028e-07	0.999478	1
S100A8	-1.26454	12.738	3.4504e-07	0.999531	1
RPS25	-0.461372	13.3435	3.38505e-07	0.999536	1
EEF1B2	-0.35487	12.6275	3.26394e-07	0.999544	1
RPS12	-0.605315	14.341	3.06511e-07	0.999558	1
RPS18	-0.576755	14.3214	2.99486e-07	0.999563	1
RPS4X	-0.448011	14.2065	2.81075e-07	0.999577	1
NPM1	-0.14342	12.4449	2.80757e-07	0.999577	1
GAPDH	0.323963	12.6182	2.77858e-07	0.999579	1
RPL36	-0.533237	13.0549	2.74132e-07	0.999582	1
RPLP2	-0.322098	14.1009	2.53283e-07	0.999598	1
RPL32	-0.684136	14.4923	2.5286e-07	0.999599	1
H3F3B	0.583019	12.9384	2.20675e-07	0.999625	1
RPS29	-0.120614	12.446	1.97229e-07	0.999646	1
RPLP0	-0.457722	13.0304	1.92683e-07	0.99965	1
CXCL16	-0.519831	11.2666	1.87954e-07	0.999654	1
RPL11	-0.58517	14.4991	1.75939e-07	0.999665	1
MT-CO2	0.414941	13.2682	1.6178e-07	0.999679	1
TNFAIP2	-0.532697	11.2684	1.6059e-07	0.99968	1
RPLP1	-0.525828	14.5374	1.35338e-07	0.999706	1
RPL19	-0.375664	14.3475	1.15706e-07	0.999729	1
B2M	1.28751	15.6596	8.92825e-08	0.999762	1
RPS2	-0.692539	14.9987	8.428e-08	0.999768	1
MT-ND4	0.300893	13.0582	7.49481e-08	0.999782	1
FOS	0.213722	12.9046	7.48324e-08	0.999782	1
JUNB	0.25543	13.2168	7.47765e-08	0.999782	1
MT-ND2	0.22204	12.7333	6.12881e-08	0.999802	1
RPS14	-0.341693	14.4856	6.03131e-08	0.999804	1
RPL13	-0.516843	15.0166	4.80703e-08	0.999825	1
RPL13A	-0.44531	14.926	4.35079e-08	0.999834	1
RPS6	-0.346175	15.0039	3.07243e-08	0.99986	1
RPSA	0.0592474	13.1335	2.95655e-08	0.999863	1
MEF2C	-0.777436	11.2882	2.2188e-08	0.999881	1
RPS20	-0.154522	13.0572	2.10414e-08	0.999884	1
MALAT1	0.904285	16.6477	2.05841e-08	0.999886	1
RPL10	-0.327992	15.0285	1.70591e-08	0.999896	1
KIF23	-0.0266783	11.2416	1.11276e-08	0.999916	1
MARC1	-0.166405	11.2484	1.09911e-08	0.999916	1
TNFSF13B	-0.886904	11.3301	6.72435e-09	0.999935	1
PTAFR	-0.336782	11.2563	6.4872e-09	0.999936	1
CDKN1C	-0.201628	11.251	5.04173e-09	0.999943	1
POU2AF1	-0.21199	11.253	4.07817e-09	0.999949	1
CCNA2	-0.0166606	11.242	3.12362e-09	0.999955	1
CLEC4E	-0.517516	11.2678	2.65459e-09	0.999959	1
HLA-DMA	-1.37805	11.4547	2.58478e-09	0.999959	1
BUB1	-0.0220095	11.2419	2.3619e-09	0.999961	1
FCGR1B	-0.226977	11.2497	1.77749e-09	0.999966	1
DLGAP5	-0.0247436	11.2422	1.2405e-09	0.999972	1
VMO1	-0.221189	11.2551	1.00312e-09	0.999975	1
CPVL	-1.16815	11.3871	7.40783e-10	0.999978	1
HLA-DQA1	-1.34599	11.4715	6.35282e-10	0.99998	1
HLA-DRB5	-1.72349	11.6894	5.1341e-10	0.999982	1
GCA	-0.860167	11.3296	5.12955e-10	0.999982	1
FCN1	-1.73895	11.8841	2.92834e-10	0.999986	1
CAPG	-1.16565	11.3555	2.33285e-10	0.999988	1
CST3	-2.0734	12.2172	5.06901e-11	0.999994	1
HLA-DRB1	-2.22107	12.0212	1.15974e-11	0.999997	1
AMICA1	-1.39867	11.3983	1.09139e-11	0.999997	1
COTL1	-1.97371	12.0885	4.80638e-12	0.999998	1
GNG7	-0.63916	11.2738	9.09495e-13	0.999999	1
CD52	-0.391818	12.386	-7.89315e-06	1	1
