## Supplementary file 5 for "Unravelling Immune Cell Signatures: CIBERSORTx-assisted Construction of Signature Matrix from Single-Cell Data"

### Sheet: contrast_5_vs_all_mean_pbmc_15
Genes	logFC	logCPM	LR	PValue	FDR
FCGR3A	4.73477	11.549	1802.23	0	0
MS4A7	3.7316	11.3288	1495.45	0	0
RP11-290F20.3	3.69007	11.32	1657.13	0	0
SERPINA1	3.5189	11.4755	1716.02	0	0
CFD	3.36728	11.5784	1325.81	2.78039e-290	3.77021e-288
SPI1	2.91571	11.4426	1291.4	8.37651e-283	9.46545e-281
CD68	2.76567	11.4313	1119.06	2.3772e-245	2.30249e-243
HCK	2.75103	11.3207	873.306	6.23628e-192	5.28525e-190
PILRA	2.59819	11.308	830.892	1.03674e-182	7.81013e-181
CEBPB	2.63837	11.5161	813.429	6.49279e-179	4.40211e-177
TYMP	2.41576	11.54	784.82	1.07757e-172	6.64175e-171
CFP	2.37991	11.4174	737.722	1.87517e-162	1.05947e-160
RHOC	2.80239	11.4045	728.791	1.64133e-160	8.56016e-159
LRRC25	2.4035	11.2869	691.579	2.02711e-152	9.817e-151
TIMP1	2.4352	11.5043	673.943	1.38743e-148	6.27118e-147
STXBP2	2.41612	11.4715	612.184	3.74827e-135	1.58833e-133
CSF1R	2.33477	11.2692	609.896	1.17838e-134	4.69965e-133
BID	2.04118	11.3631	601.224	9.0698e-133	3.41629e-131
HMOX1	2.44539	11.2769	555.646	7.44178e-123	2.65554e-121
IFI30	2.67889	11.3703	537.288	7.33631e-119	2.48701e-117
LGALS3	2.29226	11.4819	524.469	4.51103e-116	1.45642e-114
HES4	2.17279	11.258	503.873	1.36564e-111	4.20866e-110
VMO1	2.56786	11.2551	496.531	5.40533e-110	1.5934e-108
SLC7A7	2.07238	11.3155	491.46	6.85672e-109	1.93702e-107
FAM26F	2.21386	11.3768	478.205	5.2513e-106	1.42415e-104
ASAH1	2.1651	11.3903	473.208	6.42219e-105	1.67471e-103
IGSF6	1.89964	11.3705	467.629	1.05121e-103	2.63971e-102
C5AR1	2.15039	11.3108	467.241	1.27671e-103	3.09146e-102
LYN	2.05413	11.3261	456.54	2.7211e-101	6.36175e-100
LILRB2	1.85431	11.2836	453.843	1.05133e-100	2.376e-99
MAFB	2.3862	11.2806	450.529	5.53404e-100	1.21035e-98
PYCARD	1.74362	11.5483	441.599	4.8567e-98	1.02901e-96
FGL2	2.07009	11.3382	437.809	3.24589e-97	6.66883e-96
CXCL16	2.05747	11.2666	436.876	5.1806e-97	1.03307e-95
SIGLEC10	2.01658	11.2624	426.474	9.51374e-95	1.84295e-93
KLF4	1.96402	11.3166	408.116	9.42423e-91	1.7749e-89
GPBAR1	1.85214	11.2682	403.609	9.0228e-90	1.65337e-88
NCF2	1.77562	11.3571	395.772	4.58449e-88	8.1797e-87
BRI3	1.9353	11.3291	384.211	1.50742e-85	2.62059e-84
CDKN1C	2.02081	11.251	378.702	2.38566e-84	4.0437e-83
ANXA5	1.98566	11.4546	376.528	7.0943e-84	1.17316e-82
LYPD2	3.98769	11.2836	370.011	1.86127e-82	3.00462e-81
ABI3	2.02885	11.3461	365.519	1.76952e-81	2.79008e-80
NAAA	2.02651	11.3608	365.39	1.88812e-81	2.90943e-80
PLAUR	1.74062	11.3345	363.858	4.06906e-81	6.13071e-80
CPVL	1.60948	11.3871	363.235	5.56173e-81	8.19751e-80
TESC	2.07091	11.2812	356.781	1.41399e-79	2.03976e-78
LILRA3	2.25065	11.2703	351.736	1.77466e-78	2.50671e-77
CKB	2.16031	11.2513	349.359	5.8429e-78	8.08467e-77
WARS	2.07565	11.2822	332.608	2.59858e-74	3.52368e-73
TCF7L2	1.77299	11.2518	327.012	4.30033e-73	5.71691e-72
LILRA5	1.64429	11.28	326.344	6.01215e-73	7.83892e-72
C19orf38	1.72115	11.3003	321.928	5.50757e-72	7.04553e-71
TBXAS1	1.75621	11.3003	314.593	2.18107e-70	2.73846e-69
CAMK1	1.65272	11.2706	312.463	6.34822e-70	7.82562e-69
CTSC	1.62914	11.4532	303.125	6.87157e-68	8.31951e-67
IFITM3	2.36548	11.3014	301.073	1.92353e-67	2.28799e-66
CTSL	1.9071	11.2597	299.518	4.19541e-67	4.90429e-66
SLC31A2	1.74104	11.2851	274.658	1.09599e-61	1.25946e-60
PPM1N	1.77629	11.2558	272.006	4.14595e-61	4.68492e-60
TKT	1.52521	11.6243	270.259	9.96556e-61	1.10765e-59
OAS1	1.95477	11.2918	264.939	1.43886e-59	1.57347e-58
CARD16	1.7008	11.4505	263.889	2.4371e-59	2.62278e-58
SMCO4	1.47978	11.2945	263.512	2.94434e-59	3.11916e-58
PRELID1	1.42212	11.6404	257.215	6.94228e-58	7.24133e-57
FGR	1.52247	11.3691	254.576	2.61096e-57	2.68216e-56
CPPED1	1.67753	11.2989	252.509	7.37057e-57	7.45858e-56
SCIMP	1.69947	11.2868	248.071	6.83834e-56	6.81823e-55
ANXA2	1.80927	11.6849	235.716	3.37872e-53	3.31996e-52
SLC11A1	1.52276	11.2908	232.982	1.33354e-52	1.29162e-51
ZNF703	1.47988	11.2543	231.932	2.26001e-52	2.15815e-51
LILRA2	1.44109	11.2794	228.425	1.31458e-51	1.23789e-50
C1orf162	1.34163	11.566	227.882	1.72671e-51	1.60371e-50
MNDA	1.3656	11.393	222.442	2.65333e-50	2.43102e-49
TUBA1A	1.74092	11.638	219.326	1.26855e-49	1.14677e-48
CYBB	1.25692	11.3314	216.511	5.21721e-49	4.6543e-48
CD86	1.32913	11.2626	204.215	2.51225e-46	2.21209e-45
C3AR1	1.50445	11.2521	201.006	1.25989e-45	1.09513e-44
SOD2	1.64485	11.379	200.15	1.93661e-45	1.66205e-44
FCGR2A	1.2411	11.2738	196.697	1.09786e-44	9.30438e-44
LYST	1.51623	11.3297	191.833	1.26569e-43	1.05943e-42
TNFSF13B	1.24809	11.3301	189.296	4.52807e-43	3.74394e-42
RP11-362F19.1	1.34046	11.2555	185.772	2.66173e-42	2.17428e-41
BATF3	1.3208	11.2508	185.165	3.61258e-42	2.91587e-41
FPR1	1.1673	11.2979	184.842	4.24894e-42	3.38916e-41
HLA-DQA2	1.19671	11.3963	183.237	9.52007e-42	7.50535e-41
RGS2	1.47218	11.5263	181.402	2.39503e-41	1.86647e-40
STX11	1.45538	11.3002	177.227	1.95384e-40	1.50535e-39
DUSP6	1.56545	11.2944	176.099	3.44496e-40	2.62437e-39
PRAM1	1.19287	11.2736	175.999	3.62312e-40	2.72941e-39
C1QA	2.95492	11.2718	175.727	4.15424e-40	3.09513e-39
RNF130	1.10009	11.3972	174.625	7.23013e-40	5.32829e-39
MPEG1	1.12911	11.2964	172.917	1.70644e-39	1.24405e-38
MTSS1	1.49004	11.2738	171.59	3.32619e-39	2.3991e-38
TUBA1B	1.84202	11.5968	170.928	4.64005e-39	3.31153e-38
HLA-DRB5	1.89543	11.6894	169.98	7.47213e-39	5.2772e-38
ITGB2	1.06555	11.6593	163.965	1.53925e-37	1.07589e-36
LY6E	1.38835	11.6229	161.35	5.73843e-37	3.97006e-36
SLC2A6	1.34068	11.2586	155.102	1.33044e-35	9.11151e-35
FCGRT	1.02265	11.4678	153.883	2.45618e-35	1.66529e-34
ARHGEF40	1.16083	11.273	152.619	4.63948e-35	3.11442e-34
TNFSF10	1.56031	11.3579	152.466	5.01137e-35	3.33109e-34
APOBEC3A	1.67256	11.2738	152.312	5.41522e-35	3.56458e-34
CLEC7A	1.02105	11.2608	151.682	7.43621e-35	4.84784e-34
RBP7	1.04973	11.3169	146.911	8.20616e-34	5.29883e-33
TGFBI	0.900774	11.3115	143.695	4.1426e-33	2.6497e-32
AP1S2	1.05702	11.4936	140.154	2.46332e-32	1.56087e-31
CD302	1.07926	11.2789	139.515	3.39916e-32	2.13392e-31
CD79B	1.35794	11.4621	137.499	9.38121e-32	5.83528e-31
TPPP3	1.25913	11.2595	133.987	5.49926e-31	3.38954e-30
CX3CR1	1.19791	11.2782	133.41	7.35482e-31	4.4924e-30
NPC2	1.84532	11.6909	129.099	6.45187e-30	3.90569e-29
RXRA	1.09571	11.2664	127.654	1.33643e-29	8.01859e-29
CD300A	1.12124	11.3174	127.507	1.43894e-29	8.55791e-29
UNC93B1	1.17269	11.2808	127.225	1.65825e-29	9.77645e-29
HLA-DQA1	1.08048	11.4715	126.951	1.90441e-29	1.11309e-28
GRN	0.876825	11.4591	123.509	1.07875e-28	6.25124e-28
LGALS9	1.314	11.3117	123.486	1.09145e-28	6.27124e-28
ALDH3B1	1.01227	11.2533	117.787	1.93037e-27	1.09983e-26
RAC1	0.992847	11.6336	116.289	4.10931e-27	2.32176e-26
RHOB	1.32115	11.3074	115.738	5.42543e-27	3.04003e-26
MARCO	0.832891	11.2665	111.379	4.88656e-26	2.71564e-25
PAK1	1.10399	11.2795	110.952	6.06239e-26	3.34171e-25
KYNU	0.937768	11.2673	106.408	6.00106e-25	3.28122e-24
P2RY13	0.922907	11.2548	103.831	2.2035e-24	1.19518e-23
CORO1B	1.25481	11.346	102.52	4.2707e-24	2.29804e-23
IL3RA	1.03575	11.2526	97.7391	4.77304e-23	2.54813e-22
NUP214	0.977263	11.3515	96.6956	8.08484e-23	4.28244e-22
ASGR1	0.752949	11.312	96.2471	1.01405e-22	5.32967e-22
RAB31	0.871879	11.2721	95.3125	1.62582e-22	8.47926e-22
CEBPD	0.848486	11.419	92.0875	8.29266e-22	4.29193e-21
CD33	0.597994	11.2851	90.3436	2.00192e-21	1.02826e-20
ZNF385A	0.749876	11.2646	89.7332	2.7254e-21	1.38934e-20
CSTA	0.70577	11.2815	89.3584	3.29383e-21	1.66658e-20
HHEX	0.919544	11.2859	87.599	8.01648e-21	4.02605e-20
GCA	0.941892	11.3296	86.5199	1.38335e-20	6.8964e-20
TNFAIP2	0.709052	11.2684	86.4483	1.43442e-20	7.09881e-20
CDA	0.650166	11.2939	86.0769	1.73075e-20	8.50325e-20
LINC00936	1.08763	11.4204	83.417	6.64473e-20	3.2411e-19
CD99	-1.68018	11.6842	82.4111	1.10534e-19	5.35298e-19
MTMR11	0.745989	11.266	82.3042	1.16675e-19	5.61034e-19
FBP1	0.906433	11.2729	81.2899	1.94918e-19	9.30663e-19
RAB32	0.637875	11.298	79.9188	3.9011e-19	1.84961e-18
MT2A	1.26722	11.4178	79.4437	4.96176e-19	2.33616e-18
CTSZ	0.82113	11.2983	78.8484	6.70641e-19	3.13582e-18
G0S2	1.22219	11.2918	78.7548	7.03181e-19	3.26546e-18
RGS18	0.890973	11.253	76.4077	2.30751e-18	1.06428e-17
HNMT	0.597815	11.2718	74.8166	5.1653e-18	2.36627e-17
SULT1A1	0.839518	11.2775	74.6751	5.54927e-18	2.5251e-17
HES1	0.957221	11.2543	72.6268	1.56641e-17	7.08018e-17
HLA-DQB1	0.740546	11.4836	72.0196	2.13067e-17	9.56687e-17
TALDO1	0.807399	11.5606	69.9116	6.20232e-17	2.76656e-16
ZEB2	0.932519	11.3078	69.5861	7.315e-17	3.24155e-16
EMILIN2	0.667082	11.2726	68.6144	1.19726e-16	5.27107e-16
SCPEP1	0.906171	11.3327	67.1463	2.52085e-16	1.10267e-15
PLEK	0.803398	11.4381	65.3151	6.38317e-16	2.77422e-15
EIF4EBP1	0.780067	11.3109	60.238	8.40547e-15	3.62988e-14
HLA-DMA	0.606394	11.4547	59.2266	1.40522e-14	6.03e-14
LY86	0.537886	11.379	58.6714	1.86326e-14	7.94524e-14
MARCKSL1	1.01123	11.3707	57.6494	3.13261e-14	1.32744e-13
IL8	0.7826	11.3583	56.8766	4.64039e-14	1.95415e-13
PYGL	0.54168	11.2607	56.1533	6.70354e-14	2.80556e-13
CTSH	0.741972	11.3855	55.6571	8.62794e-14	3.5888e-13
BLVRB	0.709637	11.3818	55.5862	8.94476e-14	3.69789e-13
CLEC4A	0.512154	11.2664	50.9691	9.38326e-13	3.85567e-12
ID2	0.785873	11.6449	50.8458	9.99161e-13	4.08091e-12
AGTRAP	0.726577	11.3559	49.92	1.60144e-12	6.50167e-12
H1F0	0.788251	11.253	49.446	2.03908e-12	8.22913e-12
PLD4	0.418949	11.2698	44.7735	2.21197e-11	8.87404e-11
CTSD	0.662195	11.4335	44.4065	2.66797e-11	1.06405e-10
AOAH	0.62264	11.307	43.6758	3.87534e-11	1.53654e-10
AES	-1.11333	11.6834	43.6035	4.02115e-11	1.58508e-10
LILRB4	0.202456	11.2711	41.9655	9.28957e-11	3.64065e-10
PLBD1	0.274641	11.3122	41.9122	9.54631e-11	3.71977e-10
PID1	0.226353	11.259	41.2183	1.36142e-10	5.27453e-10
2023-03-01	0.487991	11.275	40.8703	1.62672e-10	6.26657e-10
SH2D1B	0.370156	11.2617	40.7633	1.71827e-10	6.58183e-10
GAPT	0.386544	11.2748	40.3452	2.12824e-10	8.10642e-10
IL1B	0.480616	11.3197	38.151	6.5475e-10	2.48e-09
PHF19	0.74502	11.2605	37.2809	1.02279e-09	3.85252e-09
APLP2	0.592259	11.3593	35.7939	2.19331e-09	8.21583e-09
EAF2	0.505745	11.2945	35.4638	2.59835e-09	9.67956e-09
IFIT3	0.768658	11.25	34.9547	3.37468e-09	1.25029e-08
SWAP70	0.542869	11.2693	34.6201	4.00744e-09	1.47665e-08
YBX3	0.613092	11.3094	34.4591	4.35299e-09	1.59531e-08
CD14	0.0788093	11.4258	33.5132	7.07828e-09	2.58015e-08
EFHD2	0.52811	11.366	31.4735	2.02178e-08	7.33032e-08
AMICA1	0.338542	11.3983	29.5025	5.5845e-08	2.01398e-07
SELL	-1.44471	11.6533	29.3358	6.08614e-08	2.18328e-07
XBP1	-0.912327	11.4674	28.1047	1.14928e-07	4.1011e-07
CSF2RA	0.151107	11.2628	27.7541	1.37756e-07	4.88999e-07
RASSF4	0.322143	11.2739	27.2506	1.78718e-07	6.31097e-07
LIMS1	0.745886	11.3552	26.9498	2.08807e-07	7.33528e-07
MS4A6A	-0.0137541	11.442	26.1806	3.10926e-07	1.08664e-06
ALDH2	0.175701	11.3121	24.897	6.04753e-07	2.10268e-06
PTGER4	0.671719	11.351	24.5155	7.37127e-07	2.54986e-06
PGD	0.368237	11.3041	24.258	8.42558e-07	2.89977e-06
NRGN	0.276651	11.2627	21.2939	3.93991e-06	1.34912e-05
MEF2C	0.221583	11.2882	21.1054	4.34709e-06	1.48107e-05
PTAFR	0.163703	11.2563	20.9974	4.59916e-06	1.55911e-05
SGK1	0.316377	11.2714	20.1595	7.1247e-06	2.40326e-05
CXCL2	0.160247	11.2581	20.129	7.23889e-06	2.42969e-05
HVCN1	0.422334	11.3067	19.915	8.09611e-06	2.69384e-05
PTPRE	0.319014	11.2965	19.9128	8.10537e-06	2.69384e-05
FCGR1B	0.120504	11.2497	19.3959	1.06234e-05	3.51351e-05
KIAA1598	0.0717036	11.2619	19.3585	1.08335e-05	3.5656e-05
SERPINB1	0.505797	11.5197	18.2839	1.90311e-05	6.23337e-05
ASCL2	0.328649	11.2714	17.4586	2.93628e-05	9.57115e-05
FCGR1A	0.0236064	11.2673	16.882	3.9777e-05	0.000129037
NFKBIA	0.4905	11.6788	16.5501	4.73811e-05	0.000152973
HAVCR2	0.28298	11.268	16.2622	5.51535e-05	0.000177223
LGALS2	0.0251971	11.3226	15.2904	9.21852e-05	0.000294819
PTGER2	0.393376	11.3277	14.7378	0.000123541	0.000393244
TREM1	0.00865167	11.2669	14.0071	0.000182122	0.000577002
ZNF467	0.133829	11.2684	13.9823	0.000184543	0.000581955
CITED2	0.498807	11.4433	13.8654	0.000196381	0.000616418
BIRC3	0.309891	11.3269	13.5256	0.000235327	0.000735261
RETN	0.0166592	11.2749	12.3952	0.000430449	0.00133874
BST1	0.00359637	11.284	11.8253	0.000584305	0.00180894
RP11-81H14.2	0.114881	11.2549	11.7672	0.00060282	0.00185778
IL2RG	-0.843473	11.5925	11.6041	0.000658059	0.00201884
PHACTR1	0.0545592	11.2838	11.5487	0.000677975	0.00207057
CD1D	0.0482754	11.2715	11.4115	0.000729911	0.00221919
CSF3R	0.053283	11.3127	11.1262	0.000851191	0.00257637
DUSP2	-0.823106	11.4871	11.0944	0.000865883	0.0026092
APOBEC3G	0.281217	11.4047	10.9109	0.000956019	0.00286806
HBEGF	-0.0652849	11.2561	9.95889	0.00160075	0.00478109
HLA-DMB	0.0590366	11.3841	9.54043	0.00200994	0.00597694
CD40	0.119453	11.2671	9.19494	0.00242685	0.00718519
SIRPA	-0.0129091	11.2511	8.8194	0.00298045	0.00878585
LINC00152	0.300278	11.3028	8.4171	0.00371708	0.0109099
ADRB2	0.24232	11.2735	8.27228	0.0040255	0.0117642
CLEC4E	-0.203295	11.2678	7.59352	0.00585784	0.0170456
MBOAT7	0.231182	11.2724	7.26704	0.00702315	0.0203491
SOX4	0.0969649	11.2702	6.84748	0.00887664	0.025517
PMAIP1	0.265083	11.3635	6.8464	0.00888202	0.025517
TSPO	1.26526	11.7224	6.5858	0.0102795	0.0294072
CD36	-0.288116	11.2958	6.44904	0.0111013	0.0316246
IRF1	0.330469	11.4473	6.3763	0.0115655	0.0328091
VIMP	0.243706	11.3435	5.79278	0.0160921	0.0454603
EVL	0.753836	11.7255	5.54325	0.018552	0.0521921
MARC1	-0.00967403	11.2484	5.3622	0.0205778	0.0576517
SIGLEC7	-0.0258632	11.2608	5.2351	0.0221355	0.0617609
MIR24-2	0.195532	11.2913	5.11527	0.0237162	0.0658998
C19orf59	-0.105194	11.2555	5.04346	0.0247191	0.0684064
MIR4435-1HG	0.167691	11.2738	4.7833	0.028737	0.0792021
CLEC10A	-0.1175	11.2723	4.59414	0.0320814	0.0880615
IRF8	-0.125505	11.3106	4.52406	0.0334215	0.0913701
CLU	0.115359	11.257	4.3984	0.0359726	0.0979494
NFE2	-0.078611	11.2553	4.33142	0.037415	0.101469
SMIM14	0.189265	11.3021	4.12525	0.0422478	0.113958
FCRLA	-0.17337	11.2648	4.12092	0.042356	0.113958
BASP1	-0.0764597	11.2522	4.11073	0.042612	0.114193
TLR10	-0.0669519	11.2493	3.98735	0.0458432	0.122369
IGFBP7	-0.281107	11.3408	3.78838	0.0516097	0.137221
S100B	-0.0819726	11.2951	3.67503	0.0552334	0.146282
MAP3K7CL	0.175249	11.2637	3.4264	0.0641619	0.169268
PPBP	0.277558	11.2971	3.12212	0.0772363	0.20297
CDKN1A	0.0306124	11.2606	3.052	0.0806379	0.211091
VCAN	-0.374384	11.3737	2.81768	0.0932312	0.243118
ID1	0.0438059	11.2995	2.70307	0.100155	0.260174
NOSIP	-0.288573	11.6615	2.64657	0.103774	0.268544
CYP27A1	-0.146255	11.2524	2.57521	0.108549	0.279835
CCL3	-0.206691	11.4152	2.51293	0.112916	0.289988
TAGLN2	-0.244669	11.642	2.47668	0.115546	0.295603
MT1E	0.034243	11.2563	2.47087	0.115974	0.295603
CATSPER1	-0.207869	11.2638	2.41931	0.119848	0.304333
GTF3C1	0.00825685	11.2603	2.17739	0.140052	0.354311
SLAMF7	-0.172048	11.2641	2.07487	0.149743	0.376997
CASC5	0.0531714	11.2415	2.06932	0.150288	0.376997
EMC9	0.0723777	11.255	2.06527	0.150688	0.376997
SDPR	0.0467847	11.2605	1.99458	0.157863	0.393496
MGST1	-0.252536	11.275	1.95595	0.161947	0.402198
RARRES3	0.0300868	11.6458	1.92992	0.164768	0.40771
FCRL1	-0.110763	11.2537	1.90917	0.167055	0.411867
CD9	0.00941034	11.2589	1.88737	0.169499	0.416379
OSM	-0.0188916	11.2646	1.83789	0.175199	0.428826
CD19	-0.156371	11.2555	1.7225	0.189371	0.461848
TSC22D1	0.0680776	11.2574	1.70668	0.191416	0.465162
CENPA	0.00622805	11.2421	1.69026	0.193567	0.468708
CASP3	0.0861576	11.2559	1.66581	0.196821	0.474891
PLA2G7	-0.205094	11.253	1.65337	0.198501	0.47661
TCEAL4	-0.20888	11.2697	1.65015	0.198939	0.47661
HJURP	0.01629	11.2404	1.56848	0.210428	0.502361
IRF7	-0.0604466	11.2969	1.5623	0.211329	0.502739
IFITM2	2.07526	11.7666	1.51605	0.218218	0.517237
CKAP2L	0.0125341	11.241	1.51125	0.218949	0.517237
UGCG	-0.273974	11.2588	1.49623	0.221252	0.520864
FCER2	-0.129633	11.2586	1.47667	0.224297	0.526204
PPP2R2B	-0.168029	11.2537	1.39821	0.237023	0.554144
S100A12	-0.559017	11.3574	1.38816	0.238716	0.554321
TTC38	-0.175463	11.2863	1.38749	0.238829	0.554321
MX1	0.0772016	11.2762	1.37978	0.240138	0.554321
CDCA8	0.033019	11.2421	1.37843	0.240369	0.554321
HIST1H2AC	0.155337	11.2785	1.34461	0.246222	0.564898
CDC20	-0.0226517	11.2435	1.34234	0.246622	0.564898
RPL39	-0.200334	11.3956	1.27285	0.259232	0.591783
KIF23	0.0123813	11.2416	1.24319	0.264857	0.602593
RP11-1399P15.1	-0.0309252	11.2514	1.17926	0.277506	0.629261
CDKN3	0.0221659	11.2441	1.17053	0.279293	0.631201
SPIB	-0.468358	11.2637	1.16123	0.28121	0.633424
SNUPN	0.0207518	11.2617	1.13592	0.286517	0.640766
TSHZ2	-0.04685	11.2772	1.13355	0.287019	0.640766
FAM13A	-0.00298535	11.2514	1.13221	0.287305	0.640766
GSN	-0.315391	11.2827	1.12073	0.289762	0.644126
NCF1	-0.310672	11.317	1.09031	0.296403	0.656737
TOP2A	-0.0100826	11.2451	1.05439	0.304498	0.672474
LAT2	-0.217553	11.3058	1.03204	0.30968	0.681697
IFI44L	0.0186396	11.25	1.00438	0.316254	0.693915
QPCT	-0.317732	11.2813	0.950546	0.32958	0.720824
PRSS23	-0.311674	11.2838	0.928202	0.335331	0.73056
TKTL1	-0.0954281	11.2497	0.924918	0.336187	0.73056
RALGPS2	-0.181183	11.2788	0.841069	0.359091	0.77784
PSAP	2.78757	11.7879	0.832977	0.361413	0.780376
TSPAN13	-0.454454	11.2614	0.752376	0.385725	0.828611
TCF4	-0.395133	11.2571	0.747157	0.387378	0.828611
ENTPD1	-0.257503	11.2702	0.747029	0.387419	0.828611
CD63	-0.056764	11.5632	0.692953	0.405162	0.863836
IL18RAP	-0.141205	11.2483	0.68882	0.406566	0.864112
NSG1	-0.209342	11.2764	0.678394	0.41014	0.868985
TK1	-0.0239945	11.2482	0.661663	0.415974	0.878598
USP10	-0.0158935	11.3068	0.653264	0.418948	0.882133
DAB2	-0.176184	11.2507	0.613337	0.433534	0.910019
SHCBP1	0.001862	11.2424	0.606733	0.436021	0.912413
LYAR	-0.0939999	11.3787	0.574123	0.448625	0.935902
NDRG2	-0.0580868	11.2503	0.5409	0.46206	0.960971
CARS2	-0.0661768	11.2761	0.534824	0.464586	0.96327
NEAT1	1.91265	11.8029	0.507756	0.476112	0.984158
IER3	-0.241641	11.2735	0.483171	0.48699	1
SOCS3	-0.253263	11.4187	0.467795	0.494003	1
LGMN	-0.320382	11.2521	0.463844	0.495833	1
TNFRSF4	-0.0667098	11.2649	0.462424	0.496493	1
IGJ	-0.872659	11.4143	0.421979	0.515951	1
AC079767.4	-0.15047	11.2526	0.411524	0.521197	1
PHACTR2	-0.0489056	11.2525	0.406369	0.523818	1
CST3	3.01534	12.2172	0.399347	0.527427	1
PRF1	-0.704817	11.5307	0.393919	0.530247	1
AC092580.4	-0.259567	11.2588	0.372898	0.541429	1
DDAH2	-0.00631794	11.2856	0.353876	0.551927	1
LINC00926	-0.287929	11.2807	0.347249	0.555674	1
S1PR5	-0.418568	11.2871	0.307007	0.579522	1
PNOC	-0.365205	11.2581	0.285332	0.593227	1
PPP1R14B	-0.269462	11.2509	0.279025	0.597341	1
PIK3IP1	-0.186461	11.4634	0.270249	0.603165	1
CD200	-0.0725389	11.2483	0.269778	0.603481	1
CDK6	-0.0451983	11.2623	0.26388	0.607467	1
ALDH1A1	-0.122267	11.2498	0.25987	0.610209	1
GZMH	-0.700844	11.5313	0.258309	0.611284	1
CD22	-0.182832	11.2623	0.232192	0.629903	1
CCL4	-0.487162	11.4285	0.220075	0.638983	1
LST1	4.3363	11.8598	0.214541	0.643232	1
LEF1	-0.351976	11.4144	0.210278	0.64655	1
NPDC1	-0.126148	11.2604	0.207308	0.648886	1
IL13RA1	-0.362338	11.2628	0.197911	0.656412	1
KLRF1	-0.331207	11.2704	0.195009	0.65878	1
FCER1A	-0.670286	11.3014	0.189299	0.663501	1
SERPINF1	-0.497481	11.2565	0.18069	0.670781	1
LDHB	-1.47305	12.2053	0.175057	0.675656	1
LTA	-0.0664136	11.2583	0.174315	0.676305	1
RP11-291B21.2	-0.0586629	11.2494	0.173728	0.676819	1
MAL	-0.197416	11.3816	0.172486	0.677912	1
PLAC8	-0.0246257	11.6582	0.170489	0.679677	1
GIMAP7	0.090247	11.7791	0.16971	0.680369	1
HLA-DOB	-0.251782	11.2679	0.168231	0.681689	1
CEP78	-0.288293	11.2922	0.145536	0.702839	1
DNAJB1	-0.152432	11.4721	0.138532	0.709745	1
RGCC	-0.285289	11.4022	0.13783	0.710448	1
CPNE2	-0.109223	11.2523	0.135065	0.713237	1
LMNA	-0.109748	11.2716	0.134886	0.713419	1
S100A11	2.54233	11.8535	0.12863	0.719857	1
DERL3	-0.538511	11.2591	0.126391	0.722204	1
PHLDA1	-0.0492072	11.2484	0.119091	0.730023	1
FCN1	2.92227	11.8841	0.114923	0.734607	1
APMAP	-0.422853	11.3507	0.110794	0.739242	1
KLRC1	-0.499761	11.2703	0.106858	0.74375	1
CCDC50	-0.492913	11.2774	0.101178	0.75042	1
ADTRP	-0.0932122	11.2877	0.100215	0.751571	1
FGFBP2	-0.730304	11.6169	0.0950379	0.757868	1
EREG	-0.309404	11.2556	0.0873991	0.76751	1
KLRD1	-0.662111	11.3145	0.0849481	0.770701	1
GCSAM	-0.110818	11.2579	0.0814276	0.775372	1
CYB561A3	-0.346214	11.3048	0.0811898	0.775691	1
CD1C	-0.355562	11.2691	0.073381	0.786476	1
FCER1G	3.08162	11.8899	0.0706768	0.790354	1
P2RX5	-0.210582	11.2599	0.070322	0.790869	1
FCGR2B	-0.228503	11.2561	0.0703096	0.790886	1
BANK1	-0.360042	11.2896	0.0660098	0.797238	1
TCEA3	-0.0980603	11.2675	0.0646976	0.79922	1
ZBP1	-0.185583	11.2598	0.0589211	0.808209	1
CRTAM	-0.179672	11.2614	0.0588256	0.808362	1
RGS1	-0.300068	11.327	0.0580442	0.809614	1
PTTG1	-0.261636	11.2669	0.0575643	0.810388	1
MAD2L1	-0.122955	11.2571	0.0573665	0.810708	1
GSTP1	1.31563	11.8501	0.0558359	0.813203	1
ARHGAP24	-0.411137	11.2754	0.0549571	0.814652	1
BTG2	-0.0567139	11.5381	0.0510815	0.821192	1
CCDC34	-0.0456262	11.2502	0.050427	0.822322	1
HPGD	-0.153595	11.2556	0.0471019	0.828185	1
XCL2	-0.619277	11.2903	0.042679	0.836331	1
CRIP2	-0.0598415	11.2581	0.042204	0.837231	1
VPREB3	-0.313995	11.2771	0.0406591	0.840197	1
IL7R	-0.592128	11.554	0.0368713	0.847727	1
ADAM28	-0.23922	11.2648	0.0367972	0.847879	1
FCRL6	-0.423948	11.2921	0.0365382	0.848408	1
AQP3	-0.37185	11.3674	0.0363677	0.848758	1
WBP4	-0.0761581	11.266	0.033989	0.85373	1
ANXA1	0.391082	11.8146	0.0330941	0.855647	1
CEP290	-0.104708	11.2648	0.0313351	0.859495	1
CLIC3	-0.845105	11.3802	0.0298066	0.86293	1
GZMB	-1.24359	11.655	0.0271673	0.869082	1
CPA5	-0.0872541	11.2545	0.0263426	0.871066	1
MCM7	-0.147537	11.2624	0.0260022	0.871895	1
ID3	-0.324277	11.2938	0.0251931	0.873887	1
PDLIM1	-0.414591	11.2825	0.0242249	0.876314	1
PTPRCAP	-2.22642	11.9514	0.0235324	0.878081	1
PPP1R14A	-0.334686	11.254	0.0210843	0.88455	1
PKIG	-0.333498	11.2626	0.0205588	0.885987	1
HCST	-0.409202	11.7987	0.0201463	0.887129	1
TPST2	-0.378409	11.3383	0.0198635	0.887919	1
CXCR3	-0.472877	11.2711	0.0165832	0.897535	1
PTGDS	-1.01828	11.3189	0.0162639	0.898521	1
YPEL1	-0.293723	11.2538	0.0161119	0.898994	1
ARPC2	1.17857	12.1964	0.0157856	0.900016	1
PYHIN1	-0.321292	11.2833	0.0156852	0.900333	1
KLF6	0.355002	11.8119	0.0153094	0.901528	1
ZBTB16	-0.188555	11.2564	0.0134827	0.907561	1
GPX1	0.443389	11.8492	0.0126092	0.910593	1
RP5-1073O3.7	-0.133632	11.2634	0.0120548	0.912572	1
CAPG	-0.582288	11.3555	0.0110109	0.916429	1
SYNE2	-0.530922	11.3559	0.0102876	0.919211	1
CXXC5	-0.535603	11.2889	0.0099683	0.92047	1
HOPX	-1.04049	11.4538	0.00923853	0.923427	1
MATK	-0.663846	11.3161	0.00823469	0.927695	1
HLA-DPA1	2.27547	12.1712	0.00790179	0.929168	1
AIF1	4.03074	12.0409	0.00751279	0.930929	1
KLRB1	-0.594142	11.3164	0.00749251	0.931022	1
SLC40A1	-0.20191	11.2673	0.0064855	0.935814	1
HLA-DRB1	1.92901	12.0212	0.00639778	0.936248	1
CD2	-0.971176	11.4883	0.00622398	0.937118	1
COTL1	3.02317	12.0885	0.00612655	0.937611	1
SAT1	2.98327	12.0493	0.00488771	0.944264	1
PPP2R5C	-0.440242	11.4195	0.00469072	0.945397	1
MYC	-0.446624	11.3433	0.00468938	0.945404	1
CXCR4	-1.15641	11.9639	0.00461676	0.945828	1
TSC22D3	0.840066	11.9309	0.00461157	0.945858	1
CTSS	2.91002	12.0744	0.00403124	0.949375	1
CLIC1	0.519333	11.8945	0.00399325	0.949613	1
LGALS1	1.95288	12.0566	0.00366689	0.951714	1
HLA-DPB1	1.65187	12.1576	0.00347192	0.953013	1
CWF19L2	-0.197071	11.2921	0.00301078	0.956242	1
TPD52	-0.493976	11.2916	0.0029395	0.956762	1
SLC2A3	-0.780397	11.4957	0.00270612	0.958512	1
ZFP36L2	-0.377034	11.879	0.00266779	0.958807	1
S100A10	0.816192	11.9643	0.00243566	0.960638	1
TRAT1	-0.365086	11.3742	0.00239147	0.960997	1
ARPC3	1.27771	12.1591	0.00239079	0.961002	1
GIMAP5	-0.343598	11.3867	0.00206162	0.963784	1
BLNK	-0.449297	11.2579	0.00196921	0.964605	1
PYROXD2	-0.184574	11.2496	0.0018921	0.965304	1
PPAPDC1B	-0.311033	11.2909	0.00170447	0.967069	1
LAT	-0.689809	11.4465	0.00164552	0.967643	1
CD72	-0.337149	11.2602	0.00154187	0.968678	1
ZFP36	0.911652	12.0242	0.00137887	0.970379	1
KLRG1	-0.539101	11.301	0.00130072	0.97123	1
ITM2A	-0.563558	11.3736	0.00122467	0.972084	1
BLK	-0.379889	11.2663	0.00118847	0.972499	1
ARPC1B	1.19352	12.0866	0.00113594	0.973113	1
RAB13	-0.246141	11.2526	0.00113538	0.97312	1
COQ7	-0.375617	11.3101	0.00105071	0.974141	1
SRGN	0.936253	12.0738	0.000959563	0.975288	1
CD38	-0.385315	11.2685	0.000863395	0.976559	1
PTGDR	-0.528488	11.2753	0.000755518	0.978072	1
NELL2	-0.245619	11.2782	0.000667062	0.979395	1
GZMK	-1.0802	11.4287	0.000664722	0.979431	1
FAM43A	-0.169218	11.2509	0.00057989	0.980788	1
PTMS	-0.284985	11.2547	0.000570452	0.980945	1
CST7	-1.18458	11.5978	0.000502129	0.982122	1
CISH	-0.189433	11.2785	0.000447384	0.983125	1
SPON2	-0.595126	11.4392	0.000446549	0.983141	1
IER2	-0.197383	11.9034	0.000363949	0.984779	1
MYBL1	-0.342514	11.2662	0.000345196	0.985177	1
STMN1	-0.669537	11.3417	0.000317788	0.985777	1
TIGIT	-0.517615	11.298	0.000296186	0.986269	1
JUN	-0.627203	12.2469	0.000275867	0.986748	1
CD82	-0.370755	11.2833	0.000255505	0.987247	1
C1orf21	-0.443273	11.2783	0.000255324	0.987251	1
MT-ATP6	0.537136	12.2564	0.000238149	0.987687	1
LBH	-0.923838	11.4652	0.0001909	0.988976	1
PASK	-0.224063	11.2997	0.000187208	0.989083	1
PRKCQ-AS1	-0.498215	11.3478	0.000182469	0.989222	1
CD37	0.395424	12.0797	0.000161123	0.989872	1
VIM	1.01067	12.3342	0.000150734	0.990204	1
MYL6	1.18603	12.3257	0.00013401	0.990764	1
CD3D	-1.25124	11.9115	0.000123807	0.991122	1
TXNIP	0.266515	12.0394	0.000108052	0.991706	1
GPR18	-0.275508	11.2677	0.000105469	0.991806	1
IL2RB	-0.624318	11.3023	0.000105458	0.991806	1
GPR183	-0.829856	11.3459	8.73335e-05	0.992544	1
CD247	-1.01509	11.5352	7.76493e-05	0.992969	1
TYROBP	2.45894	12.384	7.21284e-05	0.993224	1
CD8A	-0.730799	11.3329	6.31953e-05	0.993657	1
RNASE6	-0.85336	11.3285	5.2018e-05	0.994245	1
STK17A	-0.85723	11.5175	4.2545e-05	0.994796	1
LINC00861	-0.637665	11.3488	3.53781e-05	0.995254	1
TMEM66	0.1685	12.0827	3.3027e-05	0.995415	1
CD79A	-0.794778	11.448	2.30086e-05	0.996173	1
CD7	-1.46966	11.6688	1.20543e-05	0.99723	1
PLA2G16	-0.694256	11.2756	1.15348e-05	0.99729	1
GNLY	-1.26828	12.5945	1.12695e-05	0.997321	1
FTH1	2.48142	14.0065	9.09251e-06	0.997594	1
CD52	0.298081	12.386	8.84636e-06	0.997627	1
CALM1	0.0488347	12.0178	8.4876e-06	0.997675	1
CD27	-1.03251	11.5037	8.0823e-06	0.997732	1
S100A6	1.68663	12.5041	7.34282e-06	0.997838	1
SPOCK2	-0.665629	11.3668	7.11518e-06	0.997872	1
GZMA	-1.51739	11.7107	7.07509e-06	0.997878	1
SH3YL1	-0.44781	11.3767	4.28739e-06	0.998348	1
CCR7	-0.637893	11.3995	4.03986e-06	0.998396	1
NMT2	-0.252202	11.2676	3.62069e-06	0.998482	1
RPS15	-0.200222	13.7561	3.5104e-06	0.998505	1
OAZ1	1.53789	12.5729	3.18591e-06	0.998576	1
LCK	-1.1729	11.559	3.07253e-06	0.998601	1
ITM2C	-0.809348	11.3089	2.75065e-06	0.998677	1
S100A8	0.668879	12.738	2.44133e-06	0.998753	1
NPM1	-0.616577	12.4449	2.33239e-06	0.998781	1
CYBA	0.669733	12.463	2.28319e-06	0.998794	1
FUT7	-0.384607	11.2551	2.1848e-06	0.998821	1
SH3BGRL3	1.06698	12.5466	2.17055e-06	0.998824	1
S100A4	2.52515	12.9341	2.13745e-06	0.998833	1
NCR3	-0.793576	11.3241	1.98115e-06	0.998877	1
HLA-DRA	2.15203	12.7925	1.9767e-06	0.998878	1
LYZ	2.04898	12.9543	1.77425e-06	0.998937	1
GNG7	-0.547909	11.2738	1.72123e-06	0.998953	1
IL32	-1.88256	12.5067	1.64791e-06	0.998976	1
DDIT4	-0.819711	11.3969	1.63622e-06	0.998979	1
RPL8	0.429448	13.6753	1.4396e-06	0.999043	1
SAMD3	-0.634251	11.2997	1.37759e-06	0.999064	1
S100A9	1.36727	13.1755	1.31463e-06	0.999085	1
MYL12A	0.177397	12.3495	1.23521e-06	0.999113	1
FTL	2.97216	14.482	1.21523e-06	0.99912	1
DUSP1	1.20148	12.7205	1.18241e-06	0.999132	1
CFL1	0.950921	12.6419	8.30841e-07	0.999273	1
CD69	-1.05805	11.6432	6.88823e-07	0.999338	1
CD74	1.35783	13.1212	6.53898e-07	0.999355	1
RPL34	-0.329511	13.9297	5.40706e-07	0.999413	1
ACTB	1.38323	14.4343	4.42156e-07	0.999469	1
GAPDH	0.536453	12.6182	3.70044e-07	0.999515	1
PFN1	0.973902	13.1203	3.61307e-07	0.99952	1
RPS29	-0.241461	12.446	3.55097e-07	0.999525	1
NKG7	-1.134	12.4846	2.97366e-07	0.999565	1
ACTG1	0.627418	12.7061	2.71513e-07	0.999584	1
JUNB	0.658189	13.2168	2.16926e-07	0.999628	1
RPS5	-0.331622	13.5497	2.04305e-07	0.999639	1
FOS	0.555029	12.9046	1.70527e-07	0.999671	1
RPSA	-0.579413	13.1335	1.55644e-07	0.999685	1
RPS23	-0.162896	13.658	1.54485e-07	0.999686	1
PIM1	-0.604338	11.3767	1.3663e-07	0.999705	1
RPLP0	-0.569312	13.0304	1.1858e-07	0.999725	1
FHIT	-0.40746	11.333	1.07807e-07	0.999738	1
MS4A1	-0.608702	11.3496	1.06801e-07	0.999739	1
SH2D1A	-0.68949	11.3252	1.01842e-07	0.999745	1
RPS8	-0.316647	14.1097	9.59921e-08	0.999753	1
MT-CO2	0.400602	13.2682	8.29467e-08	0.99977	1
RPLP2	-0.275822	14.1009	7.67671e-08	0.999779	1
RPS25	-0.33363	13.3435	7.03417e-08	0.999788	1
RPS9	0.175577	13.5653	6.56529e-08	0.999796	1
CD3E	-1.05356	11.7496	6.32573e-08	0.999799	1
RPL32	-0.260144	14.4923	6.04832e-08	0.999804	1
B2M	0.194629	15.6596	5.58107e-08	0.999812	1
MT-ND2	0.288434	12.7333	5.16698e-08	0.999819	1
EEF1B2	-0.217876	12.6275	5.03758e-08	0.999821	1
AC013264.2	-0.135796	11.2689	4.67621e-08	0.999827	1
HLA-A	-0.311361	13.2403	4.53532e-08	0.99983	1
RPLP1	-0.427917	14.5374	4.28054e-08	0.999835	1
HLA-B	0.147779	13.5462	4.19427e-08	0.999837	1
RPS18	-0.347675	14.3214	4.14347e-08	0.999838	1
EOMES	-0.322547	11.2551	3.70717e-08	0.999846	1
RPL19	-0.284236	14.3475	3.64872e-08	0.999848	1
NUSAP1	-0.0878042	11.2472	3.44445e-08	0.999852	1
IFNG	-0.268387	11.255	3.3433e-08	0.999854	1
RPS4X	-0.24068	14.2065	3.257e-08	0.999856	1
BTG1	-0.131957	12.5889	3.19312e-08	0.999857	1
GPR171	-0.172428	11.2548	3.16401e-08	0.999858	1
CD160	-0.534072	11.2975	2.95083e-08	0.999863	1
HLA-C	0.247717	12.8703	2.90399e-08	0.999864	1
SMKR1	-0.232858	11.2517	2.83338e-08	0.999866	1
CCR6	-0.168892	11.2542	2.69862e-08	0.999869	1
CDT1	-0.0263536	11.2424	2.50822e-08	0.999874	1
RPL11	-0.0923614	14.4991	2.42215e-08	0.999876	1
RAMP1	-0.326077	11.2571	2.3897e-08	0.999877	1
RPL13A	-0.442768	14.926	2.23954e-08	0.999881	1
MIAT	-0.169138	11.254	2.08622e-08	0.999885	1
RPS13	-0.0884409	13.5864	2.03382e-08	0.999886	1
AKR1C3	-0.559468	11.2933	2.00491e-08	0.999887	1
TCL1A	-0.645011	11.3065	1.97431e-08	0.999888	1
RPS6	-0.3295	15.0039	1.94091e-08	0.999889	1
RPL13	-0.393914	15.0166	1.87359e-08	0.999891	1
DLGAP5	-0.0247436	11.2422	1.87295e-08	0.999891	1
PPOX	-0.192764	11.2519	1.8726e-08	0.999891	1
RPL36	-0.211627	13.0549	1.69935e-08	0.999896	1
RPS12	-0.226824	14.341	1.68003e-08	0.999897	1
PLEKHF1	-0.43164	11.2783	1.58327e-08	0.9999	1
GPR56	-0.397958	11.2816	1.56758e-08	0.9999	1
RPS20	-0.201226	13.0572	1.55765e-08	0.9999	1
KIF15	-0.00852442	11.2406	1.55628e-08	0.9999	1
TSPAN2	-0.290858	11.2578	1.48129e-08	0.999903	1
CHI3L2	-0.330644	11.2711	1.47095e-08	0.999903	1
RPS14	-0.203426	14.4856	1.43998e-08	0.999904	1
CDCA3	-0.019648	11.2415	1.41294e-08	0.999905	1
FXYD7	-0.145499	11.2528	1.39624e-08	0.999906	1
TNFRSF18	-0.330864	11.2587	1.35619e-08	0.999907	1
LAIR2	-0.561187	11.3012	1.28566e-08	0.99991	1
TNFRSF13B	-0.217732	11.2524	1.18628e-08	0.999913	1
TBX21	-0.402932	11.2713	1.15579e-08	0.999914	1
RP11-25K19.1	-0.274052	11.2572	1.10226e-08	0.999916	1
FASLG	-0.165779	11.2501	1.07477e-08	0.999917	1
PRSS57	-0.191804	11.2555	1.06741e-08	0.999918	1
HMMR	-0.0163566	11.2413	9.56451e-09	0.999922	1
PLK1	-0.0251903	11.2421	9.42667e-09	0.999923	1
CCNB2	-0.0371218	11.2439	9.05327e-09	0.999924	1
RP11-664D1.1	-0.151314	11.2735	9.05197e-09	0.999924	1
LAG3	-0.222529	11.2531	8.59882e-09	0.999926	1
GTSE1	-0.0222025	11.2414	8.51009e-09	0.999926	1
KIF11	-0.0294251	11.2423	8.412e-09	0.999927	1
POU2AF1	-0.21199	11.253	8.38543e-09	0.999927	1
KIAA0101	-0.0854396	11.2499	8.19017e-09	0.999928	1
EGR1	-0.344307	11.2595	8.13361e-09	0.999928	1
REG4	-0.0587954	11.2482	7.77914e-09	0.99993	1
XCL1	-0.375228	11.2538	7.68659e-09	0.99993	1
RPS2	-0.097668	14.9987	7.44296e-09	0.999931	1
FCRL2	-0.180728	11.2506	7.43785e-09	0.999931	1
TPX2	-0.0298737	11.2431	7.40448e-09	0.999931	1
SOCS2	-0.194292	11.2659	7.18592e-09	0.999932	1
KIAA0125	-0.377456	11.2668	7.07973e-09	0.999933	1
RRM2	-0.0777683	11.2477	6.82226e-09	0.999934	1
AURKB	-0.053741	11.2432	6.77294e-09	0.999934	1
TYMS	-0.0797789	11.2484	6.70772e-09	0.999935	1
C10orf128	-0.301732	11.2559	6.62271e-09	0.999935	1
CCNA2	-0.0166606	11.242	6.49798e-09	0.999936	1
RNASE2	-0.212768	11.2512	6.38533e-09	0.999936	1
CEP55	-0.0198156	11.2414	5.58569e-09	0.99994	1
KIFC1	-0.0151421	11.241	5.57561e-09	0.99994	1
MALAT1	0.0799658	16.6477	5.4358e-09	0.999941	1
BUB1	-0.0220095	11.2419	5.38581e-09	0.999941	1
RPL18A	-0.0609162	14.0666	5.30359e-09	0.999942	1
KIF4A	-0.0134077	11.241	5.21853e-09	0.999942	1
BIRC5	-0.0630842	11.2454	4.90083e-09	0.999944	1
MTFR2	-0.0066	11.2406	4.46597e-09	0.999947	1
RP5-1028K7.2	-0.181393	11.2521	4.43231e-09	0.999947	1
UBE2C	-0.0650082	11.2475	4.39678e-09	0.999947	1
DEPDC1	-0.00971084	11.2409	4.30418e-09	0.999948	1
NCAPG	-0.0247589	11.2417	4.24347e-09	0.999948	1
MND1	-0.0114724	11.241	3.94513e-09	0.99995	1
MKI67	-0.0590394	11.2461	3.85444e-09	0.99995	1
ANKRD55	-0.0598645	11.2545	3.33864e-09	0.999954	1
ASPM	-0.0202178	11.2415	3.07381e-09	0.999956	1
H3F3B	-0.0833319	12.9384	2.89173e-09	0.999957	1
CDCA2	-0.0103484	11.2407	2.73013e-09	0.999958	1
PBK	-0.00759282	11.2406	2.52297e-09	0.99996	1
SKA3	-0.0071113	11.2405	2.46276e-09	0.99996	1
CENPM	-0.134484	11.2522	2.4537e-09	0.99996	1
KIF2C	-0.0109024	11.2407	2.45059e-09	0.999961	1
CDK1	-0.0442965	11.2444	2.1721e-09	0.999963	1
TCF7	-0.569342	11.3738	2.00635e-09	0.999964	1
RPL10	-0.0732589	15.0285	1.46939e-09	0.999969	1
RPL12	0.0200242	13.976	1.35959e-09	0.999971	1
CTSW	-1.54801	11.72	9.31323e-10	0.999976	1
GZMM	-1.07182	11.4689	2.74667e-10	0.999987	1
CCL5	-1.66478	12.161	1.17061e-10	0.999991	1
MT-ND4	-0.0177733	13.0582	1.13269e-10	0.999992	1
LTB	-0.15011	12.6346	6.85509e-11	0.999993	1
C12orf75	-1.22923	11.3845	2.54659e-11	0.999996	1
FKBP11	-0.764846	11.3278	1.13687e-11	0.999997	1
CD8B	-0.833792	11.3742	7.27596e-12	0.999998	1
MZB1	-0.751555	11.3046	3.18323e-12	0.999999	1
ALOX5AP	-1.60645	11.44	0	1	1
CHST12	-0.907195	11.3306	-2.27374e-12	1	1
CD3G	-0.776448	11.4544	-1.18234e-11	1	1
