## Supplementary file 6 for "Unravelling Immune Cell Signatures: CIBERSORTx-assisted Construction of Signature Matrix from Single-Cell Data"

### Sheet: contrast_6_vs_all_mean_pbmc_15
Genes	logFC	logCPM	LR	PValue	FDR
IL7R	2.80013	11.554	712.414	5.97223e-157	4.04917e-154
CST7	2.13261	11.5978	615.897	5.83735e-136	1.97886e-133
KLRG1	2.2972	11.301	334.954	8.01235e-75	1.81079e-72
GZMM	1.50476	11.4689	292.367	1.51621e-65	2.56998e-63
HOPX	1.62027	11.4538	285.964	3.76692e-64	5.10795e-62
NCR3	1.73235	11.3241	269.124	1.76137e-60	1.99035e-58
CD7	1.42266	11.6688	260.105	1.628e-58	1.57683e-56
LCK	1.44687	11.559	245.886	2.04838e-55	1.736e-53
KLRB1	2.0653	11.3164	200.519	1.60914e-45	1.21222e-43
DUSP2	2.00732	11.4871	199.391	2.83655e-45	1.92318e-43
LYAR	2.03648	11.3787	192.076	1.11996e-43	6.90304e-42
SPOCK2	1.4199	11.3668	191.64	1.39439e-43	7.87831e-42
SYNE2	1.39483	11.3559	184.752	4.4461e-42	2.31881e-40
CD3G	1.27555	11.4544	177.465	1.7334e-40	8.39461e-39
CD27	1.31045	11.5037	176.52	2.7884e-40	1.26036e-38
MATK	1.17009	11.3161	168.196	1.83322e-38	7.76828e-37
CD2	1.25071	11.4883	157.704	3.5918e-36	1.4325e-34
SH2D1A	1.24787	11.3252	157.036	5.0274e-36	1.89365e-34
GZMK	3.65315	11.4287	142.697	6.84758e-33	2.44351e-31
IL2RG	1.10928	11.5925	139.978	2.69179e-32	9.12517e-31
AQP3	1.20686	11.3674	138.651	5.25004e-32	1.69501e-30
CD8A	1.21413	11.3329	137.059	1.17059e-31	3.60754e-30
PRF1	0.984854	11.5307	136.601	1.47457e-31	4.34677e-30
C1orf162	-1.83307	11.566	133.622	6.60803e-31	1.86677e-29
MYBL1	1.03706	11.2662	116.805	3.16723e-27	8.58953e-26
RAC1	-1.44601	11.6336	110.544	7.4468e-26	1.9419e-24
NSG1	0.994359	11.2764	107.171	4.08308e-25	1.02531e-23
CD160	0.686417	11.2975	98.8709	2.69514e-23	6.5261e-22
TRAT1	0.992549	11.3742	94.8912	2.01145e-22	4.58949e-21
CD247	0.861472	11.5352	94.8723	2.03075e-22	4.58949e-21
LAG3	0.766955	11.2531	93.1915	4.74722e-22	1.03826e-20
NOSIP	1.0104	11.6615	92.0019	8.65928e-22	1.83469e-20
STK17A	0.895373	11.5175	89.2586	3.46434e-21	7.11764e-20
MYC	1.1255	11.3433	86.8268	1.18456e-20	2.36215e-19
GPR171	0.836076	11.2548	86.0932	1.71649e-20	3.32508e-19
PIM1	0.989242	11.3767	81.9086	1.42528e-19	2.68428e-18
PPP2R5C	1.02018	11.4195	80.6271	2.72594e-19	4.99511e-18
AC092580.4	0.741671	11.2588	79.014	6.16717e-19	1.10035e-17
CD69	1.00154	11.6432	77.8119	1.13335e-18	1.97028e-17
GZMA	2.78062	11.7107	77.1414	1.5915e-18	2.69759e-17
FKBP11	0.916738	11.3278	76.43	2.28161e-18	3.77301e-17
LAT	0.8674	11.4465	76.3145	2.41899e-18	3.90495e-17
RARRES3	0.906274	11.6458	74.159	7.20717e-18	1.13639e-16
SAMD3	0.73387	11.2997	73.1607	1.19514e-17	1.84161e-16
KLRC1	0.534572	11.2703	70.4121	4.8125e-17	7.25083e-16
PTGDR	0.495896	11.2753	69.6215	7.18497e-17	1.059e-15
CD8B	1.11023	11.3742	68.1719	1.49847e-16	2.16162e-15
KLRD1	0.430489	11.3145	67.9345	1.69021e-16	2.38743e-15
GIMAP5	0.915545	11.3867	66.6419	3.25595e-16	4.50518e-15
AP1S2	-1.28303	11.4936	66.4126	3.65761e-16	4.95973e-15
LBH	0.805496	11.4652	64.3986	1.01631e-15	1.3511e-14
DNAJB1	0.950024	11.4721	61.7792	3.84203e-15	5.00942e-14
TKT	-1.18158	11.6243	59.5181	1.21173e-14	1.55009e-13
S1PR5	0.34203	11.2871	58.7651	1.77667e-14	2.23071e-13
CPNE2	0.826665	11.2523	58.2866	2.26588e-14	2.79321e-13
APMAP	0.746484	11.3507	53.8885	2.12195e-13	2.56907e-12
NPC2	-1.64142	11.6909	52.3857	4.56022e-13	5.42426e-12
PTGER2	0.825799	11.3277	51.4107	7.49289e-13	8.75893e-12
APOBEC3G	0.732994	11.4047	44.4819	2.56716e-11	2.95006e-10
STXBP2	-1.30104	11.4715	44.279	2.84753e-11	3.21771e-10
ITM2A	0.611153	11.3736	42.6507	6.54426e-11	7.27378e-10
PRELID1	-0.826684	11.6404	41.9377	9.42278e-11	1.03043e-09
ZBTB16	0.570885	11.2564	39.8498	2.74266e-10	2.95162e-09
AES	0.636845	11.6834	39.2919	3.64945e-10	3.86614e-09
TUBA1B	-0.926977	11.5968	38.587	5.23678e-10	5.46237e-09
HLA-DMB	-1.53749	11.3841	37.5843	8.75484e-10	8.99361e-09
CTSW	2.19979	11.72	37.4387	9.43336e-10	9.54599e-09
CYBB	-1.31258	11.3314	35.6193	2.39901e-09	2.39195e-08
CXCR3	0.384514	11.2711	35.448	2.61946e-09	2.5739e-08
TALDO1	-1.07796	11.5606	35.0252	3.25473e-09	3.15244e-08
TIGIT	0.335601	11.298	34.5944	4.06077e-09	3.87775e-08
PYCARD	-1.05801	11.5483	33.1156	8.68414e-09	8.17757e-08
HPGD	0.542467	11.2556	32.9485	9.46305e-09	8.78897e-08
XCL2	0.0274779	11.2903	32.8799	9.80312e-09	8.98178e-08
CCR6	0.371199	11.2542	32.6781	1.08757e-08	9.83163e-08
NPDC1	0.482761	11.2604	32.3023	1.31954e-08	1.17717e-07
CCL4	0.401568	11.4285	32.2356	1.36562e-08	1.20246e-07
FCGRT	-1.51838	11.4678	32.1206	1.44896e-08	1.25948e-07
GRN	-1.56419	11.4591	31.5538	1.93989e-08	1.66486e-07
EOMES	0.323097	11.2551	31.394	2.10633e-08	1.78511e-07
C12orf75	0.335306	11.3845	30.8067	2.85047e-08	2.38595e-07
TPD52	0.421785	11.2916	29.5747	5.38024e-08	4.44854e-07
LINC00861	0.438991	11.3488	29.3479	6.04811e-08	4.94051e-07
TCF7	0.541429	11.3738	29.1772	6.6051e-08	5.33126e-07
ID2	0.509678	11.6449	28.6557	8.646e-08	6.89646e-07
FAM26F	-1.2108	11.3768	27.0775	1.95457e-07	1.54093e-06
ALOX5AP	0.406034	11.44	26.0348	3.35324e-07	2.61322e-06
PLAC8	-0.679113	11.6582	25.9655	3.4757e-07	2.67787e-06
IL18RAP	0.171179	11.2483	23.8333	1.0505e-06	8.00266e-06
TYMP	-1.34622	11.54	23.7714	1.0848e-06	8.17215e-06
IL2RB	0.189284	11.3023	22.8326	1.76738e-06	1.31679e-05
PPP2R2B	0.167676	11.2537	22.749	1.84601e-06	1.36043e-05
CHST12	0.388834	11.3306	22.1903	2.46913e-06	1.80008e-05
PRKCQ-AS1	0.344962	11.3478	21.8316	2.97655e-06	2.14691e-05
PIK3IP1	0.438866	11.4634	21.4689	3.59615e-06	2.56652e-05
MT2A	0.560757	11.4178	20.943	4.73154e-06	3.34165e-05
NELL2	0.304394	11.2782	20.4475	6.12891e-06	4.28392e-05
PLEKHF1	0.111198	11.2783	19.1651	1.19883e-05	8.29393e-05
ITGB2	-0.566154	11.6593	18.7924	1.45749e-05	9.98159e-05
ADRB2	0.387574	11.2735	18.1043	2.09124e-05	0.000141786
SERPINB1	-0.954965	11.5197	17.7029	2.58233e-05	0.000173348
CTSD	-0.951006	11.4335	17.6343	2.67719e-05	0.000177955
PYHIN1	0.277858	11.2833	17.6058	2.71755e-05	0.000178883
LTA	0.32656	11.2583	17.3885	3.04669e-05	0.000198621
GZMH	-0.0391577	11.5313	16.6454	4.50597e-05	0.000290957
FBP1	-0.609917	11.2729	16.5017	4.8607e-05	0.000310901
PTMS	0.317805	11.2547	16.4802	4.9162e-05	0.000311513
XBP1	0.418583	11.4674	16.3664	5.22032e-05	0.00032772
LY6E	0.433166	11.6229	16.3146	5.36489e-05	0.000333706
MARCKSL1	-0.753692	11.3707	15.9779	6.40852e-05	0.000394998
RP11-1399P15.1	0.182364	11.2514	15.7651	7.17126e-05	0.000438029
MIR24-2	-0.643061	11.2913	15.5102	8.20603e-05	0.000496758
BID	-0.854075	11.3631	15.1145	0.000101182	0.000607093
S100B	0.464183	11.2951	14.3569	0.000151227	0.0008994
AC013264.2	0.240222	11.2689	14.1077	0.000172636	0.0010178
RP5-1028K7.2	0.224536	11.2521	14.0885	0.000174404	0.00101936
CD99	0.348493	11.6842	13.9459	0.000188152	0.00108549
TAGLN2	-0.497036	11.642	13.9382	0.000188919	0.00108549
SLAMF7	0.0918258	11.2641	13.3446	0.000259162	0.00147657
SLC2A3	0.400107	11.4957	13.1725	0.000284085	0.00160508
FCRL6	0.0205055	11.2921	12.514	0.000403915	0.00226326
CLIC3	-0.153725	11.3802	12.4095	0.000427145	0.00237381
SMIM14	-0.605348	11.3021	12.3454	0.000442076	0.00243681
MIAT	0.152733	11.254	12.2583	0.000463197	0.00253264
SMKR1	0.170774	11.2517	11.9355	0.000550745	0.00298724
NMT2	0.233155	11.2676	11.9053	0.000559749	0.00301198
C1orf21	0.0520335	11.2783	11.7596	0.000605306	0.00323148
TNFRSF18	0.0539033	11.2587	11.5022	0.00069513	0.00368201
CISH	0.256189	11.2785	11.3554	0.000752294	0.00395392
GTF3C1	0.220688	11.2603	10.4783	0.00120784	0.00629935
FAM43A	0.267522	11.2509	9.85623	0.00169257	0.00876004
PHLDA1	0.209117	11.2484	9.7823	0.001762	0.00905026
SELL	-0.681771	11.6533	9.51494	0.00203806	0.0103895
TBX21	-0.000277393	11.2713	9.48067	0.00207648	0.0105064
MT1E	0.228403	11.2563	9.17399	0.00245479	0.0123285
RP5-1073O3.7	0.244793	11.2634	9.15838	0.00247581	0.0123426
XCL1	-0.113132	11.2538	9.04389	0.00263574	0.0130008
PMAIP1	0.30999	11.3635	9.03667	0.00264617	0.0130008
ANXA5	-0.683625	11.4546	8.83745	0.00295111	0.0143482
RP11-25K19.1	0.0265252	11.2572	8.83026	0.00296276	0.0143482
CEBPD	-0.0325335	11.419	8.7401	0.00311287	0.0149683
BRI3	-0.657961	11.3291	8.37797	0.00379797	0.018134
FXYD7	0.122688	11.2528	8.1975	0.0041948	0.0198887
KLRF1	-0.0421945	11.2704	8.04828	0.0045547	0.021445
TSPO	-1.11416	11.7224	7.7817	0.00527782	0.0246784
DDIT4	0.211462	11.3969	7.58027	0.00590106	0.0274036
LYST	-0.529375	11.3297	7.29726	0.00690599	0.0318521
EVL	0.938756	11.7255	7.1403	0.00753706	0.0345279
FASLG	-0.04871	11.2501	7.11051	0.00766334	0.0348708
C10orf128	0.0705709	11.2559	7.05984	0.00788308	0.0356315
CD3E	2.26651	11.7496	6.59885	0.0102045	0.0458187
SOCS2	0.0799924	11.2659	6.34019	0.0118032	0.0526486
RHOC	0.0391183	11.4045	6.09429	0.0135619	0.0595876
RGCC	0.191832	11.4022	6.0903	0.0135926	0.0595876
PHACTR2	0.131949	11.2525	6.08641	0.0136225	0.0595876
PLA2G16	-0.136232	11.2756	5.90658	0.0150844	0.0655592
AMICA1	-0.0874279	11.3983	5.87973	0.0153161	0.0661423
BLK	-0.0968341	11.2663	5.70356	0.0169306	0.0726514
CRTAM	0.109513	11.2614	5.60684	0.0178905	0.0762879
LEF1	-0.0086486	11.4144	5.45733	0.0194864	0.0825737
CD63	-0.552606	11.5632	5.3974	0.0201668	0.0849259
RP11-664D1.1	0.0300946	11.2735	5.27347	0.0216529	0.0906212
IRF1	0.273196	11.4473	5.23617	0.0221219	0.0920164
ZBP1	0.120671	11.2598	5.2074	0.022491	0.0929811
HIST1H2AC	-0.431014	11.2785	5.17068	0.0229713	0.094391
TNFRSF4	0.0659674	11.2649	4.62395	0.0315285	0.128773
CITED2	0.190824	11.4433	4.44281	0.0350485	0.142293
P2RX5	-0.0403293	11.2599	4.38751	0.0362031	0.146105
BIRC3	0.00806778	11.3269	3.89737	0.0483619	0.19402
OSM	0.0704135	11.2646	3.80635	0.0510586	0.203634
RP11-291B21.2	0.0489599	11.2494	3.78901	0.0515903	0.204551
CD82	0.0780223	11.2833	3.71892	0.0537992	0.212069
GCSAM	0.0521648	11.2579	3.67431	0.055257	0.216556
YPEL1	-0.0753934	11.2538	3.57596	0.0586215	0.228422
CRIP2	0.0708896	11.2581	3.48212	0.062035	0.239567
IFI44L	0.0951436	11.25	3.47804	0.0621884	0.239567
BTG2	0.156773	11.5381	3.03723	0.0813746	0.311706
TSPAN2	-0.0323443	11.2578	2.96029	0.0853324	0.32503
DDAH2	-0.318026	11.2856	2.84986	0.0913821	0.346129
CCDC34	0.0990716	11.2502	2.68149	0.10152	0.382393
FAM13A	0.0518287	11.2514	2.64129	0.104119	0.390014
CENPM	0.0140909	11.2522	2.61081	0.106138	0.395391
PASK	0.0286936	11.2997	2.58457	0.10791	0.399797
NDRG2	0.0538279	11.2503	2.52492	0.11206	0.412918
VIMP	-0.343369	11.3435	2.39869	0.121437	0.445048
TPST2	-0.0234917	11.3383	2.20208	0.137824	0.502392
CXXC5	-0.113826	11.2889	2.16404	0.141273	0.512208
CCR7	-0.105081	11.3995	2.10707	0.14662	0.526139
SH3YL1	0.0175746	11.3767	2.10658	0.146667	0.526139
PTGER4	0.105327	11.351	1.94718	0.162891	0.578583
TCEAL4	-0.217511	11.2697	1.94623	0.162993	0.578583
PPOX	0.0335175	11.2519	1.91626	0.166269	0.587138
LINC00152	-0.0301084	11.3028	1.76416	0.184106	0.646756
ABI3	-0.156591	11.3461	1.69907	0.19241	0.672442
TKTL1	-0.0742333	11.2497	1.64104	0.200183	0.696019
FCRL1	-0.121569	11.2537	1.60251	0.205548	0.71103
CDK6	0.0850179	11.2623	1.56282	0.211253	0.726603
MARC1	-0.11227	11.2484	1.5564	0.212194	0.726603
GPR56	-0.302199	11.2816	1.53449	0.21544	0.73401
CHI3L2	-0.122945	11.2711	1.5031	0.220195	0.74646
LAIR2	-0.294919	11.3012	1.44326	0.229613	0.771589
NCAPG	0.00949732	11.2417	1.44158	0.229883	0.771589
MIR4435-1HG	-0.00965585	11.2738	1.4111	0.234873	0.784453
SPON2	-0.269507	11.4392	1.40089	0.236575	0.786263
CORO1B	-0.28969	11.346	1.38084	0.239959	0.79362
PPAPDC1B	-0.0453323	11.2909	1.35025	0.245235	0.807131
SOCS3	-0.310499	11.4187	1.30063	0.254099	0.832266
SNUPN	0.0228802	11.2617	1.27575	0.25869	0.843231
MAD2L1	-0.0169717	11.2571	1.26057	0.261544	0.848452
FGFBP2	-0.505362	11.6169	1.24174	0.265135	0.856008
AC079767.4	-0.126362	11.2526	1.19197	0.274933	0.883434
ITM2C	-0.287396	11.3089	1.17149	0.279096	0.89258
CWF19L2	0.0807162	11.2921	1.11189	0.291671	0.928418
UGCG	-0.296532	11.2588	1.08244	0.298153	0.944617
PSAP	-1.75266	11.7879	1.02893	0.310409	0.978871
SH2D1B	-0.223782	11.2617	0.920893	0.33724	1
CD200	-0.0547273	11.2483	0.912942	0.339335	1
CDKN3	-0.00325021	11.2441	0.882536	0.347508	1
PYROXD2	-0.0613235	11.2496	0.844005	0.358254	1
CPA5	-0.0229078	11.2545	0.839705	0.359481	1
CTSC	-0.0248359	11.4532	0.796793	0.372054	1
USP10	-0.00049906	11.3068	0.794354	0.372787	1
RXRA	-0.323528	11.2664	0.787876	0.374743	1
KIF11	-0.00644109	11.2423	0.775004	0.378673	1
CTSL	-0.151541	11.2597	0.718741	0.396557	1
BUB1	-0.00679968	11.2419	0.717601	0.396932	1
LINC00926	-0.271134	11.2807	0.657857	0.417318	1
GPR183	-0.276264	11.3459	0.624879	0.42924	1
IFNG	-0.198159	11.255	0.619394	0.431273	1
RGS18	-0.143727	11.253	0.594833	0.440556	1
CD9	-0.105468	11.2589	0.589408	0.442648	1
LMNA	-0.0851269	11.2716	0.583252	0.445041	1
AKR1C3	-0.317841	11.2933	0.545372	0.460215	1
GIMAP7	0.771938	11.7791	0.539392	0.462685	1
EGR1	-0.104003	11.2595	0.510171	0.475065	1
PPM1N	-0.0909467	11.2558	0.475267	0.490574	1
TREM1	-0.355597	11.2669	0.471331	0.492376	1
CASC5	-0.0129951	11.2415	0.465016	0.495289	1
CLU	-0.168496	11.257	0.456681	0.499179	1
AGTRAP	-0.355647	11.3559	0.45096	0.501879	1
CEP290	-0.023209	11.2648	0.449184	0.502723	1
ID1	-0.174864	11.2995	0.425468	0.514221	1
FCRL2	-0.15703	11.2506	0.419982	0.516946	1
CD300A	-0.305423	11.3174	0.414701	0.519593	1
KIAA0101	-0.0703235	11.2499	0.409092	0.522431	1
RPL39	0.0719455	11.3956	0.400599	0.52678	1
CEP78	-0.228921	11.2922	0.397208	0.528535	1
LGALS3	-0.411334	11.4819	0.390791	0.531884	1
GPR18	-0.1066	11.2677	0.382102	0.53648	1
C3AR1	-0.113565	11.2521	0.353074	0.552378	1
TK1	-0.0647062	11.2482	0.350845	0.553635	1
FCRLA	-0.284353	11.2648	0.33849	0.560702	1
FCER2	-0.17058	11.2586	0.324406	0.568972	1
CD79A	-0.510752	11.448	0.319098	0.57215	1
SIRPA	-0.256166	11.2511	0.313866	0.575317	1
RAMP1	-0.260384	11.2571	0.292867	0.588389	1
KIAA0125	-0.313443	11.2668	0.292788	0.58844	1
PHF19	-0.117811	11.2605	0.277669	0.598233	1
PTTG1	-0.204767	11.2669	0.272707	0.601522	1
FCER1G	-2.95623	11.8899	0.218971	0.639825	1
AOAH	-0.417407	11.307	0.196404	0.657639	1
GPX1	-1.85285	11.8492	0.186323	0.665995	1
TSC22D1	-0.091978	11.2574	0.182987	0.668819	1
C1QA	-0.356566	11.2718	0.181884	0.669759	1
EFHD2	-0.485614	11.366	0.169488	0.680567	1
SLC31A2	-0.441573	11.2851	0.1587	0.690356	1
IER3	-0.288648	11.2735	0.151428	0.697175	1
ID3	-0.272377	11.2938	0.146206	0.702188	1
PTGDS	-0.911955	11.3189	0.145381	0.702989	1
P2RY13	-0.255926	11.2548	0.143704	0.704626	1
LIMS1	-0.135837	11.3552	0.129993	0.718439	1
SIGLEC7	-0.26845	11.2608	0.129152	0.719313	1
PKIG	-0.309158	11.2626	0.124369	0.724343	1
IL3RA	-0.495455	11.2526	0.123205	0.725584	1
RP11-81H14.2	-0.218297	11.2549	0.10793	0.742513	1
HCST	0.679968	11.7987	0.105449	0.745387	1
GSTP1	-1.38782	11.8501	0.0993588	0.752601	1
CD79B	-0.5587	11.4621	0.09741	0.75496	1
ANXA1	0.7283	11.8146	0.0889588	0.765505	1
NUSAP1	-0.0613456	11.2472	0.0828106	0.773524	1
TCL1A	-0.619444	11.3065	0.0778579	0.780222	1
MAL	-0.21737	11.3816	0.0756643	0.783261	1
CD3D	2.48845	11.9115	0.0712537	0.78952	1
S100A12	-0.754526	11.3574	0.0695461	0.791999	1
ADAM28	-0.227039	11.2648	0.0686151	0.793364	1
TCF7L2	-0.179637	11.2518	0.064983	0.798787	1
STMN1	-0.412219	11.3417	0.0618392	0.803612	1
KLF6	-0.58735	11.8119	0.0546214	0.815208	1
TTC38	-0.325164	11.2863	0.0540269	0.816199	1
CDA	-0.638462	11.2939	0.053686	0.816769	1
CSTA	-0.602989	11.2815	0.0529537	0.818001	1
TIMP1	-0.441853	11.5043	0.0526711	0.818479	1
ASCL2	-0.29757	11.2714	0.0518996	0.81979	1
PLEK	-0.530024	11.4381	0.0427077	0.836277	1
S100A11	-1.02025	11.8535	0.0420741	0.837479	1
CLEC4E	-0.487896	11.2678	0.0380145	0.845414	1
FUT7	-0.226197	11.2551	0.0337723	0.854192	1
CFD	-1.34548	11.5784	0.0334537	0.854874	1
SWAP70	-0.346595	11.2693	0.0319318	0.858177	1
LST1	-1.06775	11.8598	0.0300036	0.862482	1
MCM7	-0.164676	11.2624	0.0276416	0.867954	1
MBOAT7	-0.253096	11.2724	0.0260658	0.87174	1
PRSS23	-0.384084	11.2838	0.0238936	0.877156	1
CD22	-0.231197	11.2623	0.0233981	0.878426	1
FCGR2A	-0.544118	11.2738	0.0217547	0.882741	1
PNOC	-0.410113	11.2581	0.0202363	0.886879	1
CD72	-0.297596	11.2602	0.0184403	0.891983	1
ZFP36L2	0.914599	11.879	0.0171602	0.895778	1
COQ7	-0.258449	11.3101	0.0168065	0.896851	1
HLA-DPA1	-2.20817	12.1712	0.0164802	0.897852	1
NFKBIA	-0.066308	11.6788	0.0159451	0.899515	1
STX11	-0.536786	11.3002	0.0155828	0.900657	1
TSHZ2	-0.102996	11.2772	0.0153139	0.901514	1
CCL5	3.50379	12.161	0.0148681	0.902951	1
EMC9	-0.118836	11.255	0.014808	0.903146	1
PPP1R14A	-0.33659	11.254	0.0129973	0.909233	1
MX1	-0.175091	11.2762	0.0117796	0.913572	1
PTPRCAP	1.41261	11.9514	0.0117539	0.913666	1
AIF1	-2.32625	12.0409	0.0110828	0.916158	1
HLA-DOB	-0.291635	11.2679	0.0107621	0.917375	1
NRGN	-0.43318	11.2627	0.00940225	0.922754	1
HLA-DPB1	-2.0217	12.1576	0.00928434	0.923238	1
LDHB	0.255221	12.2053	0.00925355	0.923365	1
BANK1	-0.410908	11.2896	0.00919911	0.92359	1
G0S2	-0.635276	11.2918	0.00916407	0.923736	1
FPR1	-0.723473	11.2979	0.00781448	0.929559	1
ARPC2	-0.627471	12.1964	0.00763257	0.930382	1
MARCO	-0.488843	11.2665	0.00708331	0.932927	1
CXCR4	1.23479	11.9639	0.00651707	0.935658	1
TESC	-0.541905	11.2812	0.00639152	0.936279	1
NCF1	-0.693392	11.317	0.0061406	0.93754	1
LGALS1	-2.03553	12.0566	0.00594493	0.938541	1
MAP3K7CL	-0.17861	11.2637	0.00566399	0.940008	1
MTMR11	-0.409504	11.266	0.00540757	0.941379	1
IFITM2	-0.140397	11.7666	0.00532399	0.941833	1
CTSS	-1.99435	12.0744	0.00513656	0.942865	1
TPPP3	-0.46456	11.2595	0.00491529	0.944107	1
BATF3	-0.245834	11.2508	0.00476248	0.944981	1
CEBPB	-0.576475	11.5161	0.00466357	0.945555	1
HES1	-0.312991	11.2543	0.00457528	0.946072	1
SAT1	-1.57601	12.0493	0.00397323	0.94974	1
ZNF385A	-0.453183	11.2646	0.00387418	0.950369	1
SLC40A1	-0.212086	11.2673	0.00382543	0.950682	1
CATSPER1	-0.422763	11.2638	0.00356842	0.952366	1
JUN	0.888264	12.2469	0.00340488	0.953469	1
PPP1R14B	-0.3425	11.2509	0.00328026	0.954327	1
FCER1A	-0.732136	11.3014	0.00316143	0.955161	1
RASSF4	-0.516839	11.2739	0.00312638	0.95541	1
MAFB	-0.628249	11.2806	0.00242919	0.960691	1
MTSS1	-0.488642	11.2738	0.00231126	0.961656	1
SDPR	-0.322207	11.2605	0.00229515	0.96179	1
CYB561A3	-0.499026	11.3048	0.00225238	0.962147	1
ARPC3	-0.945372	12.1591	0.00222592	0.96237	1
NAAA	-0.493147	11.3608	0.00205219	0.963867	1
ENTPD1	-0.506248	11.2702	0.00187581	0.965454	1
ASAH1	-0.518834	11.3903	0.00179672	0.96619	1
NEAT1	-0.736625	11.8029	0.00176394	0.966499	1
CAMK1	-0.602656	11.2706	0.00175939	0.966542	1
LINC00936	-0.985949	11.4204	0.00164049	0.967692	1
CXCL16	-0.438363	11.2666	0.00152453	0.968854	1
TCEA3	-0.143841	11.2675	0.00144467	0.969681	1
RGS1	-0.471052	11.327	0.00136796	0.970496	1
CTSH	-0.97421	11.3855	0.00125259	0.971767	1
RP11-290F20.3	-0.832378	11.32	0.00121964	0.972141	1
CALM1	0.770232	12.0178	0.00119609	0.972411	1
PDLIM1	-0.494105	11.2825	0.00115521	0.972886	1
ANXA2	-0.828083	11.6849	0.00111138	0.973406	1
VCAN	-0.878501	11.3737	0.00104253	0.974242	1
BLNK	-0.456063	11.2579	0.000982797	0.974991	1
CD37	-0.751738	12.0797	0.000803513	0.977386	1
SRGN	-0.852253	12.0738	0.000796538	0.977484	1
SOD2	-0.577869	11.379	0.000721508	0.978571	1
PLBD1	-0.756422	11.3122	0.000708329	0.978767	1
LILRA2	-0.630466	11.2794	0.000698989	0.978908	1
NUP214	-0.865949	11.3515	0.000688156	0.979072	1
ARPC1B	-0.625655	12.0866	0.000524751	0.981724	1
RGS2	-0.827864	11.5263	0.000454968	0.982982	1
CD36	-0.784116	11.2958	0.000454323	0.982994	1
TUBA1A	-0.684295	11.638	0.00042807	0.983493	1
CSF3R	-0.681248	11.3127	0.000381727	0.984412	1
TXNIP	0.452631	12.0394	0.000381618	0.984414	1
PILRA	-0.836964	11.308	0.000375721	0.984535	1
TSC22D3	-0.228521	11.9309	0.000373812	0.984574	1
S100A10	-0.319899	11.9643	0.0003706	0.984641	1
CARD16	-0.657868	11.4505	0.000351411	0.985044	1
CSF1R	-0.434346	11.2692	0.000340302	0.985282	1
IFI30	-1.14453	11.3703	0.00032337	0.985653	1
CASP3	-0.214049	11.2559	0.000294063	0.986318	1
TNFSF10	-0.546188	11.3579	0.000279015	0.986673	1
LGMN	-0.418183	11.2521	0.000252251	0.987328	1
CD1C	-0.422846	11.2691	0.000249337	0.987402	1
IGJ	-1.07537	11.4143	0.000245701	0.987494	1
PPBP	-0.871334	11.2971	0.000237085	0.987715	1
RETN	-0.483275	11.2749	0.000236374	0.987733	1
WBP4	-0.177274	11.266	0.000232147	0.987844	1
IL8	-0.958456	11.3583	0.000217375	0.988237	1
CLIC1	-0.137747	11.8945	0.000175106	0.989442	1
CD14	-1.21473	11.4258	0.000170903	0.98957	1
IER2	0.0818904	11.9034	0.000160765	0.989884	1
MGST1	-0.496983	11.275	0.000147271	0.990317	1
SMCO4	-0.779433	11.2945	0.000144667	0.990403	1
CLEC4A	-0.451859	11.2664	0.000137482	0.990645	1
MS4A7	-0.876402	11.3288	0.000135152	0.990724	1
TYROBP	-2.38613	12.384	0.000127896	0.990977	1
YBX3	-0.776728	11.3094	0.000120435	0.991244	1
MS4A1	-0.52671	11.3496	0.000112724	0.991529	1
TNFAIP2	-0.490264	11.2684	0.000112003	0.991556	1
WARS	-0.536114	11.2822	0.000106979	0.991748	1
QPCT	-0.529737	11.2813	9.19724e-05	0.992348	1
RHOB	-0.745266	11.3074	8.71259e-05	0.992553	1
SERPINF1	-0.612562	11.2565	7.39633e-05	0.993138	1
SLC7A7	-0.910198	11.3155	6.71021e-05	0.993464	1
FCGR3A	-1.17888	11.549	6.55197e-05	0.993542	1
CD302	-0.584162	11.2789	6.47499e-05	0.99358	1
CD68	-1.52098	11.4313	6.36931e-05	0.993632	1
NCF2	-1.06573	11.3571	6.08108e-05	0.993778	1
ARHGAP24	-0.563076	11.2754	4.92118e-05	0.994403	1
EMILIN2	-0.540352	11.2726	4.29838e-05	0.994769	1
HAVCR2	-0.413679	11.268	4.21976e-05	0.994817	1
CD38	-0.43128	11.2685	4.08577e-05	0.9949	1
TMEM66	0.142156	12.0827	3.37246e-05	0.995366	1
NKG7	2.86025	12.4846	3.36055e-05	0.995375	1
ASGR1	-0.781504	11.312	3.33056e-05	0.995395	1
FGR	-1.22039	11.3691	3.23535e-05	0.995462	1
SPI1	-1.32862	11.4426	2.95459e-05	0.995663	1
IL32	3.31469	12.5067	2.842e-05	0.995746	1
GNLY	2.35067	12.5945	2.62406e-05	0.995913	1
CD52	0.809228	12.386	2.52002e-05	0.995995	1
HLA-DRA	-3.0098	12.7925	2.10411e-05	0.99634	1
2023-03-01	-0.554044	11.275	2.07089e-05	0.996369	1
LILRB4	-0.825474	11.2711	2.01885e-05	0.996415	1
GZMB	-1.65645	11.655	2.00674e-05	0.996426	1
FGL2	-0.990036	11.3382	1.84474e-05	0.996573	1
CARS2	-0.354542	11.2761	1.38951e-05	0.997026	1
ZFP36	0.0423824	12.0242	1.37555e-05	0.997041	1
IRF7	-0.665663	11.2969	1.35195e-05	0.997066	1
LY86	-1.3671	11.379	1.11485e-05	0.997336	1
MT-ATP6	0.0762054	12.2564	1.05014e-05	0.997414	1
SLC2A6	-0.396956	11.2586	9.55001e-06	0.997534	1
FTL	-1.48551	14.482	8.50465e-06	0.997673	1
FTH1	-1.68781	14.0065	8.17021e-06	0.997719	1
CDKN1A	-0.357361	11.2606	6.91968e-06	0.997901	1
MS4A6A	-1.50955	11.442	6.56693e-06	0.997955	1
SLC11A1	-0.703314	11.2908	5.60878e-06	0.99811	1
CYBA	-0.886426	12.463	5.24887e-06	0.998172	1
MPEG1	-1.0037	11.2964	5.13891e-06	0.998191	1
TBXAS1	-0.818426	11.3003	5.13448e-06	0.998192	1
CFP	-1.28339	11.4174	4.99492e-06	0.998217	1
MYL12A	0.297106	12.3495	4.54179e-06	0.9983	1
LGALS9	-0.828285	11.3117	4.44963e-06	0.998317	1
CCDC50	-0.815589	11.2774	4.19439e-06	0.998366	1
LTB	2.04364	12.6346	4.0797e-06	0.998388	1
PTPRE	-0.702689	11.2965	3.62125e-06	0.998482	1
HLA-DQB1	-1.50777	11.4836	2.64334e-06	0.998703	1
COTL1	-1.31798	12.0885	2.48711e-06	0.998742	1
S100A9	-2.00761	13.1755	2.21187e-06	0.998813	1
LYZ	-2.01834	12.9543	2.16507e-06	0.998826	1
CD40	-0.476745	11.2671	2.13467e-06	0.998834	1
OAZ1	-0.918261	12.5729	1.84767e-06	0.998915	1
MYL6	-0.613451	12.3257	1.78635e-06	0.998934	1
IGSF6	-1.2075	11.3705	1.74714e-06	0.998945	1
CD74	-1.64746	13.1212	1.41071e-06	0.999052	1
RPS29	0.399225	12.446	1.37412e-06	0.999065	1
HLA-DQA2	-1.50288	11.3963	1.09503e-06	0.999165	1
BTG1	0.718485	12.5889	9.84303e-07	0.999208	1
IGFBP7	-0.897355	11.3408	7.68665e-07	0.9993	1
IL1B	-0.863985	11.3197	7.40635e-07	0.999313	1
RBP7	-0.855064	11.3169	7.2168e-07	0.999322	1
S100A8	-1.87156	12.738	4.97374e-07	0.999437	1
SH3BGRL3	-0.416651	12.5466	4.68611e-07	0.999454	1
S100A6	-0.366004	12.5041	4.51507e-07	0.999464	1
IFITM3	-0.94034	11.3014	3.76981e-07	0.99951	1
RALGPS2	-0.452723	11.2788	3.3314e-07	0.999539	1
TGFBI	-1.13932	11.3115	2.97195e-07	0.999565	1
GAPDH	-0.424207	12.6182	2.85053e-07	0.999574	1
HLA-B	0.333432	13.5462	2.8228e-07	0.999576	1
SGK1	-0.51192	11.2714	2.64935e-07	0.999589	1
CPPED1	-0.889509	11.2989	2.64299e-07	0.99959	1
MT-ND2	0.552675	12.7333	2.59707e-07	0.999593	1
S100A4	0.459509	12.9341	2.31686e-07	0.999616	1
SULT1A1	-0.459408	11.2775	2.31331e-07	0.999616	1
HLA-A	0.599713	13.2403	2.30447e-07	0.999617	1
FHIT	-0.404332	11.333	2.23651e-07	0.999623	1
DUSP1	0.0395388	12.7205	2.14319e-07	0.999631	1
HLA-C	0.606625	12.8703	2.07411e-07	0.999637	1
RPL34	0.167418	13.9297	2.03883e-07	0.99964	1
RPSA	0.521379	13.1335	1.82823e-07	0.999659	1
SERPINA1	-1.51542	11.4755	1.80994e-07	0.999661	1
PLAUR	-1.06641	11.3345	1.63004e-07	0.999678	1
LRRC25	-0.731432	11.2869	1.57558e-07	0.999683	1
BST1	-0.654729	11.284	1.52763e-07	0.999688	1
SIGLEC10	-0.434841	11.2624	1.2361e-07	0.999719	1
CX3CR1	-0.543397	11.2782	1.22183e-07	0.999721	1
RPLP0	0.466338	13.0304	1.13244e-07	0.999731	1
RPS5	0.182621	13.5497	9.46738e-08	0.999754	1
JUNB	0.350508	13.2168	9.44647e-08	0.999755	1
ACTB	-0.398383	14.4343	9.38284e-08	0.999756	1
GNG7	-0.56688	11.2738	7.68925e-08	0.999779	1
LGALS2	-0.888385	11.3226	7.32146e-08	0.999784	1
RPS9	-0.154579	13.5653	7.25391e-08	0.999785	1
RPS25	0.279895	13.3435	7.16724e-08	0.999786	1
PHACTR1	-0.708413	11.2838	6.97314e-08	0.999789	1
NPM1	0.0801268	12.4449	6.63896e-08	0.999794	1
ALDH2	-0.882287	11.3121	6.10471e-08	0.999803	1
B2M	0.380066	15.6596	6.02753e-08	0.999804	1
MT-ND4	0.309159	13.0582	5.93209e-08	0.999806	1
MNDA	-1.25881	11.393	5.61013e-08	0.999811	1
FOS	-0.225082	12.9046	5.24296e-08	0.999817	1
RPL32	0.0854521	14.4923	4.91572e-08	0.999823	1
RPL12	-0.108592	13.976	4.88134e-08	0.999824	1
CFL1	-0.181511	12.6419	4.39394e-08	0.999833	1
RPS12	0.308471	14.341	4.37632e-08	0.999833	1
RPLP2	0.167781	14.1009	4.12187e-08	0.999838	1
ACTG1	-0.204246	12.7061	3.98506e-08	0.999841	1
SCPEP1	-0.826754	11.3327	3.91396e-08	0.999842	1
UNC93B1	-0.665158	11.2808	3.69723e-08	0.999847	1
RPS20	0.247665	13.0572	3.3958e-08	0.999853	1
RAB13	-0.279046	11.2526	3.0158e-08	0.999861	1
SOX4	-0.561257	11.2702	2.94633e-08	0.999863	1
RPS8	0.138581	14.1097	2.77025e-08	0.999867	1
MZB1	-0.713255	11.3046	2.71199e-08	0.999869	1
ALDH1A1	-0.19093	11.2498	2.70531e-08	0.999869	1
RPS4X	0.178105	14.2065	2.56865e-08	0.999872	1
MT-CO2	-0.180157	13.2682	2.4037e-08	0.999876	1
RPS23	-0.0529153	13.658	2.39337e-08	0.999877	1
RPL11	-0.0475767	14.4991	2.31593e-08	0.999879	1
ARHGEF40	-0.621784	11.273	2.31062e-08	0.999879	1
FCGR1A	-0.445857	11.2673	2.27976e-08	0.99988	1
RPS18	0.213216	14.3214	2.26509e-08	0.99988	1
EREG	-0.36755	11.2556	2.25942e-08	0.99988	1
H3F3B	-0.201511	12.9384	2.2583e-08	0.99988	1
KYNU	-0.640207	11.2673	2.13931e-08	0.999883	1
TCF4	-0.601987	11.2571	2.10114e-08	0.999884	1
PLD4	-0.847508	11.2698	1.98197e-08	0.999888	1
RAB32	-0.826807	11.298	1.95384e-08	0.999888	1
LILRB2	-0.894467	11.2836	1.82731e-08	0.999892	1
PID1	-0.439486	11.259	1.77112e-08	0.999894	1
RPL13	0.294923	15.0166	1.73121e-08	0.999895	1
CDT1	-0.0263536	11.2424	1.5928e-08	0.999899	1
RPS6	0.193277	15.0039	1.58415e-08	0.9999	1
KIF23	-0.0266783	11.2416	1.54422e-08	0.999901	1
C19orf59	-0.28794	11.2555	1.50737e-08	0.999902	1
PGD	-0.727501	11.3041	1.48852e-08	0.999903	1
PYGL	-0.369425	11.2607	1.43298e-08	0.999904	1
RPL19	0.075115	14.3475	1.41697e-08	0.999905	1
FCGR2B	-0.265848	11.2561	1.40247e-08	0.999906	1
HBEGF	-0.340769	11.2561	1.3993e-08	0.999906	1
HMOX1	-0.594218	11.2769	1.38064e-08	0.999906	1
SHCBP1	-0.0432818	11.2424	1.37701e-08	0.999906	1
GAPT	-0.768161	11.2748	1.37193e-08	0.999907	1
EEF1B2	0.0874091	12.6275	1.353e-08	0.999907	1
C19orf38	-0.91645	11.3003	1.34451e-08	0.999907	1
C5AR1	-0.891192	11.3108	1.33907e-08	0.999908	1
RPLP1	-0.074747	14.5374	1.28846e-08	0.999909	1
H1F0	-0.237736	11.253	1.2877e-08	0.999909	1
ADTRP	-0.170282	11.2877	1.27511e-08	0.99991	1
IFIT3	-0.234823	11.25	1.22729e-08	0.999912	1
DLGAP5	-0.0247436	11.2422	1.21551e-08	0.999912	1
RPL13A	0.177681	14.926	1.18079e-08	0.999913	1
ZNF703	-0.30466	11.2543	1.16864e-08	0.999914	1
CSF2RA	-0.627824	11.2628	1.11704e-08	0.999916	1
RPS14	0.128781	14.4856	1.09429e-08	0.999917	1
RPS15	0.0090133	13.7561	1.06123e-08	0.999918	1
IL13RA1	-0.506551	11.2628	1.06122e-08	0.999918	1
KIF15	-0.00852442	11.2406	1.01334e-08	0.99992	1
CD19	-0.22798	11.2555	1.00343e-08	0.99992	1
CD1D	-0.489193	11.2715	9.72523e-09	0.999921	1
DAB2	-0.319462	11.2507	9.69851e-09	0.999921	1
NFE2	-0.318908	11.2553	9.57482e-09	0.999922	1
CD33	-0.747171	11.2851	9.41236e-09	0.999923	1
CDCA3	-0.019648	11.2415	9.24835e-09	0.999923	1
PTAFR	-0.336782	11.2563	9.07653e-09	0.999924	1
PFN1	-0.120883	13.1203	8.657e-09	0.999926	1
VPREB3	-0.355488	11.2771	8.33552e-09	0.999927	1
CXCL2	-0.457446	11.2581	8.1925e-09	0.999928	1
PLA2G7	-0.277674	11.253	8.09393e-09	0.999928	1
RPS2	0.113743	14.9987	8.01042e-09	0.999929	1
TNFRSF13B	-0.217732	11.2524	8.00776e-09	0.999929	1
CKB	-0.189947	11.2513	7.53238e-09	0.999931	1
TSPAN13	-0.593243	11.2614	7.2605e-09	0.999932	1
APOBEC3A	-0.649383	11.2738	7.09531e-09	0.999933	1
CDKN1C	-0.201628	11.251	6.99242e-09	0.999933	1
HJURP	-0.00722663	11.2404	6.94208e-09	0.999934	1
CLEC10A	-0.350343	11.2723	6.88055e-09	0.999934	1
SPIB	-0.603399	11.2637	6.8751e-09	0.999934	1
MALAT1	0.299425	16.6477	6.78604e-09	0.999934	1
REG4	-0.0587954	11.2482	6.78233e-09	0.999934	1
CLEC7A	-0.468674	11.2608	6.71173e-09	0.999935	1
CDC20	-0.0505284	11.2435	6.69421e-09	0.999935	1
CCNB2	-0.0371218	11.2439	6.6336e-09	0.999935	1
LYPD2	-0.334272	11.2836	6.4133e-09	0.999936	1
HMMR	-0.0163566	11.2413	6.25705e-09	0.999937	1
RAB31	-0.582492	11.2721	6.2555e-09	0.999937	1
PRSS57	-0.191804	11.2555	6.18081e-09	0.999937	1
BASP1	-0.313968	11.2522	6.16217e-09	0.999937	1
CYP27A1	-0.281307	11.2524	6.03575e-09	0.999938	1
PRAM1	-0.611694	11.2736	5.85442e-09	0.999939	1
TPX2	-0.0298737	11.2431	5.80208e-09	0.999939	1
PLK1	-0.0251903	11.2421	5.77394e-09	0.999939	1
POU2AF1	-0.21199	11.253	5.61101e-09	0.99994	1
KIAA1598	-0.572102	11.2619	5.56111e-09	0.99994	1
GPBAR1	-0.525192	11.2682	5.54769e-09	0.999941	1
RP11-362F19.1	-0.282416	11.2555	5.53098e-09	0.999941	1
HES4	-0.334718	11.258	5.47652e-09	0.999941	1
GTSE1	-0.0222025	11.2414	5.45622e-09	0.999941	1
ALDH3B1	-0.259687	11.2533	5.25256e-09	0.999942	1
RRM2	-0.0777683	11.2477	5.23276e-09	0.999942	1
DERL3	-0.629049	11.2591	5.04627e-09	0.999943	1
TYMS	-0.0797789	11.2484	5.00134e-09	0.999944	1
HCK	-1.00751	11.3207	4.95174e-09	0.999944	1
CD86	-0.460628	11.2626	4.81305e-09	0.999945	1
CDCA8	-0.0287378	11.2421	4.67269e-09	0.999945	1
ZNF467	-0.426877	11.2684	4.64343e-09	0.999946	1
HNMT	-0.491451	11.2718	4.43561e-09	0.999947	1
AURKB	-0.053741	11.2432	4.31463e-09	0.999948	1
RNASE2	-0.212768	11.2512	4.30077e-09	0.999948	1
RPL18A	0.0442869	14.0666	4.289e-09	0.999948	1
CCNA2	-0.0166606	11.242	4.25336e-09	0.999948	1
CKAP2L	-0.0157083	11.241	4.0604e-09	0.999949	1
BIRC5	-0.0630842	11.2454	4.00965e-09	0.999949	1
MTFR2	-0.0066	11.2406	3.99849e-09	0.99995	1
LILRA3	-0.487339	11.2703	3.74041e-09	0.999951	1
CENPA	-0.0219795	11.2421	3.71965e-09	0.999951	1
RPL36	0.0792871	13.0549	3.59839e-09	0.999952	1
CEP55	-0.0198156	11.2414	3.55224e-09	0.999952	1
KIFC1	-0.0151421	11.241	3.53941e-09	0.999953	1
TLR10	-0.16486	11.2493	3.37752e-09	0.999954	1
KIF4A	-0.0134077	11.241	3.30944e-09	0.999954	1
LILRA5	-0.611528	11.28	3.28259e-09	0.999954	1
SCIMP	-0.739837	11.2868	3.15458e-09	0.999955	1
UBE2C	-0.0650082	11.2475	3.12225e-09	0.999955	1
MKI67	-0.0590394	11.2461	3.05634e-09	0.999956	1
ANKRD55	-0.0598645	11.2545	3.03567e-09	0.999956	1
DEPDC1	-0.00971084	11.2409	2.91357e-09	0.999957	1
KLF4	-0.981126	11.3166	2.86627e-09	0.999957	1
MND1	-0.0114724	11.241	2.60874e-09	0.999959	1
ASPM	-0.0202178	11.2415	2.5053e-09	0.99996	1
FCGR1B	-0.226977	11.2497	2.4213e-09	0.999961	1
DUSP6	-0.691205	11.2944	2.14914e-09	0.999963	1
CDCA2	-0.0103484	11.2407	1.82659e-09	0.999966	1
TOP2A	-0.0508713	11.2451	1.74376e-09	0.999967	1
CDK1	-0.0442965	11.2444	1.7353e-09	0.999967	1
PBK	-0.00759282	11.2406	1.71065e-09	0.999967	1
RPL10	0.0783073	15.0285	1.67865e-09	0.999967	1
KIF2C	-0.0109024	11.2407	1.67506e-09	0.999967	1
SKA3	-0.0071113	11.2405	1.6728e-09	0.999967	1
VMO1	-0.221189	11.2551	1.32718e-09	0.999971	1
RPS13	-0.00915719	13.5864	9.61476e-10	0.999975	1
BLVRB	-0.967006	11.3818	5.51154e-10	0.999981	1
TNFSF13B	-0.913934	11.3301	2.43745e-10	0.999988	1
CAPG	-1.15965	11.3555	1.49612e-10	0.99999	1
HVCN1	-0.75327	11.3067	4.36557e-11	0.999995	1
HLA-DRB5	-2.00875	11.6894	3.81988e-11	0.999995	1
ZEB2	-0.853029	11.3078	2.04636e-11	0.999996	1
APLP2	-1.02852	11.3593	1.22782e-11	0.999997	1
RNF130	-1.59084	11.3972	1.13687e-11	0.999997	1
FCN1	-1.93319	11.8841	9.70601e-12	0.999998	1
LAT2	-1.02248	11.3058	9.54969e-12	0.999998	1
HLA-DRB1	-2.50416	12.0212	7.70539e-12	0.999998	1
CCL3	-1.10548	11.4152	7.27596e-12	0.999998	1
GCA	-1.0247	11.3296	7.27596e-12	0.999998	1
PAK1	-0.606363	11.2795	7.27596e-12	0.999998	1
EAF2	-0.787748	11.2945	6.36646e-12	0.999998	1
CST3	-2.68053	12.2172	3.97904e-13	0.999999	1
RPL8	-0.000625211	13.6753	1.21964e-13	1	1
HLA-DMA	-1.78524	11.4547	-3.09228e-11	1	1
HLA-DQA1	-1.58595	11.4715	-2.72848e-12	1	1
CPVL	-1.32206	11.3871	-7.27596e-12	1	1
RNASE6	-1.26814	11.3285	-4.54747e-12	1	1
IRF8	-1.17618	11.3106	-3.18323e-12	1	1
LYN	-1.11386	11.3261	-5.45697e-12	1	1
GSN	-0.978511	11.2827	-9.32232e-12	1	1
MEF2C	-0.969774	11.2882	-3.41061e-12	1	1
CTSZ	-0.939485	11.2983	-7.27596e-12	1	1
HHEX	-0.896673	11.2859	-9.32232e-12	1	1
EIF4EBP1	-0.861061	11.3109	-9.54969e-12	1	1
OAS1	-0.714697	11.2918	0	1	1
VIM	-0.643801	12.3342	-6.77288e-05	1	1
