## Supplementary file 7 for "Unravelling Immune Cell Signatures: CIBERSORTx-assisted Construction of Signature Matrix from Single-Cell Data"

### Sheet: contrast_7_vs_all_mean_pbmc_15
Genes	logFC	logCPM	LR	PValue	FDR
CD7	3.70881	11.6688	688.25	1.07367e-151	7.27951e-149
XCL2	3.55483	11.2903	471.616	1.4257e-104	4.83314e-102
HOPX	3.45084	11.4538	430.31	1.39136e-95	3.14447e-93
KLRC1	3.57122	11.2703	272.023	4.11159e-61	6.96914e-59
XCL1	3.21008	11.2538	258.558	3.53862e-58	4.79837e-56
SELL	2.59341	11.6533	249.064	4.15365e-56	4.69362e-54
IL2RB	2.83206	11.3023	238.122	1.0097e-53	9.7797e-52
KLRD1	2.57955	11.3145	234.299	6.88393e-53	5.83413e-51
CD2	2.74364	11.4883	227.825	1.77729e-51	1.3389e-49
CST7	2.34416	11.5978	209.366	1.88918e-47	1.28087e-45
PRF1	2.03916	11.5307	129.99	4.11881e-30	2.53869e-28
ID2	2.06807	11.6449	125.24	4.51049e-29	2.54843e-27
GZMK	3.44112	11.4287	123.635	1.01272e-28	5.28175e-27
DUSP2	2.41224	11.4871	119.04	1.02662e-27	4.97176e-26
MATK	1.99744	11.3161	114.263	1.14146e-26	5.15941e-25
STK17A	1.93159	11.5175	107.141	4.14611e-25	1.75691e-23
TPST2	1.95712	11.3383	99.105	2.39459e-23	9.55017e-22
RAMP1	1.83453	11.2571	92.4787	6.80533e-22	2.56334e-20
KLRF1	1.7375	11.2704	88.2807	5.67954e-21	2.0267e-19
PLAC8	1.55927	11.6582	82.6383	9.85314e-20	3.34022e-18
TNFRSF18	2.08302	11.2587	77.0836	1.63876e-18	5.29084e-17
CD69	1.70151	11.6432	66.187	4.10109e-16	1.26388e-14
CD247	1.43362	11.5352	60.536	7.22464e-15	2.1297e-13
GZMA	2.98088	11.7107	58.9474	1.61942e-14	4.57486e-13
NFKBIA	1.55355	11.6788	57.3979	3.55991e-14	9.65447e-13
IFITM3	1.56958	11.3014	56.9649	4.43668e-14	1.15695e-12
CD63	1.25317	11.5632	56.0607	7.02692e-14	1.76454e-12
LCK	1.365	11.559	55.8994	7.62767e-14	1.79975e-12
IL2RG	1.40635	11.5925	55.8813	7.69805e-14	1.79975e-12
LY6E	1.41916	11.6229	53.1397	3.10657e-13	7.02085e-12
CD300A	1.40618	11.3174	51.8691	5.93261e-13	1.29752e-11
IGFBP7	1.22665	11.3408	48.1625	3.92314e-12	8.31215e-11
PTGDR	1.11396	11.2753	47.7344	4.88045e-12	1.00271e-10
IL7R	1.36726	11.554	46.9859	7.15006e-12	1.42581e-10
CTSW	3.9832	11.72	41.9061	9.57651e-11	1.85511e-09
SH2D1B	1.06092	11.2617	40.1538	2.3473e-10	4.42075e-09
APOBEC3G	1.35018	11.4047	38.5711	5.27958e-10	9.67447e-09
AC092580.4	1.10721	11.2588	36.5809	1.4646e-09	2.61315e-08
GZMB	0.777271	11.655	36.0311	1.94193e-09	3.37597e-08
SAMD3	1.1049	11.2997	34.0483	5.37619e-09	9.11264e-08
GZMM	0.948141	11.4689	32.9753	9.33362e-09	1.54346e-07
CHST12	1.17361	11.3306	32.899	9.70754e-09	1.56707e-07
EOMES	1.05125	11.2551	32.7312	1.05823e-08	1.66856e-07
RARRES3	1.12176	11.6458	31.9302	1.59811e-08	2.46254e-07
CEP78	1.17826	11.2922	31.7208	1.78005e-08	2.68194e-07
PYROXD2	1.13156	11.2496	30.4711	3.38879e-08	4.99478e-07
APMAP	1.13514	11.3507	29.7459	4.92535e-08	7.10507e-07
CRTAM	1.2263	11.2614	29.5002	5.59099e-08	7.89727e-07
FGR	0.934711	11.3691	29.0082	7.20711e-08	9.88029e-07
KLRB1	0.948246	11.3164	28.9871	7.28635e-08	9.88029e-07
FCGRT	-1.93364	11.4678	28.8461	7.8362e-08	1.04175e-06
AMICA1	-1.81806	11.3983	27.037	1.996e-07	2.60247e-06
CXXC5	1.05912	11.2889	26.4679	2.67951e-07	3.42775e-06
CD38	1.14937	11.2685	25.4107	4.63348e-07	5.8176e-06
CD160	0.575363	11.2975	24.8928	6.06095e-07	7.4715e-06
NCR3	0.952182	11.3241	24.4618	7.57991e-07	9.1771e-06
LINC00861	0.984639	11.3488	23.6568	1.15135e-06	1.36951e-05
IL18RAP	0.65529	11.2483	23.4068	1.31111e-06	1.53265e-05
SH2D1A	0.86018	11.3252	23.3468	1.35266e-06	1.55441e-05
GRN	-1.89197	11.4591	22.7092	1.88466e-06	2.12966e-05
TCF7	1.01376	11.3738	21.7334	3.13287e-06	3.48211e-05
RP11-25K19.1	0.648803	11.2572	19.2183	1.16588e-05	0.000127495
C1orf21	0.656919	11.2783	18.909	1.37105e-05	0.000147551
GPR183	0.989611	11.3459	18.8494	1.41453e-05	0.000149852
TKT	-1.33861	11.6243	18.6264	1.59006e-05	0.000165855
CATSPER1	0.578927	11.2638	18.4853	1.71217e-05	0.000175886
TSPAN2	0.714373	11.2578	18.4358	1.75728e-05	0.000177826
BTG2	0.950839	11.5381	18.3363	1.85144e-05	0.0001846
GSN	0.671721	11.2827	17.991	2.21947e-05	0.000218087
NPC2	-1.61203	11.6909	17.3802	3.06001e-05	0.000296384
FUT7	0.99785	11.2551	17.2027	3.35967e-05	0.000320824
TNFSF10	0.952846	11.3579	16.8884	3.96421e-05	0.000373296
DDIT4	0.925141	11.3969	16.5957	4.62557e-05	0.000429607
XBP1	0.923806	11.4674	16.5157	4.82481e-05	0.000442057
AP1S2	-1.33145	11.4936	16.1043	5.99467e-05	0.000541918
ITGB2	0.660583	11.6593	15.7433	7.25461e-05	0.000647187
RHOC	0.708044	11.4045	15.6879	7.47018e-05	0.000657764
TBX21	0.543113	11.2713	15.5485	8.04154e-05	0.000698996
FCRL6	0.532729	11.2921	15.4449	8.49463e-05	0.000729032
PPP2R2B	0.447553	11.2537	15.2747	9.29554e-05	0.000787797
LEF1	0.688595	11.4144	15.1681	9.83494e-05	0.000823221
CXCR3	0.592041	11.2711	14.9271	0.000111744	0.000923933
RP11-81H14.2	0.564901	11.2549	14.0015	0.000182667	0.00149214
SIGLEC7	0.54273	11.2608	13.4812	0.000240967	0.00194495
STXBP2	-1.3373	11.4715	13.2855	0.000267472	0.00213349
RAC1	-1.00317	11.6336	13.0172	0.000308651	0.00243331
MYBL1	0.586899	11.2662	12.8987	0.000328819	0.00256252
GZMH	0.295266	11.5313	12.435	0.000421352	0.00324633
RP5-1028K7.2	0.59766	11.2521	12.2254	0.000471444	0.00359145
AOAH	0.586322	11.307	12.0034	0.000531034	0.00400046
SLAMF7	0.543186	11.2641	11.8682	0.000571017	0.00425439
PRSS23	0.264223	11.2838	11.7711	0.000601574	0.00443334
ANXA5	-1.25555	11.4546	11.7368	0.000612776	0.00446733
RP11-291B21.2	0.46918	11.2494	11.5879	0.000663807	0.00478788
C1orf162	0.578731	11.566	11.5409	0.000680816	0.00485887
KIAA0125	0.291289	11.2668	11.0272	0.000897835	0.00634096
PGD	-1.0215	11.3041	10.3804	0.00127358	0.00884923
YPEL1	0.425842	11.2538	10.3725	0.00127909	0.00884923
IRF1	0.775383	11.4473	9.91959	0.00163529	0.0111992
BIRC3	0.58562	11.3269	9.73532	0.00180761	0.0122556
TAGLN2	0.615776	11.642	9.52432	0.00202766	0.0135871
S1PR5	0.0876527	11.2871	9.50953	0.00204408	0.0135871
SMKR1	0.506991	11.2517	9.37108	0.00220436	0.0145102
FASLG	0.200226	11.2501	9.24634	0.00235967	0.0152756
TPD52	0.45612	11.2916	9.24167	0.00236569	0.0152756
CCR7	0.523861	11.3995	9.00866	0.00268703	0.0171869
RGS1	0.785465	11.327	8.28551	0.00399626	0.0253221
PLEK	0.349111	11.4381	7.56221	0.00596048	0.0374186
CD8A	0.298832	11.3329	7.33146	0.00677579	0.0421467
CYBB	-1.2362	11.3314	7.23116	0.00716489	0.0438909
ITM2A	0.355154	11.3736	7.22596	0.00718567	0.0438909
HAVCR2	0.310144	11.268	6.70439	0.00961757	0.0582207
TYMP	-1.1282	11.54	6.63214	0.0100155	0.0600929
EVL	1.38976	11.7255	6.4032	0.0113915	0.0677494
PYCARD	-0.785148	11.5483	6.27776	0.0122263	0.0720818
NELL2	0.348497	11.2782	6.24058	0.0124856	0.0729761
FGFBP2	0.00550263	11.6169	5.98739	0.0144085	0.0834955
CTSD	0.43654	11.4335	5.94941	0.0147222	0.0845901
TTC38	0.240509	11.2863	5.79402	0.0160808	0.0916201
COQ7	0.53415	11.3101	5.77771	0.0162306	0.0917031
NMT2	0.368742	11.2676	5.71391	0.016831	0.0943093
BRI3	-0.919045	11.3291	5.45869	0.0194713	0.108209
IFNG	0.167141	11.255	5.40233	0.0201098	0.110849
SNUPN	0.504606	11.2617	5.23613	0.0221224	0.12096
ZBP1	0.373843	11.2598	4.92697	0.0264406	0.143414
SPON2	0.17341	11.4392	4.90324	0.0268064	0.144244
CLIC3	-0.0667186	11.3802	4.85706	0.0275332	0.146988
AKR1C3	0.0216964	11.2933	4.7421	0.0294331	0.155903
ZBTB16	0.323754	11.2564	4.67507	0.0306035	0.160846
GPR18	0.323564	11.2677	4.64128	0.0312118	0.162781
FXYD7	0.231858	11.2528	4.33314	0.0373772	0.193449
FCGR3A	-0.102781	11.549	4.21158	0.0401488	0.206219
CAMK1	-0.0987602	11.2706	4.17393	0.0410504	0.209265
SPOCK2	0.17144	11.3668	4.04957	0.0441826	0.222753
LAT	0.19585	11.4465	4.03609	0.044537	0.222753
KLRG1	0.0553895	11.301	4.0306	0.044682	0.222753
EFHD2	0.174617	11.366	4.01282	0.0451555	0.22347
AURKB	0.14244	11.2432	3.95438	0.0467495	0.227874
SOCS2	0.203397	11.2659	3.94744	0.0469429	0.227874
PTGER2	0.344406	11.3277	3.94347	0.0470537	0.227874
TIGIT	0.0367458	11.298	3.87114	0.049123	0.236209
PRSS57	-0.0106551	11.2555	3.81146	0.0509031	0.243045
TSC22D1	0.381163	11.2574	3.71909	0.0537938	0.25505
LBH	0.141036	11.4652	3.55661	0.0593089	0.279246
PYGL	-0.0361076	11.2607	3.53581	0.0600569	0.280095
RAB32	-0.144593	11.298	3.52869	0.0603155	0.280095
GTF3C1	0.288565	11.2603	3.47905	0.0621504	0.286653
EREG	-0.0695988	11.2556	3.43379	0.0638755	0.292619
TALDO1	-0.580007	11.5606	3.35883	0.0668457	0.30417
EGR1	0.178796	11.2595	3.33114	0.0679799	0.307269
CTSC	0.29943	11.4532	3.30227	0.0691841	0.310641
CAPG	0.0960057	11.3555	3.25025	0.0714125	0.315947
MIR24-2	0.345977	11.2913	3.24374	0.0716967	0.315947
PRKCQ-AS1	0.163568	11.3478	3.23959	0.0718787	0.315947
CD82	0.26665	11.2833	3.23161	0.0722297	0.315947
PIK3IP1	0.273061	11.4634	3.2002	0.0736292	0.320004
SH3YL1	0.296917	11.3767	3.11601	0.0775262	0.334795
MARCKSL1	-0.638011	11.3707	3.05947	0.0802679	0.344441
CD27	0.00833663	11.5037	2.95529	0.0855971	0.364999
MYC	0.209512	11.3433	2.87671	0.0898694	0.380822
CDK6	0.265593	11.2623	2.84222	0.0918173	0.386659
SOX4	0.0676142	11.2702	2.70653	0.0999382	0.41826
PASK	0.167792	11.2997	2.56181	0.109473	0.454819
PPOX	0.198871	11.2519	2.554	0.110015	0.454819
CD72	0.0983321	11.2602	2.53302	0.111487	0.458109
CORO1B	-0.573795	11.346	2.30964	0.128574	0.525138
RALGPS2	0.0373148	11.2788	2.23769	0.134682	0.546794
HIST1H2AC	-0.565584	11.2785	2.15449	0.142154	0.573691
HPGD	0.0107533	11.2556	2.04914	0.152292	0.610972
RP5-1073O3.7	0.218184	11.2634	1.98103	0.159282	0.635256
FAM43A	0.19297	11.2509	1.89531	0.168604	0.6685
CASP3	0.237081	11.2559	1.85477	0.173229	0.682845
LYST	0.244861	11.3297	1.82232	0.177037	0.693823
CDKN3	0.116354	11.2441	1.73516	0.187754	0.731593
PMAIP1	0.146953	11.3635	1.70559	0.191558	0.742151
MIAT	0.0229785	11.254	1.69382	0.193099	0.743869
BID	0.122865	11.3631	1.67224	0.195959	0.750621
MAL	0.0907648	11.3816	1.63902	0.20046	0.75849
KIAA0101	0.00862438	11.2499	1.63851	0.200531	0.75849
TCEAL4	0.275258	11.2697	1.63242	0.201369	0.75849
PLA2G16	-0.214276	11.2756	1.60574	0.205092	0.768245
CENPM	-0.0260407	11.2522	1.59367	0.206803	0.770396
GPBAR1	-0.324187	11.2682	1.56708	0.210631	0.777363
CCL4	-0.157313	11.4285	1.56239	0.211316	0.777363
GIMAP5	0.161879	11.3867	1.55695	0.212112	0.777363
S100B	-0.178917	11.2951	1.45318	0.228018	0.828714
RPL39	-0.386375	11.3956	1.44975	0.228569	0.828714
C12orf75	-0.14733	11.3845	1.43213	0.231418	0.833743
PDLIM1	-0.0490587	11.2825	1.42602	0.232415	0.833743
HES4	-0.130944	11.258	1.41189	0.234742	0.83766
TSHZ2	0.0186951	11.2772	1.40154	0.236466	0.839392
FHIT	0.112739	11.333	1.36022	0.243499	0.859855
LAIR2	-0.212461	11.3012	1.33716	0.247536	0.869433
VPREB3	-0.183515	11.2771	1.33017	0.248776	0.869433
LMNA	0.146405	11.2716	1.309	0.252576	0.878186
AC013264.2	0.0562816	11.2689	1.27483	0.258863	0.895456
LAT2	-0.0762283	11.3058	1.25493	0.262612	0.903812
FAM26F	-0.625136	11.3768	1.21098	0.271138	0.928443
BANK1	-0.150205	11.2896	1.17063	0.279271	0.948795
DDAH2	0.229111	11.2856	1.16767	0.27988	0.948795
C19orf38	-0.376532	11.3003	1.1111	0.291842	0.980042
BATF3	-0.0748704	11.2508	1.11043	0.291989	0.980042
TUBA1B	-0.351516	11.5968	1.09567	0.295218	0.98357
ALDH1A1	-0.0603886	11.2498	1.09239	0.295941	0.98357
SPIB	-0.425985	11.2637	1.06185	0.302795	0.998055
PKIG	-0.194124	11.2626	1.05987	0.303244	0.998055
TRAT1	-0.024038	11.3742	1.04703	0.306192	1
LTA	0.0515777	11.2583	1.00901	0.31514	1
SYNE2	-0.1646	11.3559	0.992754	0.31907	1
TNFRSF4	0.0628342	11.2649	0.99271	0.319081	1
ID1	-0.0705474	11.2995	0.938771	0.332594	1
IRF8	-0.200534	11.3106	0.927688	0.335464	1
LGALS9	-0.0907803	11.3117	0.88579	0.346621	1
RGCC	-0.0185805	11.4022	0.88178	0.347715	1
ADTRP	-0.00125417	11.2877	0.875792	0.349357	1
STMN1	-0.196712	11.3417	0.83208	0.361672	1
PTPRE	-0.102439	11.2965	0.810017	0.368115	1
IFITM2	1.90098	11.7666	0.798501	0.371542	1
ABI3	-0.178261	11.3461	0.796474	0.37215	1
PLEKHF1	-0.224193	11.2783	0.778498	0.377601	1
RASSF4	-0.239542	11.2739	0.762668	0.382495	1
TSPAN13	-0.435539	11.2614	0.747473	0.387278	1
MT2A	0.000387196	11.4178	0.674854	0.411364	1
CD3E	0.419917	11.7496	0.672668	0.412123	1
PPP2R5C	-0.0303621	11.4195	0.666405	0.414308	1
CD22	-0.113137	11.2623	0.661634	0.415984	1
MCM7	0.0415017	11.2624	0.654851	0.418384	1
CEP290	0.0720615	11.2648	0.653839	0.418744	1
SCPEP1	-0.0591024	11.3327	0.653076	0.419015	1
SCIMP	-0.240885	11.2868	0.54863	0.458878	1
ADRB2	-0.310494	11.2735	0.54722	0.459456	1
CHI3L2	-0.173947	11.2711	0.545552	0.460141	1
CD99	-0.265371	11.6842	0.507229	0.476341	1
CX3CR1	-0.207512	11.2782	0.479864	0.488484	1
RAB13	-0.144934	11.2526	0.476061	0.490212	1
PPM1N	-0.0652587	11.2558	0.468711	0.493581	1
OSM	-0.0450042	11.2646	0.46524	0.495185	1
SLC2A3	-0.212258	11.4957	0.440305	0.506975	1
LYN	-0.227384	11.3261	0.434197	0.509937	1
SERPINB1	0.0766933	11.5197	0.422836	0.515525	1
NOSIP	0.114687	11.6615	0.408878	0.52254	1
DERL3	-0.512362	11.2591	0.394875	0.529748	1
CCDC34	0.0679128	11.2502	0.39102	0.531764	1
CARD16	-0.10546	11.4505	0.37285	0.541455	1
IRF7	-0.137042	11.2969	0.372452	0.541671	1
RHOB	-0.213038	11.3074	0.367592	0.54432	1
DUSP6	-0.205443	11.2944	0.323009	0.569805	1
STX11	-0.313729	11.3002	0.323007	0.569806	1
MGST1	-0.345822	11.275	0.317686	0.573001	1
TCF4	-0.411283	11.2571	0.308921	0.578343	1
ADAM28	-0.134174	11.2648	0.277048	0.598642	1
NUP214	-0.432459	11.3515	0.265516	0.606356	1
EMC9	-0.00524027	11.255	0.233635	0.628842	1
C3AR1	-0.0879702	11.2521	0.228074	0.632955	1
LIMS1	-0.0625576	11.3552	0.227936	0.633059	1
ASCL2	-0.233747	11.2714	0.224872	0.635352	1
CCDC50	-0.403502	11.2774	0.222059	0.637475	1
GIMAP7	0.567282	11.7791	0.211993	0.64521	1
MEF2C	-0.376125	11.2882	0.210441	0.646422	1
TSPO	-0.468187	11.7224	0.203515	0.651899	1
FBP1	-0.332539	11.2729	0.19263	0.660736	1
CWF19L2	-0.00898506	11.2921	0.187202	0.665255	1
HVCN1	-0.205698	11.3067	0.186717	0.665663	1
CISH	-0.0529314	11.2785	0.173996	0.676584	1
PSAP	-1.6815	11.7879	0.164751	0.68482	1
PYHIN1	-0.229438	11.2833	0.161194	0.68806	1
CD8B	-0.402578	11.3742	0.157834	0.691159	1
CD79A	-0.516332	11.448	0.14654	0.701864	1
LYAR	-0.14941	11.3787	0.143427	0.704897	1
TUBA1A	-0.206032	11.638	0.138835	0.709442	1
LINC00152	-0.22175	11.3028	0.120497	0.728496	1
SIGLEC10	-0.272456	11.2624	0.104019	0.74706	1
SOCS3	-0.253035	11.4187	0.100607	0.751102	1
HCST	1.00211	11.7987	0.0711691	0.789642	1
SMIM14	-0.17475	11.3021	0.0627943	0.802133	1
PRELID1	0.00403356	11.6404	0.0566319	0.811901	1
HLA-DMB	-0.29801	11.3841	0.055162	0.814313	1
AES	-0.0331779	11.6834	0.0527888	0.81828	1
CITED2	-0.259118	11.4433	0.0501535	0.822796	1
ASAH1	-0.319683	11.3903	0.043317	0.83513	1
HHEX	-0.409984	11.2859	0.0424147	0.836831	1
LINC00936	-0.66804	11.4204	0.0400144	0.841452	1
CXCL16	-0.359931	11.2666	0.0350168	0.851561	1
GPX1	-1.91315	11.8492	0.0346648	0.8523	1
CDKN1A	-0.218742	11.2606	0.0277262	0.867754	1
KLF4	-0.650287	11.3166	0.026265	0.871255	1
AGTRAP	-0.619132	11.3559	0.0250931	0.874135	1
TBXAS1	-0.56239	11.3003	0.0250853	0.874155	1
YBX3	-0.534667	11.3094	0.0236394	0.877806	1
S100A11	-1.62396	11.8535	0.0225817	0.88055	1
SGK1	-0.333678	11.2714	0.0180609	0.893093	1
NEAT1	-0.203799	11.8029	0.017712	0.894125	1
FCER1G	1.03441	11.8899	0.0173736	0.895135	1
FKBP11	-0.400315	11.3278	0.017028	0.896178	1
MS4A1	-0.426481	11.3496	0.0147089	0.903469	1
PTGER4	-0.183409	11.351	0.0134567	0.90765	1
CD79B	-0.730079	11.4621	0.0129353	0.909449	1
KLF6	0.516678	11.8119	0.0110569	0.916256	1
CTSZ	-0.474666	11.2983	0.0100842	0.920011	1
LST1	-1.27358	11.8598	0.00982407	0.921046	1
ANXA1	0.292693	11.8146	0.00809791	0.928296	1
ASGR1	-0.678227	11.312	0.00783207	0.92948	1
ZFP36L2	0.985242	11.879	0.00729308	0.931944	1
SPI1	-1.00967	11.4426	0.0071155	0.932775	1
ITM2C	-0.541313	11.3089	0.00675718	0.934486	1
PPP1R14B	-0.350631	11.2509	0.00630504	0.936711	1
PTPRCAP	1.22573	11.9514	0.00518917	0.942573	1
RBP7	-0.742757	11.3169	0.00518841	0.942578	1
PTMS	-0.237973	11.2547	0.00403609	0.949344	1
CCL5	0.91859	12.161	0.00400414	0.949545	1
SDPR	-0.356104	11.2605	0.00388648	0.950291	1
IER2	0.948278	11.9034	0.00388121	0.950324	1
CD3D	-0.724868	11.9115	0.00371988	0.951367	1
APLP2	-0.536637	11.3593	0.00336367	0.953751	1
JUN	1.42053	12.2469	0.00327906	0.954336	1
TSC22D3	1.08509	11.9309	0.00319161	0.954948	1
UNC93B1	-0.431764	11.2808	0.00294949	0.956689	1
CEBPD	-0.730625	11.419	0.0028532	0.957401	1
VIMP	-0.120419	11.3435	0.00281011	0.957724	1
LDHB	0.241348	12.2053	0.00205138	0.963874	1
SLC11A1	-0.596	11.2908	0.0017362	0.966764	1
COTL1	0.934378	12.0885	0.00168443	0.967263	1
PAK1	-0.352217	11.2795	0.00163608	0.967736	1
MIR4435-1HG	-0.379392	11.2738	0.001634	0.967756	1
AIF1	-2.20836	12.0409	0.00161506	0.967943	1
HLA-DPA1	-1.52708	12.1712	0.00131845	0.971035	1
LGALS2	-0.743585	11.3226	0.00129024	0.971346	1
MBOAT7	-0.3718	11.2724	0.00118185	0.972576	1
HLA-DPB1	-1.60789	12.1576	0.00105606	0.974076	1
MX1	-0.236882	11.2762	0.000885318	0.976263	1
WARS	-0.502769	11.2822	0.000678128	0.979225	1
CSF3R	-0.674224	11.3127	0.000669282	0.979361	1
SAT1	-1.46898	12.0493	0.000616715	0.980188	1
USP10	-0.359548	11.3068	0.000593615	0.980562	1
CTSS	-1.64181	12.0744	0.000487316	0.982388	1
CLIC1	0.287519	11.8945	0.000478592	0.982546	1
SERPINA1	-1.29121	11.4755	0.000475073	0.982611	1
ARPC2	-0.347725	12.1964	0.000471323	0.982679	1
LGALS1	-1.44237	12.0566	0.000467257	0.982754	1
SRGN	0.956996	12.0738	0.00044238	0.983219	1
EAF2	-0.498102	11.2945	0.000407822	0.983888	1
CALM1	0.762863	12.0178	0.000365632	0.984744	1
IL1B	-0.804405	11.3197	0.000269777	0.986895	1
S100A10	-0.533087	11.9643	0.000246699	0.987468	1
CXCR4	0.291747	11.9639	0.000234555	0.987781	1
ARPC3	-0.64817	12.1591	0.000202092	0.988658	1
CD37	-0.549931	12.0797	8.50301e-05	0.992643	1
GCA	-0.635092	11.3296	8.3677e-05	0.992701	1
ZFP36	0.351159	12.0242	7.58459e-05	0.993051	1
ZEB2	-0.578293	11.3078	7.40661e-05	0.993133	1
VIM	-1.6556	12.3342	6.65697e-05	0.99349	1
GSTP1	-0.135663	11.8501	6.54895e-05	0.993543	1
MNDA	-1.1054	11.393	4.71036e-05	0.994524	1
CTSH	-1.15883	11.3855	4.35491e-05	0.994735	1
DNAJB1	-0.543793	11.4721	3.97596e-05	0.994969	1
ARPC1B	-0.382491	12.0866	3.87544e-05	0.995033	1
NKG7	4.11607	12.4846	3.67511e-05	0.995163	1
GNLY	5.92585	12.5945	3.61924e-05	0.9952	1
FGL2	-0.973937	11.3382	3.55967e-05	0.99524	1
SULT1A1	-0.409581	11.2775	1.91437e-05	0.996509	1
TYROBP	1.1046	12.384	1.82492e-05	0.996592	1
MZB1	-0.673126	11.3046	1.75278e-05	0.99666	1
OAS1	-0.528063	11.2918	1.35879e-05	0.997059	1
CPVL	-1.03811	11.3871	1.21624e-05	0.997217	1
GNG7	-0.538406	11.2738	1.18716e-05	0.997251	1
IL32	1.21203	12.5067	1.13944e-05	0.997307	1
CFP	-1.26465	11.4174	1.03334e-05	0.997435	1
WBP4	-0.249753	11.266	8.13751e-06	0.997724	1
TIMP1	-1.01023	11.5043	5.8154e-06	0.998076	1
CD52	0.401213	12.386	5.24442e-06	0.998173	1
HLA-DMA	-1.12795	11.4547	5.07863e-06	0.998202	1
S100A6	-2.41107	12.5041	3.92204e-06	0.99842	1
BLVRB	-0.810214	11.3818	3.6211e-06	0.998482	1
TMEM66	0.0863055	12.0827	3.12195e-06	0.99859	1
S100A8	-2.56265	12.738	1.87591e-06	0.998907	1
MT-ATP6	0.0570772	12.2564	1.55411e-06	0.999005	1
MAP3K7CL	-0.30291	11.2637	1.36501e-06	0.999068	1
FTH1	-1.62327	14.0065	1.32728e-06	0.999081	1
IER3	-0.511882	11.2735	1.18918e-06	0.99913	1
CYBA	-0.971372	12.463	1.16981e-06	0.999137	1
BTG1	1.27203	12.5889	9.55441e-07	0.99922	1
MYL6	-0.532864	12.3257	9.38968e-07	0.999227	1
S100A9	-2.45866	13.1755	6.6588e-07	0.999349	1
HLA-DRA	-2.55887	12.7925	6.63512e-07	0.99935	1
LYZ	-2.48809	12.9543	6.22968e-07	0.99937	1
S100A4	-2.27093	12.9341	4.60666e-07	0.999458	1
OAZ1	-0.978304	12.5729	4.14027e-07	0.999487	1
DUSP1	0.76672	12.7205	3.94562e-07	0.999499	1
SH3BGRL3	-0.826735	12.5466	3.62621e-07	0.99952	1
HLA-B	0.66611	13.5462	2.93156e-07	0.999568	1
FTL	-1.96659	14.482	2.54854e-07	0.999597	1
EIF4EBP1	-0.722593	11.3109	2.38238e-07	0.999611	1
NPM1	0.306018	12.4449	2.0976e-07	0.999635	1
LTB	0.498176	12.6346	1.7977e-07	0.999662	1
FOS	0.917844	12.9046	1.71496e-07	0.99967	1
HLA-C	0.982401	12.8703	1.58944e-07	0.999682	1
HLA-A	0.923706	13.2403	1.57992e-07	0.999683	1
BST1	-0.686915	11.284	1.49402e-07	0.999692	1
SLC2A6	-0.46162	11.2586	1.4922e-07	0.999692	1
S100A12	-0.923135	11.3574	1.47594e-07	0.999693	1
MT1E	-0.202136	11.2563	1.42716e-07	0.999699	1
MS4A7	-0.938856	11.3288	1.41295e-07	0.9997	1
TXNIP	-0.00225187	12.0394	1.40661e-07	0.999701	1
LRRC25	-0.763516	11.2869	1.40404e-07	0.999701	1
LY86	-1.46062	11.379	1.34253e-07	0.999708	1
LILRA2	-0.693667	11.2794	1.32802e-07	0.999709	1
MS4A6A	-1.74561	11.442	1.27638e-07	0.999715	1
KIAA1598	-0.572102	11.2619	1.25893e-07	0.999717	1
SWAP70	-0.438367	11.2693	1.22991e-07	0.99972	1
HLA-DQA1	-1.24808	11.4715	1.21593e-07	0.999722	1
CRIP2	-0.0983645	11.2581	1.20696e-07	0.999723	1
HCK	-1.00751	11.3207	1.20351e-07	0.999723	1
ARHGAP24	-0.65518	11.2754	1.19416e-07	0.999724	1
CD68	-1.89264	11.4313	1.12053e-07	0.999733	1
RPSA	0.740551	13.1335	1.11017e-07	0.999734	1
CD36	-0.847272	11.2958	1.10231e-07	0.999735	1
RETN	-0.51115	11.2749	1.09414e-07	0.999736	1
MAFB	-0.66163	11.2806	1.08244e-07	0.999737	1
AQP3	-0.508236	11.3674	1.08144e-07	0.999738	1
PTTG1	-0.48007	11.2669	1.07537e-07	0.999738	1
BLNK	-0.486924	11.2579	1.0631e-07	0.99974	1
MYL12A	0.0860138	12.3495	1.05647e-07	0.999741	1
HES1	-0.346455	11.2543	1.03755e-07	0.999743	1
EMILIN2	-0.572796	11.2726	9.69737e-08	0.999752	1
HLA-DQB1	-1.80279	11.4836	9.40381e-08	0.999755	1
CYP27A1	-0.281307	11.2524	9.27649e-08	0.999757	1
APOBEC3A	-0.649383	11.2738	9.14946e-08	0.999759	1
PILRA	-0.900527	11.308	9.09924e-08	0.999759	1
CPA5	-0.116575	11.2545	9.07758e-08	0.99976	1
FCRL2	-0.180728	11.2506	9.02709e-08	0.99976	1
SHCBP1	-0.0432818	11.2424	8.99946e-08	0.999761	1
PHF19	-0.325169	11.2605	8.87742e-08	0.999762	1
PRAM1	-0.611694	11.2736	8.77953e-08	0.999764	1
NDRG2	-0.128793	11.2503	8.74645e-08	0.999764	1
TNFAIP2	-0.553501	11.2684	8.64934e-08	0.999765	1
MTSS1	-0.614228	11.2738	8.58217e-08	0.999766	1
PNOC	-0.441505	11.2581	8.50328e-08	0.999767	1
CD74	-0.944194	13.1212	8.49085e-08	0.999768	1
RAB31	-0.582492	11.2721	8.44391e-08	0.999768	1
NPDC1	-0.226754	11.2604	8.14987e-08	0.999772	1
P2RY13	-0.287142	11.2548	7.95933e-08	0.999775	1
CPPED1	-0.983339	11.2989	7.95844e-08	0.999775	1
MT-ND2	0.602579	12.7333	7.95607e-08	0.999775	1
MPEG1	-1.12691	11.2964	7.9453e-08	0.999775	1
ALDH3B1	-0.259687	11.2533	7.90997e-08	0.999776	1
HLA-DQA2	-1.74585	11.3963	7.60806e-08	0.99978	1
FCGR2A	-0.576217	11.2738	7.48087e-08	0.999782	1
PHACTR1	-0.739363	11.2838	7.40411e-08	0.999783	1
BASP1	-0.313968	11.2522	7.30982e-08	0.999784	1
HNMT	-0.491451	11.2718	7.20836e-08	0.999786	1
ZNF467	-0.426877	11.2684	7.11211e-08	0.999787	1
SMCO4	-0.934087	11.2945	7.0283e-08	0.999788	1
CD86	-0.460628	11.2626	7.01773e-08	0.999789	1
SIRPA	-0.312126	11.2511	7.01535e-08	0.999789	1
SLC7A7	-0.972865	11.3155	6.92676e-08	0.99979	1
LILRB2	-0.894467	11.2836	6.74715e-08	0.999793	1
CLEC4A	-0.48381	11.2664	6.56719e-08	0.999796	1
CLEC4E	-0.517516	11.2678	6.55102e-08	0.999796	1
CD302	-0.678209	11.2789	6.41846e-08	0.999798	1
CARS2	-0.415181	11.2761	6.15842e-08	0.999802	1
ALDH2	-0.945558	11.3121	5.95164e-08	0.999805	1
FCRLA	-0.317029	11.2648	5.91845e-08	0.999806	1
CPNE2	-0.179261	11.2523	5.83495e-08	0.999807	1
TREM1	-0.446088	11.2669	5.79807e-08	0.999808	1
PLBD1	-0.789196	11.3122	5.75958e-08	0.999809	1
B2M	0.488024	15.6596	5.72864e-08	0.999809	1
LILRA3	-0.487339	11.2703	5.70716e-08	0.999809	1
IFI30	-1.27124	11.3703	5.66497e-08	0.99981	1
LINC00926	-0.362357	11.2807	5.64803e-08	0.99981	1
CCL3	-0.957244	11.4152	5.57211e-08	0.999812	1
KYNU	-0.640207	11.2673	5.5438e-08	0.999812	1
PPBP	-0.957562	11.2971	5.44586e-08	0.999814	1
FCGR1A	-0.445857	11.2673	5.4225e-08	0.999814	1
IGSF6	-1.33082	11.3705	5.36552e-08	0.999815	1
ARHGEF40	-0.621784	11.273	5.34562e-08	0.999816	1
CD9	-0.286018	11.2589	5.32384e-08	0.999816	1
MTMR11	-0.442136	11.266	5.23714e-08	0.999817	1
IFI44L	-0.115051	11.25	5.23166e-08	0.999818	1
GPR171	-0.172428	11.2548	5.22255e-08	0.999818	1
PHLDA1	-0.0947302	11.2484	5.17357e-08	0.999819	1
MARCO	-0.520857	11.2665	5.13162e-08	0.999819	1
CEBPB	-1.19223	11.5161	5.11e-08	0.99982	1
RPS15	0.0419346	13.7561	5.07504e-08	0.99982	1
CD1C	-0.456731	11.2691	4.98111e-08	0.999822	1
P2RX5	-0.249133	11.2599	4.93555e-08	0.999823	1
UGCG	-0.537135	11.2588	4.90186e-08	0.999823	1
RPL32	-0.143555	14.4923	4.88028e-08	0.999824	1
PHACTR2	-0.212557	11.2525	4.87794e-08	0.999824	1
RGS18	-0.236514	11.253	4.7942e-08	0.999825	1
ZNF385A	-0.485515	11.2646	4.78092e-08	0.999826	1
JUNB	0.426392	13.2168	4.71739e-08	0.999827	1
KIF4A	-0.0134077	11.241	4.6202e-08	0.999828	1
HLA-DRB1	-1.70696	12.0212	4.6055e-08	0.999829	1
RPS5	0.254336	13.5497	4.60228e-08	0.999829	1
TCEA3	-0.175835	11.2675	4.59931e-08	0.999829	1
BUB1	-0.0220095	11.2419	4.5941e-08	0.999829	1
NCF2	-1.27681	11.3571	4.53369e-08	0.99983	1
QPCT	-0.561147	11.2813	4.5168e-08	0.99983	1
ACTB	-0.49051	14.4343	4.42586e-08	0.999832	1
VCAN	-1.11213	11.3737	4.42396e-08	0.999832	1
TCL1A	-0.645011	11.3065	4.38451e-08	0.999833	1
FCRL1	-0.185743	11.2537	4.3299e-08	0.999834	1
SLC40A1	-0.243727	11.2673	4.27581e-08	0.999835	1
CD40	-0.54228	11.2671	4.22106e-08	0.999836	1
RGS2	-1.33344	11.5263	4.19113e-08	0.999837	1
CCR6	-0.168892	11.2542	4.17409e-08	0.999837	1
TK1	-0.100139	11.2482	4.16341e-08	0.999837	1
FPR1	-0.786649	11.2979	4.13161e-08	0.999838	1
KIFC1	-0.0151421	11.241	4.08278e-08	0.999839	1
NCF1	-1.09223	11.317	3.98281e-08	0.999841	1
KIF11	-0.0294251	11.2423	3.97655e-08	0.999841	1
GAPT	-0.768161	11.2748	3.94584e-08	0.999842	1
RPS13	-0.221888	13.5864	3.93089e-08	0.999842	1
RPS29	0.133092	12.446	3.85892e-08	0.999843	1
IL13RA1	-0.506551	11.2628	3.81367e-08	0.999844	1
LGMN	-0.452801	11.2521	3.80451e-08	0.999844	1
C1QA	-0.3864	11.2718	3.77879e-08	0.999845	1
PLD4	-0.847508	11.2698	3.76579e-08	0.999845	1
CSF2RA	-0.627824	11.2628	3.76367e-08	0.999845	1
FCER1A	-0.757393	11.3014	3.76205e-08	0.999845	1
IL8	-1.05541	11.3583	3.70624e-08	0.999846	1
PID1	-0.439486	11.259	3.68932e-08	0.999847	1
DAB2	-0.319462	11.2507	3.67509e-08	0.999847	1
CD33	-0.747171	11.2851	3.64789e-08	0.999848	1
MARC1	-0.166405	11.2484	3.63466e-08	0.999848	1
CASC5	-0.02851	11.2415	3.60717e-08	0.999848	1
CD14	-1.30657	11.4258	3.59846e-08	0.999849	1
C19orf59	-0.28794	11.2555	3.56559e-08	0.999849	1
CDA	-0.701303	11.2939	3.55085e-08	0.99985	1
FCGR1B	-0.226977	11.2497	3.52879e-08	0.99985	1
LILRB4	-0.857653	11.2711	3.51761e-08	0.99985	1
TPPP3	-0.517221	11.2595	3.47544e-08	0.999851	1
CFD	-1.93134	11.5784	3.45726e-08	0.999852	1
GPR56	-0.397958	11.2816	3.4019e-08	0.999853	1
CTSL	-0.217164	11.2597	3.39346e-08	0.999853	1
C5AR1	-0.891192	11.3108	3.38778e-08	0.999853	1
FCGR2B	-0.265848	11.2561	3.38623e-08	0.999853	1
AC079767.4	-0.186456	11.2526	3.36079e-08	0.999854	1
PLAUR	-1.12963	11.3345	3.36036e-08	0.999854	1
2023-03-01	-0.585371	11.275	3.34849e-08	0.999854	1
BLK	-0.417583	11.2663	3.24096e-08	0.999856	1
NRGN	-0.526515	11.2627	3.22909e-08	0.999857	1
RXRA	-0.477095	11.2664	3.20651e-08	0.999857	1
NUSAP1	-0.0878042	11.2472	3.19862e-08	0.999857	1
TESC	-0.696037	11.2812	3.19187e-08	0.999857	1
HLA-DOB	-0.324264	11.2679	3.18407e-08	0.999858	1
ENTPD1	-0.597319	11.2702	3.17714e-08	0.999858	1
ID3	-0.461064	11.2938	3.1755e-08	0.999858	1
CDT1	-0.0263536	11.2424	3.14681e-08	0.999858	1
TCF7L2	-0.212106	11.2518	3.13834e-08	0.999859	1
TGFBI	-1.23523	11.3115	3.09894e-08	0.99986	1
CSF1R	-0.466253	11.2692	3.00311e-08	0.999862	1
HMOX1	-0.594218	11.2769	2.99315e-08	0.999862	1
RP11-290F20.3	-0.865082	11.32	2.93953e-08	0.999863	1
GCSAM	-0.136404	11.2579	2.87939e-08	0.999865	1
SLC31A2	-0.679236	11.2851	2.80706e-08	0.999866	1
HBEGF	-0.340769	11.2561	2.80698e-08	0.999866	1
SERPINF1	-0.641621	11.2565	2.75793e-08	0.999867	1
H1F0	-0.237736	11.253	2.68012e-08	0.999869	1
PPP1R14A	-0.368223	11.254	2.65788e-08	0.99987	1
CD19	-0.22798	11.2555	2.64598e-08	0.99987	1
RPL11	-0.226739	14.4991	2.56326e-08	0.999872	1
IFIT3	-0.234823	11.25	2.54527e-08	0.999873	1
TKTL1	-0.169492	11.2497	2.43385e-08	0.999876	1
CD200	-0.109846	11.2483	2.35988e-08	0.999877	1
ZNF703	-0.30466	11.2543	2.29958e-08	0.999879	1
IL3RA	-0.553415	11.2526	2.2881e-08	0.999879	1
H3F3B	0.403244	12.9384	2.24462e-08	0.99988	1
CD1D	-0.489193	11.2715	2.19384e-08	0.999882	1
CSTA	-0.692985	11.2815	2.11153e-08	0.999884	1
RPS9	-0.179365	13.5653	2.10532e-08	0.999884	1
CKB	-0.189947	11.2513	2.04539e-08	0.999886	1
KIF15	-0.00852442	11.2406	2.037e-08	0.999886	1
NFE2	-0.318908	11.2553	2.0359e-08	0.999886	1
DLGAP5	-0.0247436	11.2422	2.00494e-08	0.999887	1
MAD2L1	-0.152332	11.2571	1.96227e-08	0.999888	1
TNFRSF13B	-0.217732	11.2524	1.88976e-08	0.99989	1
PTAFR	-0.336782	11.2563	1.8427e-08	0.999892	1
PLA2G7	-0.277674	11.253	1.83119e-08	0.999892	1
LYPD2	-0.334272	11.2836	1.75026e-08	0.999894	1
CDKN1C	-0.201628	11.251	1.74779e-08	0.999895	1
CLEC10A	-0.350343	11.2723	1.73169e-08	0.999895	1
GAPDH	-0.0344543	12.6182	1.64829e-08	0.999898	1
CXCL2	-0.457446	11.2581	1.52556e-08	0.999901	1
KIF23	-0.0266783	11.2416	1.50207e-08	0.999902	1
LAG3	-0.222529	11.2531	1.50175e-08	0.999902	1
HJURP	-0.00722663	11.2404	1.45028e-08	0.999904	1
CLEC7A	-0.468674	11.2608	1.43447e-08	0.999904	1
LILRA5	-0.611528	11.28	1.41561e-08	0.999905	1
POU2AF1	-0.21199	11.253	1.37461e-08	0.999906	1
FCER2	-0.201285	11.2586	1.32137e-08	0.999908	1
RPS6	0.142618	15.0039	1.30036e-08	0.999909	1
RP11-362F19.1	-0.282416	11.2555	1.26306e-08	0.99991	1
PFN1	0.2876	13.1203	1.24012e-08	0.999911	1
HMMR	-0.0163566	11.2413	1.18555e-08	0.999913	1
RPL19	0.0181681	14.3475	1.17638e-08	0.999913	1
RPLP1	0.0188273	14.5374	1.16979e-08	0.999914	1
RP11-664D1.1	-0.151314	11.2735	1.16218e-08	0.999914	1
FAM13A	-0.087421	11.2514	1.14832e-08	0.999914	1
RPL18A	-0.159578	14.0666	1.08262e-08	0.999917	1
RPL13A	0.288837	14.926	1.06627e-08	0.999918	1
PLK1	-0.0251903	11.2421	1.0482e-08	0.999918	1
CDCA3	-0.019648	11.2415	1.02236e-08	0.999919	1
CDC20	-0.0505284	11.2435	1.02136e-08	0.999919	1
RNASE2	-0.212768	11.2512	9.82891e-09	0.999921	1
GTSE1	-0.0222025	11.2414	9.6361e-09	0.999922	1
RPL13	0.00232055	15.0166	9.42565e-09	0.999923	1
CCNA2	-0.0166606	11.242	8.93341e-09	0.999925	1
CKAP2L	-0.0157083	11.241	8.76593e-09	0.999925	1
CEP55	-0.0198156	11.2414	8.67711e-09	0.999926	1
REG4	-0.0587954	11.2482	8.29323e-09	0.999927	1
G0S2	-0.698598	11.2918	8.1352e-09	0.999928	1
TLR10	-0.16486	11.2493	7.93273e-09	0.999929	1
CCNB2	-0.0371218	11.2439	7.42058e-09	0.999931	1
CLU	-0.344969	11.257	7.1359e-09	0.999933	1
TPX2	-0.0298737	11.2431	7.08833e-09	0.999933	1
RPS2	0.0139823	14.9987	6.82103e-09	0.999934	1
DEPDC1	-0.00971084	11.2409	6.54268e-09	0.999935	1
PPAPDC1B	-0.508179	11.2909	6.5229e-09	0.999936	1
RPS14	-0.0640952	14.4856	6.48024e-09	0.999936	1
C10orf128	-0.301732	11.2559	6.32849e-09	0.999937	1
MND1	-0.0114724	11.241	5.98378e-09	0.999938	1
TYMS	-0.0797789	11.2484	5.74968e-09	0.999939	1
RRM2	-0.0777683	11.2477	5.5032e-09	0.999941	1
MALAT1	-0.0319589	16.6477	5.43973e-09	0.999941	1
CDCA8	-0.0287378	11.2421	5.1886e-09	0.999943	1
NCAPG	-0.0247589	11.2417	4.81442e-09	0.999945	1
CDCA2	-0.0103484	11.2407	4.4258e-09	0.999947	1
MT-ND4	0.185759	13.0582	4.39045e-09	0.999947	1
MTFR2	-0.0066	11.2406	4.35536e-09	0.999947	1
BIRC5	-0.0630842	11.2454	4.15018e-09	0.999949	1
SKA3	-0.0071113	11.2405	3.78595e-09	0.999951	1
CENPA	-0.0219795	11.2421	3.78549e-09	0.999951	1
PBK	-0.00759282	11.2406	3.69305e-09	0.999952	1
ANKRD55	-0.0598645	11.2545	3.55385e-09	0.999952	1
RPLP0	0.131823	13.0304	3.48842e-09	0.999953	1
UBE2C	-0.0650082	11.2475	3.4332e-09	0.999953	1
VMO1	-0.221189	11.2551	3.31943e-09	0.999954	1
MKI67	-0.0590394	11.2461	3.22414e-09	0.999955	1
NSG1	-0.269398	11.2764	2.99224e-09	0.999956	1
RP11-1399P15.1	-0.0546406	11.2514	2.96995e-09	0.999957	1
KIF2C	-0.0109024	11.2407	2.94126e-09	0.999957	1
ASPM	-0.0202178	11.2415	2.86749e-09	0.999957	1
RPL12	-0.0492417	13.976	2.36808e-09	0.999961	1
TOP2A	-0.0508713	11.2451	2.01537e-09	0.999964	1
CDK1	-0.0442965	11.2444	1.9301e-09	0.999965	1
RPS18	0.123674	14.3214	1.87698e-09	0.999965	1
EEF1B2	-0.0488187	12.6275	1.78301e-09	0.999966	1
RPS8	-0.048612	14.1097	1.61296e-09	0.999968	1
ACTG1	-0.0876379	12.7061	1.5219e-09	0.999969	1
RPL10	-0.129906	15.0285	1.46576e-09	0.999969	1
RPL34	0.0264406	13.9297	1.21028e-09	0.999972	1
RPS23	0.0118997	13.658	1.16838e-09	0.999973	1
RPS12	-0.0902196	14.341	1.13817e-09	0.999973	1
CD3G	-0.724336	11.4544	9.93168e-10	0.999975	1
RPS25	0.0293374	13.3435	7.10236e-10	0.999979	1
CFL1	-0.0143047	12.6419	4.17182e-10	0.999984	1
RPS20	-0.0156641	13.0572	3.97849e-10	0.999984	1
MT-CO2	-0.0216837	13.2682	3.19207e-10	0.999986	1
RPLP2	0.0221724	14.1009	2.31801e-10	0.999988	1
RPL8	0.00877746	13.6753	2.16092e-10	0.999988	1
RPS4X	0.0310879	14.2065	2.02349e-10	0.999989	1
RPL36	0.00652131	13.0549	1.02508e-10	0.999992	1
LGALS3	-1.31582	11.4819	4.72937e-11	0.999995	1
TNFSF13B	-0.923289	11.3301	3.09228e-11	0.999996	1
HLA-DRB5	-2.11717	11.6894	2.18279e-11	0.999996	1
PIM1	-0.714131	11.3767	1.72804e-11	0.999997	1
CYB561A3	-0.927028	11.3048	5.00222e-12	0.999998	1
IGJ	-1.10664	11.4143	3.41061e-12	0.999999	1
ALOX5AP	-1.48224	11.44	9.09495e-13	0.999999	1
FCN1	-2.03966	11.8841	1.13687e-13	1	1
CST3	-2.54062	12.2172	-1.20792e-13	1	1
ANXA2	-2.05167	11.6849	-2.36469e-11	1	1
RNF130	-1.42434	11.3972	-9.09495e-13	1	1
NAAA	-1.20112	11.3608	-2.72848e-12	1	1
RNASE6	-1.15805	11.3285	-1.13687e-11	1	1
PTGDS	-1.14398	11.3189	-1.59162e-12	1	1
SOD2	-1.08581	11.379	-1.36424e-11	1	1
