## Supplementary file 8 for "Unravelling Immune Cell Signatures: CIBERSORTx-assisted Construction of Signature Matrix from Single-Cell Data"

### Sheet: contrast_8_vs_all_mean_pbmc_15
Genes	logFC	logCPM	LR	PValue	FDR
CST7	3.48873	11.5978	1438.62	8.50573e-315	5.76688e-312
FGFBP2	3.91811	11.6169	1296.45	6.68696e-284	2.26688e-281
GZMH	4.69348	11.5313	1050.62	1.78046e-230	4.02384e-228
CD3G	2.71133	11.4544	803.285	1.04197e-176	1.76614e-174
PRF1	2.65341	11.5307	763.073	5.76501e-168	7.81736e-166
GZMM	2.12867	11.4689	549.008	2.06913e-121	2.33811e-119
CD2	2.21717	11.4883	467.758	9.85598e-104	9.54622e-102
CD8A	2.81933	11.3329	462.33	1.49596e-102	1.26782e-100
LCK	1.99402	11.559	444.595	1.08241e-98	8.15418e-97
FCGR3A	1.81301	11.549	374.338	2.1263e-83	1.44163e-81
CCL4	2.59372	11.4285	363.391	5.14297e-81	3.16994e-79
CD247	1.81242	11.5352	338.147	1.61581e-75	9.12933e-74
FCRL6	1.801	11.2921	332.479	2.77228e-74	1.44585e-72
GZMB	2.42515	11.655	325.159	1.08928e-72	5.27524e-71
HOPX	1.76309	11.4538	311.169	1.21485e-69	5.4911e-68
RARRES3	1.72997	11.6458	309.837	2.3695e-69	1.00408e-67
GPR56	1.59629	11.2816	302.908	7.66077e-68	3.0553e-66
PRSS23	1.52137	11.2838	285.761	4.1717e-64	1.57134e-62
C12orf75	1.78251	11.3845	272.345	3.49841e-61	1.24838e-59
S1PR5	1.4675	11.2871	271.265	6.01518e-61	2.03915e-59
KLRD1	1.4692	11.3145	267.363	4.26188e-60	1.37598e-58
CD8B	2.66891	11.3742	265.069	1.34758e-59	4.15299e-58
KLRG1	1.92046	11.301	260.593	1.27434e-58	3.75653e-57
SH2D1A	1.64531	11.3252	235.931	3.03362e-53	8.56998e-52
IL2RG	1.46564	11.5925	232.055	2.12405e-52	5.76042e-51
APOBEC3G	1.79233	11.4047	228.644	1.17765e-51	3.07095e-50
LAT	1.60475	11.4465	227.96	1.66035e-51	4.16931e-50
SPON2	1.45108	11.4392	222.366	2.75562e-50	6.67253e-49
CD7	1.29709	11.6688	206.335	8.65836e-47	2.02426e-45
LAIR2	1.61361	11.3012	205.98	1.03478e-46	2.3386e-45
PPP2R5C	1.64969	11.4195	203.887	2.96284e-46	6.48003e-45
SYNE2	1.52126	11.3559	200.803	1.39532e-45	2.95633e-44
CEP78	1.53576	11.2922	200.317	1.78107e-45	3.6593e-44
C1orf21	1.3822	11.2783	199.11	3.26613e-45	6.51304e-44
CD99	1.42949	11.6842	188.691	6.1394e-43	1.18929e-41
MATK	1.28736	11.3161	180.33	4.10535e-41	7.73174e-40
SAMD3	1.35796	11.2997	180.141	4.51415e-41	8.27188e-40
TIGIT	1.80188	11.298	170.335	6.25174e-39	1.11544e-37
C1orf162	-1.98135	11.566	143.068	5.67943e-33	9.87347e-32
TBX21	1.10807	11.2713	142.096	9.26775e-33	1.57088e-31
PLEK	1.14554	11.4381	133.727	6.26889e-31	1.03666e-29
CD160	0.937034	11.2975	130.883	2.62645e-30	4.23985e-29
CD27	1.14957	11.5037	128.853	7.30171e-30	1.15129e-28
STK17A	1.12671	11.5175	126.592	2.28205e-29	3.51643e-28
LAG3	1.07728	11.2531	125.169	4.6732e-29	7.04096e-28
LYAR	1.48292	11.3787	121.985	2.32559e-28	3.42771e-27
PYHIN1	1.19761	11.2833	121.184	3.48316e-28	5.02464e-27
TTC38	1.04024	11.2863	120.31	5.40961e-28	7.64108e-27
APMAP	1.18273	11.3507	115.41	6.40085e-27	8.85669e-26
PLEKHF1	0.929289	11.2783	111.836	3.88085e-26	5.26244e-25
GZMK	2.18333	11.4287	109.771	1.10007e-25	1.46245e-24
LBH	1.07837	11.4652	99.2178	2.26205e-23	2.94937e-22
CHST12	1.05181	11.3306	96.2157	1.03024e-22	1.31793e-21
SPOCK2	0.998298	11.3668	93.9803	3.18687e-22	4.0013e-21
AES	1.02524	11.6834	93.1861	4.7602e-22	5.86803e-21
PTGDR	0.694643	11.2753	91.1095	1.3594e-21	1.64585e-20
GZMA	3.60949	11.7107	88.8771	4.20112e-21	4.99712e-20
CLIC3	0.704314	11.3802	88.3604	5.4551e-21	6.37683e-20
ITM2A	1.00811	11.3736	85.7262	2.06661e-20	2.37485e-19
IFNG	1.04695	11.255	82.7507	9.30831e-20	1.05184e-18
CD69	1.05333	11.6432	82.0473	1.32871e-19	1.47683e-18
MIAT	0.857055	11.254	81.1075	2.13767e-19	2.33765e-18
XCL2	0.453869	11.2903	76.5263	2.17301e-18	2.33857e-17
DUSP2	1.11972	11.4871	75.7351	3.24391e-18	3.43652e-17
ITGB2	0.712569	11.6593	74.2281	6.95927e-18	7.25905e-17
DNAJB1	1.05663	11.4721	71.5719	2.67334e-17	2.74625e-16
MT2A	1.11044	11.4178	68.6272	1.18951e-16	1.20372e-15
PPP2R2B	0.604985	11.2537	67.7747	1.83282e-16	1.82743e-15
AC092580.4	0.677247	11.2588	65.9793	4.55687e-16	4.47762e-15
EOMES	0.693819	11.2551	63.0707	1.99417e-15	1.93149e-14
LINC00152	1.19778	11.3028	62.1882	3.12146e-15	2.98078e-14
TPST2	0.808205	11.3383	59.6952	1.10746e-14	1.04286e-13
LINC00861	0.762201	11.3488	57.7537	2.97074e-14	2.75913e-13
GIMAP5	0.882374	11.3867	57.6525	3.12769e-14	2.86564e-13
CCL3	0.982069	11.4152	57.3972	3.56108e-14	3.21922e-13
NPC2	-1.74723	11.6909	56.544	5.49547e-14	4.90253e-13
ABI3	0.799453	11.3461	56.2982	6.22709e-14	5.48307e-13
TKT	-1.17998	11.6243	55.7383	8.27891e-14	7.19628e-13
PLA2G16	0.595723	11.2756	55.5818	8.96496e-14	7.69398e-13
EFHD2	0.743922	11.366	53.9639	2.04204e-13	1.73063e-12
AP1S2	-1.1552	11.4936	49.5923	1.89253e-12	1.58412e-11
IL2RB	0.50159	11.3023	48.3879	3.49722e-12	2.8916e-11
ASCL2	0.731636	11.2714	47.9842	4.29668e-12	3.50982e-11
FKBP11	0.700656	11.3278	47.0656	6.86483e-12	5.5409e-11
CX3CR1	0.594264	11.2782	46.8859	7.52429e-12	6.00173e-11
NSG1	0.495672	11.2764	45.3778	1.62464e-11	1.28082e-10
TRAT1	0.661208	11.3742	44.6585	2.34571e-11	1.82804e-10
FASLG	0.345984	11.2501	43.6894	3.8485e-11	2.9651e-10
NCR3	0.586315	11.3241	43.5892	4.05061e-11	3.08574e-10
LY6E	0.733479	11.6229	42.1425	8.48571e-11	6.33854e-10
SLAMF7	0.474876	11.2641	42.1375	8.50747e-11	6.33854e-10
CHI3L2	0.614794	11.2711	41.7117	1.05776e-10	7.79522e-10
RHOC	0.595594	11.4045	41.2713	1.32497e-10	9.65945e-10
FAM26F	-1.44402	11.3768	40.8111	1.67681e-10	1.20944e-09
C10orf128	0.573957	11.2559	39.8883	2.68907e-10	1.91915e-09
PIK3IP1	0.679385	11.4634	39.695	2.9689e-10	2.09678e-09
RP11-25K19.1	0.442298	11.2572	39.1608	3.90295e-10	2.72804e-09
CTSW	2.95449	11.72	38.9838	4.27346e-10	2.95653e-09
CXCR3	0.405567	11.2711	36.7849	1.31908e-09	9.03371e-09
MYBL1	0.489731	11.2662	36.6034	1.44777e-09	9.81589e-09
KLRB1	0.421237	11.3164	36.5475	1.4899e-09	1.00015e-08
CTSC	0.541153	11.4532	34.649	3.94841e-09	2.62453e-08
ADRB2	0.603901	11.2735	33.0489	8.98707e-09	5.91576e-08
MT1E	0.738706	11.2563	30.9311	2.67359e-08	1.74297e-07
HLA-DMB	-1.3775	11.3841	30.86	2.77327e-08	1.79074e-07
CRTAM	0.530054	11.2614	29.7582	4.89432e-08	3.13052e-07
CD63	0.449525	11.5632	29.3916	5.91343e-08	3.74701e-07
RP11-81H14.2	0.347329	11.2549	28.9048	7.60255e-08	4.77271e-07
ID2	0.522177	11.6449	28.585	8.96728e-08	5.57781e-07
PTGER2	0.593177	11.3277	28.3945	9.89457e-08	6.09865e-07
CYBB	-1.25951	11.3314	27.9761	1.22823e-07	7.50216e-07
FCGRT	-1.4086	11.4678	27.3588	1.68996e-07	1.02303e-06
IRF1	0.678648	11.4473	26.9248	2.11528e-07	1.26917e-06
PMAIP1	0.638914	11.3635	26.1359	3.18206e-07	1.89249e-06
PIM1	0.516052	11.3767	25.3994	4.66063e-07	2.74774e-06
GPR171	0.297416	11.2548	24.5898	7.09248e-07	4.14543e-06
GRN	-1.4151	11.4591	23.8639	1.03394e-06	5.99156e-06
MZB1	-0.860515	11.3046	22.1349	2.54149e-06	1.46028e-05
KLRF1	0.183574	11.2704	20.491	5.99134e-06	3.41355e-05
PTMS	0.399857	11.2547	20.2714	6.71971e-06	3.79664e-05
GTF3C1	0.425023	11.2603	20.2365	6.84349e-06	3.83462e-05
MIR4435-1HG	0.540957	11.2738	19.8525	8.36533e-06	4.64893e-05
ZEB2	0.404721	11.3078	19.8267	8.47881e-06	4.66922e-05
AKR1C3	0.138481	11.2933	19.8131	8.53957e-06	4.66922e-05
NFKBIA	-0.787195	11.6788	17.907	2.31966e-05	0.000125819
FBP1	-0.632463	11.2729	17.0582	3.62507e-05	0.000195063
PTTG1	0.650185	11.2669	16.5698	4.68924e-05	0.000250339
TSPAN2	0.259262	11.2578	14.7995	0.000119567	0.000633333
SOCS3	-0.760558	11.4187	14.76	0.000122098	0.000641726
TALDO1	-0.65794	11.5606	14.4131	0.000146775	0.000765488
KLRC1	-0.0880665	11.2703	14.2178	0.000162826	0.000842716
NMT2	0.29121	11.2676	13.9011	0.000192691	0.00098973
STXBP2	-0.787312	11.4715	13.8069	0.000202587	0.00103274
AOAH	0.20241	11.307	13.4243	0.00024839	0.00125678
SOCS2	0.203014	11.2659	12.682	0.000369201	0.00185421
BRI3	-0.774535	11.3291	12.5773	0.000390466	0.00194659
CPNE2	0.247515	11.2523	12.1392	0.000493737	0.00243097
TYMP	-1.01138	11.54	12.1352	0.000494799	0.00243097
SELL	-0.789178	11.6533	11.8643	0.000572211	0.00279107
BTG2	0.388379	11.5381	11.6965	0.000626169	0.00303245
RP5-1028K7.2	0.137923	11.2521	11.5955	0.000661124	0.00317902
EVL	1.55743	11.7255	11.2635	0.000790461	0.00377417
PYCARD	-0.598671	11.5483	11.1441	0.000842979	0.00399678
ZBP1	0.268896	11.2598	10.8182	0.00100508	0.00473227
AGTRAP	0.183859	11.3559	10.607	0.00112662	0.00526793
YPEL1	0.0974543	11.2538	10.5306	0.00117416	0.00545263
RAC1	-0.439224	11.6336	9.79417	0.00175066	0.00807449
SMKR1	0.154617	11.2517	9.64843	0.00189514	0.00868178
RP11-291B21.2	0.137757	11.2494	9.45528	0.00210542	0.00958035
GCSAM	0.180966	11.2579	9.41911	0.00214736	0.00970605
PRKCQ-AS1	0.149682	11.3478	9.3541	0.00222487	0.00998983
MAD2L1	0.181763	11.2571	9.10838	0.00254441	0.0113494
STMN1	0.156462	11.3417	9.09443	0.00256388	0.0113615
ANXA2	0.143375	11.6849	8.36989	0.00381489	0.0167954
RP11-1399P15.1	0.0989834	11.2514	7.97477	0.00474337	0.0207484
CISH	0.199074	11.2785	7.52718	0.0060775	0.0264138
IL7R	0.0263307	11.554	7.4934	0.00619256	0.0267424
XBP1	0.27217	11.4674	7.44162	0.00637326	0.0273486
TCEAL4	-0.361474	11.2697	7.07525	0.0078156	0.0333269
CD3E	2.48549	11.7496	6.95607	0.00835354	0.0353981
PYROXD2	0.121438	11.2496	6.87949	0.00871902	0.0367174
TUBA1A	0.283254	11.638	6.74669	0.00939219	0.0393081
SLC2A3	0.226594	11.4957	6.52538	0.0106346	0.0442346
BID	-0.605308	11.3631	6.51205	0.0107146	0.0442956
HIST1H2AC	-0.465117	11.2785	6.30784	0.0120205	0.0493934
PDLIM1	0.0527339	11.2825	6.25715	0.0123693	0.0505204
PHLDA1	0.138979	11.2484	6.03075	0.0140588	0.0570769
SNUPN	0.247766	11.2617	5.63577	0.0175976	0.0710191
ALOX5AP	0.00824382	11.44	5.61831	0.0177738	0.0713054
AC013264.2	0.0965036	11.2689	5.54727	0.0185095	0.0738204
CARD16	0.192564	11.4505	5.46453	0.0194063	0.0769442
RP5-1073O3.7	0.170035	11.2634	5.34751	0.0207518	0.0818008
CEP290	0.212318	11.2648	5.25636	0.0218667	0.0856971
TESC	-0.0206412	11.2812	5.14707	0.0232857	0.0907339
TKTL1	0.0034867	11.2497	5.02919	0.0249236	0.0965611
SMIM14	-0.42268	11.3021	4.71135	0.0299641	0.11543
MIR24-2	-0.420549	11.2913	4.6249	0.0315111	0.120704
LYST	-0.450177	11.3297	4.56962	0.0325438	0.123959
TNFRSF18	-0.125109	11.2587	4.37726	0.0364214	0.137954
LTA	0.102269	11.2583	4.23097	0.0396928	0.14951
CITED2	0.190009	11.4433	4.20242	0.0403664	0.150847
LEF1	-0.0476769	11.4144	4.19712	0.0404928	0.150847
RGS1	0.156349	11.327	4.08129	0.0433605	0.160647
CCR6	-0.00621682	11.2542	3.9433	0.0470583	0.1734
IL18RAP	-0.0647355	11.2483	3.89824	0.0483366	0.177147
KIAA0101	0.0600128	11.2499	3.79175	0.0515059	0.187747
PRELID1	-0.263699	11.6404	3.72218	0.0536943	0.194678
TCEA3	0.0476588	11.2675	3.57099	0.0587972	0.212045
S100B	-0.109885	11.2951	3.53164	0.0602082	0.215985
TAGLN2	-0.267513	11.642	3.4958	0.0615247	0.219546
XCL1	-0.230631	11.2538	3.48189	0.0620439	0.22024
IFIT3	0.0280367	11.25	3.28373	0.06997	0.247081
WBP4	0.17677	11.266	3.25359	0.0712674	0.250359
CWF19L2	0.200791	11.2921	3.18373	0.0743749	0.259929
RGCC	0.0697105	11.4022	3.135	0.0766284	0.266431
DAB2	-0.0782986	11.2507	3.03128	0.0816733	0.282523
RAMP1	-0.145186	11.2571	2.99389	0.083579	0.287647
TUBA1B	-0.283303	11.5968	2.83227	0.0923879	0.316359
FGR	-0.199468	11.3691	2.73388	0.0982404	0.334709
PTGER4	0.155906	11.351	2.7067	0.0999276	0.338754
MCM7	0.0735945	11.2624	2.69138	0.100892	0.340324
AQP3	-0.101905	11.3674	2.6823	0.101469	0.340576
EMC9	0.116987	11.255	2.54649	0.11054	0.369191
CD300A	-0.128166	11.3174	2.50228	0.113681	0.377823
CPA5	0.036036	11.2545	2.41995	0.119799	0.396212
HPGD	0.014546	11.2556	2.31737	0.127936	0.421072
PRSS57	-0.0787593	11.2555	2.30018	0.129359	0.423696
TCF7	0.0239744	11.3738	2.12206	0.145192	0.473269
TPX2	0.031984	11.2431	2.01109	0.156153	0.506563
PPOX	0.0448336	11.2519	1.90701	0.167295	0.540125
HLA-DRB5	-0.227302	11.6894	1.89203	0.168973	0.542476
P2RX5	-0.101569	11.2599	1.88626	0.169624	0.542476
TOP2A	0.00507702	11.2451	1.8724	0.1712	0.544947
BIRC5	-0.0203162	11.2454	1.82768	0.176402	0.558881
TYMS	-0.0284426	11.2484	1.77901	0.182271	0.57479
KIF2C	0.0239149	11.2407	1.75976	0.184655	0.579612
RXRA	-0.261757	11.2664	1.6991	0.192405	0.601155
NCAPG	0.0190103	11.2417	1.65495	0.198287	0.616691
KIFC1	0.0129261	11.241	1.56878	0.210385	0.651329
CORO1B	-0.298314	11.346	1.5405	0.214544	0.661184
PASK	-0.0137448	11.2997	1.52718	0.216537	0.664307
TSPO	-0.532803	11.7224	1.42752	0.232169	0.709056
SH3YL1	-0.0171505	11.3767	1.41158	0.234795	0.713861
HAVCR2	-0.131813	11.268	1.39347	0.237821	0.719832
NDRG2	0.0169051	11.2503	1.34032	0.246978	0.744226
CDA	-0.492077	11.2939	1.32497	0.249702	0.749107
NUSAP1	0.0363925	11.2472	1.30799	0.252759	0.749413
ASPM	0.0177189	11.2415	1.30621	0.253082	0.749413
FAM13A	0.0308812	11.2514	1.30227	0.253799	0.749413
CDT1	0.0102867	11.2424	1.29993	0.254226	0.749413
TCF7L2	-0.101257	11.2518	1.27152	0.259482	0.761597
C3AR1	-0.049365	11.2521	1.26369	0.260954	0.762617
CCDC34	0.0555584	11.2502	1.24867	0.263806	0.767642
NELL2	-0.0707031	11.2782	1.16738	0.279941	0.806106
CCR7	-0.168623	11.3995	1.16693	0.280033	0.806106
ID1	-0.0805148	11.2995	1.1638	0.280678	0.806106
UGCG	-0.280284	11.2588	1.15848	0.281781	0.806106
CASP3	0.0299947	11.2559	1.11916	0.290099	0.826416
FAM43A	0.00242048	11.2509	1.08171	0.298314	0.844573
FXYD7	-0.0437582	11.2528	1.07881	0.298964	0.844573
CTSD	-0.0349549	11.4335	1.05122	0.305227	0.858689
BUB1	0.00688996	11.2419	1.00152	0.316942	0.887962
CDK6	0.0340443	11.2623	0.91801	0.337998	0.943056
KIF11	-0.0102366	11.2423	0.866514	0.351922	0.974211
TSC22D1	0.00845552	11.2574	0.866098	0.352038	0.974211
CPPED1	-0.383853	11.2989	0.823197	0.364247	1
GIMAP7	1.30398	11.7791	0.815997	0.366353	1
VIMP	0.0180671	11.3435	0.802538	0.370335	1
GPR18	-0.0676589	11.2677	0.775108	0.378642	1
DDIT4	-0.110415	11.3969	0.751259	0.386078	1
CASC5	0.00911657	11.2415	0.714795	0.397857	1
CDKN1C	-0.16437	11.251	0.712939	0.39847	1
CXXC5	-0.259469	11.2889	0.632295	0.426515	1
BIRC3	-0.222978	11.3269	0.625333	0.429072	1
SHCBP1	0.000672199	11.2424	0.613114	0.433618	1
NPDC1	-0.0867856	11.2604	0.612085	0.434004	1
QPCT	-0.350193	11.2813	0.579112	0.44666	1
PSAP	-1.29873	11.7879	0.552428	0.457327	1
TNFRSF4	-0.0404748	11.2649	0.544704	0.46049	1
CD33	-0.602249	11.2851	0.53767	0.4634	1
PHF19	-0.0692026	11.2605	0.5334	0.465181	1
STX11	-0.295923	11.3002	0.528364	0.467296	1
SWAP70	-0.22438	11.2693	0.523927	0.469171	1
FPR1	-0.576789	11.2979	0.516006	0.47255	1
SH2D1B	-0.247579	11.2617	0.504161	0.477678	1
EGR1	-0.110603	11.2595	0.492537	0.482798	1
CKB	-0.153813	11.2513	0.470273	0.492861	1
MTSS1	-0.239857	11.2738	0.458512	0.49832	1
NAAA	-0.176279	11.3608	0.426618	0.513653	1
FCER2	-0.163248	11.2586	0.425446	0.514232	1
CD38	-0.182461	11.2685	0.399626	0.527282	1
MAL	-0.148071	11.3816	0.382464	0.536287	1
IFITM2	0.714821	11.7666	0.377089	0.539165	1
RP11-362F19.1	-0.245142	11.2555	0.367965	0.544116	1
PPM1N	-0.0998648	11.2558	0.363946	0.546323	1
GPR183	-0.342397	11.3459	0.361381	0.54774	1
VPREB3	-0.284868	11.2771	0.34166	0.558873	1
NOSIP	-0.131165	11.6615	0.334193	0.5632	1
PRAM1	-0.468754	11.2736	0.333604	0.563545	1
G0S2	-0.527771	11.2918	0.32447	0.568934	1
CDKN3	-0.0264644	11.2441	0.313856	0.575324	1
LILRA3	-0.409823	11.2703	0.298208	0.585008	1
RASSF4	-0.365942	11.2739	0.287449	0.59186	1
CD200	-0.077489	11.2483	0.274697	0.600199	1
C19orf59	-0.247823	11.2555	0.273403	0.601058	1
HCST	1.28539	11.7987	0.267242	0.605188	1
OAS1	-0.196289	11.2918	0.26615	0.605926	1
IGFBP7	-0.583788	11.3408	0.262126	0.608663	1
ALDH1A1	-0.135237	11.2498	0.258697	0.611017	1
PTGDS	-0.88556	11.3189	0.254421	0.613979	1
CD82	-0.151823	11.2833	0.249671	0.617307	1
CENPM	-0.0920324	11.2522	0.246469	0.619573	1
HNMT	-0.418646	11.2718	0.244747	0.620798	1
CD22	-0.180172	11.2623	0.244471	0.620995	1
DDAH2	-0.155743	11.2856	0.243208	0.621899	1
C1QA	-0.360043	11.2718	0.240369	0.62394	1
RPL39	-0.0898744	11.3956	0.202747	0.652513	1
FCER1G	-2.83365	11.8899	0.201373	0.653615	1
GPX1	-1.81454	11.8492	0.193404	0.660099	1
LST1	-1.87906	11.8598	0.189474	0.663354	1
TK1	-0.0448785	11.2482	0.18649	0.665854	1
RHOB	-0.316573	11.3074	0.18309	0.668731	1
CFD	-1.14716	11.5784	0.177448	0.673576	1
RP11-664D1.1	-0.114123	11.2735	0.162269	0.687076	1
ANXA1	1.09047	11.8146	0.141399	0.706894	1
FGL2	-0.609559	11.3382	0.128147	0.720361	1
COQ7	-0.156346	11.3101	0.127343	0.721203	1
CYP27A1	-0.243079	11.2524	0.125918	0.722703	1
ANXA5	-0.229377	11.4546	0.102954	0.748313	1
ADTRP	-0.100261	11.2877	0.102735	0.748572	1
CD79B	-0.556304	11.4621	0.100519	0.751208	1
MARCKSL1	-0.133771	11.3707	0.0983027	0.753876	1
C5AR1	-0.752193	11.3108	0.0980045	0.754238	1
MTMR11	-0.367816	11.266	0.0969447	0.755527	1
CTSH	-0.61531	11.3855	0.0898107	0.764418	1
CLEC10A	-0.317403	11.2723	0.0875123	0.767364	1
CD3D	3.70482	11.9115	0.0871536	0.767827	1
CEBPB	-0.36274	11.5161	0.0828074	0.773528	1
MBOAT7	-0.203256	11.2724	0.0772201	0.781101	1
TPD52	-0.391658	11.2916	0.0747876	0.784489	1
ALDH3B1	-0.222145	11.2533	0.0744389	0.78498	1
ID3	-0.28641	11.2938	0.0730577	0.786936	1
FCGR2B	-0.227779	11.2561	0.0727836	0.787326	1
SLC40A1	-0.170276	11.2673	0.0700737	0.791229	1
CATSPER1	-0.380542	11.2638	0.0669724	0.795797	1
PPBP	-0.660806	11.2971	0.0665502	0.796428	1
LMNA	-0.144841	11.2716	0.0648596	0.798974	1
EMILIN2	-0.427969	11.2726	0.0625386	0.802528	1
NEAT1	-0.104237	11.8029	0.0624823	0.802615	1
CLEC4E	-0.483959	11.2678	0.0576073	0.810318	1
KLF6	0.62782	11.8119	0.0570527	0.811216	1
RGS18	-0.205521	11.253	0.0540285	0.816196	1
HCK	-0.829803	11.3207	0.0532296	0.817536	1
PLAC8	-0.0442326	11.6582	0.0527073	0.818418	1
CD72	-0.272864	11.2602	0.0526071	0.818587	1
SERPINB1	-0.114176	11.5197	0.0517125	0.82011	1
CXCL2	-0.417709	11.2581	0.0471538	0.828092	1
MAFB	-0.590612	11.2806	0.0457144	0.830696	1
PYGL	-0.332114	11.2607	0.0456956	0.83073	1
CRIP2	-0.0619296	11.2581	0.0436801	0.83445	1
HLA-DQB1	-0.927034	11.4836	0.0423127	0.837025	1
WARS	-0.351229	11.2822	0.0414384	0.838694	1
ARHGEF40	-0.547015	11.273	0.0395254	0.842411	1
ZNF467	-0.352112	11.2684	0.0389755	0.843497	1
SERPINA1	-1.02914	11.4755	0.0383494	0.844743	1
CAMK1	-0.559114	11.2706	0.0349498	0.851701	1
FCGR2A	-0.541073	11.2738	0.0333678	0.855058	1
CLU	-0.287151	11.257	0.0315264	0.859071	1
CD1D	-0.415599	11.2715	0.030808	0.860669	1
APOBEC3A	-0.573244	11.2738	0.0306806	0.860955	1
BLK	-0.342684	11.2663	0.0304028	0.86158	1
PTPRE	-0.408621	11.2965	0.0241303	0.876554	1
PHACTR2	-0.140003	11.2525	0.0234416	0.878314	1
FHIT	-0.22092	11.333	0.0228513	0.879844	1
CCDC50	-0.581215	11.2774	0.0211414	0.884394	1
USP10	-0.218292	11.3068	0.0204253	0.886356	1
BANK1	-0.395065	11.2896	0.0191916	0.889818	1
MX1	-0.155444	11.2762	0.0187721	0.891022	1
HLA-DOB	-0.288079	11.2679	0.0184474	0.891963	1
HLA-DQA2	-1.0298	11.3963	0.0183848	0.892145	1
RAB31	-0.507712	11.2721	0.0177898	0.893894	1
CCL5	4.53361	12.161	0.017702	0.894155	1
HMOX1	-0.519095	11.2769	0.017624	0.894387	1
IFI44L	-0.0749199	11.25	0.0174854	0.894801	1
PTPRCAP	2.07804	11.9514	0.0159282	0.899568	1
ASGR1	-0.667449	11.312	0.0136934	0.906845	1
YBX3	-0.556124	11.3094	0.0136824	0.906883	1
PAK1	-0.30121	11.2795	0.0135345	0.907385	1
LDHB	0.293207	12.2053	0.0123652	0.911458	1
MARCO	-0.482622	11.2665	0.012316	0.911634	1
GSTP1	-0.51515	11.8501	0.0122955	0.911707	1
OSM	-0.239545	11.2646	0.0112788	0.915422	1
TPPP3	-0.441541	11.2595	0.010914	0.916796	1
IL13RA1	-0.432099	11.2628	0.01015	0.919751	1
EREG	-0.327777	11.2556	0.00988039	0.920821	1
CD14	-1.09358	11.4258	0.00967279	0.921654	1
LILRA2	-0.589045	11.2794	0.0096683	0.921672	1
AIF1	-2.11263	12.0409	0.00918769	0.923638	1
KIAA1598	-0.49905	11.2619	0.00867534	0.925791	1
CD86	-0.422963	11.2626	0.00688092	0.93389	1
CD36	-0.740469	11.2958	0.0068202	0.934182	1
ADAM28	-0.269077	11.2648	0.00631799	0.936646	1
IRF7	-0.434043	11.2969	0.0062303	0.937086	1
CSF2RA	-0.553148	11.2628	0.00574145	0.9396	1
LGALS2	-0.718844	11.3226	0.00572269	0.939699	1
CLIC1	0.535085	11.8945	0.00562429	0.940218	1
SLC2A6	-0.315603	11.2586	0.00501994	0.943516	1
RAB32	-0.716576	11.298	0.00490866	0.944144	1
S100A11	-0.448652	11.8535	0.0046036	0.945905	1
CXCR4	0.835823	11.9639	0.00455324	0.946201	1
SERPINF1	-0.563206	11.2565	0.00454952	0.946223	1
TSC22D3	0.705245	11.9309	0.00432827	0.947545	1
LGALS9	-0.58892	11.3117	0.00409963	0.948948	1
ENTPD1	-0.48589	11.2702	0.00403508	0.949351	1
JUN	1.05461	12.2469	0.00390402	0.950179	1
MNDA	-0.953204	11.393	0.00319376	0.954933	1
ARPC2	0.387009	12.1964	0.00304063	0.956025	1
NRGN	-0.457956	11.2627	0.00294701	0.956707	1
CD9	-0.248764	11.2589	0.00258866	0.959422	1
CALM1	1.30638	12.0178	0.00256007	0.959647	1
PPAPDC1B	-0.29283	11.2909	0.00243473	0.960646	1
CTSS	-1.41039	12.0744	0.00243348	0.960656	1
LINC00936	-0.955881	11.4204	0.00234735	0.961358	1
APLP2	-0.547492	11.3593	0.00225944	0.962088	1
RP11-290F20.3	-0.827541	11.32	0.00215284	0.962993	1
TXNIP	1.03949	12.0394	0.00214164	0.963089	1
AMICA1	-0.746623	11.3983	0.00209539	0.963489	1
RGS2	-0.712297	11.5263	0.00208607	0.96357	1
BLNK	-0.450557	11.2579	0.00208587	0.963572	1
ZBTB16	-0.221766	11.2564	0.00203333	0.964034	1
CSTA	-0.658267	11.2815	0.00202073	0.964145	1
IFI30	-1.09796	11.3703	0.00193089	0.964951	1
SAT1	-1.0809	12.0493	0.00191934	0.965056	1
LILRB4	-0.784177	11.2711	0.00176983	0.966443	1
IL8	-0.917686	11.3583	0.0017381	0.966745	1
LY86	-1.21443	11.379	0.001682	0.967286	1
CD40	-0.402714	11.2671	0.00166973	0.967406	1
2023-03-01	-0.511429	11.275	0.00141033	0.970043	1
ARHGAP24	-0.511641	11.2754	0.00128027	0.971457	1
KLF4	-0.769173	11.3166	0.00121858	0.972153	1
RAB13	-0.250198	11.2526	0.00118173	0.972577	1
KYNU	-0.60472	11.2673	0.00116067	0.972822	1
PLD4	-0.810214	11.2698	0.00109972	0.973545	1
RALGPS2	-0.375664	11.2788	0.0010396	0.974278	1
SLC7A7	-0.864269	11.3155	0.00102982	0.9744	1
S100A12	-0.860723	11.3574	0.000926376	0.975719	1
HLA-DPA1	-0.629374	12.1712	0.000843946	0.976824	1
HLA-DRB1	-0.73483	12.0212	0.000815628	0.977216	1
ZFP36	-0.619803	12.0242	0.000787482	0.977613	1
CSF1R	-0.428454	11.2692	0.000730971	0.978431	1
NUP214	-0.865754	11.3515	0.000665948	0.979412	1
SLC31A2	-0.605096	11.2851	0.000567369	0.980997	1
CD1C	-0.420229	11.2691	0.000530515	0.981624	1
NCF2	-0.998054	11.3571	0.000525713	0.981707	1
RETN	-0.472403	11.2749	0.000522018	0.981772	1
SIGLEC7	-0.355391	11.2608	0.000453693	0.983006	1
MYC	-0.525824	11.3433	0.000453478	0.98301	1
VCAN	-0.901252	11.3737	0.000434056	0.983378	1
ALDH2	-0.76783	11.3121	0.000405711	0.98393	1
S100A10	0.220565	11.9643	0.000393018	0.984183	1
IER3	-0.430243	11.2735	0.000356753	0.984931	1
BST1	-0.579748	11.284	0.000351971	0.985032	1
IER2	0.116944	11.9034	0.000307853	0.986001	1
TCF4	-0.563621	11.2571	0.000307509	0.986009	1
CLEC4A	-0.446669	11.2664	0.000299043	0.986203	1
CD37	-0.442524	12.0797	0.000291466	0.986379	1
MS4A6A	-1.3771	11.442	0.000283223	0.986573	1
SGK1	-0.43432	11.2714	0.000263065	0.987059	1
SRGN	0.311608	12.0738	0.000261616	0.987095	1
MS4A1	-0.513889	11.3496	0.000211391	0.9884	1
ZFP36L2	0.0619233	11.879	0.000170974	0.989567	1
TMEM66	0.327203	12.0827	0.000167508	0.989674	1
LGALS1	0.0106747	12.0566	0.000163679	0.989792	1
IL1B	-0.791162	11.3197	0.00015799	0.989971	1
CFP	-1.18864	11.4174	0.000152461	0.990148	1
COTL1	-0.818226	12.0885	0.000149552	0.990243	1
TGFBI	-1.05585	11.3115	0.000126601	0.991023	1
TBXAS1	-0.762797	11.3003	9.84634e-05	0.992083	1
MT-ATP6	0.270943	12.2564	9.62386e-05	0.992173	1
SCPEP1	-0.625895	11.3327	7.64196e-05	0.993025	1
ARPC3	-0.188957	12.1591	7.19653e-05	0.993231	1
CSF3R	-0.720876	11.3127	6.55635e-05	0.993539	1
HLA-DRA	-2.21044	12.7925	6.08203e-05	0.993778	1
SPI1	-1.30449	11.4426	5.13252e-05	0.994284	1
NKG7	4.70627	12.4846	4.97259e-05	0.994374	1
SOD2	-0.701511	11.379	4.80008e-05	0.994472	1
LILRB2	-0.856491	11.2836	4.73865e-05	0.994508	1
CD52	1.54413	12.386	4.68416e-05	0.994539	1
MYL12A	1.0304	12.3495	4.38921e-05	0.994714	1
EIF4EBP1	-0.617343	11.3109	4.34169e-05	0.994743	1
HLA-DMA	-1.02642	11.4547	4.25985e-05	0.994792	1
GNLY	4.36938	12.5945	3.45445e-05	0.99531	1
CXCL16	-0.486729	11.2666	3.41202e-05	0.995339	1
IL32	3.81774	12.5067	3.17926e-05	0.995501	1
TYROBP	-1.41626	12.384	2.70516e-05	0.99585	1
PILRA	-0.862692	11.308	2.66638e-05	0.99588	1
CDKN1A	-0.342192	11.2606	2.52129e-05	0.995994	1
SOX4	-0.537401	11.2702	2.20636e-05	0.996252	1
SLC11A1	-0.685489	11.2908	2.04458e-05	0.996392	1
MYL6	0.215097	12.3257	2.03574e-05	0.9964	1
MAP3K7CL	-0.299495	11.2637	1.90412e-05	0.996518	1
HLA-DPB1	-0.182014	12.1576	1.64386e-05	0.996765	1
ARPC1B	0.0876245	12.0866	1.62329e-05	0.996785	1
ASAH1	-0.769236	11.3903	1.5062e-05	0.996903	1
SCIMP	-0.66299	11.2868	1.17483e-05	0.997265	1
TIMP1	-0.98029	11.5043	1.12365e-05	0.997325	1
FTL	-1.22873	14.482	1.07367e-05	0.997386	1
CD302	-0.605197	11.2789	8.92307e-06	0.997617	1
MS4A7	-0.900995	11.3288	8.31736e-06	0.997699	1
IGSF6	-1.18474	11.3705	8.17698e-06	0.997718	1
HLA-DQA1	-1.09059	11.4715	7.27876e-06	0.997847	1
LIMS1	-0.563012	11.3552	6.56015e-06	0.997956	1
FTH1	-1.38676	14.0065	6.08264e-06	0.998032	1
PLAUR	-1.02194	11.3345	4.71467e-06	0.998268	1
CD68	-1.61579	11.4313	4.25905e-06	0.998353	1
C19orf38	-0.878486	11.3003	3.80409e-06	0.998444	1
CARS2	-0.37862	11.2761	3.50555e-06	0.998506	1
RBP7	-0.844488	11.3169	3.27709e-06	0.998556	1
RPL8	-0.488205	13.6753	2.87797e-06	0.998646	1
PHACTR1	-0.664314	11.2838	2.8164e-06	0.998661	1
LGALS3	-1.08688	11.4819	2.08696e-06	0.998847	1
HLA-B	0.918195	13.5462	1.85304e-06	0.998914	1
TNFAIP2	-0.51568	11.2684	1.50176e-06	0.999022	1
RPS23	-0.393488	13.658	1.41521e-06	0.999051	1
SH3BGRL3	0.683454	12.5466	1.28639e-06	0.999095	1
TNFSF10	-0.763861	11.3579	1.14907e-06	0.999145	1
CD74	-1.43476	13.1212	1.13713e-06	0.999149	1
S100A9	-1.46546	13.1755	9.75121e-07	0.999212	1
LTB	-0.841481	12.6346	9.47445e-07	0.999223	1
LYZ	-1.42164	12.9543	9.28311e-07	0.999231	1
HLA-A	1.35322	13.2403	9.18007e-07	0.999236	1
CD79A	-0.825659	11.448	9.14355e-07	0.999237	1
RPL12	-0.418452	13.976	7.83086e-07	0.999294	1
HLA-C	1.27759	12.8703	7.29871e-07	0.999318	1
SIGLEC10	-0.428787	11.2624	7.10425e-07	0.999327	1
RPS9	-0.446373	13.5653	6.56118e-07	0.999354	1
NPM1	-0.249206	12.4449	5.9634e-07	0.999384	1
CYB561A3	-0.72839	11.3048	5.62329e-07	0.999402	1
RPS15	-0.0613894	13.7561	5.09927e-07	0.99943	1
S100A4	0.744808	12.9341	4.66283e-07	0.999455	1
BTG1	0.447413	12.5889	4.46555e-07	0.999467	1
CFL1	0.57981	12.6419	4.45891e-07	0.999467	1
RPS13	-0.329081	13.5864	4.29056e-07	0.999477	1
S100A8	-1.40845	12.738	3.62674e-07	0.999519	1
RPS29	0.191656	12.446	3.54662e-07	0.999525	1
OAZ1	-0.39117	12.5729	3.46575e-07	0.99953	1
PFN1	0.775534	13.1203	3.08586e-07	0.999557	1
RPS5	-0.289495	13.5497	2.45945e-07	0.999604	1
EEF1B2	-0.381643	12.6275	2.4345e-07	0.999606	1
DUSP1	-0.249924	12.7205	2.42033e-07	0.999607	1
FOS	-0.570966	12.9046	2.31848e-07	0.999616	1
RPL18A	-0.327383	14.0666	2.16084e-07	0.999629	1
ACTG1	0.448311	12.7061	1.98285e-07	0.999645	1
BLVRB	-0.880295	11.3818	1.77285e-07	0.999664	1
FUT7	-0.353701	11.2551	1.50486e-07	0.99969	1
RPL34	-0.137058	13.9297	1.46251e-07	0.999695	1
DUSP6	-0.645103	11.2944	1.4551e-07	0.999696	1
SMCO4	-0.859476	11.2945	1.26397e-07	0.999716	1
LYN	-0.895452	11.3261	1.11891e-07	0.999733	1
SDPR	-0.409106	11.2605	1.08531e-07	0.999737	1
RPS8	-0.26718	14.1097	1.07909e-07	0.999738	1
ACTB	0.458029	14.4343	1.03289e-07	0.999744	1
RPLP1	-0.544085	14.5374	9.29885e-08	0.999757	1
B2M	1.02535	15.6596	8.89116e-08	0.999762	1
JUNB	0.32568	13.2168	8.72611e-08	0.999764	1
RPL32	-0.321101	14.4923	7.82402e-08	0.999777	1
SULT1A1	-0.466616	11.2775	6.44363e-08	0.999797	1
PGD	-0.710946	11.3041	6.39388e-08	0.999798	1
LRRC25	-0.725708	11.2869	6.04441e-08	0.999804	1
MPEG1	-1.08997	11.2964	6.0129e-08	0.999804	1
RNF130	-1.18212	11.3972	5.77929e-08	0.999808	1
NCF1	-0.983187	11.317	5.54855e-08	0.999812	1
S100A6	0.049455	12.5041	5.04104e-08	0.999821	1
RPL11	-0.306255	14.4991	5.03669e-08	0.999821	1
RPSA	0.181951	13.1335	4.84696e-08	0.999824	1
GAPDH	0.114325	12.6182	4.6605e-08	0.999828	1
RPL36	-0.205549	13.0549	2.50302e-08	0.999874	1
RPL19	-0.163155	14.3475	2.4732e-08	0.999875	1
RPLP0	-0.199202	13.0304	2.35953e-08	0.999877	1
MT-ND2	0.155016	12.7333	2.24199e-08	0.999881	1
LGMN	-0.452801	11.2521	2.16324e-08	0.999883	1
PNOC	-0.441505	11.2581	2.10858e-08	0.999884	1
TREM1	-0.446088	11.2669	2.06371e-08	0.999885	1
IFITM3	-0.963265	11.3014	2.01596e-08	0.999887	1
FCGR1A	-0.445857	11.2673	1.86344e-08	0.999891	1
PLBD1	-0.789196	11.3122	1.85728e-08	0.999891	1
ZNF385A	-0.485515	11.2646	1.77261e-08	0.999894	1
LINC00926	-0.362357	11.2807	1.55594e-08	0.9999	1
RPS2	-0.283747	14.9987	1.5159e-08	0.999902	1
PID1	-0.439486	11.259	1.43776e-08	0.999904	1
MALAT1	0.735009	16.6477	1.43297e-08	0.999904	1
RPL13	-0.221673	15.0166	1.4274e-08	0.999905	1
FCRL1	-0.185743	11.2537	1.40012e-08	0.999906	1
RPS6	-0.113411	15.0039	1.39251e-08	0.999906	1
MARC1	-0.166405	11.2484	1.2592e-08	0.99991	1
KIF23	-0.0266783	11.2416	1.19808e-08	0.999913	1
HBEGF	-0.340769	11.2561	1.13801e-08	0.999915	1
GAPT	-0.768161	11.2748	1.13496e-08	0.999915	1
CTSL	-0.217164	11.2597	1.10438e-08	0.999916	1
H1F0	-0.237736	11.253	1.03639e-08	0.999919	1
AC079767.4	-0.186456	11.2526	1.00666e-08	0.99992	1
FCER1A	-0.757393	11.3014	9.99785e-09	0.99992	1
MGST1	-0.528425	11.275	9.99239e-09	0.99992	1
ZNF703	-0.30466	11.2543	9.47659e-09	0.999922	1
TCL1A	-0.645011	11.3065	9.46306e-09	0.999922	1
DLGAP5	-0.0247436	11.2422	9.45594e-09	0.999922	1
RPL13A	0.0376704	14.926	8.60717e-09	0.999926	1
CD19	-0.22798	11.2555	8.36212e-09	0.999927	1
KIF15	-0.00852442	11.2406	8.11715e-09	0.999928	1
NFE2	-0.318908	11.2553	7.77288e-09	0.99993	1
RPS14	-0.0636648	14.4856	7.46998e-09	0.999931	1
IL3RA	-0.553415	11.2526	7.43944e-09	0.999931	1
CDCA3	-0.019648	11.2415	7.4147e-09	0.999931	1
PTAFR	-0.336782	11.2563	7.31063e-09	0.999932	1
PPP1R14A	-0.368223	11.254	7.30302e-09	0.999932	1
BATF3	-0.278848	11.2508	7.03994e-09	0.999933	1
HES1	-0.346455	11.2543	6.80234e-09	0.999934	1
TNFRSF13B	-0.217732	11.2524	6.64227e-09	0.999935	1
PLA2G7	-0.277674	11.253	6.62214e-09	0.999935	1
REG4	-0.0587954	11.2482	6.40352e-09	0.999936	1
TSPAN13	-0.593243	11.2614	6.07565e-09	0.999938	1
CYBA	-0.00190763	12.463	5.78178e-09	0.999939	1
SPIB	-0.603399	11.2637	5.74471e-09	0.99994	1
CCNB2	-0.0371218	11.2439	5.67312e-09	0.99994	1
HJURP	-0.00722663	11.2404	5.59034e-09	0.99994	1
CLEC7A	-0.468674	11.2608	5.43116e-09	0.999941	1
MT-ND4	0.0953739	13.0582	5.28928e-09	0.999942	1
LYPD2	-0.334272	11.2836	5.25705e-09	0.999942	1
PKIG	-0.370167	11.2626	5.17707e-09	0.999943	1
TSHZ2	-0.139523	11.2772	5.08726e-09	0.999943	1
CDC20	-0.0505284	11.2435	5.01403e-09	0.999944	1
BASP1	-0.313968	11.2522	4.96482e-09	0.999944	1
HMMR	-0.0163566	11.2413	4.95197e-09	0.999944	1
POU2AF1	-0.21199	11.253	4.64968e-09	0.999946	1
RRM2	-0.0777683	11.2477	4.62705e-09	0.999946	1
GPBAR1	-0.525192	11.2682	4.50882e-09	0.999946	1
HES4	-0.334718	11.258	4.49029e-09	0.999947	1
PLK1	-0.0251903	11.2421	4.48361e-09	0.999947	1
P2RY13	-0.287142	11.2548	4.37751e-09	0.999947	1
GTSE1	-0.0222025	11.2414	4.28003e-09	0.999948	1
CDCA8	-0.0287378	11.2421	4.25719e-09	0.999948	1
SIRPA	-0.312126	11.2511	4.13036e-09	0.999949	1
DERL3	-0.629049	11.2591	4.00371e-09	0.99995	1
RPS25	-0.0605468	13.3435	3.97412e-09	0.99995	1
FCRL2	-0.180728	11.2506	3.95909e-09	0.99995	1
HVCN1	-0.714245	11.3067	3.91356e-09	0.99995	1
RPS12	-0.0849188	14.341	3.87232e-09	0.99995	1
MTFR2	-0.0066	11.2406	3.80576e-09	0.999951	1
KIAA0125	-0.377456	11.2668	3.70733e-09	0.999951	1
RNASE2	-0.212768	11.2512	3.54055e-09	0.999953	1
CCNA2	-0.0166606	11.242	3.4276e-09	0.999953	1
CENPA	-0.0219795	11.2421	3.39297e-09	0.999954	1
AURKB	-0.053741	11.2432	3.38395e-09	0.999954	1
RPL10	-0.146917	15.0285	3.24625e-09	0.999955	1
CKAP2L	-0.0157083	11.241	3.22861e-09	0.999955	1
ANKRD55	-0.0598645	11.2545	2.92744e-09	0.999957	1
CEP55	-0.0198156	11.2414	2.90482e-09	0.999957	1
TLR10	-0.16486	11.2493	2.77601e-09	0.999958	1
MKI67	-0.0590394	11.2461	2.74537e-09	0.999958	1
FCRLA	-0.317029	11.2648	2.72223e-09	0.999958	1
LILRA5	-0.611528	11.28	2.67414e-09	0.999959	1
UBE2C	-0.0650082	11.2475	2.63537e-09	0.999959	1
KIF4A	-0.0134077	11.241	2.62404e-09	0.999959	1
RPS4X	-0.0542576	14.2065	2.57734e-09	0.999959	1
DEPDC1	-0.00971084	11.2409	2.42989e-09	0.999961	1
GCA	-0.836572	11.3296	2.4088e-09	0.999961	1
RPS20	0.0562345	13.0572	2.32097e-09	0.999962	1
H3F3B	0.0541021	12.9384	2.24744e-09	0.999962	1
MND1	-0.0114724	11.241	2.14288e-09	0.999963	1
FCN1	-1.69581	11.8841	2.09235e-09	0.999964	1
FCGR1B	-0.226977	11.2497	1.96644e-09	0.999965	1
CDK1	-0.0442965	11.2444	1.56872e-09	0.999968	1
CDCA2	-0.0103484	11.2407	1.53223e-09	0.999969	1
RPS18	-0.0504291	14.3214	1.44678e-09	0.99997	1
PBK	-0.00759282	11.2406	1.41597e-09	0.99997	1
SKA3	-0.0071113	11.2405	1.39759e-09	0.99997	1
VMO1	-0.221189	11.2551	1.12959e-09	0.999973	1
RPLP2	-0.0179746	14.1009	5.48119e-10	0.999981	1
ITM2C	-0.896044	11.3089	2.77169e-10	0.999987	1
MT-CO2	-0.0063462	13.2682	2.60695e-10	0.999987	1
CEBPD	-1.2406	11.419	7.36691e-11	0.999993	1
CTSZ	-0.872407	11.2983	4.1382e-11	0.999995	1
LAT2	-0.873211	11.3058	1.13687e-11	0.999997	1
GNG7	-0.613146	11.2738	1.11413e-11	0.999997	1
PPP1R14B	-0.495307	11.2509	8.52651e-12	0.999998	1
CAPG	-1.36981	11.3555	8.18545e-12	0.999998	1
HHEX	-0.818655	11.2859	4.54747e-12	0.999998	1
IGJ	-1.10664	11.4143	3.63798e-12	0.999998	1
MEF2C	-0.958588	11.2882	2.95586e-12	0.999999	1
UNC93B1	-0.747121	11.2808	2.27374e-12	0.999999	1
CST3	-2.31589	12.2172	3.55271e-13	1	1
CPVL	-1.30802	11.3871	-4.09273e-12	1	1
IRF8	-1.2894	11.3106	-5.91172e-12	1	1
RNASE6	-1.11317	11.3285	-1.63709e-11	1	1
TNFSF13B	-1.05026	11.3301	-6.82121e-12	1	1
GSN	-0.936612	11.2827	-2.72848e-12	1	1
EAF2	-0.808722	11.2945	-8.6402e-12	1	1
VIM	-0.436843	12.3342	-3.48653e-05	1	1
