## Supplementary file 9 for "Unravelling Immune Cell Signatures: CIBERSORTx-assisted Construction of Signature Matrix from Single-Cell Data"

### Sheet: contrast_9_vs_all_mean_pbmc_15
Genes	logFC	logCPM	LR	PValue	FDR
CFD	2.87218	11.5784	1200.87	3.94244e-263	2.67298e-260
CD14	3.13122	11.4258	1143.52	1.14811e-250	3.8921e-248
SERPINA1	2.28933	11.4755	1031.75	2.25551e-226	5.09745e-224
GRN	2.08104	11.4591	1005.69	1.0417e-220	1.76568e-218
BLVRB	2.34767	11.3818	927.58	9.91754e-204	1.34482e-201
VCAN	2.82485	11.3737	921.102	2.53819e-202	2.86815e-200
TYMP	2.23639	11.54	893.672	2.33001e-196	2.25678e-194
MNDA	2.52279	11.393	864.445	5.26301e-190	4.4604e-188
CFP	2.13007	11.4174	853.6	1.19952e-187	9.03637e-186
FCGRT	1.89406	11.4678	839.103	1.70031e-184	1.15281e-182
MS4A6A	2.4457	11.442	812.275	1.15705e-178	7.13165e-177
SPI1	2.00065	11.4426	782.804	2.95702e-172	1.67072e-170
CEBPD	2.20659	11.419	760.491	2.10085e-167	1.09567e-165
NCF2	1.99559	11.3571	756.508	1.54278e-166	7.47144e-165
CD68	1.81658	11.4313	730.602	6.62822e-161	2.99596e-159
IGSF6	2.01085	11.3705	720.668	9.58074e-159	4.05984e-157
RNF130	1.77061	11.3972	708.41	4.4353e-156	1.7689e-154
TKT	2.1343	11.6243	661.988	5.52145e-146	2.07975e-144
CSF3R	1.9958	11.3127	629.648	5.9616e-139	2.12735e-137
LGALS3	2.23661	11.4819	616.199	5.01758e-136	1.70096e-134
PLAUR	1.90934	11.3345	615.232	8.14271e-136	2.62893e-134
CPVL	1.7653	11.3871	597.942	4.69367e-132	1.4465e-130
LY86	1.83745	11.379	589.596	3.06774e-130	9.04315e-129
NUP214	1.95061	11.3515	571.838	2.23562e-126	6.31563e-125
PLBD1	2.23727	11.3122	569.229	8.26127e-126	2.24046e-124
AP1S2	1.67929	11.4936	565.467	5.43793e-125	1.41804e-123
ALDH2	1.77985	11.3121	565.123	6.45962e-125	1.62208e-123
ASGR1	1.96942	11.312	563.02	1.85174e-124	4.48386e-123
CDA	1.9302	11.2939	561.056	4.9542e-124	1.15826e-122
TALDO1	1.74573	11.5606	550.671	8.99457e-122	2.03277e-120
TNFSF13B	1.79585	11.3301	547.482	4.44346e-121	9.71829e-120
QPCT	1.8951	11.2813	541.859	7.43022e-120	1.57428e-118
FPR1	1.74086	11.2979	528.575	5.76837e-117	1.18514e-115
BST1	1.75557	11.284	512.436	1.87187e-113	3.73272e-112
CD36	1.71296	11.2958	511.419	3.11451e-113	6.03324e-112
RBP7	2.08657	11.3169	481.456	1.03015e-106	1.94011e-105
MGST1	1.6932	11.275	458.049	1.27753e-101	2.34099e-100
PYCARD	1.451	11.5483	445.072	8.52337e-99	1.52075e-97
SLC7A7	1.59739	11.3155	444.765	9.94078e-99	1.72817e-97
CTSD	1.626	11.4335	432.883	3.83158e-96	6.49453e-95
STXBP2	1.67916	11.4715	419.567	3.03197e-93	5.01385e-92
S100A12	2.96223	11.3574	418.875	4.2881e-93	6.92222e-92
RAB32	1.51394	11.298	405.041	4.40217e-90	6.9411e-89
APLP2	1.70205	11.3593	402.536	1.54447e-89	2.37989e-88
TGFBI	1.38342	11.3115	389.095	1.30286e-86	1.96298e-85
IFI30	1.80297	11.3703	381.818	5.00251e-85	7.37326e-84
CEBPB	1.61998	11.5161	378.191	3.08217e-84	4.44619e-83
C5AR1	1.54722	11.3108	378.02	3.357e-84	4.74177e-83
CTSH	1.62559	11.3855	358.343	6.46201e-80	8.94132e-79
CD33	1.27675	11.2851	350.548	3.21989e-78	4.36617e-77
CYBB	1.28855	11.3314	350.401	3.46535e-78	4.60687e-77
KLF4	1.4466	11.3166	342.808	1.56114e-76	2.03549e-75
FGL2	1.4869	11.3382	340.39	5.24624e-76	6.71123e-75
RAC1	1.36534	11.6336	334.501	1.00563e-74	1.26263e-73
CSTA	1.41534	11.2815	318.489	3.08987e-71	3.80897e-70
GCA	1.49238	11.3296	311.429	1.06619e-69	1.29085e-68
AGTRAP	1.54339	11.3559	310.771	1.4831e-69	1.76411e-68
LGALS2	1.651	11.3226	298.507	6.96805e-67	8.14541e-66
C19orf38	1.31137	11.3003	298.239	7.96911e-67	9.15772e-66
PGD	1.41635	11.3041	297.057	1.44218e-66	1.62966e-65
LILRA5	1.17206	11.28	286.774	2.50839e-64	2.78802e-63
HNMT	1.25805	11.2718	285.727	4.24351e-64	4.64049e-63
RNASE6	1.31543	11.3285	283.23	1.48519e-63	1.59834e-62
TIMP1	1.36749	11.5043	279.073	1.19552e-62	1.2665e-61
SLC11A1	1.31193	11.2908	273.48	1.97945e-61	2.06471e-60
PILRA	1.11205	11.308	273.209	2.26788e-61	2.32974e-60
CLEC4E	1.30855	11.2678	272.96	2.56942e-61	2.6001e-60
FCGR1A	1.35247	11.2673	261.681	7.38115e-59	7.35944e-58
LINC00936	1.6722	11.4204	260.537	1.31072e-58	1.28792e-57
NCF1	1.33843	11.317	251.578	1.17631e-56	1.13934e-55
AMICA1	1.14331	11.3983	250.663	1.86126e-56	1.77737e-55
TREM1	1.28254	11.2669	249.797	2.87498e-56	2.70728e-55
CAPG	1.23696	11.3555	245.685	2.26506e-55	2.10371e-54
SMCO4	1.10159	11.2945	244.893	3.37148e-55	3.08901e-54
FGR	1.19748	11.3691	240.039	3.85685e-54	3.48659e-53
HCK	1.11751	11.3207	237.595	1.31588e-53	1.17391e-52
ANXA2	1.61129	11.6849	234.841	5.24339e-53	4.61691e-52
CD302	1.13637	11.2789	232.902	1.38845e-52	1.20689e-51
RGS2	1.4643	11.5263	232.096	2.08053e-52	1.78557e-51
FCGR2A	1.06355	11.2738	232.03	2.15113e-52	1.82308e-51
SCPEP1	1.33842	11.3327	228.952	1.00895e-51	8.44532e-51
SERPINB1	1.44159	11.5197	228.78	1.09999e-51	9.09501e-51
IL8	2.50753	11.3583	222.04	3.24679e-50	2.6522e-49
PRAM1	1.04249	11.2736	218.543	1.87993e-49	1.51737e-48
IL1B	1.81358	11.3197	218.221	2.20988e-49	1.76271e-48
LILRA2	1.06928	11.2794	217.448	3.25798e-49	2.5685e-48
C1orf162	1.06041	11.566	214.231	1.63989e-48	1.27799e-47
MPEG1	0.968453	11.2964	212.764	3.42638e-48	2.63987e-47
EMILIN2	1.0801	11.2726	212.382	4.1508e-48	3.16207e-47
RAB31	1.11425	11.2721	209.213	2.03958e-47	1.53649e-46
ARHGEF40	1.19005	11.273	208.011	3.7311e-47	2.77987e-46
MARCO	0.98695	11.2665	203.367	3.84657e-46	2.83475e-45
C19orf59	1.05008	11.2555	202.821	5.06083e-46	3.68951e-45
SOD2	1.37262	11.379	201.745	8.69108e-46	6.26868e-45
RETN	1.57452	11.2749	195.992	1.56517e-44	1.11704e-43
MTMR11	1.07582	11.266	195.334	2.1787e-44	1.53871e-43
EIF4EBP1	1.18885	11.3109	193.882	4.51807e-44	3.15799e-43
TNFAIP2	0.926688	11.2684	189.996	3.18644e-43	2.2045e-42
PYGL	1.01755	11.2607	188.776	5.88253e-43	4.02864e-42
SULT1A1	1.11602	11.2775	184.673	4.62686e-42	3.13701e-41
ANXA5	1.16713	11.4546	181.916	1.8496e-41	1.24161e-40
CATSPER1	0.966054	11.2638	180.087	4.6383e-41	3.0831e-40
LRRC25	0.847062	11.2869	178.582	9.88568e-41	6.50727e-40
HBEGF	0.907848	11.2561	177.995	1.32814e-40	8.65848e-40
RNASE2	0.871857	11.2512	174.576	7.41018e-40	4.78486e-39
ZNF467	1.02371	11.2684	173.115	1.54486e-39	9.88129e-39
CLEC4A	0.924386	11.2664	171.887	2.86482e-39	1.81528e-38
PLA2G7	0.84889	11.253	171.445	3.57669e-39	2.24536e-38
BRI3	1.03418	11.3291	167.258	2.93761e-38	1.82725e-37
CD1D	0.964755	11.2715	166.472	4.36238e-38	2.68881e-37
RP11-290F20.3	0.689156	11.32	165.499	7.11597e-38	4.34651e-37
TBXAS1	0.974275	11.3003	163.889	1.59977e-37	9.68432e-37
NFKBIA	1.48127	11.6788	163.058	2.42995e-37	1.45797e-36
LILRB2	0.658884	11.2836	161.835	4.49569e-37	2.67375e-36
IER3	1.08968	11.2735	160.738	7.80523e-37	4.60169e-36
PHACTR1	1.0181	11.2838	158.197	2.80304e-36	1.63833e-35
SLC31A2	0.983691	11.2851	155.039	1.37329e-35	7.95805e-35
GPBAR1	0.711415	11.2682	154.316	1.97548e-35	1.13506e-34
RASSF4	0.937032	11.2739	153.732	2.65035e-35	1.51003e-34
MS4A7	0.793444	11.3288	153.331	3.24263e-35	1.83208e-34
LILRA3	0.833567	11.2703	150.037	1.70158e-34	9.5345e-34
G0S2	1.76449	11.2918	147.447	6.26483e-34	3.4816e-33
CSF2RA	0.702959	11.2628	147.264	6.8718e-34	3.78787e-33
LILRB4	0.629137	11.2711	146.951	8.04386e-34	4.39817e-33
CPPED1	0.940774	11.2989	144.413	2.88561e-33	1.56516e-32
PTAFR	0.900731	11.2563	143.573	4.40549e-33	2.37057e-32
STX11	1.0329	11.3002	143.063	5.69527e-33	3.04047e-32
SGK1	1.07393	11.2714	142.549	7.37712e-33	3.90757e-32
CLEC7A	0.694536	11.2608	141.005	1.60456e-32	8.43327e-32
CD63	0.837687	11.5632	134.391	4.48684e-31	2.34006e-30
CYP27A1	0.796945	11.2524	134.29	4.72095e-31	2.44336e-30
ITGB2	0.784998	11.6593	134.152	5.05964e-31	2.59882e-30
MAFB	0.688551	11.2806	133.626	6.59502e-31	3.36197e-30
IL13RA1	0.731931	11.2628	128.874	7.22782e-30	3.65706e-29
YBX3	1.06359	11.3094	128.683	7.95817e-30	3.99677e-29
PID1	0.568944	11.259	126.932	1.92225e-29	9.58298e-29
CARS2	1.07837	11.2761	126.796	2.05848e-29	1.01872e-28
ASAH1	1.03123	11.3903	125.831	3.34778e-29	1.64478e-28
NFE2	0.797594	11.2553	119.315	8.93491e-28	4.35818e-27
ZNF385A	0.67071	11.2646	118.447	1.38372e-27	6.70116e-27
HLA-DMA	0.726299	11.4547	118.382	1.43018e-27	6.87706e-27
KIAA1598	0.589838	11.2619	115.712	5.49498e-27	2.62366e-26
ID1	1.61463	11.2995	112.464	2.82743e-26	1.34056e-25
RXRA	0.759442	11.2664	112.309	3.0577e-26	1.43967e-25
CARD16	0.971588	11.4505	111.035	5.8138e-26	2.71845e-25
SOCS3	1.00735	11.4187	106.493	5.74811e-25	2.66933e-24
NPC2	1.42054	11.6909	105.941	7.59792e-25	3.50435e-24
PRELID1	0.767642	11.6404	104.395	1.65745e-24	7.59292e-24
ENTPD1	0.803263	11.2702	103.865	2.16573e-24	9.8548e-24
MARC1	0.64988	11.2484	97.7516	4.74306e-23	2.14386e-22
TNFSF10	1.02045	11.3579	97.6228	5.06188e-23	2.27282e-22
FCGR1B	0.583703	11.2497	97.3007	5.95587e-23	2.65663e-22
IGFBP7	0.642454	11.3408	93.069	5.05019e-22	2.23793e-21
CTSZ	0.681631	11.2983	93.053	5.09138e-22	2.24153e-21
RHOB	0.936783	11.3074	90.8541	1.54669e-21	6.76552e-21
RP11-362F19.1	0.564793	11.2555	88.3974	5.35409e-21	2.32697e-20
NRGN	0.713305	11.2627	82.8278	8.9521e-20	3.86594e-19
SIRPA	0.561127	11.2511	82.5805	1.01453e-19	4.3535e-19
HLA-DRB5	0.891842	11.6894	81.8428	1.4735e-19	6.28323e-19
PTPRE	0.654082	11.2965	81.6149	1.65359e-19	7.00708e-19
MIR24-2	0.82013	11.2913	80.445	2.98907e-19	1.25875e-18
PLAC8	-1.06914	11.6582	78.3905	8.45592e-19	3.53896e-18
HMOX1	0.53855	11.2769	78.0113	1.02455e-18	4.26161e-18
CD86	0.471373	11.2626	77.0154	1.69633e-18	7.01286e-18
HLA-DMB	0.528724	11.3841	74.7424	5.36321e-18	2.20379e-17
APOBEC3A	0.650226	11.2738	72.8701	1.38473e-17	5.65571e-17
ALDH1A1	0.729906	11.2498	72.122	2.02297e-17	8.213e-17
ID2	0.765773	11.6449	71.8902	2.27517e-17	9.18192e-17
ALDH3B1	0.516228	11.2533	70.7932	3.96709e-17	1.59153e-16
DUSP6	0.70702	11.2944	69.9146	6.19273e-17	2.46981e-16
CCL3	1.11179	11.4152	69.0887	9.41321e-17	3.73226e-16
LGALS9	0.771182	11.3117	68.542	1.24206e-16	4.89605e-16
LYST	0.738499	11.3297	68.4971	1.27062e-16	4.97966e-16
PAK1	0.632692	11.2795	67.9412	1.68446e-16	6.56357e-16
FBP1	0.57465	11.2729	64.1732	1.13945e-15	4.41457e-15
CXCL2	0.822404	11.2581	63.5108	1.59493e-15	6.14412e-15
EFHD2	0.651478	11.366	63.2913	1.78291e-15	6.82946e-15
CSF1R	0.382128	11.2692	62.8587	2.22078e-15	8.45894e-15
BID	0.53778	11.3631	62.653	2.46531e-15	9.33788e-15
CAMK1	0.300772	11.2706	61.2964	4.90968e-15	1.84931e-14
AES	-1.14161	11.6834	61.0817	5.47554e-15	2.05106e-14
SLC2A3	0.886394	11.4957	60.5438	7.19581e-15	2.68064e-14
TESC	0.585462	11.2812	59.8859	1.00519e-14	3.72414e-14
SCIMP	0.548479	11.2868	58.7118	1.8254e-14	6.72619e-14
P2RY13	0.398474	11.2548	58.0948	2.4978e-14	9.15411e-14
KYNU	0.3945	11.2673	57.3508	3.64623e-14	1.32911e-13
2023-03-01	0.446153	11.275	54.2534	1.76229e-13	6.38949e-13
TUBA1A	0.77671	11.638	53.07	3.21874e-13	1.1608e-12
CDKN1A	0.582058	11.2606	52.6394	4.0077e-13	1.43768e-12
NAAA	0.648131	11.3608	51.2389	8.17838e-13	2.91839e-12
GAPT	0.32623	11.2748	51.0439	9.03222e-13	3.2062e-12
TPPP3	0.314108	11.2595	48.3409	3.58194e-12	1.26487e-11
RGS18	0.46309	11.253	47.7002	4.96632e-12	1.74465e-11
MBOAT7	0.653471	11.2724	47.3679	5.88398e-12	2.05636e-11
HLA-DQB1	0.361087	11.4836	46.3398	9.94212e-12	3.4568e-11
AOAH	0.482757	11.307	46.1908	1.0728e-11	3.71102e-11
LAT2	0.427273	11.3058	44.5008	2.5425e-11	8.75035e-11
CD99	0.579945	11.6842	44.0339	3.22743e-11	1.10515e-10
SLC40A1	0.511039	11.2673	39.902	2.67028e-10	9.09774e-10
ZEB2	0.503471	11.3078	39.8087	2.80099e-10	9.49535e-10
FAM26F	0.437405	11.3768	39.4196	3.41846e-10	1.15309e-09
LYN	0.378897	11.3261	38.5605	5.30834e-10	1.78171e-09
EREG	0.60052	11.2556	36.9817	1.19242e-09	3.98258e-09
OSM	0.712891	11.2646	36.678	1.39344e-09	4.63113e-09
CXCL16	0.267382	11.2666	35.7839	2.20459e-09	7.29129e-09
WARS	0.451466	11.2822	34.7348	3.77808e-09	1.24347e-08
IFITM3	0.27043	11.3014	34.2763	4.78173e-09	1.56619e-08
IL2RG	-1.60048	11.5925	33.5909	6.80106e-09	2.21689e-08
TUBA1B	-0.720074	11.5968	31.1242	2.4204e-08	7.85184e-08
RAB13	0.339127	11.2526	30.9754	2.61316e-08	8.43678e-08
ZNF703	0.152831	11.2543	27.8382	1.31893e-07	4.23808e-07
CLEC10A	0.0966581	11.2723	27.1667	1.8665e-07	5.96929e-07
ASCL2	0.348426	11.2714	25.991	3.43012e-07	1.09184e-06
HAVCR2	0.296662	11.268	25.4745	4.48262e-07	1.4202e-06
SIGLEC7	0.194754	11.2608	24.8061	6.33966e-07	1.99921e-06
ARHGAP24	0.152836	11.2754	24.5332	7.30392e-07	2.29262e-06
RGCC	0.467399	11.4022	23.9153	1.00668e-06	3.1453e-06
HHEX	0.200115	11.2859	23.8335	1.05041e-06	3.26687e-06
LIMS1	0.534192	11.3552	22.6748	1.91871e-06	5.94012e-06
LMNA	0.434645	11.2716	20.9243	4.77801e-06	1.4725e-05
HES1	0.167083	11.2543	20.5118	5.92655e-06	1.81819e-05
MEF2C	0.0762722	11.2882	19.1927	1.18166e-05	3.60884e-05
TSPO	2.19958	11.7224	18.3691	1.81981e-05	5.53287e-05
COQ7	0.443353	11.3101	18.0452	2.1572e-05	6.5294e-05
H1F0	0.201417	11.253	17.1571	3.44118e-05	0.000103694
CD9	0.318497	11.2589	16.9384	3.86127e-05	0.000115838
MAP3K7CL	0.451785	11.2637	16.6678	4.45306e-05	0.000133003
SOX4	0.271474	11.2702	16.2113	5.66541e-05	0.000168471
MIR4435-1HG	0.364585	11.2738	15.7098	7.38393e-05	0.000218616
GSN	-0.00200073	11.2827	15.4468	8.48617e-05	0.000250157
ALOX5AP	0.165278	11.44	14.2782	0.000157681	0.000462804
MT2A	0.382047	11.4178	14.0934	0.000173954	0.000508367
PLEK	0.151635	11.4381	13.4416	0.000246108	0.000716144
BASP1	0.0447232	11.2522	12.5805	0.000389785	0.00112938
CLU	0.367537	11.257	11.7685	0.00060241	0.00173802
UNC93B1	0.116262	11.2808	11.6763	0.000633022	0.00181792
OAS1	0.195224	11.2918	11.6691	0.000635468	0.00181792
SLC2A6	0.106311	11.2586	11.3905	0.000738212	0.00210297
HVCN1	0.167768	11.3067	11.0672	0.000878677	0.00249265
HLA-DQA2	-0.221736	11.3963	10.7885	0.00102132	0.00288524
SIGLEC10	0.0144189	11.2624	10.5631	0.00115369	0.00324565
CX3CR1	0.0373081	11.2782	10.5012	0.00119297	0.0033423
LINC00152	0.255861	11.3028	9.88106	0.00166989	0.0046592
IRF8	-0.0315463	11.3106	9.33871	0.00224364	0.00623437
CPNE2	0.114688	11.2523	7.64962	0.00567842	0.0157142
BATF3	-0.0468126	11.2508	7.30525	0.00687534	0.0189491
CTSC	-0.410323	11.4532	6.57713	0.0103297	0.0283544
XBP1	-0.377102	11.4674	5.90414	0.0151054	0.0412961
PPBP	0.689125	11.2971	5.87791	0.0153321	0.0417475
NOSIP	-0.354352	11.6615	5.84464	0.0156246	0.0423739
CITED2	0.203089	11.4433	5.61367	0.0178209	0.0481378
SELL	0.143944	11.6533	5.47493	0.0192911	0.0519023
SWAP70	-0.0145365	11.2693	5.36822	0.0205069	0.0549553
MX1	0.20221	11.2762	5.24518	0.0220076	0.0585879
TCF7L2	-0.0245238	11.2518	5.243	0.0220353	0.0585879
SDPR	0.283067	11.2605	5.01566	0.0251191	0.0663513
IFIT3	0.0377358	11.25	5.01347	0.0251509	0.0663513
MARCKSL1	-0.397334	11.3707	4.98111	0.0256256	0.0673417
FAM13A	0.0898574	11.2514	4.93123	0.0263755	0.0690448
USP10	0.180465	11.3068	4.82409	0.0280647	0.073184
BTG2	-0.387529	11.5381	4.00644	0.0453267	0.117745
PLA2G16	-0.233473	11.2756	3.86093	0.0494228	0.127896
EAF2	-0.109929	11.2945	3.6653	0.0555566	0.143222
LYPD2	-0.254074	11.2836	3.49906	0.0614036	0.157696
PHACTR2	0.0484009	11.2525	3.42062	0.0643869	0.164733
TCEAL4	0.130424	11.2697	3.25342	0.0712745	0.18167
ADRB2	-0.30258	11.2735	3.08181	0.0791726	0.201045
CTSL	-0.0954088	11.2597	3.04905	0.0807843	0.204372
C1QA	-0.271666	11.2718	3.01409	0.0825436	0.208047
DDAH2	-0.28667	11.2856	3.00062	0.0832326	0.209006
PHLDA1	0.0421939	11.2484	2.79201	0.0947354	0.237013
KIF23	0.051568	11.2416	2.78144	0.0953626	0.237705
TSPAN2	-0.0445592	11.2578	2.63776	0.104351	0.259157
VMO1	-0.184499	11.2551	2.53389	0.111425	0.275716
FUT7	-0.0582088	11.2551	2.50932	0.113175	0.279028
MTSS1	-0.0902017	11.2738	2.37185	0.123541	0.303481
LGMN	-0.206593	11.2521	2.34338	0.125816	0.307954
DUSP2	-0.401013	11.4871	2.23251	0.135134	0.329572
ABI3	-0.142894	11.3461	2.12152	0.145242	0.352953
IL3RA	-0.385744	11.2526	2.10071	0.147231	0.356508
VIMP	0.0507487	11.3435	1.95112	0.162466	0.391999
SERPINF1	-0.354709	11.2565	1.88371	0.169913	0.408514
RRM2	-0.0451201	11.2477	1.7123	0.190687	0.45684
CDKN1C	-0.147986	11.251	1.63768	0.200644	0.479003
CD40	-0.146097	11.2671	1.63007	0.201693	0.479818
PPM1N	-0.0411757	11.2558	1.5466	0.213639	0.505528
PHF19	-0.0131698	11.2605	1.54421	0.213992	0.505528
TCL1A	-0.538083	11.3065	1.53304	0.215657	0.507693
MTFR2	0.0227193	11.2406	1.50088	0.220536	0.517383
SHCBP1	0.0193884	11.2424	1.45902	0.227087	0.530913
C3AR1	-0.0620619	11.2521	1.41188	0.234744	0.546929
CXXC5	-0.190918	11.2889	1.34025	0.246989	0.573489
TSC22D1	0.0448537	11.2574	1.32373	0.249923	0.57832
CDCA3	0.00141146	11.2415	1.27424	0.258973	0.597223
PPOX	-0.0162036	11.2519	1.24023	0.265426	0.608066
PLD4	-0.585529	11.2698	1.24001	0.265468	0.608066
CEP55	0.00272596	11.2414	1.22708	0.267977	0.611745
IFI44L	0.019914	11.25	1.16951	0.279502	0.635913
SNUPN	0.00520235	11.2617	1.03957	0.307921	0.698228
CCDC50	-0.331607	11.2774	1.02884	0.310431	0.701574
ANKRD55	-0.0423949	11.2545	1.01253	0.314298	0.707953
LINC00926	-0.260572	11.2807	0.970537	0.324546	0.727677
POU2AF1	-0.176744	11.253	0.967915	0.325201	0.727677
EGR1	-0.0512219	11.2595	0.958196	0.327642	0.730727
SPIB	-0.487283	11.2637	0.925098	0.33614	0.747222
RPL39	0.0978371	11.3956	0.901495	0.342381	0.758609
RP11-664D1.1	-0.0830395	11.2735	0.878165	0.348705	0.770104
EMC9	0.0124111	11.255	0.863627	0.352726	0.776454
PLK1	-0.00816745	11.2421	0.846917	0.357426	0.784255
WBP4	0.0242437	11.266	0.839531	0.359531	0.786329
RGS1	-0.108389	11.327	0.824344	0.363913	0.793354
ADTRP	-0.0557141	11.2877	0.798265	0.371613	0.807543
CDK1	-0.0230058	11.2444	0.772173	0.379546	0.822147
CD300A	-0.270572	11.3174	0.766814	0.381205	0.823111
NEAT1	1.95687	11.8029	0.733911	0.391618	0.842912
UBE2C	-0.0472188	11.2475	0.717759	0.39688	0.851496
FCRL1	-0.150156	11.2537	0.714003	0.398118	0.851496
CRIP2	-0.00581431	11.2581	0.702226	0.402037	0.857173
DAB2	-0.185296	11.2507	0.653812	0.418753	0.890014
ID3	-0.176693	11.2938	0.620382	0.430906	0.91284
REG4	-0.0400225	11.2482	0.616943	0.432185	0.91284
CDT1	-0.00798129	11.2424	0.6019	0.437854	0.921941
CORO1B	-0.0338172	11.346	0.593615	0.441025	0.925742
PNOC	-0.352283	11.2581	0.572985	0.449075	0.939731
PSAP	1.73559	11.7879	0.54521	0.460281	0.960218
TSPAN13	-0.477609	11.2614	0.538351	0.463117	0.962882
SMIM14	-0.195728	11.3021	0.535271	0.464399	0.962882
CKB	-0.15303	11.2513	0.522648	0.469714	0.970934
CCNB2	-0.0224799	11.2439	0.495701	0.481395	0.992054
TPX2	-0.0182859	11.2431	0.47274	0.491729	1
RP11-291B21.2	-0.0569992	11.2494	0.46453	0.495514	1
BUB1	-0.00558571	11.2419	0.423727	0.515083	1
FAM43A	-0.046774	11.2509	0.419101	0.517386	1
FCGR2B	-0.194933	11.2561	0.415633	0.519124	1
CST3	2.97136	12.2172	0.409403	0.522273	1
CD1C	-0.307063	11.2691	0.371645	0.542109	1
TTC38	-0.260881	11.2863	0.363512	0.546562	1
IFITM2	-0.629115	11.7666	0.357648	0.549815	1
NUSAP1	-0.0332624	11.2472	0.342793	0.558222	1
ADAM28	-0.171472	11.2648	0.311293	0.576888	1
GPR56	-0.361069	11.2816	0.236749	0.626564	1
CD22	-0.186364	11.2623	0.229742	0.631715	1
PPAPDC1B	-0.169219	11.2909	0.204648	0.650995	1
CD82	-0.166429	11.2833	0.202425	0.65277	1
HIST1H2AC	-0.0277457	11.2785	0.196515	0.657548	1
P2RX5	-0.199221	11.2599	0.196237	0.657775	1
GIMAP7	0.00220487	11.7791	0.176865	0.674081	1
FCER1A	-0.678617	11.3014	0.17666	0.67426	1
HLA-DQA1	-0.572049	11.4715	0.165568	0.684081	1
ANXA1	1.1899	11.8146	0.165359	0.68427	1
ZBTB16	-0.128186	11.2564	0.158121	0.690893	1
TCF4	-0.464855	11.2571	0.153903	0.694833	1
LST1	2.58342	11.8598	0.151249	0.697345	1
TCEA3	-0.0898932	11.2675	0.150314	0.698235	1
FCRL2	-0.164244	11.2506	0.149136	0.699363	1
FCN1	3.79459	11.8841	0.13771	0.710568	1
MT1E	-0.0994893	11.2563	0.136212	0.712076	1
CCL4	-0.50813	11.4285	0.135531	0.712765	1
UGCG	-0.422808	11.2588	0.119615	0.729453	1
S100A11	2.112	11.8535	0.115255	0.734238	1
MIAT	-0.133093	11.254	0.111942	0.737944	1
GPX1	2.22555	11.8492	0.111212	0.738769	1
LEF1	-0.395823	11.4144	0.10935	0.740885	1
GPR183	-0.442482	11.3459	0.108903	0.741396	1
AC079767.4	-0.170088	11.2526	0.105062	0.745838	1
CHI3L2	-0.243197	11.2711	0.104779	0.746168	1
BANK1	-0.34613	11.2896	0.0996072	0.752301	1
GSTP1	1.46459	11.8501	0.0849319	0.770722	1
LAG3	-0.208321	11.2531	0.0782674	0.779659	1
NDRG2	-0.0740169	11.2503	0.07691	0.781529	1
PRSS57	-0.17397	11.2555	0.0743462	0.785111	1
PKIG	-0.318332	11.2626	0.0738976	0.785744	1
CASP3	-0.108952	11.2559	0.0701086	0.791179	1
CYB561A3	-0.355419	11.3048	0.069168	0.792552	1
RAMP1	-0.288919	11.2571	0.0687205	0.793209	1
GPR171	-0.153476	11.2548	0.0681705	0.794019	1
HES4	-0.299376	11.258	0.0643435	0.799758	1
HLA-DOB	-0.271562	11.2679	0.0635575	0.800959	1
PTPRCAP	-2.34808	11.9514	0.062948	0.801896	1
XCL1	-0.355872	11.2538	0.0598791	0.806687	1
C10orf128	-0.229363	11.2559	0.0583194	0.809172	1
MCM7	-0.14629	11.2624	0.0576468	0.810255	1
CDKN3	-0.0492797	11.2441	0.0560078	0.812921	1
MAD2L1	-0.123749	11.2571	0.0547071	0.815066	1
MYC	-0.321214	11.3433	0.0506692	0.821903	1
IGJ	-0.967562	11.4143	0.0505638	0.822085	1
FCER1G	1.91961	11.8899	0.0504424	0.822295	1
CD200	-0.0933541	11.2483	0.0492677	0.824342	1
PDLIM1	-0.384644	11.2825	0.0486954	0.825349	1
TPST2	-0.329216	11.3383	0.0485142	0.825669	1
MYBL1	-0.276973	11.2662	0.0476867	0.827139	1
KLF6	0.502682	11.8119	0.0431507	0.835442	1
PTGDS	-0.998332	11.3189	0.0430022	0.835721	1
NPDC1	-0.165131	11.2604	0.0351197	0.851345	1
IRF1	-0.0801318	11.4473	0.0297921	0.862963	1
RP5-1073O3.7	-0.118986	11.2634	0.0289836	0.864817	1
IFNG	-0.250363	11.255	0.0271346	0.86916	1
GNG7	-0.398933	11.2738	0.0270313	0.869407	1
TK1	-0.0846279	11.2482	0.024915	0.874579	1
BLK	-0.34849	11.2663	0.0249053	0.874603	1
PPP1R14A	-0.332349	11.254	0.019371	0.889308	1
FCGR3A	-0.902682	11.549	0.0190362	0.890263	1
LDHB	-0.365505	12.2053	0.01837	0.892188	1
CCR7	-0.423268	11.3995	0.018316	0.892346	1
TAGLN2	-0.0568989	11.642	0.0180358	0.893167	1
KLRF1	-0.385986	11.2704	0.0176748	0.894236	1
LTA	-0.111808	11.2583	0.0161816	0.898777	1
RP11-81H14.2	-0.245618	11.2549	0.0158256	0.89989	1
PRF1	-0.951836	11.5307	0.015011	0.902488	1
HCST	0.164845	11.7987	0.014629	0.90373	1
FCRL6	-0.442581	11.2921	0.0138709	0.906246	1
SH2D1B	-0.303972	11.2617	0.0131815	0.908595	1
CXCR4	-1.29031	11.9639	0.012413	0.911288	1
PPP1R14B	-0.339484	11.2509	0.0111897	0.915756	1
PTMS	-0.25239	11.2547	0.0105809	0.918071	1
GTF3C1	-0.245016	11.2603	0.0104208	0.918691	1
KIAA0125	-0.361993	11.2668	0.0101808	0.91963	1
GZMH	-0.873012	11.5313	0.0098561	0.920918	1
APMAP	-0.605223	11.3507	0.00976246	0.921293	1
S100A10	1.62118	11.9643	0.00931829	0.923099	1
AQP3	-0.408943	11.3674	0.00836239	0.927138	1
SOCS2	-0.175839	11.2659	0.00807092	0.928416	1
PTGER2	-0.345331	11.3277	0.00774535	0.929871	1
KLRD1	-0.714786	11.3145	0.00707257	0.932978	1
CISH	-0.154825	11.2785	0.00605197	0.937992	1
PYHIN1	-0.33889	11.2833	0.00583977	0.939086	1
AIF1	2.80816	12.0409	0.00566379	0.940009	1
TNFRSF4	-0.121681	11.2649	0.00538507	0.941501	1
CD79B	-0.807349	11.4621	0.00509707	0.943084	1
HLA-DRB1	1.14167	12.0212	0.00502222	0.943503	1
LGALS1	2.52847	12.0566	0.00476612	0.94496	1
COTL1	1.68479	12.0885	0.00448882	0.946583	1
CLIC1	0.422869	11.8945	0.00421451	0.948238	1
FXYD7	-0.128466	11.2528	0.00409253	0.948992	1
ITM2A	-0.53011	11.3736	0.0040846	0.949041	1
CD2	-0.992967	11.4883	0.00407381	0.949108	1
CD72	-0.326849	11.2602	0.00347188	0.953014	1
PTGER4	-0.257741	11.351	0.0034706	0.953022	1
CTSS	2.44541	12.0744	0.00346487	0.953061	1
VPREB3	-0.338362	11.2771	0.00340207	0.953488	1
FGFBP2	-0.87548	11.6169	0.00338086	0.953633	1
SAT1	1.83942	12.0493	0.00327848	0.95434	1
PRSS23	-0.400181	11.2838	0.00323997	0.954608	1
CDK6	-0.160458	11.2623	0.00284748	0.957444	1
AC013264.2	-0.119919	11.2689	0.00283548	0.957533	1
PASK	-0.194496	11.2997	0.00256762	0.959587	1
PPP2R5C	-0.475393	11.4195	0.00256128	0.959637	1
ARPC2	0.330799	12.1964	0.00255072	0.95972	1
TPD52	-0.497779	11.2916	0.00248536	0.960239	1
GZMB	-1.43173	11.655	0.00228921	0.961839	1
ZBP1	-0.260483	11.2598	0.00207606	0.963658	1
TSC22D3	-0.430671	11.9309	0.00203681	0.964003	1
GIMAP5	-0.339613	11.3867	0.00197952	0.964512	1
CD38	-0.356394	11.2685	0.0018012	0.966148	1
ZFP36	0.903346	12.0242	0.00177091	0.966433	1
CALM1	-0.754652	12.0178	0.00173509	0.966774	1
DNAJB1	-0.380069	11.4721	0.00173478	0.966777	1
SRGN	1.31393	12.0738	0.00169591	0.967151	1
IER2	0.286831	11.9034	0.0016842	0.967265	1
BLNK	-0.450633	11.2579	0.00166884	0.967414	1
IRF7	-0.494962	11.2969	0.00166414	0.96746	1
ARPC3	0.848064	12.1591	0.0016309	0.967787	1
PYROXD2	-0.182738	11.2496	0.00162204	0.967874	1
EOMES	-0.306314	11.2551	0.00148521	0.969258	1
C1orf21	-0.427219	11.2783	0.00145589	0.969563	1
ZFP36L2	0.19474	11.879	0.00143478	0.969785	1
S100B	-0.430875	11.2951	0.00135916	0.970591	1
CWF19L2	-0.210553	11.2921	0.00132676	0.970944	1
JUN	-0.269718	12.2469	0.00104296	0.974237	1
CPA5	-0.0987201	11.2545	0.00102576	0.97445	1
TSHZ2	-0.123224	11.2772	0.00102438	0.974467	1
ARPC1B	0.841782	12.0866	0.000841902	0.976852	1
KLRC1	-0.551257	11.2703	0.000828852	0.977032	1
AC092580.4	-0.346071	11.2588	0.000813857	0.977241	1
PMAIP1	-0.557192	11.3635	0.000659532	0.979511	1
PLEKHF1	-0.413008	11.2783	0.000650508	0.979652	1
HLA-DPA1	0.186263	12.1712	0.000600342	0.980452	1
MAL	-0.335066	11.3816	0.000558114	0.981152	1
TBX21	-0.385921	11.2713	0.000557548	0.981162	1
NELL2	-0.238822	11.2782	0.000552071	0.981254	1
HLA-DPB1	0.343	12.1576	0.000543632	0.981398	1
RARRES3	-0.667738	11.6458	0.000501714	0.98213	1
BIRC3	-0.574323	11.3269	0.00046099	0.98287	1
CST7	-1.19131	11.5978	0.000396621	0.984111	1
IL7R	-0.816745	11.554	0.000365394	0.984749	1
FHIT	-0.307899	11.333	0.000348222	0.985112	1
KLRG1	-0.551331	11.301	0.000292725	0.986349	1
LY6E	-0.73756	11.6229	0.000280417	0.98664	1
LINC00861	-0.589786	11.3488	0.000273039	0.986816	1
KLRB1	-0.634305	11.3164	0.00025724	0.987204	1
TMEM66	-0.364489	12.0827	0.000248828	0.987414	1
TXNIP	-0.31807	12.0394	0.000219192	0.988188	1
VIM	1.71068	12.3342	0.000213863	0.988332	1
MT-ATP6	0.400502	12.2564	0.000213829	0.988333	1
LAT	-0.769804	11.4465	0.000213518	0.988342	1
DDIT4	-0.619762	11.3969	0.000208375	0.988483	1
CD3D	-1.22299	11.9115	0.000197787	0.988779	1
CD7	-1.35086	11.6688	0.000142965	0.99046	1
CD52	-2.13205	12.386	0.000128827	0.990944	1
EVL	-1.40513	11.7255	0.000126835	0.991014	1
SH2D1A	-0.603087	11.3252	0.000102934	0.991905	1
SMKR1	-0.212967	11.2517	9.50541e-05	0.992221	1
TYROBP	2.65431	12.384	8.26012e-05	0.992749	1
LCK	-1.07473	11.559	7.80011e-05	0.992953	1
HPGD	-0.19044	11.2556	6.42183e-05	0.993606	1
MYL6	0.497432	12.3257	6.29947e-05	0.993667	1
PIM1	-0.502273	11.3767	5.96111e-05	0.99384	1
CD79A	-0.780203	11.448	5.51879e-05	0.994073	1
CD8A	-0.740041	11.3329	4.74178e-05	0.994506	1
CRTAM	-0.30065	11.2614	4.62658e-05	0.994573	1
RALGPS2	-0.413075	11.2788	4.12903e-05	0.994873	1
GZMA	-1.43577	11.7107	3.51826e-05	0.995267	1
CD27	-0.991814	11.5037	3.35292e-05	0.99538	1
CD37	0.124153	12.0797	3.05526e-05	0.99559	1
MYL12A	-0.625418	12.3495	2.54857e-05	0.995972	1
IL2RB	-0.644358	11.3023	2.15411e-05	0.996297	1
LYAR	-0.657083	11.3787	1.96385e-05	0.996464	1
CCDC34	-0.128368	11.2502	1.78167e-05	0.996632	1
PRKCQ-AS1	-0.531607	11.3478	1.77922e-05	0.996634	1
DERL3	-0.614909	11.2591	1.7154e-05	0.996695	1
PTGDR	-0.545661	11.2753	1.65636e-05	0.996753	1
PTTG1	-0.422521	11.2669	1.45653e-05	0.996955	1
TRAT1	-0.453797	11.3742	1.28801e-05	0.997136	1
CEP78	-0.55321	11.2922	1.27476e-05	0.997151	1
YPEL1	-0.352794	11.2538	1.26806e-05	0.997159	1
AKR1C3	-0.506634	11.2933	1.23777e-05	0.997193	1
S100A6	2.01145	12.5041	9.90424e-06	0.997489	1
SYNE2	-0.710514	11.3559	9.50819e-06	0.99754	1
S100A8	5.32711	12.738	9.41529e-06	0.997552	1
LTB	-2.03861	12.6346	9.40075e-06	0.997554	1
HOPX	-1.24319	11.4538	9.33439e-06	0.997562	1
GNLY	-1.66768	12.5945	9.13679e-06	0.997588	1
LBH	-1.04222	11.4652	8.61342e-06	0.997658	1
MATK	-0.769767	11.3161	8.18929e-06	0.997717	1
FTH1	1.89365	14.0065	7.17453e-06	0.997863	1
CHST12	-0.668165	11.3306	7.13474e-06	0.997869	1
S100A9	5.63678	13.1755	7.13396e-06	0.997869	1
NKG7	-1.44414	12.4846	6.50649e-06	0.997965	1
TIGIT	-0.530295	11.298	5.70792e-06	0.998094	1
TCF7	-0.476703	11.3738	5.61793e-06	0.998109	1
CYBA	0.934914	12.463	5.32573e-06	0.998159	1
SPOCK2	-0.666981	11.3668	5.29112e-06	0.998165	1
MS4A1	-0.572651	11.3496	5.21767e-06	0.998177	1
LYZ	4.90346	12.9543	4.95178e-06	0.998225	1
CLIC3	-1.12835	11.3802	4.20109e-06	0.998365	1
RPS29	-0.541551	12.446	3.47958e-06	0.998512	1
SPON2	-0.691746	11.4392	3.45991e-06	0.998516	1
CD247	-1.09763	11.5352	3.44064e-06	0.99852	1
PIK3IP1	-0.622012	11.4634	3.40996e-06	0.998527	1
GAPDH	1.66965	12.6182	3.06642e-06	0.998603	1
SH3BGRL3	1.07447	12.5466	2.85166e-06	0.998653	1
NPM1	-0.484787	12.4449	2.81204e-06	0.998662	1
OAZ1	1.21521	12.5729	2.75606e-06	0.998675	1
SH3YL1	-0.461843	11.3767	2.22943e-06	0.998809	1
S100A4	2.31425	12.9341	2.14731e-06	0.998831	1
NCR3	-0.794559	11.3241	1.45823e-06	0.999036	1
HLA-DRA	1.45312	12.7925	1.38173e-06	0.999062	1
LAIR2	-0.526166	11.3012	1.16888e-06	0.999137	1
FTL	2.41243	14.482	1.16675e-06	0.999138	1
RPS5	-0.545369	13.5497	1.05596e-06	0.99918	1
DUSP1	0.871667	12.7205	9.91885e-07	0.999205	1
SAMD3	-0.637463	11.2997	9.76346e-07	0.999212	1
APOBEC3G	-0.916394	11.4047	9.59812e-07	0.999218	1
CXCR3	-0.556994	11.2711	9.07572e-07	0.99924	1
RPSA	-0.969854	13.1335	8.22199e-07	0.999277	1
FOS	1.02557	12.9046	6.34065e-07	0.999365	1
RPS23	-0.224388	13.658	5.36068e-07	0.999416	1
RPL34	-0.188434	13.9297	3.2535e-07	0.999545	1
GZMK	-1.30075	11.4287	3.22827e-07	0.999547	1
CEP290	-0.279121	11.2648	3.17064e-07	0.999551	1
GPR18	-0.310941	11.2677	2.7901e-07	0.999579	1
HLA-C	-0.551225	12.8703	2.3779e-07	0.999611	1
MZB1	-0.714433	11.3046	2.21894e-07	0.999624	1
NMT2	-0.270099	11.2676	2.13416e-07	0.999631	1
CD74	0.525955	13.1212	2.12067e-07	0.999633	1
RPS25	-0.383074	13.3435	1.74349e-07	0.999667	1
ACTB	0.597606	14.4343	1.65972e-07	0.999675	1
RPL8	0.108875	13.6753	1.60196e-07	0.999681	1
HLA-B	-0.218563	13.5462	1.55315e-07	0.999686	1
RPS20	-0.398321	13.0572	1.13105e-07	0.999732	1
HLA-A	-0.352261	13.2403	1.08626e-07	0.999737	1
RPLP0	-0.385204	13.0304	1.0324e-07	0.999744	1
EEF1B2	-0.215674	12.6275	8.99636e-08	0.999761	1
MT-ND2	-0.276571	12.7333	8.47469e-08	0.999768	1
RPLP1	0.44951	14.5374	6.69313e-08	0.999794	1
B2M	-0.41267	15.6596	6.46466e-08	0.999797	1
RPS9	0.131525	13.5653	6.29872e-08	0.9998	1
RPS8	-0.186322	14.1097	6.14839e-08	0.999802	1
RPL32	0.0872037	14.4923	4.96211e-08	0.999822	1
RPS15	0.0173853	13.7561	4.77291e-08	0.999826	1
RPLP2	-0.146261	14.1009	3.94566e-08	0.999842	1
RPS13	-0.0849807	13.5864	3.31878e-08	0.999855	1
RPL12	0.0773434	13.976	3.02282e-08	0.999861	1
JUNB	0.138223	13.2168	2.85615e-08	0.999865	1
RPL18A	-0.10581	14.0666	2.63583e-08	0.99987	1
RHOC	-1.03387	11.4045	2.57824e-08	0.999872	1
RPL11	0.0602567	14.4991	2.35974e-08	0.999877	1
RPS6	-0.251857	15.0039	2.01318e-08	0.999887	1
RPL13A	-0.279379	14.926	1.92554e-08	0.999889	1
RPS18	-0.173254	14.3214	1.90214e-08	0.99989	1
H3F3B	0.163843	12.9384	1.86004e-08	0.999891	1
MT-CO2	0.143762	13.2682	1.85573e-08	0.999891	1
ACTG1	0.117419	12.7061	1.7749e-08	0.999894	1
XCL2	-0.656625	11.2903	1.55637e-08	0.9999	1
CD8B	-0.747933	11.3742	1.50262e-08	0.999902	1
MALAT1	-0.648901	16.6477	1.42955e-08	0.999905	1
S1PR5	-0.455878	11.2871	1.37595e-08	0.999906	1
KIF15	-0.00852442	11.2406	1.20978e-08	0.999912	1
RPL19	-0.0111562	14.3475	1.1721e-08	0.999914	1
BTG1	-0.0499974	12.5889	1.15635e-08	0.999914	1
CD19	-0.22798	11.2555	1.11517e-08	0.999916	1
MT-ND4	-0.126035	13.0582	1.07218e-08	0.999917	1
TKTL1	-0.169492	11.2497	1.05559e-08	0.999918	1
RPL13	-0.0846245	15.0166	1.02626e-08	0.999919	1
RPS12	-0.124937	14.341	9.37446e-09	0.999923	1
TNFRSF18	-0.330864	11.2587	9.30413e-09	0.999923	1
TNFRSF13B	-0.217732	11.2524	9.18465e-09	0.999924	1
PPP2R2B	-0.236294	11.2537	8.92874e-09	0.999925	1
CDC20	-0.0505284	11.2435	8.8714e-09	0.999925	1
FASLG	-0.165779	11.2501	8.22365e-09	0.999928	1
HJURP	-0.00722663	11.2404	8.19432e-09	0.999928	1
HMMR	-0.0163566	11.2413	7.88774e-09	0.999929	1
RP11-25K19.1	-0.274052	11.2572	7.81756e-09	0.999929	1
KIFC1	-0.0151421	11.241	7.42008e-09	0.999931	1
KIAA0101	-0.0854396	11.2499	7.1679e-09	0.999932	1
IL18RAP	-0.1769	11.2483	7.07996e-09	0.999933	1
GTSE1	-0.0222025	11.2414	6.81023e-09	0.999934	1
RPS2	0.0116443	14.9987	6.77919e-09	0.999934	1
RPS14	-0.0248957	14.4856	6.40909e-09	0.999936	1
KIF11	-0.0294251	11.2423	6.28307e-09	0.999937	1
TYMS	-0.0797789	11.2484	5.90285e-09	0.999939	1
RPS4X	-0.0736778	14.2065	5.5166e-09	0.999941	1
AURKB	-0.053741	11.2432	5.34656e-09	0.999942	1
CDCA8	-0.0287378	11.2421	5.23858e-09	0.999942	1
CCNA2	-0.0166606	11.242	5.18603e-09	0.999943	1
CKAP2L	-0.0157083	11.241	4.87081e-09	0.999944	1
CCL5	-1.54899	12.161	4.77164e-09	0.999945	1
BIRC5	-0.0630842	11.2454	4.4995e-09	0.999946	1
FCER2	-0.201285	11.2586	4.39081e-09	0.999947	1
CENPA	-0.0219795	11.2421	4.16853e-09	0.999948	1
RP5-1028K7.2	-0.181393	11.2521	4.02724e-09	0.999949	1
KIF4A	-0.0134077	11.241	3.98624e-09	0.99995	1
TLR10	-0.16486	11.2493	3.89559e-09	0.99995	1
FCRLA	-0.317029	11.2648	3.62866e-09	0.999952	1
MKI67	-0.0590394	11.2461	3.5083e-09	0.999953	1
DEPDC1	-0.00971084	11.2409	3.38938e-09	0.999954	1
RPL36	-0.0699734	13.0549	3.37591e-09	0.999954	1
NCAPG	-0.0247589	11.2417	3.08921e-09	0.999956	1
GCSAM	-0.136404	11.2579	3.02998e-09	0.999956	1
CASC5	-0.02851	11.2415	3.01267e-09	0.999956	1
MND1	-0.0114724	11.241	3.00938e-09	0.999956	1
CD160	-0.534072	11.2975	2.81761e-09	0.999958	1
ASPM	-0.0202178	11.2415	2.81395e-09	0.999958	1
CCR6	-0.168892	11.2542	2.72348e-09	0.999958	1
RP11-1399P15.1	-0.0546406	11.2514	2.59956e-09	0.999959	1
NSG1	-0.269398	11.2764	2.54613e-09	0.99996	1
DLGAP5	-0.0247436	11.2422	2.18061e-09	0.999963	1
CENPM	-0.134484	11.2522	2.17699e-09	0.999963	1
TOP2A	-0.0508713	11.2451	2.09505e-09	0.999963	1
CDCA2	-0.0103484	11.2407	2.0651e-09	0.999964	1
PBK	-0.00759282	11.2406	2.02803e-09	0.999964	1
SKA3	-0.0071113	11.2405	1.94106e-09	0.999965	1
PFN1	-0.0431576	13.1203	1.92628e-09	0.999965	1
RPL10	0.0533198	15.0285	1.4343e-09	0.99997	1
KIF2C	-0.0109024	11.2407	1.3677e-09	0.99997	1
CFL1	0.0025674	12.6419	4.81527e-10	0.999982	1
STMN1	-1.02954	11.3417	1.0823e-10	0.999992	1
STK17A	-1.22842	11.5175	3.36513e-11	0.999995	1
CTSW	-1.86213	11.72	2.31921e-11	0.999996	1
SLAMF7	-0.597652	11.2641	1.86446e-11	0.999997	1
C12orf75	-1.3619	11.3845	1.81899e-11	0.999997	1
ITM2C	-1.02822	11.3089	1.81899e-12	0.999999	1
CD3E	-1.27419	11.7496	5.68434e-13	0.999999	1
IL32	-1.85206	12.5067	-4.87333e-08	1	1
CD69	-1.3536	11.6432	-2.45564e-11	1	1
GZMM	-1.16896	11.4689	-1.36424e-11	1	1
FKBP11	-0.768732	11.3278	-2.27374e-12	1	1
CD3G	-0.765794	11.4544	-1.09139e-11	1	1
