## Supplementary file 10 for "Unravelling Immune Cell Signatures: CIBERSORTx-assisted Construction of Signature Matrix from Single-Cell Data"

### Sheet: contrast_10_vs_all_mean_pbmc_15
Genes	logFC	logCPM	LR	PValue	FDR
CD79A	4.07013	11.448	1444.78	3.9079e-316	2.64956e-313
MS4A1	3.12439	11.3496	719.631	1.61004e-158	5.45805e-156
CD79B	3.09782	11.4621	621.065	4.38716e-137	9.91497e-135
BANK1	2.19246	11.2896	427.371	6.06995e-95	1.02886e-92
HLA-DQA1	2.45636	11.4715	386.944	3.82918e-86	5.19236e-84
PDLIM1	2.21076	11.2825	384.426	1.3529e-85	1.52878e-83
HLA-DQB1	2.22836	11.4836	378.639	2.46251e-84	2.38512e-82
FCRLA	1.75893	11.2648	336.751	3.25453e-75	2.75821e-73
HLA-DQA2	1.77795	11.3963	327.927	2.71777e-73	2.04739e-71
BLK	1.80199	11.2663	313.136	4.53008e-70	3.0714e-68
HLA-DMA	1.564	11.4547	291.669	2.15271e-65	1.32685e-63
PNOC	1.50273	11.2581	288.923	8.53495e-65	4.82225e-63
TNFRSF13B	1.83943	11.2524	285.416	4.95846e-64	2.58603e-62
SPIB	1.6037	11.2637	282.856	1.7912e-63	8.67452e-62
RALGPS2	1.75701	11.2788	282.16	2.54083e-63	1.14846e-61
KIAA0125	2.08359	11.2668	257.764	5.27055e-58	2.2334e-56
GNG7	1.62427	11.2738	252.833	6.26295e-57	2.49781e-55
POU2AF1	1.46257	11.253	249.109	4.06153e-56	1.52984e-54
GZMB	1.85554	11.655	236.488	2.29331e-53	8.1835e-52
CD27	1.55298	11.5037	215.153	1.03189e-48	3.4981e-47
CCDC50	1.65463	11.2774	204.976	1.71426e-46	5.53462e-45
EAF2	1.57087	11.2945	203.837	3.03703e-46	9.35956e-45
TPD52	1.62671	11.2916	201.229	1.12633e-45	3.32023e-44
PKIG	1.35955	11.2626	199.505	2.67845e-45	7.56663e-44
LINC00926	1.367	11.2807	191.949	1.19364e-43	3.23715e-42
HLA-DMB	1.32339	11.3841	188.621	6.35761e-43	1.65787e-41
VPREB3	1.34149	11.2771	185.551	2.97538e-42	7.47152e-41
HLA-DOB	1.33454	11.2679	184.664	4.64709e-42	1.12526e-40
CD19	1.18984	11.2555	167.16	3.08647e-38	7.21595e-37
ITGB2	-1.83969	11.6593	145.871	1.38539e-33	3.13099e-32
PPP1R14A	1.51732	11.254	145.407	1.74999e-33	3.8274e-32
TCF4	1.11289	11.2571	144.397	2.90918e-33	6.16382e-32
BLNK	0.931397	11.2579	140.539	2.02969e-32	4.17009e-31
FKBP11	1.50535	11.3278	139.659	3.16008e-32	6.30157e-31
CD1C	1.78494	11.2691	138.751	4.99352e-32	9.67317e-31
ARHGAP24	1.17095	11.2754	138.571	5.46685e-32	1.02959e-30
MEF2C	1.12278	11.2882	132.527	1.14715e-30	2.10207e-29
CXXC5	1.31361	11.2889	131.56	1.86735e-30	3.33175e-29
HLA-DRB5	1.5753	11.6894	130.8	2.73897e-30	4.76159e-29
LY86	1.01534	11.379	128.205	1.01204e-29	1.7154e-28
FCGR2B	1.04081	11.2561	119.388	8.61071e-28	1.42392e-26
CD82	1.4046	11.2833	117.85	1.86998e-27	3.01869e-26
TSPAN13	0.901605	11.2614	115.499	6.12034e-27	9.65021e-26
PLD4	1.77492	11.2698	110.385	8.07004e-26	1.24352e-24
SWAP70	1.18918	11.2693	108.63	1.95559e-25	2.94642e-24
P2RX5	1.0337	11.2599	108.042	2.63137e-25	3.87842e-24
XBP1	1.22785	11.4674	106.006	7.35183e-25	1.06054e-23
ITM2C	2.56091	11.3089	101.021	9.10223e-24	1.28569e-22
CYB561A3	1.10773	11.3048	100.824	1.00508e-23	1.3907e-22
MZB1	3.59519	11.3046	99.7065	1.76743e-23	2.39664e-22
TLR10	0.843291	11.2493	99.0305	2.48641e-23	3.30546e-22
CD22	0.934856	11.2623	97.1249	6.50895e-23	8.48668e-22
TAGLN2	1.07157	11.642	96.445	9.17563e-23	1.17379e-21
DERL3	2.05202	11.2591	95.7679	1.2917e-22	1.6218e-21
RNASE6	0.867195	11.3285	95.0986	1.81133e-22	2.23288e-21
FCRL2	1.01024	11.2506	90.1199	2.2416e-21	2.71394e-20
C12orf75	0.910067	11.3845	85.7756	2.01562e-20	2.39753e-19
GAPT	0.842558	11.2748	85.1911	2.70875e-20	3.16644e-19
PPAPDC1B	1.22163	11.2909	81.8836	1.4434e-19	1.65869e-18
GPR183	1.33735	11.3459	80.4032	3.05299e-19	3.44988e-18
BASP1	0.757156	11.2522	75.9405	2.92337e-18	3.24925e-17
IRF8	1.06262	11.3106	75.2658	4.1142e-18	4.49908e-17
CAPG	0.838941	11.3555	75.2262	4.19759e-18	4.5174e-17
CD38	1.20768	11.2685	74.1776	7.13949e-18	7.56339e-17
AC079767.4	0.726529	11.2526	73.2122	1.16434e-17	1.2145e-16
ADAM28	0.916568	11.2648	72.8546	1.39561e-17	1.43367e-16
IGJ	5.05884	11.4143	72.5483	1.6299e-17	1.64936e-16
CD40	0.87411	11.2671	71.8359	2.3386e-17	2.33172e-16
FCRL1	0.609292	11.2537	71.1533	3.30515e-17	3.24767e-16
ID2	-1.90592	11.6449	70.3815	4.88758e-17	4.73397e-16
CLIC3	0.649749	11.3802	69.0137	9.77832e-17	9.3376e-16
CTSH	0.862172	11.3855	68.9521	1.00886e-16	9.50009e-16
AQP3	0.76865	11.3674	67.769	1.83813e-16	1.7072e-15
IRF7	1.30829	11.2969	61.8319	3.74057e-15	3.42717e-14
SMIM14	0.972776	11.3021	58.6354	1.8977e-14	1.71552e-13
PLAC8	0.761692	11.6582	52.9837	3.36332e-13	3.00044e-12
HVCN1	0.82343	11.3067	51.5884	6.8445e-13	6.02672e-12
C1orf162	-1.16632	11.566	50.7316	1.05902e-12	9.20531e-12
BIRC3	0.874161	11.3269	50.5418	1.16651e-12	1.00114e-11
SERPINF1	1.1535	11.2565	49.7245	1.76922e-12	1.49941e-11
OAS1	0.77574	11.2918	49.5811	1.90341e-12	1.59322e-11
SCIMP	0.668755	11.2868	48.51	3.28617e-12	2.7171e-11
KYNU	0.499632	11.2673	47.8123	4.69028e-12	3.83134e-11
SLAMF7	0.509303	11.2641	45.6034	1.4479e-11	1.16866e-10
PHACTR1	0.569653	11.2838	44.8541	2.12271e-11	1.69317e-10
CD72	0.607581	11.2602	44.3299	2.77442e-11	2.18728e-10
FCER1A	0.643551	11.3014	44.0982	3.12308e-11	2.43385e-10
ALOX5AP	0.723658	11.44	43.2884	4.72374e-11	3.63943e-10
IL3RA	0.465239	11.2526	42.7883	6.09952e-11	4.6466e-10
DDAH2	0.872815	11.2856	41.6953	1.06667e-10	8.03556e-10
2023-03-01	0.512666	11.275	41.0765	1.46389e-10	1.09068e-09
CD69	0.772634	11.6432	41.0203	1.50654e-10	1.11025e-09
STMN1	0.974416	11.3417	38.5004	5.47433e-10	3.99096e-09
ID3	0.800427	11.2938	37.7729	7.94779e-10	5.73255e-09
ENTPD1	0.518101	11.2702	36.615	1.43924e-09	1.02716e-08
TCL1A	0.151781	11.3065	35.3299	2.78326e-09	1.96568e-08
NCF1	0.492064	11.317	35.171	3.01982e-09	2.11076e-08
ZBP1	0.636884	11.2598	35.0671	3.18539e-09	2.20377e-08
PPP1R14B	0.57483	11.2509	35.0226	3.25897e-09	2.2319e-08
LILRB4	0.129098	11.2711	34.9796	3.33179e-09	2.25896e-08
RAC1	-0.829881	11.6336	33.782	6.16469e-09	4.13827e-08
FCER2	0.305157	11.2586	32.8501	9.9544e-09	6.61675e-08
LAT2	0.480562	11.3058	32.4901	1.19801e-08	7.88592e-08
EREG	0.565868	11.2556	32.0644	1.49144e-08	9.72307e-08
GSN	0.361531	11.2827	31.9488	1.58293e-08	1.02212e-07
CHST12	0.529729	11.3306	30.4774	3.37774e-08	2.16048e-07
VIMP	0.676598	11.3435	29.9306	4.47793e-08	2.83742e-07
PTGDS	2.59097	11.3189	29.5971	5.31848e-08	3.33882e-07
HHEX	0.41066	11.2859	29.2851	6.24749e-08	3.88605e-07
UGCG	0.462399	11.2588	28.932	7.49661e-08	4.62063e-07
PLEK	0.487904	11.4381	28.8858	7.67719e-08	4.68931e-07
CXCR3	0.349252	11.2711	28.1564	1.11894e-07	6.77359e-07
RAB13	0.41075	11.2526	27.5694	1.51554e-07	9.09324e-07
TUBA1B	0.661067	11.5968	27.1441	1.88842e-07	1.12311e-06
PRSS57	0.596112	11.2555	26.6331	2.45992e-07	1.45029e-06
LGMN	0.317452	11.2521	26.5857	2.52102e-07	1.47349e-06
MYC	0.630847	11.3433	26.0187	3.38135e-07	1.95945e-06
HPGD	0.456399	11.2556	25.7147	3.95797e-07	2.27416e-06
NFKBIA	-1.01364	11.6788	25.4718	4.48902e-07	2.55761e-06
MAD2L1	0.383379	11.2571	25.35	4.78146e-07	2.70152e-06
GPR18	0.498868	11.2677	24.9491	5.88652e-07	3.2984e-06
APOBEC3G	0.517565	11.4047	24.1416	8.95055e-07	4.97416e-06
CCR6	0.331009	11.2542	22.049	2.65785e-06	1.46506e-05
SOX4	0.559967	11.2702	20.4568	6.09917e-06	3.33487e-05
LBH	0.40482	11.4652	20.3969	6.29301e-06	3.41333e-05
MPEG1	0.0615441	11.2964	19.8916	8.19578e-06	4.41011e-05
LYN	0.319892	11.3261	19.8594	8.33501e-06	4.44971e-05
PPOX	0.406885	11.2519	19.4113	1.05382e-05	5.58194e-05
RGS1	0.745794	11.327	18.6857	1.54137e-05	8.10114e-05
HES1	0.258367	11.2543	17.3126	3.17069e-05	0.000165364
SLC40A1	0.288155	11.2673	17.0722	3.59848e-05	0.000185844
CENPM	0.375293	11.2522	17.0618	3.6182e-05	0.000185844
DAB2	0.303517	11.2507	16.6822	4.41938e-05	0.000225154
SIGLEC10	0.192369	11.2624	16.6691	4.44994e-05	0.000225154
CPPED1	0.126941	11.2989	16.4024	5.12204e-05	0.00025724
UNC93B1	0.314499	11.2808	15.8995	6.67962e-05	0.000332999
CTSD	-0.920501	11.4335	15.76	7.19073e-05	0.000355862
FCGRT	-1.07754	11.4678	15.716	7.35997e-05	0.000361599
SOCS3	-0.771098	11.4187	15.2636	9.35017e-05	0.000456073
PTTG1	0.603304	11.2669	15.1065	0.000101614	0.000492102
CDK6	0.445016	11.2623	14.7741	0.000121192	0.000582751
EGR1	0.519265	11.2595	14.698	0.000126178	0.000602456
GCSAM	0.258916	11.2579	14.5695	0.000135081	0.000640455
CD63	-0.965464	11.5632	14.4592	0.000143225	0.00067435
CTSC	-0.668159	11.4532	14.4259	0.000145786	0.000681675
IL2RG	0.298302	11.5925	14.1571	0.000168163	0.00078092
ALDH1A1	0.175782	11.2498	13.9741	0.000185342	0.000854842
NPDC1	0.217918	11.2604	13.8845	0.000194392	0.000890527
ANXA2	0.282399	11.6849	13.3756	0.000254924	0.00115999
SERPINB1	0.422527	11.5197	13.2166	0.00027748	0.00125421
MTSS1	0.283586	11.2738	12.8873	0.000330828	0.00148544
CASP3	0.419693	11.2559	12.6215	0.000381334	0.00170095
LYST	-0.701383	11.3297	12.3587	0.000438936	0.00194509
CLU	0.475224	11.257	12.2957	0.000454001	0.00199878
AURKB	0.292587	11.2432	11.5836	0.00066535	0.00291037
CRIP2	0.252884	11.2581	11.4468	0.000716162	0.00311255
PMAIP1	0.426033	11.3635	11.3858	0.000740086	0.00319604
TNFRSF18	0.0418848	11.2587	11.1487	0.000840888	0.00360837
KIF11	0.199077	11.2423	10.0891	0.0014915	0.00635997
KIAA0101	0.44013	11.2499	9.83599	0.0017113	0.00725164
RP11-81H14.2	0.0527222	11.2549	9.7863	0.00175817	0.00740397
MCM7	0.283886	11.2624	9.77395	0.00177002	0.00740784
STXBP2	-0.699982	11.4715	9.60182	0.00194385	0.00808547
ITM2A	0.118604	11.3736	9.44864	0.00211306	0.00873571
SHCBP1	0.258418	11.2424	9.01442	0.00267858	0.0109859
MIR4435-1HG	0.247605	11.2738	9.0068	0.00268977	0.0109859
RP11-25K19.1	0.0401719	11.2572	8.98935	0.00271557	0.0110249
SOCS2	0.111664	11.2659	8.83111	0.00296138	0.0119513
AKR1C3	-0.0625183	11.2933	8.59704	0.00336709	0.0135082
HCK	-0.21971	11.3207	8.51746	0.00351755	0.0140288
TK1	0.516284	11.2482	8.24683	0.00408233	0.0161861
EMC9	0.25441	11.255	8.19834	0.00419288	0.0165278
AP1S2	-0.549486	11.4936	8.16034	0.00428165	0.0166887
BIRC5	0.420107	11.2454	8.15978	0.00428295	0.0166887
CD1D	-0.0174485	11.2715	8.0615	0.00452157	0.0175179
SELL	0.260847	11.6533	7.99641	0.00468701	0.0180556
MX1	0.393676	11.2762	7.94671	0.0048175	0.0184535
FAM26F	0.141087	11.3768	7.87626	0.00500879	0.0190784
C10orf128	0.105895	11.2559	7.71428	0.00547856	0.0207512
TSPO	-1.43447	11.7224	7.69971	0.00552296	0.0208032
CTSZ	0.0529256	11.2983	7.63417	0.00572726	0.0214535
TYMS	0.375182	11.2484	7.48637	0.00621677	0.0231592
CHI3L2	0.114446	11.2711	7.34196	0.00673633	0.0249575
TYMP	-0.837823	11.54	7.30492	0.00687659	0.0253388
WARS	0.118499	11.2822	7.27618	0.00698749	0.0256082
BUB1	0.129548	11.2419	7.10576	0.00768365	0.0280081
RAMP1	-0.0703015	11.2571	6.97083	0.0082849	0.0300383
PLA2G16	-0.114099	11.2756	6.87349	0.00874838	0.03155
PPBP	1.11203	11.2971	6.84167	0.00890554	0.0319469
CDC20	0.538117	11.2435	6.78178	0.00920932	0.0328627
CDT1	0.154883	11.2424	6.75167	0.00936597	0.0332468
SLC2A3	0.250545	11.4957	6.62775	0.0100402	0.0354545
RRM2	0.621081	11.2477	6.55602	0.010453	0.0367209
PTMS	0.143134	11.2547	6.36658	0.0116289	0.0406413
UBE2C	0.61857	11.2475	6.31046	0.0120027	0.0417326
TSC22D1	0.298244	11.2574	6.23447	0.0125287	0.0433392
SYNE2	0.0113712	11.3559	6.2222	0.0126158	0.043419
RPL39	0.362311	11.3956	6.10833	0.0134546	0.0460718
LINC00152	0.148207	11.3028	5.88901	0.0152357	0.0519085
MKI67	0.399002	11.2461	5.87274	0.0153771	0.0521284
TSPAN2	0.0362198	11.2578	5.78159	0.0161949	0.0546274
AES	0.227379	11.6834	5.7214	0.0167593	0.0562516
CDKN3	0.248883	11.2441	5.58894	0.0180742	0.060366
FBP1	-0.479309	11.2729	5.56401	0.0183333	0.0609314
CCNB2	0.255973	11.2439	5.52372	0.0187603	0.0618388
DLGAP5	0.259337	11.2422	5.52107	0.0187888	0.0618388
NUSAP1	0.406098	11.2472	5.46475	0.0194038	0.0635546
HOPX	-0.330743	11.4538	5.38834	0.0202718	0.0660781
CITED2	0.234023	11.4433	5.34136	0.0208253	0.0672648
CDKN1A	0.0839983	11.2606	5.3406	0.0208342	0.0672648
KIF23	0.141809	11.2416	5.3177	0.0211099	0.0678317
TOP2A	0.401866	11.2451	5.27649	0.0216153	0.0688051
CCNA2	0.159365	11.242	5.27645	0.0216157	0.0688051
LIMS1	0.225973	11.3552	5.22609	0.0222505	0.0704946
CDK1	0.281014	11.2444	5.17418	0.022925	0.0722032
PBK	0.0661713	11.2406	5.1683	0.0230028	0.0722032
CDCA3	0.185772	11.2415	5.156	0.0231662	0.0723427
RAB31	-0.148537	11.2721	5.14893	0.0232606	0.0723427
GTSE1	0.188261	11.2414	5.05976	0.0244877	0.0758112
HMMR	0.154602	11.2413	4.92244	0.02651	0.081699
CENPA	0.150937	11.2421	4.88487	0.027093	0.083118
CD68	-0.458705	11.4313	4.81676	0.0281842	0.0860761
C19orf38	-0.262025	11.3003	4.79578	0.0285295	0.0867401
PHF19	0.0649906	11.2605	4.73381	0.0295752	0.089481
YBX3	0.0281952	11.3094	4.72344	0.0297541	0.089481
PLK1	0.179768	11.2421	4.71924	0.029827	0.089481
CASC5	0.0791963	11.2415	4.61837	0.0316313	0.0944605
NCAPG	0.169713	11.2417	4.61111	0.0317655	0.0944605
BID	-0.537083	11.3631	4.59641	0.0320389	0.0948576
IRF1	-0.439767	11.4473	4.41213	0.0356844	0.105191
CD200	0.0553072	11.2483	4.39541	0.0360358	0.105768
DEPDC1	0.0684213	11.2409	4.36022	0.0367876	0.107439
CYBB	-0.220829	11.3314	4.354	0.0369222	0.107439
MND1	0.0379757	11.241	4.3199	0.0376691	0.10813
TESC	-0.0722294	11.2812	4.31872	0.0376952	0.10813
PRELID1	-0.29994	11.6404	4.31506	0.0377764	0.10813
H1F0	0.0104303	11.253	4.3141	0.0377978	0.10813
CORO1B	-0.42434	11.346	4.25286	0.0391843	0.111626
CEP290	0.205195	11.2648	4.21725	0.0400149	0.113515
TALDO1	0.144372	11.5606	4.19194	0.0406165	0.114742
BRI3	-0.545275	11.3291	4.16781	0.0411989	0.115891
CEP55	0.0816007	11.2414	4.16099	0.0413653	0.115891
TGFBI	-0.42659	11.3115	4.07591	0.0434989	0.121367
CKAP2L	0.0725106	11.241	4.02204	0.0449094	0.124789
YPEL1	-0.0409156	11.2538	3.99775	0.0455609	0.126083
KIF4A	0.080203	11.241	3.98118	0.0460112	0.126811
KIFC1	0.0882111	11.241	3.92052	0.0477001	0.130688
NCR3	-0.0794502	11.3241	3.91688	0.0478034	0.130688
SKA3	0.052466	11.2405	3.90651	0.0480995	0.13097
CDCA2	0.052071	11.2407	3.84749	0.0498204	0.135113
EIF4EBP1	-0.0123785	11.3109	3.61448	0.0572787	0.154721
CDCA8	0.0860989	11.2421	3.595	0.0579538	0.155923
RP5-1028K7.2	-0.00811163	11.2521	3.55823	0.059251	0.158783
ADRB2	-0.360674	11.2735	3.32597	0.0681938	0.182029
TPX2	0.0966019	11.2431	3.29302	0.069575	0.184988
CD99	0.148218	11.6842	3.14521	0.0761504	0.20168
SDPR	0.125303	11.2605	3.11713	0.0774733	0.204385
FUT7	0.0496606	11.2551	3.04176	0.0811481	0.21325
GRN	-0.200139	11.4591	2.76673	0.0962427	0.251714
NOSIP	-0.303195	11.6615	2.762	0.0965277	0.251714
IGFBP7	-0.362246	11.3408	2.73704	0.0980461	0.254695
HMOX1	-0.249091	11.2769	2.70993	0.0997251	0.257495
IL1B	-0.284016	11.3197	2.7074	0.0998837	0.257495
NPC2	0.106231	11.6909	2.65699	0.103095	0.264768
CD9	0.0274204	11.2589	2.62257	0.105353	0.269546
KIF15	0.039067	11.2406	2.51497	0.11277	0.287436
KIF2C	0.0376189	11.2407	2.50292	0.113636	0.288558
GCA	-0.106746	11.3296	2.38683	0.122362	0.309557
NDRG2	0.0581025	11.2503	2.30554	0.128913	0.324919
HIST1H2AC	0.223346	11.2785	2.29904	0.129454	0.325073
SNUPN	0.0759139	11.2617	2.28868	0.130321	0.326042
PYGL	-0.193311	11.2607	2.26186	0.132595	0.330513
FXYD7	0.029755	11.2528	2.24808	0.133781	0.332247
ASPM	0.0364916	11.2415	2.16769	0.140938	0.348744
HJURP	0.0252678	11.2404	2.12086	0.145305	0.358242
FAM43A	0.0995829	11.2509	2.05225	0.151982	0.373347
LTA	0.0202712	11.2583	2.00595	0.156683	0.383507
USP10	0.106045	11.3068	1.97909	0.159486	0.388962
SH3YL1	0.0240516	11.3767	1.97287	0.160144	0.389167
MARC1	-0.0819794	11.2484	1.95676	0.161861	0.391934
SPI1	-0.396912	11.4426	1.90516	0.167502	0.40415
CCDC34	0.033852	11.2502	1.84406	0.174476	0.419484
SLC2A6	-0.0783446	11.2586	1.71079	0.190883	0.45731
SLC7A7	-0.460952	11.3155	1.67132	0.196082	0.468112
MTFR2	0.0068093	11.2406	1.46682	0.225847	0.537279
NFE2	-0.180065	11.2553	1.44673	0.229054	0.543002
PTAFR	-0.218114	11.2563	1.31562	0.251379	0.593851
CD36	-0.488285	11.2958	1.2513	0.263304	0.619861
IL8	-0.564036	11.3583	1.2153	0.270284	0.634092
CD86	-0.275932	11.2626	1.17629	0.278113	0.650209
LGALS9	-0.140979	11.3117	1.11837	0.290269	0.674578
MBOAT7	-0.0367259	11.2724	1.11718	0.290526	0.674578
IFI30	-0.631345	11.3703	1.09437	0.295505	0.683797
XCL1	-0.300592	11.2538	1.05264	0.304899	0.703134
FGL2	-0.43698	11.3382	0.943986	0.331255	0.761325
GPR56	-0.330418	11.2816	0.934929	0.333585	0.764091
PHACTR2	-0.0281776	11.2525	0.796571	0.37212	0.847159
LY6E	-0.04706	11.6229	0.795807	0.37235	0.847159
SCPEP1	-0.131319	11.3327	0.770649	0.380016	0.861709
CSF3R	-0.349901	11.3127	0.752983	0.385534	0.871306
CD160	-0.429558	11.2975	0.73413	0.391548	0.881958
CDKN1C	-0.16589	11.251	0.726861	0.393903	0.884324
EVL	-0.19487	11.7255	0.719023	0.396465	0.887139
C1orf21	-0.281617	11.2783	0.710462	0.399291	0.890523
TUBA1A	-0.0566731	11.638	0.681706	0.409	0.909186
ALDH2	-0.44446	11.3121	0.669783	0.413127	0.91536
SOD2	-0.173384	11.379	0.631222	0.426907	0.942812
PYHIN1	-0.184715	11.2833	0.626079	0.428797	0.943911
QPCT	-0.349578	11.2813	0.60784	0.435602	0.955787
PLBD1	-0.579364	11.3122	0.563417	0.452887	0.990507
RHOB	-0.205391	11.3074	0.558857	0.454721	0.991322
COQ7	-0.0371016	11.3101	0.549951	0.458338	0.996004
BST1	-0.368586	11.284	0.513343	0.473695	1
CKB	-0.157771	11.2513	0.479035	0.48886	1
KIAA1598	-0.383798	11.2619	0.468077	0.493873	1
STK17A	-0.284253	11.5175	0.443583	0.505398	1
ALDH3B1	-0.178614	11.2533	0.437335	0.508412	1
MAP3K7CL	-0.0306268	11.2637	0.432008	0.511005	1
TSHZ2	-0.0646991	11.2772	0.405858	0.524079	1
G0S2	-0.477604	11.2918	0.402733	0.525681	1
NRGN	-0.321031	11.2627	0.389963	0.532319	1
KLRG1	-0.371453	11.301	0.383937	0.535504	1
ZEB2	-0.205899	11.3078	0.371447	0.542216	1
RGS18	-0.159805	11.253	0.336221	0.562019	1
AC013264.2	-0.0626842	11.2689	0.308619	0.578529	1
TBX21	-0.288908	11.2713	0.303203	0.581881	1
HCST	-1.5219	11.7987	0.295538	0.586693	1
TTC38	-0.263274	11.2863	0.291291	0.589394	1
XCL2	-0.580794	11.2903	0.277349	0.598444	1
PASK	-0.105946	11.2997	0.270135	0.603241	1
PYCARD	-0.0669134	11.5483	0.263903	0.607452	1
PRF1	-0.750047	11.5307	0.257801	0.611635	1
RGS2	-0.304902	11.5263	0.241406	0.623193	1
RAB32	-0.586531	11.298	0.232514	0.629666	1
TPPP3	-0.382062	11.2595	0.223016	0.636752	1
PID1	-0.399564	11.259	0.218409	0.640255	1
TCEAL4	-0.0287884	11.2697	0.216152	0.641987	1
CXCL16	-0.305139	11.2666	0.204889	0.650803	1
P2RY13	-0.251608	11.2548	0.203167	0.652177	1
MIR24-2	-0.184135	11.2913	0.19847	0.655959	1
MGST1	-0.387674	11.275	0.195449	0.65842	1
ZBTB16	-0.132073	11.2564	0.192578	0.66078	1
TIGIT	-0.413217	11.298	0.182039	0.669627	1
BTG2	-0.017282	11.5381	0.180372	0.671054	1
IFNG	-0.228877	11.255	0.180299	0.671116	1
RP11-291B21.2	-0.0703446	11.2494	0.179824	0.671524	1
PGD	-0.323231	11.3041	0.179026	0.672212	1
EOMES	-0.262226	11.2551	0.177648	0.673403	1
IFITM2	-0.666127	11.7666	0.177465	0.673561	1
CLEC4A	-0.334492	11.2664	0.177169	0.673818	1
CCR7	-0.295396	11.3995	0.174872	0.675817	1
RP11-664D1.1	-0.113482	11.2735	0.168786	0.681193	1
LMNA	-0.164274	11.2716	0.167139	0.682667	1
ARHGEF40	-0.489075	11.273	0.166972	0.682817	1
ZNF467	-0.314292	11.2684	0.157399	0.691563	1
CEP78	-0.304686	11.2922	0.154634	0.694146	1
RNF130	-0.533494	11.3972	0.149202	0.699299	1
ANXA1	-1.40068	11.8146	0.146393	0.702006	1
APOBEC3A	-0.502501	11.2738	0.139108	0.709169	1
CSF2RA	-0.476313	11.2628	0.139102	0.709176	1
WBP4	-0.0773682	11.266	0.133934	0.714387	1
PPM1N	-0.131218	11.2558	0.12818	0.720327	1
APMAP	-0.423316	11.3507	0.124949	0.723727	1
MIAT	-0.121472	11.254	0.124128	0.724599	1
TKT	-0.169862	11.6243	0.12166	0.727241	1
ADTRP	-0.0933237	11.2877	0.112394	0.737435	1
MS4A6A	-0.969228	11.442	0.112295	0.737546	1
IL2RB	-0.44845	11.3023	0.111554	0.738382	1
LILRA2	-0.506306	11.2794	0.108128	0.742285	1
MTMR11	-0.361908	11.266	0.103747	0.747378	1
LINC00936	-0.567565	11.4204	0.0985068	0.753629	1
CSTA	-0.576236	11.2815	0.0973435	0.755041	1
PSAP	-0.807926	11.7879	0.0893326	0.765027	1
DUSP2	-0.106955	11.4871	0.0820184	0.774581	1
NMT2	-0.13852	11.2676	0.081326	0.775508	1
LEF1	-0.407411	11.4144	0.0798216	0.777539	1
MARCKSL1	-0.0423226	11.3707	0.0788735	0.77883	1
STX11	-0.45205	11.3002	0.0760877	0.782671	1
LST1	-1.71752	11.8598	0.069165	0.792556	1
IL13RA1	-0.389232	11.2628	0.0688108	0.793076	1
FGR	-0.67317	11.3691	0.0687801	0.793121	1
ANXA5	-0.155611	11.4546	0.0661118	0.797085	1
CWF19L2	-0.114689	11.2921	0.0618195	0.803643	1
MNDA	-0.792118	11.393	0.0611617	0.804669	1
MATK	-0.588663	11.3161	0.0611246	0.804727	1
PILRA	-0.714876	11.308	0.060895	0.805087	1
PIM1	-0.313749	11.3767	0.0593511	0.807524	1
DDIT4	-0.299413	11.3969	0.0591658	0.807819	1
MS4A7	-0.7172	11.3288	0.0544051	0.815568	1
FCGR1A	-0.414825	11.2673	0.0536523	0.816826	1
S100A11	-1.4669	11.8535	0.053465	0.81714	1
SPOCK2	-0.42245	11.3668	0.0532264	0.817541	1
LILRA3	-0.447283	11.2703	0.0525976	0.818603	1
TBXAS1	-0.538746	11.3003	0.0498969	0.823243	1
CST3	-0.280684	12.2172	0.0463632	0.829517	1
TREM1	-0.403354	11.2669	0.0439824	0.833886	1
ID1	-0.363669	11.2995	0.0438858	0.834066	1
SLC31A2	-0.500876	11.2851	0.0427514	0.836194	1
PRSS23	-0.379039	11.2838	0.0424997	0.83667	1
GZMH	-0.800061	11.5313	0.042378	0.836901	1
HNMT	-0.457983	11.2718	0.0417509	0.838095	1
TPST2	-0.341859	11.3383	0.0403526	0.840793	1
PRAM1	-0.537274	11.2736	0.0372441	0.846969	1
FGFBP2	-0.782836	11.6169	0.0353606	0.850842	1
KLF4	-0.629176	11.3166	0.0331665	0.855491	1
CPA5	-0.0791673	11.2545	0.03138	0.859395	1
CARS2	-0.173324	11.2761	0.0311658	0.859871	1
SGK1	-0.360597	11.2714	0.0290615	0.864637	1
ASAH1	-0.350976	11.3903	0.0282681	0.86648	1
CCL4	-0.598937	11.4285	0.0262708	0.871241	1
MT1E	-0.143142	11.2563	0.0259951	0.871912	1
KLRD1	-0.692221	11.3145	0.0241134	0.876597	1
IFI44L	-0.0539105	11.25	0.0210247	0.884712	1
ZFP36L2	-1.09767	11.879	0.0198504	0.887956	1
CSF1R	-0.389579	11.2692	0.0196619	0.888486	1
PPP2R5C	-0.371716	11.4195	0.0193026	0.889502	1
GSTP1	-0.840167	11.8501	0.0188664	0.89075	1
LRRC25	-0.580045	11.2869	0.0179355	0.893463	1
HAVCR2	-0.338881	11.268	0.0172827	0.895408	1
PAK1	-0.296662	11.2795	0.0167602	0.896993	1
KLF6	0.395672	11.8119	0.0165157	0.897743	1
CPNE2	-0.150886	11.2523	0.0147925	0.903197	1
GPX1	0.523158	11.8492	0.0144322	0.904377	1
IFIT3	-0.17607	11.25	0.0134549	0.907656	1
IFITM3	-0.726841	11.3014	0.0123707	0.911439	1
AC092580.4	-0.324081	11.2588	0.0121308	0.912298	1
KLRC1	-0.532121	11.2703	0.0119352	0.913005	1
LILRB2	-0.778682	11.2836	0.0116506	0.914045	1
BATF3	-0.242736	11.2508	0.0106086	0.917965	1
PTPRCAP	1.29035	11.9514	0.0101308	0.919827	1
C5AR1	-0.813368	11.3108	0.00988955	0.920784	1
SLC11A1	-0.545678	11.2908	0.00973055	0.921421	1
PLEKHF1	-0.398198	11.2783	0.00956411	0.922094	1
CD302	-0.49455	11.2789	0.00885423	0.925032	1
FHIT	-0.240208	11.333	0.00878097	0.925342	1
IGSF6	-0.97611	11.3705	0.00857299	0.926229	1
HLA-DPA1	2.19913	12.1712	0.00743912	0.931267	1
ZNF385A	-0.446882	11.2646	0.00722349	0.932268	1
LGALS2	-0.696482	11.3226	0.00711343	0.932785	1
FCRL6	-0.455357	11.2921	0.006694	0.934792	1
LDHB	0.273886	12.2053	0.0066923	0.934801	1
HLA-DRB1	1.83698	12.0212	0.00610506	0.937721	1
SAMD3	-0.493462	11.2997	0.00591894	0.938676	1
NEAT1	-0.595359	11.8029	0.00497449	0.943772	1
RARRES3	-0.516075	11.6458	0.00418349	0.948429	1
NUP214	-0.773537	11.3515	0.00404186	0.949308	1
PRKCQ-AS1	-0.42302	11.3478	0.00395835	0.949834	1
SMKR1	-0.190265	11.2517	0.00376852	0.95105	1
CLIC1	0.532552	11.8945	0.00371548	0.951395	1
FCER1G	-1.09473	11.8899	0.00359359	0.952198	1
EFHD2	-0.840729	11.366	0.00352778	0.952637	1
TCEA3	-0.137796	11.2675	0.00331842	0.954063	1
HLA-DPB1	1.88747	12.1576	0.00328586	0.954288	1
NCF2	-0.928237	11.3571	0.00290467	0.957019	1
EMILIN2	-0.496517	11.2726	0.00286365	0.957323	1
PYROXD2	-0.187131	11.2496	0.00215836	0.962945	1
JUN	0.379572	12.2469	0.00205604	0.963833	1
CFD	-1.58002	11.5784	0.00198741	0.964442	1
SMCO4	-0.717723	11.2945	0.00189382	0.965289	1
CD247	-0.874215	11.5352	0.00177774	0.966369	1
S100A10	-0.809583	11.9643	0.00170359	0.967077	1
RGCC	-0.579401	11.4022	0.00137971	0.97037	1
TNFSF13B	-0.687933	11.3301	0.00137777	0.970391	1
AIF1	-1.35942	12.0409	0.00136728	0.970503	1
COTL1	0.23347	12.0885	0.00131971	0.971021	1
GZMK	-1.03932	11.4287	0.00127793	0.971483	1
TXNIP	-1.09047	12.0394	0.00124839	0.971815	1
TSC22D3	0.406499	11.9309	0.00115404	0.9729	1
CD2	-1.04548	11.4883	0.00113877	0.97308	1
CD37	1.12894	12.0797	0.00110285	0.973508	1
S100A12	-0.849929	11.3574	0.00105412	0.974099	1
NAAA	-0.527638	11.3608	0.000956876	0.975323	1
C3AR1	-0.232141	11.2521	0.000950015	0.975411	1
NELL2	-0.22891	11.2782	0.000914627	0.975873	1
PTGDR	-0.527918	11.2753	0.000876704	0.976379	1
GZMA	-1.30668	11.7107	0.000796437	0.977486	1
RHOC	-0.686499	11.4045	0.000650893	0.979646	1
CST7	-1.17469	11.5978	0.000626884	0.980025	1
RETN	-0.470688	11.2749	0.000573774	0.98089	1
RP5-1073O3.7	-0.166253	11.2634	0.000572107	0.980917	1
LAT	-0.73876	11.4465	0.000508398	0.982011	1
SIGLEC7	-0.353226	11.2608	0.000498167	0.982193	1
GTF3C1	-0.296526	11.2603	0.000497535	0.982204	1
TMEM66	-0.70918	12.0827	0.000430382	0.983449	1
SH2D1A	-0.577946	11.3252	0.000428849	0.983478	1
CD14	-1.19353	11.4258	0.000408633	0.983872	1
MYBL1	-0.339088	11.2662	0.000404457	0.983955	1
LCK	-1.00556	11.559	0.000363876	0.984781	1
CALM1	-0.515894	12.0178	0.000340789	0.985272	1
ABI3	-0.853348	11.3461	0.000320412	0.985719	1
MAL	-0.33813	11.3816	0.000314346	0.985854	1
S100B	-0.44274	11.2951	0.000283924	0.986556	1
DNAJB1	-0.471137	11.4721	0.000252322	0.987326	1
BLVRB	-0.664083	11.3818	0.000248277	0.987428	1
FCGR3A	-1.13383	11.549	0.000234557	0.987781	1
LINC00861	-0.601767	11.3488	0.000215807	0.988279	1
SRGN	-0.627056	12.0738	0.000215449	0.988289	1
CD3D	-1.22331	11.9115	0.00018487	0.989152	1
ZFP36	-0.372121	12.0242	0.000137933	0.990629	1
PTGER4	-0.378427	11.351	0.000126735	0.991018	1
AGTRAP	-0.955355	11.3559	0.000104917	0.991828	1
ARPC3	0.222769	12.1591	9.97819e-05	0.99203	1
AMICA1	-0.895416	11.3983	9.65947e-05	0.992158	1
RBP7	-0.804221	11.3169	9.02344e-05	0.992421	1
MT2A	-0.686045	11.4178	8.78518e-05	0.992522	1
ASCL2	-0.450829	11.2714	8.75264e-05	0.992535	1
PLAUR	-0.981047	11.3345	6.09713e-05	0.99377	1
SAT1	-0.323914	12.0493	5.89135e-05	0.993876	1
LYAR	-0.61232	11.3787	5.40867e-05	0.994132	1
IER2	-0.0888255	11.9034	4.87486e-05	0.994429	1
CD52	1.66217	12.386	4.71823e-05	0.994519	1
CTSS	-0.625546	12.0744	4.53099e-05	0.994629	1
CCL5	-1.05782	12.161	3.40077e-05	0.995347	1
LGALS1	-0.443523	12.0566	3.06774e-05	0.995581	1
CARD16	-0.80964	11.4505	2.98545e-05	0.99564	1
TYROBP	-1.74925	12.384	2.46326e-05	0.99604	1
APLP2	-0.76158	11.3593	2.11349e-05	0.996332	1
CFP	-1.25245	11.4174	2.06402e-05	0.996375	1
CXCR4	-0.0536133	11.9639	1.48759e-05	0.996923	1
MT-ATP6	0.0989139	12.2564	9.78001e-06	0.997505	1
CD8A	-0.760011	11.3329	9.56404e-06	0.997532	1
CTSW	-1.24434	11.72	9.32833e-06	0.997563	1
GNLY	-1.74696	12.5945	9.15264e-06	0.997586	1
PTPRE	-0.677418	11.2965	8.41731e-06	0.997685	1
IL7R	-0.925326	11.554	8.37023e-06	0.997692	1
SULT1A1	-0.441668	11.2775	4.25904e-06	0.998353	1
LTB	2.09245	12.6346	3.78896e-06	0.998447	1
RPS15	0.215046	13.7561	3.60029e-06	0.998486	1
TRAT1	-0.471624	11.3742	3.58437e-06	0.998489	1
NKG7	-1.52594	12.4846	3.422e-06	0.998524	1
CISH	-0.219018	11.2785	3.41785e-06	0.998525	1
IL32	-1.82747	12.5067	3.36382e-06	0.998537	1
VIM	0.0271815	12.3342	3.15807e-06	0.998582	1
CD7	-1.51624	11.6688	2.65091e-06	0.998701	1
HLA-DRA	2.68236	12.7925	2.52177e-06	0.998733	1
S100A6	-1.06035	12.5041	2.48355e-06	0.998743	1
LAIR2	-0.521585	11.3012	2.37507e-06	0.99877	1
TNFAIP2	-0.514472	11.2684	1.78933e-06	0.998933	1
MYL12A	-0.241649	12.3495	1.60687e-06	0.998989	1
NPM1	0.5202	12.4449	1.54503e-06	0.999008	1
TCF7	-0.4967	11.3738	1.40309e-06	0.999055	1
CD74	2.32187	13.1212	1.34138e-06	0.999076	1
S100A9	-2.03582	13.1755	1.19811e-06	0.999127	1
RPL8	0.408274	13.6753	1.14448e-06	0.999146	1
LYZ	-1.85493	12.9543	8.94809e-07	0.999245	1
S100A8	-1.51782	12.738	7.67799e-07	0.999301	1
RPS29	0.364832	12.446	7.47956e-07	0.99931	1
FTH1	-0.654653	14.0065	7.10671e-07	0.999327	1
RPS23	0.367125	13.658	7.04797e-07	0.99933	1
RPS5	0.617281	13.5497	6.41049e-07	0.999361	1
S100A4	-1.54278	12.9341	6.15685e-07	0.999374	1
SH3BGRL3	-0.629685	12.5466	6.08103e-07	0.999378	1
DUSP1	-0.371859	12.7205	2.80141e-07	0.999578	1
LGALS3	-1.16887	11.4819	2.56071e-07	0.999596	1
RPS8	0.539906	14.1097	2.53353e-07	0.999598	1
RPL34	0.236668	13.9297	2.52488e-07	0.999599	1
RPL18A	0.463649	14.0666	2.48214e-07	0.999602	1
TNFSF10	-0.808037	11.3579	2.33485e-07	0.999614	1
CYBA	0.20262	12.463	2.2794e-07	0.999619	1
SERPINA1	-1.55507	11.4755	2.15612e-07	0.99963	1
FTL	-0.95801	14.482	2.10355e-07	0.999634	1
FOS	-0.755477	12.9046	2.07385e-07	0.999637	1
RPSA	0.688806	13.1335	2.04257e-07	0.999639	1
RPL12	0.282753	13.976	2.02597e-07	0.999641	1
GAPDH	0.396979	12.6182	1.91765e-07	0.999651	1
CX3CR1	-0.535221	11.2782	1.90817e-07	0.999651	1
ACTG1	0.534046	12.7061	1.75973e-07	0.999665	1
CD3E	-1.03134	11.7496	1.73465e-07	0.999668	1
RPLP0	0.680893	13.0304	1.57109e-07	0.999684	1
BTG1	-0.319874	12.5889	1.22753e-07	0.99972	1
EEF1B2	0.355473	12.6275	1.22429e-07	0.999721	1
ARPC1B	-0.029635	12.0866	1.05798e-07	0.99974	1
AOAH	-0.956637	11.307	1.05499e-07	0.999741	1
RPS13	0.215538	13.5864	1.05359e-07	0.999741	1
RPS18	0.566714	14.3214	1.00302e-07	0.999747	1
OSM	-0.393615	11.2646	9.55411e-08	0.999753	1
ACTB	-0.530011	14.4343	8.30195e-08	0.99977	1
ARPC2	-0.00878363	12.1964	5.95161e-08	0.999805	1
PHLDA1	-0.0947302	11.2484	5.7647e-08	0.999808	1
PFN1	-0.417497	13.1203	5.73869e-08	0.999809	1
B2M	-0.258023	15.6596	5.6672e-08	0.99981	1
RPS20	0.392834	13.0572	5.33242e-08	0.999816	1
CLEC4E	-0.517516	11.2678	5.16086e-08	0.999819	1
RPL32	0.134605	14.4923	5.03294e-08	0.999821	1
TNFRSF4	-0.154615	11.2649	4.86973e-08	0.999824	1
OAZ1	0.128456	12.5729	4.73128e-08	0.999826	1
JUNB	-0.307168	13.2168	4.66619e-08	0.999828	1
ASGR1	-0.839088	11.312	4.66498e-08	0.999828	1
RPL36	0.370374	13.0549	4.66463e-08	0.999828	1
HLA-C	-0.351578	12.8703	4.34164e-08	0.999834	1
MARCO	-0.520857	11.2665	4.09091e-08	0.999839	1
GPR171	-0.172428	11.2548	4.01177e-08	0.99984	1
RPL11	0.308938	14.4991	3.89654e-08	0.999843	1
C1QA	-0.3864	11.2718	3.86059e-08	0.999843	1
VCAN	-1.03343	11.3737	3.79569e-08	0.999845	1
RPS4X	0.270587	14.2065	3.68824e-08	0.999847	1
RPLP2	0.195015	14.1009	3.44705e-08	0.999852	1
FPR1	-0.786649	11.2979	3.25547e-08	0.999856	1
RXRA	-0.477095	11.2664	3.011e-08	0.999862	1
KLRF1	-0.440255	11.2704	2.93539e-08	0.999863	1
RPL19	0.249907	14.3475	2.91443e-08	0.999864	1
CDA	-0.701303	11.2939	2.8831e-08	0.999865	1
RPS9	0.124026	13.5653	2.8504e-08	0.999865	1
C19orf59	-0.28794	11.2555	2.84995e-08	0.999865	1
CFL1	-0.183331	12.6419	2.65095e-08	0.99987	1
HBEGF	-0.340769	11.2561	2.60499e-08	0.999871	1
RPS25	0.211273	13.3435	2.60306e-08	0.999871	1
TCF7L2	-0.212106	11.2518	2.58366e-08	0.999872	1
CTSL	-0.217164	11.2597	2.55682e-08	0.999872	1
S1PR5	-0.455878	11.2871	2.43451e-08	0.999876	1
RPLP1	0.283559	14.5374	2.40457e-08	0.999876	1
ZNF703	-0.30466	11.2543	2.19571e-08	0.999882	1
RP11-290F20.3	-0.865082	11.32	2.13149e-08	0.999884	1
RASSF4	-0.610151	11.2739	1.97897e-08	0.999888	1
TKTL1	-0.169492	11.2497	1.96429e-08	0.999888	1
KLRB1	-0.687992	11.3164	1.94514e-08	0.999889	1
CAMK1	-0.634153	11.2706	1.93186e-08	0.999889	1
RPL13A	0.389682	14.926	1.87137e-08	0.999891	1
CXCL2	-0.457446	11.2581	1.8288e-08	0.999892	1
CD33	-0.747171	11.2851	1.78391e-08	0.999893	1
RPS6	0.287263	15.0039	1.72142e-08	0.999895	1
CATSPER1	-0.455295	11.2638	1.69632e-08	0.999896	1
RPS2	0.404876	14.9987	1.64656e-08	0.999898	1
MT-ND4	0.220331	13.0582	1.62717e-08	0.999898	1
HLA-B	0.0937635	13.5462	1.55588e-08	0.9999	1
PLA2G7	-0.277674	11.253	1.52194e-08	0.999902	1
PPP2R2B	-0.236294	11.2537	1.52152e-08	0.999902	1
MAFB	-0.66163	11.2806	1.43766e-08	0.999904	1
CLEC10A	-0.350343	11.2723	1.36769e-08	0.999907	1
FASLG	-0.165779	11.2501	1.33726e-08	0.999908	1
CLEC7A	-0.468674	11.2608	1.28819e-08	0.999909	1
LYPD2	-0.334272	11.2836	1.27555e-08	0.99991	1
SH2D1B	-0.322484	11.2617	1.21738e-08	0.999912	1
IL18RAP	-0.1769	11.2483	1.19376e-08	0.999913	1
CYP27A1	-0.281307	11.2524	1.18035e-08	0.999913	1
FAM13A	-0.087421	11.2514	1.15517e-08	0.999914	1
RPL13	0.179045	15.0166	1.11583e-08	0.999916	1
LAG3	-0.222529	11.2531	1.10167e-08	0.999916	1
RP11-362F19.1	-0.282416	11.2555	1.06223e-08	0.999918	1
GPBAR1	-0.525192	11.2682	1.05576e-08	0.999918	1
HES4	-0.334718	11.258	1.05194e-08	0.999918	1
SIRPA	-0.312126	11.2511	1.00235e-08	0.99992	1
FCGR2A	-0.576217	11.2738	9.39303e-09	0.999923	1
REG4	-0.0587954	11.2482	8.62281e-09	0.999926	1
PIK3IP1	-0.726315	11.4634	8.58654e-09	0.999926	1
DUSP6	-0.689579	11.2944	8.20137e-09	0.999928	1
RNASE2	-0.212768	11.2512	8.0496e-09	0.999928	1
RPS14	0.0377431	14.4856	6.43038e-09	0.999936	1
LILRA5	-0.611528	11.28	6.37601e-09	0.999936	1
MALAT1	-0.0664803	16.6477	5.45588e-09	0.999941	1
FCGR1B	-0.226977	11.2497	4.66093e-09	0.999946	1
RPS12	0.108021	14.341	3.66071e-09	0.999952	1
ANKRD55	-0.0598645	11.2545	3.59489e-09	0.999952	1
HLA-A	0.0745413	13.2403	3.2864e-09	0.999954	1
NSG1	-0.269398	11.2764	3.17755e-09	0.999955	1
RP11-1399P15.1	-0.0546406	11.2514	3.00599e-09	0.999956	1
MT-ND2	0.0713217	12.7333	2.85514e-09	0.999957	1
VMO1	-0.221189	11.2551	2.4084e-09	0.999961	1
RPL10	0.141801	15.0285	2.24598e-09	0.999962	1
H3F3B	0.0596864	12.9384	1.70268e-09	0.999967	1
MT-CO2	0.0408408	13.2682	1.01827e-09	0.999975	1
TIMP1	-1.31535	11.5043	6.19366e-10	0.99998	1
GIMAP5	-0.647903	11.3867	9.82254e-11	0.999992	1
CEBPB	-1.36969	11.5161	4.54747e-11	0.999995	1
CD300A	-1.03658	11.3174	3.22871e-11	0.999995	1
CRTAM	-0.446687	11.2614	1.40972e-11	0.999997	1
CEBPD	-1.32919	11.419	5.45697e-12	0.999998	1
IER3	-0.632877	11.2735	5.00222e-12	0.999998	1
CCL3	-1.15351	11.4152	3.18323e-12	0.999999	1
GIMAP7	-2.251	11.7791	2.44427e-12	0.999999	1
FCN1	-2.14633	11.8841	1.06581e-14	1	1
CPVL	-1.23572	11.3871	-2.27374e-12	1	1
GZMM	-1.15768	11.4689	-8.18545e-12	1	1
PTGER2	-0.814265	11.3277	-1.13687e-11	1	1
CD8B	-0.810299	11.3742	-6.36646e-12	1	1
SPON2	-0.804432	11.4392	0	1	1
CD3G	-0.7757	11.4544	-1.63709e-11	1	1
MYL6	-0.27505	12.3257	-3.49723e-07	1	1
