## Supplementary file 11 for "Unravelling Immune Cell Signatures: CIBERSORTx-assisted Construction of Signature Matrix from Single-Cell Data"

### Sheet: contrast_11_vs_all_mean_pbmc_15
Genes	logFC	logCPM	LR	PValue	FDR
CD8B	2.28331	11.3742	56.5223	5.5565e-14	3.76731e-11
PRKCQ-AS1	1.74114	11.3478	33.7685	6.20768e-09	2.1044e-06
CCR7	1.70845	11.3995	32.5497	1.16184e-08	2.54957e-06
ANXA2	-2.98321	11.6849	32.0479	1.50417e-08	2.54957e-06
CD27	1.4878	11.5037	29.9751	4.37641e-08	5.93442e-06
HLA-DRB5	-2.96705	11.6894	26.0048	3.40565e-07	3.34677e-05
LEF1	1.50041	11.4144	25.9768	3.45537e-07	3.34677e-05
CD63	-2.41194	11.5632	25.1634	5.26734e-07	4.46407e-05
RGS2	-2.58267	11.5263	24.8326	6.25312e-07	4.71069e-05
CD7	1.10517	11.6688	24.5223	7.34533e-07	4.98013e-05
FHIT	1.52603	11.333	23.1685	1.48408e-06	9.14735e-05
NPC2	-2.52701	11.6909	20.5667	5.75893e-06	0.00032538
GZMM	1.09388	11.4689	20.1582	7.12927e-06	0.000371819
NFKBIA	-2.06112	11.6788	17.811	2.43969e-05	0.00118151
PLEK	-2.22408	11.4381	16.972	3.7935e-05	0.00165212
NELL2	1.16915	11.2782	16.92	3.89882e-05	0.00165212
TAGLN2	-1.77066	11.642	16.3546	5.25298e-05	0.00196596
HLA-DMA	-2.18445	11.4547	16.3183	5.35444e-05	0.00196596
MAL	1.19909	11.3816	16.2643	5.50932e-05	0.00196596
PYCARD	-1.86641	11.5483	15.8846	6.73261e-05	0.00228235
TALDO1	-1.8532	11.5606	15.7115	7.37743e-05	0.00238186
CD99	-1.84878	11.6842	15.477	8.35175e-05	0.00257386
IL7R	1.02062	11.554	14.3494	0.000151828	0.00447562
PIK3IP1	1.18613	11.4634	14.1099	0.000172433	0.00487122
CD8A	0.93613	11.3329	13.6198	0.000223816	0.00606988
LCK	0.837242	11.559	13.1285	0.000290831	0.00758397
ALOX5AP	-1.8748	11.44	11.6543	0.000640556	0.0160851
ID3	0.993445	11.2938	11.3553	0.000752345	0.0180284
LAT	0.919757	11.4465	11.3095	0.000771128	0.0180284
PRELID1	-1.31557	11.6404	11.242	0.000799666	0.0180724
LINC00861	0.918385	11.3488	10.627	0.00111447	0.023639
CITED2	-1.59245	11.4433	10.625	0.00111571	0.023639
RNF130	-1.80192	11.3972	10.1866	0.00141464	0.0278695
PLEKHF1	0.63185	11.2783	10.1681	0.00142893	0.0278695
BTG2	-1.57202	11.5381	10.1555	0.00143869	0.0278695
RHOC	-1.6452	11.4045	10.0329	0.00153772	0.0289604
RAC1	-1.31519	11.6336	9.93147	0.00162476	0.0295141
ANXA5	-1.63124	11.4546	9.89845	0.00165418	0.0295141
HLA-DQA1	-1.84985	11.4715	9.84568	0.00170231	0.0295939
APOBEC3G	-1.61342	11.4047	9.75437	0.00178897	0.0303231
PMAIP1	-1.53336	11.3635	9.59023	0.00195615	0.0317893
DDIT4	-1.51267	11.3969	9.54706	0.0020027	0.0317893
CAPG	-1.6507	11.3555	9.53479	0.00201613	0.0317893
TYMP	-1.74775	11.54	9.454	0.00210689	0.0324653
PLAC8	-1.27908	11.6582	9.39257	0.00217867	0.0328252
ITGB2	-1.18943	11.6593	8.80026	0.00301187	0.0443924
RP11-664D1.1	0.627507	11.2735	8.67598	0.00322431	0.0465125
APLP2	-1.45207	11.3593	8.4485	0.00365344	0.0511009
CTSD	-1.49401	11.4335	8.42885	0.00369314	0.0511009
GZMK	0.641783	11.4287	8.20648	0.00417411	0.0566009
RGCC	0.906059	11.4022	8.00684	0.00466009	0.0619518
LBH	0.710528	11.4652	7.84729	0.00508971	0.0663619
SCPEP1	-1.32041	11.3327	7.66414	0.00563291	0.070817
CPA5	0.650561	11.2545	7.66178	0.00564029	0.070817
SERPINB1	-1.3157	11.5197	7.44647	0.00635609	0.0783532
LYN	-1.38297	11.3261	7.24004	0.00712952	0.0863182
TUBA1B	-1.26168	11.5968	7.12959	0.0075822	0.0901883
GRN	-1.65073	11.4591	7.02331	0.00804555	0.0940497
S100B	0.635211	11.2951	6.8524	0.00885221	0.101725
PASK	0.766703	11.2997	6.75027	0.00937333	0.105919
PIM1	0.793931	11.3767	6.70304	0.00962487	0.106765
CTSC	-1.25128	11.4532	6.62594	0.0100504	0.106765
DUSP2	-1.40088	11.4871	6.62104	0.0100781	0.106765
CRTAM	0.727772	11.2614	6.6023	0.0101847	0.106765
ANKRD55	0.326589	11.2545	6.59343	0.0102356	0.106765
STXBP2	-1.36885	11.4715	6.42582	0.0112473	0.11554
CD300A	-1.29259	11.3174	6.22226	0.0126154	0.125392
AQP3	0.558912	11.3674	6.21361	0.0126772	0.125392
RGS1	-1.29631	11.327	6.20192	0.0127612	0.125392
BID	-1.30972	11.3631	6.16797	0.0130084	0.125996
TCEA3	0.655051	11.2675	6.07832	0.0136851	0.130683
C1orf162	-1.15324	11.566	6.03266	0.0140436	0.131657
IRF1	-1.22694	11.4473	6.01617	0.0141754	0.131657
IRF8	-1.39438	11.3106	5.80857	0.0159482	0.14612
REG4	0.348039	11.2482	5.73876	0.0165945	0.150014
COQ7	-1.04574	11.3101	5.63667	0.0175886	0.153825
IRF7	-1.20629	11.2969	5.63013	0.0176543	0.153825
CHST12	-1.14807	11.3306	5.62592	0.0176967	0.153825
GCA	-1.17595	11.3296	5.47267	0.0193161	0.163246
PTPRE	-1.15251	11.2965	5.46902	0.0193565	0.163246
ZEB2	-1.12172	11.3078	5.45586	0.0195029	0.163246
CYB561A3	-1.1294	11.3048	5.23134	0.0221835	0.18169
RNASE6	-1.35867	11.3285	5.22673	0.0222423	0.18169
CTSZ	-1.15125	11.2983	5.14142	0.0233616	0.188561
VIMP	-1.16585	11.3435	5.09656	0.0239734	0.189606
NOSIP	0.744542	11.6615	5.08474	0.0241373	0.189606
EIF4EBP1	-1.10309	11.3109	5.07096	0.0243299	0.189606
HLA-DMB	-1.36638	11.3841	4.99876	0.0253654	0.195429
LAT2	-1.11851	11.3058	4.78577	0.0286959	0.218605
AP1S2	-1.08651	11.4936	4.76433	0.0290553	0.218883
HVCN1	-1.02018	11.3067	4.71042	0.0299804	0.223371
TIGIT	0.293435	11.298	4.34735	0.0370665	0.273164
FAM26F	-1.22478	11.3768	4.30413	0.0380199	0.277177
LYAR	0.670785	11.3787	4.2682	0.0388321	0.280087
STMN1	0.572553	11.3417	4.17801	0.0409518	0.292267
MARCKSL1	-1.03301	11.3707	4.12923	0.0421485	0.294647
UNC93B1	-0.956963	11.2808	4.12899	0.0421546	0.294647
DUSP6	-0.961129	11.2944	4.07027	0.0436444	0.300573
CPVL	-1.41634	11.3871	4.05349	0.0440803	0.300573
LAIR2	0.275285	11.3012	4.04386	0.0443323	0.300573
TKT	-0.906785	11.6243	4.02494	0.0448323	0.300954
OAS1	-0.89844	11.2918	3.94303	0.0470659	0.31285
CD3G	0.36842	11.4544	3.7954	0.0513936	0.3383
GPR171	0.237605	11.2548	3.77111	0.0521451	0.339946
TKTL1	0.335291	11.2497	3.6473	0.0561602	0.361361
GPR56	0.0454733	11.2816	3.63737	0.056496	0.361361
MYC	0.510159	11.3433	3.57181	0.0587682	0.372381
MEF2C	-1.03168	11.2882	3.54957	0.059561	0.373911
IFNG	0.1896	11.255	3.44697	0.0633677	0.391145
TNFSF13B	-1.12504	11.3301	3.43234	0.0639314	0.391145
CTSW	0.688377	11.72	3.42962	0.064037	0.391145
NSG1	0.179833	11.2764	3.30845	0.0689243	0.414169
SPON2	-0.986989	11.4392	3.30598	0.0690281	0.414169
GSN	-1.01125	11.2827	3.20764	0.0732952	0.435913
HHEX	-0.929342	11.2859	3.19073	0.0740569	0.436614
CWF19L2	0.66704	11.2921	3.15924	0.0754985	0.441276
EAF2	-0.881506	11.2945	3.12855	0.0769322	0.445812
SOCS3	-0.933557	11.4187	3.08209	0.0791586	0.454827
FKBP11	0.363539	11.3278	3.05216	0.0806297	0.459386
TSHZ2	0.338446	11.2772	3.0024	0.0831415	0.469749
TCF7	0.484794	11.3738	2.96938	0.0848544	0.475465
ID2	-0.851122	11.6449	2.93476	0.0866916	0.481778
FXYD7	0.31312	11.2528	2.89	0.0891307	0.491306
CD3E	1.92574	11.7496	2.65369	0.10331	0.56487
PPAPDC1B	-0.668887	11.2909	2.6209	0.105464	0.572039
ADTRP	0.298624	11.2877	2.27864	0.131167	0.705805
IER3	-0.712114	11.2735	2.20828	0.137272	0.729112
TNFRSF4	0.242111	11.2649	2.20404	0.137649	0.729112
SMKR1	0.215534	11.2517	2.04409	0.152799	0.797249
AC092580.4	0.0372489	11.2588	2.04343	0.152865	0.797249
BRI3	-0.848751	11.3291	1.97042	0.160403	0.83018
GNG7	-0.719456	11.2738	1.90357	0.167679	0.856908
TRAT1	0.2448	11.3742	1.89985	0.168096	0.856908
HPGD	0.198242	11.2556	1.84336	0.174558	0.883209
C10orf128	0.16129	11.2559	1.81993	0.177321	0.890546
SMIM14	-0.6941	11.3021	1.79983	0.179733	0.896023
CHI3L2	0.0881001	11.2711	1.66864	0.196441	0.963219
CEP290	-0.43276	11.2648	1.6624	0.19728	0.963219
SAMD3	0.0645308	11.2997	1.65668	0.198053	0.963219
SLAMF7	-0.652354	11.2641	1.65047	0.198895	0.963219
SH3YL1	0.291199	11.3767	1.59112	0.207166	0.99616
SULT1A1	0.16762	11.2775	1.53123	0.215927	1
CORO1B	-0.647959	11.346	1.51709	0.21806	1
CD82	0.223364	11.2833	1.51318	0.218654	1
MT1E	0.17304	11.2563	1.47046	0.225273	1
CCDC34	0.306875	11.2502	1.41754	0.233809	1
MZB1	-0.0752018	11.3046	1.37603	0.240778	1
CYBB	-1.00523	11.3314	1.36507	0.242661	1
LYST	-0.63796	11.3297	1.3559	0.244249	1
STK17A	0.0629702	11.5175	1.29995	0.254222	1
FCGRT	-0.833468	11.4678	1.29686	0.254787	1
PTMS	-0.47188	11.2547	1.21827	0.2697	1
FUT7	-0.463474	11.2551	1.18936	0.275458	1
MIR24-2	-0.583439	11.2913	1.18296	0.276754	1
NMT2	0.178111	11.2676	1.12141	0.289615	1
PPP1R14B	-0.527306	11.2509	1.11887	0.290163	1
CISH	0.204025	11.2785	1.06623	0.301797	1
TNFAIP2	-0.115358	11.2684	0.999714	0.31738	1
TPST2	0.111362	11.3383	0.988479	0.320115	1
DDAH2	-0.479994	11.2856	0.892659	0.344758	1
AKR1C3	-0.116613	11.2933	0.886879	0.346324	1
CD247	-0.223092	11.5352	0.869808	0.351009	1
NCR3	-0.121104	11.3241	0.843178	0.358489	1
GIMAP5	0.150181	11.3867	0.831387	0.361872	1
KLRB1	-0.226243	11.3164	0.764498	0.381924	1
GPR18	0.0596935	11.2677	0.751015	0.386155	1
RALGPS2	-0.0535404	11.2788	0.669517	0.41322	1
IL2RG	-0.563047	11.5925	0.654849	0.418384	1
RARRES3	0.0299226	11.6458	0.64648	0.421374	1
RPL39	-0.359696	11.3956	0.608357	0.435407	1
SLC2A6	-0.0441171	11.2586	0.582584	0.445301	1
AES	-0.405727	11.6834	0.58026	0.44621	1
EVL	-0.00372035	11.7255	0.576135	0.447831	1
TSPO	-0.868527	11.7224	0.517284	0.472002	1
CDK6	0.109714	11.2623	0.51683	0.472197	1
XBP1	-0.37471	11.4674	0.482037	0.487501	1
DNAJB1	0.0725135	11.4721	0.454032	0.500427	1
GIMAP7	1.34384	11.7791	0.412743	0.520581	1
SELL	0.106842	11.6533	0.396892	0.528699	1
CST3	-3.52788	12.2172	0.373793	0.540944	1
ITM2A	-0.221832	11.3736	0.369434	0.543313	1
IL2RB	-0.305392	11.3023	0.346308	0.55621	1
HIST1H2AC	-0.413703	11.2785	0.33942	0.560164	1
C12orf75	-0.32618	11.3845	0.328982	0.566259	1
AMICA1	-0.338589	11.3983	0.290692	0.589778	1
SH2D1A	-0.299406	11.3252	0.248734	0.617968	1
PSAP	-2.40619	11.7879	0.225542	0.634849	1
CST7	-0.743769	11.5978	0.205483	0.650331	1
CD79A	-0.462968	11.448	0.19827	0.656121	1
CEP78	-0.224962	11.2922	0.170393	0.679763	1
USP10	-0.0765854	11.3068	0.11907	0.730045	1
ADRB2	-0.259575	11.2735	0.115861	0.733568	1
IFITM2	-1.10597	11.7666	0.109798	0.740375	1
WBP4	-0.00937989	11.266	0.108089	0.74233	1
GZMA	-0.850215	11.7107	0.0908536	0.763095	1
FCN1	-2.47586	11.8841	0.0868417	0.768231	1
TCEAL4	-0.143251	11.2697	0.085396	0.770114	1
SYNE2	-0.391902	11.3559	0.0833246	0.772842	1
VCAN	-0.674359	11.3737	0.0627115	0.80226	1
PTGER4	-0.0882944	11.351	0.0584218	0.809008	1
CCL4	-0.5295	11.4285	0.0526693	0.818482	1
MS4A1	-0.357013	11.3496	0.051335	0.820756	1
CD3D	1.99	11.9115	0.0496933	0.823598	1
KLF6	-1.60708	11.8119	0.047564	0.827358	1
MAP3K7CL	-0.101558	11.2637	0.042265	0.837115	1
ANXA1	-1.39739	11.8146	0.0303213	0.861763	1
LDHB	1.16874	12.2053	0.0298785	0.862766	1
S100A11	-2.14642	11.8535	0.025764	0.872478	1
NAAA	-0.343579	11.3608	0.0251987	0.873873	1
FCER1G	-3.0499	11.8899	0.0248824	0.87466	1
LST1	-2.00744	11.8598	0.0222815	0.881341	1
FBP1	-0.28026	11.2729	0.0176391	0.894342	1
GSTP1	-1.68803	11.8501	0.0162087	0.898692	1
CARS2	-0.197801	11.2761	0.0149247	0.902767	1
HLA-DRB1	-3.71943	12.0212	0.0123628	0.911467	1
CLIC1	-2.42158	11.8945	0.0114209	0.914893	1
PAK1	-0.302725	11.2795	0.0107082	0.917582	1
GPX1	-1.23481	11.8492	0.00851501	0.926478	1
HLA-DPA1	-3.4415	12.1712	0.00465784	0.945588	1
IER2	-1.48461	11.9034	0.00408864	0.949016	1
ARPC2	-1.30874	12.1964	0.0037456	0.951199	1
MX1	-0.237648	11.2762	0.0034702	0.953025	1
LIMS1	-0.350819	11.3552	0.00250628	0.960072	1
S100A10	-1.99909	11.9643	0.00218743	0.962697	1
LGALS1	-3.26963	12.0566	0.00217477	0.962805	1
CTSS	-3.3477	12.0744	0.00184116	0.965774	1
HLA-DPB1	-2.70124	12.1576	0.00177973	0.96635	1
PTPRCAP	0.728225	11.9514	0.00161365	0.967957	1
ARPC3	-2.51698	12.1591	0.00160195	0.968074	1
ZFP36	-2.62258	12.0242	0.00147754	0.969338	1
TSC22D3	-1.1158	11.9309	0.00141337	0.970011	1
SRGN	-3.07423	12.0738	0.00130385	0.971196	1
CCL5	0.212119	12.161	0.00121762	0.972164	1
SAT1	-2.23374	12.0493	0.000865373	0.976532	1
HCST	0.0497391	11.7987	0.0004529	0.983021	1
ARPC1B	-1.59727	12.0866	0.000380109	0.984445	1
AIF1	-1.49161	12.0409	0.000366014	0.984736	1
TIMP1	-0.784271	11.5043	0.000352755	0.985015	1
ITM2C	-0.658566	11.3089	0.000188307	0.989051	1
CALM1	-0.816567	12.0178	0.000187223	0.989083	1
CD37	-0.993392	12.0797	0.000164154	0.989778	1
CXCR4	0.288236	11.9639	0.000146037	0.990358	1
PPP2R5C	-0.615165	11.4195	0.000108123	0.991704	1
VIM	-1.94656	12.3342	9.34925e-05	0.992285	1
PGD	-0.584474	11.3041	8.38271e-05	0.992695	1
MYL6	-1.43183	12.3257	7.06242e-05	0.993295	1
TYROBP	-4.00166	12.384	6.93786e-05	0.993354	1
SLC2A3	-1.01695	11.4957	6.2349e-05	0.9937	1
TNFSF10	-0.623883	11.3579	6.10384e-05	0.993766	1
ZFP36L2	-0.10542	11.879	3.38558e-05	0.995357	1
LY6E	-0.913748	11.6229	2.69175e-05	0.99586	1
TMEM66	0.333565	12.0827	2.62556e-05	0.995912	1
TXNIP	-0.3311	12.0394	2.45632e-05	0.996046	1
GNLY	-2.65859	12.5945	1.92973e-05	0.996495	1
JUN	-1.04383	12.2469	1.42179e-05	0.996991	1
PTGER2	-0.557823	11.3277	1.32699e-05	0.997093	1
IL32	1.63846	12.5067	1.19537e-05	0.997241	1
MT-ATP6	0.209324	12.2564	8.69794e-06	0.997647	1
CD52	0.713351	12.386	7.03892e-06	0.997883	1
NKG7	-2.18593	12.4846	5.98439e-06	0.998048	1
CYBA	-2.94795	12.463	5.3301e-06	0.998158	1
TUBA1A	-1.00655	11.638	4.3671e-06	0.998333	1
COTL1	-1.25798	12.0885	3.57485e-06	0.998491	1
FTH1	-2.64437	14.0065	1.85177e-06	0.998914	1
CARD16	-0.965245	11.4505	1.62696e-06	0.998982	1
NPM1	1.00291	12.4449	1.58538e-06	0.998995	1
MYL12A	-0.499721	12.3495	1.55766e-06	0.999004	1
S100A6	-1.88191	12.5041	1.53794e-06	0.999011	1
S100A8	-2.37154	12.738	1.46886e-06	0.999033	1
SH3BGRL3	-2.12829	12.5466	1.25233e-06	0.999107	1
DUSP1	-3.68134	12.7205	1.09286e-06	0.999166	1
OAZ1	-2.18418	12.5729	1.05682e-06	0.99918	1
HLA-DRA	-4.00768	12.7925	1.05562e-06	0.99918	1
S100A4	-4.26069	12.9341	9.222e-07	0.999234	1
S100A9	-3.18424	13.1755	8.94048e-07	0.999246	1
CD74	-4.4047	13.1212	8.51887e-07	0.999264	1
GAPDH	-2.24128	12.6182	8.04351e-07	0.999284	1
RPL34	0.803267	13.9297	7.83037e-07	0.999294	1
RPS15	0.188642	13.7561	6.60995e-07	0.999351	1
LTB	1.15392	12.6346	5.15519e-07	0.999427	1
LYZ	-2.73176	12.9543	4.91625e-07	0.999441	1
CCL3	-0.968263	11.4152	4.67959e-07	0.999454	1
FOS	-2.76102	12.9046	4.01318e-07	0.999495	1
HLA-B	-1.07179	13.5462	3.40548e-07	0.999534	1
CFL1	-1.18846	12.6419	2.21056e-07	0.999625	1
HLA-DQB1	-1.80279	11.4836	2.18763e-07	0.999627	1
MCM7	-0.345741	11.2624	2.17792e-07	0.999628	1
MNDA	-1.29115	11.393	2.10903e-07	0.999634	1
AGTRAP	-1.3004	11.3559	2.09879e-07	0.999634	1
IL1B	-0.959771	11.3197	2.09435e-07	0.999635	1
SLC11A1	-0.796587	11.2908	2.04487e-07	0.999639	1
SLC31A2	-0.679236	11.2851	2.02955e-07	0.999641	1
CD22	-0.291795	11.2623	2.02587e-07	0.999641	1
LGALS9	-1.01332	11.3117	2.02066e-07	0.999641	1
PHACTR1	-0.739363	11.2838	2.00752e-07	0.999643	1
S100A12	-0.923135	11.3574	1.99699e-07	0.999643	1
PRF1	-1.23458	11.5307	1.98877e-07	0.999644	1
MPEG1	-1.12691	11.2964	1.96366e-07	0.999646	1
PDLIM1	-0.588628	11.2825	1.92277e-07	0.99965	1
CX3CR1	-0.57561	11.2782	1.92019e-07	0.99965	1
CPPED1	-0.983339	11.2989	1.90279e-07	0.999652	1
FTL	-1.97937	14.482	1.90018e-07	0.999652	1
SMCO4	-0.934087	11.2945	1.89466e-07	0.999653	1
RPS23	0.381913	13.658	1.8865e-07	0.999653	1
SIGLEC10	-0.466565	11.2624	1.86012e-07	0.999656	1
MS4A7	-0.938856	11.3288	1.85617e-07	0.999656	1
PYHIN1	-0.428861	11.2833	1.83796e-07	0.999658	1
CD302	-0.678209	11.2789	1.81739e-07	0.99966	1
HLA-DQA2	-1.74585	11.3963	1.80446e-07	0.999661	1
LILRB2	-0.894467	11.2836	1.77257e-07	0.999664	1
RASSF4	-0.610151	11.2739	1.72731e-07	0.999668	1
TSPAN2	-0.290858	11.2578	1.71755e-07	0.999669	1
IFIT3	-0.234823	11.25	1.71461e-07	0.99967	1
STX11	-0.963132	11.3002	1.7078e-07	0.99967	1
EMC9	-0.224187	11.255	1.68909e-07	0.999672	1
JUNB	-1.49215	13.2168	1.68073e-07	0.999673	1
ALDH2	-0.945558	11.3121	1.68024e-07	0.999673	1
CD1D	-0.489193	11.2715	1.6445e-07	0.999676	1
LILRA2	-0.693667	11.2794	1.64228e-07	0.999677	1
LY86	-1.46062	11.379	1.63091e-07	0.999678	1
TPD52	-0.601998	11.2916	1.58377e-07	0.999682	1
MATK	-0.805408	11.3161	1.57147e-07	0.999684	1
FCGR3A	-1.45015	11.549	1.55204e-07	0.999686	1
NUP214	-1.23782	11.3515	1.54598e-07	0.999686	1
BLNK	-0.486924	11.2579	1.53335e-07	0.999688	1
ASCL2	-0.568164	11.2714	1.52801e-07	0.999688	1
EFHD2	-1.49913	11.366	1.52329e-07	0.999689	1
CD79B	-1.40737	11.4621	1.49938e-07	0.999691	1
IGSF6	-1.33082	11.3705	1.49872e-07	0.999691	1
SERPINF1	-0.641621	11.2565	1.49257e-07	0.999692	1
KLRD1	-0.769551	11.3145	1.48544e-07	0.999692	1
SWAP70	-0.438367	11.2693	1.48338e-07	0.999693	1
SCIMP	-0.771728	11.2868	1.47446e-07	0.999694	1
CRIP2	-0.0983645	11.2581	1.46777e-07	0.999694	1
BATF3	-0.278848	11.2508	1.46541e-07	0.999695	1
RETN	-0.51115	11.2749	1.46207e-07	0.999695	1
HCK	-1.00751	11.3207	1.45869e-07	0.999695	1
ACTB	-1.87104	14.4343	1.44307e-07	0.999697	1
ACTG1	-1.11526	12.7061	1.40241e-07	0.999701	1
IFITM3	-1.03277	11.3014	1.39637e-07	0.999702	1
MAFB	-0.66163	11.2806	1.39608e-07	0.999702	1
ADAM28	-0.340832	11.2648	1.37057e-07	0.999705	1
TTC38	-0.450087	11.2863	1.36864e-07	0.999705	1
NCF2	-1.27681	11.3571	1.3557e-07	0.999706	1
MIR4435-1HG	-0.509281	11.2738	1.34952e-07	0.999707	1
RPS29	0.307019	12.446	1.2963e-07	0.999713	1
CD40	-0.54228	11.2671	1.25329e-07	0.999718	1
PNOC	-0.441505	11.2581	1.25318e-07	0.999718	1
CTSH	-1.53655	11.3855	1.24965e-07	0.999718	1
RAB13	-0.279046	11.2526	1.23963e-07	0.999719	1
MYBL1	-0.376511	11.2662	1.23802e-07	0.999719	1
SPOCK2	-0.77014	11.3668	1.22269e-07	0.999721	1
PILRA	-0.900527	11.308	1.22087e-07	0.999721	1
EMILIN2	-0.572796	11.2726	1.214e-07	0.999722	1
HES1	-0.346455	11.2543	1.19529e-07	0.999724	1
FCRL2	-0.180728	11.2506	1.18575e-07	0.999725	1
CYP27A1	-0.281307	11.2524	1.17223e-07	0.999727	1
NPDC1	-0.226754	11.2604	1.15589e-07	0.999729	1
SPI1	-1.67514	11.4426	1.15499e-07	0.999729	1
CSF3R	-0.864238	11.3127	1.13282e-07	0.999731	1
PRAM1	-0.611694	11.2736	1.11806e-07	0.999733	1
CXXC5	-0.746831	11.2889	1.11457e-07	0.999734	1
IL13RA1	-0.506551	11.2628	1.1062e-07	0.999735	1
KLF4	-1.01373	11.3166	1.09088e-07	0.999736	1
LGALS2	-0.950048	11.3226	1.08974e-07	0.999737	1
ASGR1	-0.875896	11.312	1.08445e-07	0.999737	1
CD2	-1.26842	11.4883	1.07314e-07	0.999739	1
FAM43A	-0.204604	11.2509	1.07269e-07	0.999739	1
CXCL2	-0.457446	11.2581	1.07166e-07	0.999739	1
NCF1	-1.09223	11.317	1.06916e-07	0.999739	1
APOBEC3A	-0.649383	11.2738	1.06828e-07	0.999739	1
KIAA0125	-0.377456	11.2668	1.06645e-07	0.999739	1
NDRG2	-0.128793	11.2503	1.06269e-07	0.99974	1
FGL2	-1.17312	11.3382	1.05374e-07	0.999741	1
GZMB	-1.98695	11.655	1.04041e-07	0.999743	1
H3F3B	-1.30053	12.9384	1.03653e-07	0.999743	1
CSF2RA	-0.627824	11.2628	1.03202e-07	0.999744	1
DERL3	-0.629049	11.2591	1.03186e-07	0.999744	1
PTGDR	-0.562157	11.2753	1.03051e-07	0.999744	1
RAB31	-0.582492	11.2721	1.02281e-07	0.999745	1
ABI3	-1.22328	11.3461	1.01371e-07	0.999746	1
YPEL1	-0.370158	11.2538	1.01222e-07	0.999746	1
PFN1	-1.26229	13.1203	1.01046e-07	0.999746	1
P2RY13	-0.287142	11.2548	1.00084e-07	0.999748	1
DAB2	-0.319462	11.2507	9.99923e-08	0.999748	1
SHCBP1	-0.0432818	11.2424	9.91526e-08	0.999749	1
ALDH3B1	-0.259687	11.2533	9.88214e-08	0.999749	1
LILRB4	-0.857653	11.2711	9.87657e-08	0.999749	1
MTSS1	-0.614228	11.2738	9.86875e-08	0.999749	1
PPM1N	-0.247022	11.2558	9.78223e-08	0.99975	1
HES4	-0.334718	11.258	9.71798e-08	0.999751	1
PLAUR	-1.12963	11.3345	9.68671e-08	0.999752	1
FCRL6	-0.530767	11.2921	9.62871e-08	0.999752	1
TGFBI	-1.23523	11.3115	9.62441e-08	0.999752	1
FCGR2A	-0.576217	11.2738	9.57209e-08	0.999753	1
GAPT	-0.768161	11.2748	9.47377e-08	0.999754	1
SIGLEC7	-0.393464	11.2608	9.44094e-08	0.999755	1
GPR183	-1.098	11.3459	9.40786e-08	0.999755	1
HNMT	-0.491451	11.2718	9.34326e-08	0.999756	1
LGMN	-0.452801	11.2521	9.30507e-08	0.999757	1
SDPR	-0.442355	11.2605	9.30132e-08	0.999757	1
CD38	-0.521819	11.2685	9.13008e-08	0.999759	1
ZNF467	-0.426877	11.2684	9.00714e-08	0.999761	1
PTTG1	-0.48007	11.2669	8.93052e-08	0.999762	1
RPS25	0.764605	13.3435	8.92584e-08	0.999762	1
CD86	-0.460628	11.2626	8.87117e-08	0.999762	1
SLC7A7	-0.972865	11.3155	8.79299e-08	0.999763	1
CLEC4E	-0.517516	11.2678	8.71014e-08	0.999765	1
CD160	-0.534072	11.2975	8.64559e-08	0.999765	1
BIRC3	-0.679241	11.3269	8.6256e-08	0.999766	1
SIRPA	-0.312126	11.2511	8.61377e-08	0.999766	1
BASP1	-0.313968	11.2522	8.50605e-08	0.999767	1
AOAH	-1.03133	11.307	8.48781e-08	0.999768	1
LINC00936	-1.71519	11.4204	8.48077e-08	0.999768	1
CLEC4A	-0.48381	11.2664	8.43204e-08	0.999768	1
HAVCR2	-0.443507	11.268	8.37342e-08	0.999769	1
EOMES	-0.322547	11.2551	8.35904e-08	0.999769	1
XCL1	-0.375228	11.2538	8.23903e-08	0.999771	1
LINC00152	-0.830353	11.3028	8.22465e-08	0.999771	1
YBX3	-1.04131	11.3094	8.1513e-08	0.999772	1
EEF1B2	0.572733	12.6275	8.12709e-08	0.999773	1
SERPINA1	-1.66963	11.4755	8.08159e-08	0.999773	1
ID1	-0.759388	11.2995	8.05089e-08	0.999774	1
BST1	-0.686915	11.284	8.00253e-08	0.999774	1
TCF4	-0.601987	11.2571	7.92219e-08	0.999775	1
RBP7	-0.916483	11.3169	7.81961e-08	0.999777	1
FCRLA	-0.317029	11.2648	7.80243e-08	0.999777	1
SOX4	-0.561257	11.2702	7.7755e-08	0.999778	1
SGK1	-0.544432	11.2714	7.76279e-08	0.999778	1
LINC00926	-0.362357	11.2807	7.73553e-08	0.999778	1
PLBD1	-0.789196	11.3122	7.6918e-08	0.999779	1
BANK1	-0.502299	11.2896	7.68564e-08	0.999779	1
LRRC25	-0.763516	11.2869	7.62554e-08	0.99978	1
KYNU	-0.640207	11.2673	7.61918e-08	0.99978	1
TREM1	-0.446088	11.2669	7.45806e-08	0.999782	1
LILRA3	-0.487339	11.2703	7.42956e-08	0.999783	1
ALDH1A1	-0.19093	11.2498	7.37896e-08	0.999783	1
CPNE2	-0.179261	11.2523	7.34284e-08	0.999784	1
RPS13	0.361557	13.5864	7.32502e-08	0.999784	1
IFI30	-1.27124	11.3703	7.24563e-08	0.999785	1
CLIC3	-1.26007	11.3802	7.13785e-08	0.999787	1
APMAP	-1.13709	11.3507	7.13435e-08	0.999787	1
RPS5	0.401933	13.5497	7.13367e-08	0.999787	1
FCGR1A	-0.445857	11.2673	7.12357e-08	0.999787	1
AC013264.2	-0.135796	11.2689	7.10368e-08	0.999787	1
PPP1R14A	-0.368223	11.254	6.98411e-08	0.999789	1
LMNA	-0.414069	11.2716	6.9457e-08	0.99979	1
ARHGEF40	-0.621784	11.273	6.93044e-08	0.99979	1
FGFBP2	-1.03066	11.6169	6.89683e-08	0.99979	1
PRSS23	-0.417841	11.2838	6.88165e-08	0.999791	1
OSM	-0.424248	11.2646	6.86357e-08	0.999791	1
MTMR11	-0.442136	11.266	6.84151e-08	0.999791	1
CDKN1A	-0.418148	11.2606	6.80857e-08	0.999792	1
MARCO	-0.520857	11.2665	6.79856e-08	0.999792	1
CXCR3	-0.575844	11.2711	6.78197e-08	0.999792	1
RPL12	0.328624	13.976	6.70298e-08	0.999793	1
RPL32	0.648502	14.4923	6.6424e-08	0.999794	1
TLR10	-0.16486	11.2493	6.58505e-08	0.999795	1
MS4A6A	-1.74561	11.442	6.51598e-08	0.999796	1
P2RX5	-0.249133	11.2599	6.50889e-08	0.999796	1
TCL1A	-0.645011	11.3065	6.48965e-08	0.999797	1
CD9	-0.286018	11.2589	6.40698e-08	0.999798	1
CCDC50	-0.943044	11.2774	6.37492e-08	0.999799	1
BTG1	0.328495	12.5889	6.29827e-08	0.9998	1
CD1C	-0.456731	11.2691	6.24107e-08	0.999801	1
QPCT	-0.561147	11.2813	6.22772e-08	0.999801	1
ZNF385A	-0.485515	11.2646	6.19539e-08	0.999801	1
RPLP2	0.515539	14.1009	6.12993e-08	0.999802	1
XCL2	-0.656625	11.2903	6.07145e-08	0.999803	1
PHACTR2	-0.212557	11.2525	6.00494e-08	0.999804	1
RGS18	-0.236514	11.253	5.99488e-08	0.999805	1
KLRF1	-0.440255	11.2704	5.9734e-08	0.999805	1
IFI44L	-0.115051	11.25	5.94785e-08	0.999805	1
SNUPN	-0.341253	11.2617	5.82775e-08	0.999807	1
FCRL1	-0.185743	11.2537	5.78117e-08	0.999808	1
PHF19	-0.325169	11.2605	5.77902e-08	0.999808	1
KIAA1598	-0.572102	11.2619	5.71317e-08	0.999809	1
B2M	-0.582657	15.6596	5.68205e-08	0.99981	1
KIF4A	-0.0134077	11.241	5.66937e-08	0.99981	1
PHLDA1	-0.0947302	11.2484	5.65319e-08	0.99981	1
RAB32	-0.826807	11.298	5.63546e-08	0.999811	1
HOPX	-1.3134	11.4538	5.61331e-08	0.999811	1
RAMP1	-0.326077	11.2571	5.54992e-08	0.999812	1
ARHGAP24	-0.65518	11.2754	5.54917e-08	0.999812	1
FPR1	-0.786649	11.2979	5.50094e-08	0.999813	1
BUB1	-0.0220095	11.2419	5.46514e-08	0.999813	1
C1orf21	-0.479155	11.2783	5.46379e-08	0.999813	1
CD68	-1.89264	11.4313	5.43273e-08	0.999814	1
CCR6	-0.168892	11.2542	5.35883e-08	0.999815	1
CD36	-0.847272	11.2958	5.32241e-08	0.999816	1
C3AR1	-0.297948	11.2521	5.30144e-08	0.999816	1
RP5-1073O3.7	-0.20356	11.2634	5.16363e-08	0.999819	1
SLC40A1	-0.243727	11.2673	5.15149e-08	0.999819	1
ZBP1	-0.32993	11.2598	5.1416e-08	0.999819	1
UGCG	-0.537135	11.2588	5.13469e-08	0.999819	1
RP11-81H14.2	-0.282749	11.2549	5.13382e-08	0.999819	1
CD14	-1.30657	11.4258	5.13037e-08	0.999819	1
MBOAT7	-0.542095	11.2724	5.12421e-08	0.999819	1
EREG	-0.36755	11.2556	5.10104e-08	0.99982	1
EGR1	-0.344307	11.2595	5.08851e-08	0.99982	1
S1PR5	-0.455878	11.2871	5.06905e-08	0.99982	1
RHOB	-1.0184	11.3074	5.06575e-08	0.99982	1
2023-03-01	-0.585371	11.275	5.05481e-08	0.999821	1
CFP	-1.46612	11.4174	5.02664e-08	0.999821	1
MIAT	-0.169138	11.254	5.02541e-08	0.999821	1
BLK	-0.417583	11.2663	4.99829e-08	0.999822	1
CATSPER1	-0.455295	11.2638	4.97721e-08	0.999822	1
IGFBP7	-0.92857	11.3408	4.96948e-08	0.999822	1
PLA2G16	-0.734799	11.2756	4.91693e-08	0.999823	1
KIFC1	-0.0151421	11.241	4.82763e-08	0.999825	1
KIF11	-0.0294251	11.2423	4.82318e-08	0.999825	1
PPBP	-0.957562	11.2971	4.80474e-08	0.999825	1
BLVRB	-0.902679	11.3818	4.78817e-08	0.999825	1
MARC1	-0.166405	11.2484	4.77362e-08	0.999826	1
CXCL16	-0.561438	11.2666	4.75743e-08	0.999826	1
PID1	-0.439486	11.259	4.73548e-08	0.999826	1
GTF3C1	-0.422599	11.2603	4.70473e-08	0.999827	1
FGR	-1.59417	11.3691	4.69331e-08	0.999827	1
CD33	-0.747171	11.2851	4.69252e-08	0.999827	1
CD72	-0.447733	11.2602	4.64961e-08	0.999828	1
CDA	-0.701303	11.2939	4.64606e-08	0.999828	1
C1QA	-0.3864	11.2718	4.64142e-08	0.999828	1
C19orf59	-0.28794	11.2555	4.63814e-08	0.999828	1
TBXAS1	-0.943192	11.3003	4.61491e-08	0.999829	1
CFD	-1.93134	11.5784	4.56371e-08	0.99983	1
FCER1A	-0.757393	11.3014	4.55919e-08	0.99983	1
C5AR1	-0.891192	11.3108	4.54934e-08	0.99983	1
KLRG1	-0.606494	11.301	4.5362e-08	0.99983	1
CTSL	-0.217164	11.2597	4.51932e-08	0.99983	1
AC079767.4	-0.186456	11.2526	4.50514e-08	0.999831	1
FCGR2B	-0.265848	11.2561	4.45093e-08	0.999832	1
FCGR1B	-0.226977	11.2497	4.44501e-08	0.999832	1
HLA-DOB	-0.324264	11.2679	4.42292e-08	0.999832	1
TPPP3	-0.517221	11.2595	4.37748e-08	0.999833	1
MGST1	-0.528425	11.275	4.35414e-08	0.999834	1
PYROXD2	-0.22353	11.2496	4.25034e-08	0.999836	1
CASC5	-0.02851	11.2415	4.23966e-08	0.999836	1
VPREB3	-0.355488	11.2771	4.2156e-08	0.999836	1
PYGL	-0.369425	11.2607	4.21303e-08	0.999836	1
CLU	-0.344969	11.257	4.21298e-08	0.999836	1
KLRC1	-0.569739	11.2703	4.17726e-08	0.999837	1
PLD4	-0.847508	11.2698	4.17203e-08	0.999837	1
CASP3	-0.310894	11.2559	4.15407e-08	0.999837	1
RP11-290F20.3	-0.865082	11.32	4.13525e-08	0.999838	1
WARS	-0.691402	11.2822	4.12886e-08	0.999838	1
ZBTB16	-0.332651	11.2564	4.09416e-08	0.999839	1
TCF7L2	-0.212106	11.2518	4.06479e-08	0.999839	1
CSF1R	-0.466253	11.2692	4.06385e-08	0.999839	1
TSC22D1	-0.289843	11.2574	4.01043e-08	0.99984	1
RXRA	-0.477095	11.2664	3.98982e-08	0.999841	1
NRGN	-0.526515	11.2627	3.98189e-08	0.999841	1
TESC	-0.696037	11.2812	3.97151e-08	0.999841	1
C19orf38	-0.91645	11.3003	3.88823e-08	0.999843	1
GZMH	-1.05852	11.5313	3.87636e-08	0.999843	1
CDT1	-0.0263536	11.2424	3.87242e-08	0.999843	1
ENTPD1	-0.597319	11.2702	3.86692e-08	0.999843	1
HMOX1	-0.594218	11.2769	3.81401e-08	0.999844	1
NCAPG	-0.0247589	11.2417	3.78119e-08	0.999845	1
TSPAN13	-0.593243	11.2614	3.6222e-08	0.999848	1
PKIG	-0.370167	11.2626	3.56772e-08	0.999849	1
CD19	-0.22798	11.2555	3.53998e-08	0.99985	1
HBEGF	-0.340769	11.2561	3.51366e-08	0.99985	1
RPL8	-0.152023	13.6753	3.47852e-08	0.999851	1
IL8	-1.05541	11.3583	3.36477e-08	0.999854	1
TBX21	-0.402932	11.2713	3.28873e-08	0.999855	1
GCSAM	-0.136404	11.2579	3.274e-08	0.999856	1
H1F0	-0.237736	11.253	3.25085e-08	0.999856	1
CD200	-0.109846	11.2483	3.23008e-08	0.999857	1
SPIB	-0.603399	11.2637	3.19056e-08	0.999857	1
IL3RA	-0.553415	11.2526	3.09872e-08	0.99986	1
LTA	-0.150348	11.2583	3.06343e-08	0.99986	1
NUSAP1	-0.0878042	11.2472	3.02194e-08	0.999861	1
ZNF703	-0.30466	11.2543	2.89884e-08	0.999864	1
RPSA	0.130523	13.1335	2.86154e-08	0.999865	1
CDKN3	-0.0619312	11.2441	2.80711e-08	0.999866	1
CSTA	-0.692985	11.2815	2.7853e-08	0.999867	1
CKB	-0.189947	11.2513	2.76281e-08	0.999867	1
CAMK1	-0.634153	11.2706	2.7316e-08	0.999868	1
SH2D1B	-0.322484	11.2617	2.68672e-08	0.999869	1
PPP2R2B	-0.236294	11.2537	2.66143e-08	0.99987	1
NFE2	-0.318908	11.2553	2.57767e-08	0.999872	1
RPL11	0.269584	14.4991	2.55408e-08	0.999872	1
KIF15	-0.00852442	11.2406	2.52891e-08	0.999873	1
RPS8	0.338694	14.1097	2.5069e-08	0.999874	1
TNFRSF13B	-0.217732	11.2524	2.47068e-08	0.999875	1
PRSS57	-0.191804	11.2555	2.45531e-08	0.999875	1
DLGAP5	-0.0247436	11.2422	2.4533e-08	0.999875	1
LYPD2	-0.334272	11.2836	2.45289e-08	0.999875	1
PLA2G7	-0.277674	11.253	2.41901e-08	0.999876	1
FASLG	-0.165779	11.2501	2.39288e-08	0.999877	1
TK1	-0.100139	11.2482	2.34515e-08	0.999878	1
RP11-25K19.1	-0.274052	11.2572	2.34429e-08	0.999878	1
CDKN1C	-0.201628	11.251	2.32943e-08	0.999878	1
CLEC10A	-0.350343	11.2723	2.31187e-08	0.999879	1
PTAFR	-0.336782	11.2563	2.2932e-08	0.999879	1
MAD2L1	-0.152332	11.2571	2.27599e-08	0.99988	1
PPOX	-0.192764	11.2519	2.18687e-08	0.999882	1
IL18RAP	-0.1769	11.2483	2.16777e-08	0.999883	1
RPS12	0.536825	14.341	2.15042e-08	0.999883	1
LAG3	-0.222529	11.2531	2.01304e-08	0.999887	1
HLA-A	-0.463042	13.2403	1.93973e-08	0.999889	1
RPS20	0.466889	13.0572	1.90655e-08	0.99989	1
FCER2	-0.201285	11.2586	1.87213e-08	0.999891	1
CLEC7A	-0.468674	11.2608	1.85208e-08	0.999891	1
LILRA5	-0.611528	11.28	1.8292e-08	0.999892	1
HJURP	-0.00722663	11.2404	1.82396e-08	0.999892	1
POU2AF1	-0.21199	11.253	1.82105e-08	0.999892	1
TNFRSF18	-0.330864	11.2587	1.78195e-08	0.999893	1
KIF23	-0.0266783	11.2416	1.69516e-08	0.999896	1
RPS6	0.525121	15.0039	1.6606e-08	0.999897	1
RP11-362F19.1	-0.282416	11.2555	1.64735e-08	0.999898	1
RPL36	0.43794	13.0549	1.63106e-08	0.999898	1
RPL19	0.249231	14.3475	1.58886e-08	0.999899	1
GPBAR1	-0.525192	11.2682	1.54616e-08	0.999901	1
HMMR	-0.0163566	11.2413	1.48096e-08	0.999903	1
RPL18A	0.221304	14.0666	1.40204e-08	0.999906	1
FAM13A	-0.087421	11.2514	1.29639e-08	0.999909	1
RNASE2	-0.212768	11.2512	1.29454e-08	0.999909	1
RPLP1	-0.18707	14.5374	1.28832e-08	0.999909	1
CDCA3	-0.019648	11.2415	1.28246e-08	0.99991	1
PLK1	-0.0251903	11.2421	1.2656e-08	0.99991	1
RPL13	0.440682	15.0166	1.21609e-08	0.999912	1
GTSE1	-0.0222025	11.2414	1.19374e-08	0.999913	1
RP11-291B21.2	-0.10657	11.2494	1.16465e-08	0.999914	1
CEP55	-0.0198156	11.2414	1.13916e-08	0.999915	1
CDC20	-0.0505284	11.2435	1.13019e-08	0.999915	1
CCNA2	-0.0166606	11.242	1.12972e-08	0.999915	1
RPS14	0.337296	14.4856	1.11776e-08	0.999916	1
CKAP2L	-0.0157083	11.241	1.11077e-08	0.999916	1
RPL13A	0.342676	14.926	1.04631e-08	0.999918	1
AURKB	-0.053741	11.2432	9.87708e-09	0.999921	1
SOCS2	-0.194292	11.2659	9.85415e-09	0.999921	1
RPS18	0.33786	14.3214	8.76183e-09	0.999925	1
DEPDC1	-0.00971084	11.2409	8.43973e-09	0.999927	1
HLA-C	-0.304244	12.8703	8.3406e-09	0.999927	1
MND1	-0.0114724	11.241	7.7858e-09	0.99993	1
G0S2	-0.698598	11.2918	7.50833e-09	0.999931	1
RPLP0	0.268872	13.0304	7.23473e-09	0.999932	1
KIAA0101	-0.0854396	11.2499	7.11711e-09	0.999933	1
TPX2	-0.0298737	11.2431	7.10023e-09	0.999933	1
RPS2	-0.136878	14.9987	7.07017e-09	0.999933	1
CCNB2	-0.0371218	11.2439	6.7531e-09	0.999934	1
MALAT1	0.52734	16.6477	6.14585e-09	0.999937	1
CDCA2	-0.0103484	11.2407	5.81538e-09	0.999939	1
TYMS	-0.0797789	11.2484	5.44608e-09	0.999941	1
CDCA8	-0.0287378	11.2421	5.10167e-09	0.999943	1
RRM2	-0.0777683	11.2477	5.00872e-09	0.999944	1
SKA3	-0.0071113	11.2405	4.89308e-09	0.999944	1
PBK	-0.00759282	11.2406	4.71397e-09	0.999945	1
VMO1	-0.221189	11.2551	4.45687e-09	0.999947	1
RP5-1028K7.2	-0.181393	11.2521	4.39491e-09	0.999947	1
MTFR2	-0.0066	11.2406	4.3919e-09	0.999947	1
BIRC5	-0.0630842	11.2454	3.92136e-09	0.99995	1
CENPA	-0.0219795	11.2421	3.56458e-09	0.999952	1
KIF2C	-0.0109024	11.2407	3.56128e-09	0.999952	1
MT-ND4	0.198505	13.0582	3.16335e-09	0.999955	1
RP11-1399P15.1	-0.0546406	11.2514	3.11752e-09	0.999955	1
MKI67	-0.0590394	11.2461	3.03761e-09	0.999956	1
UBE2C	-0.0650082	11.2475	3.01677e-09	0.999956	1
ASPM	-0.0202178	11.2415	2.85732e-09	0.999957	1
CENPM	-0.134484	11.2522	2.62037e-09	0.999959	1
RPS4X	0.126478	14.2065	1.91558e-09	0.999965	1
CDK1	-0.0442965	11.2444	1.86347e-09	0.999966	1
TOP2A	-0.0508713	11.2451	1.78377e-09	0.999966	1
MT-ND2	0.106916	12.7333	1.51495e-09	0.999969	1
RPL10	0.0914376	15.0285	1.23669e-09	0.999972	1
MT-CO2	-0.0177563	13.2682	2.79089e-10	0.999987	1
RPS9	-0.0150842	13.5653	1.74691e-10	0.999989	1
CEBPD	-1.23413	11.419	1.1687e-10	0.999991	1
CEBPB	-1.34864	11.5161	1.03682e-10	0.999992	1
CD69	-1.39453	11.6432	7.63976e-11	0.999993	1
SOD2	-1.03894	11.379	2.18279e-11	0.999996	1
IGJ	-1.10664	11.4143	4.09273e-12	0.999998	1
NEAT1	-2.69485	11.8029	8.52651e-14	1	1
LGALS3	-1.41439	11.4819	-1.09139e-11	1	1
ASAH1	-1.21477	11.3903	-6.36646e-12	1	1
MT2A	-1.18351	11.4178	-5.45697e-12	1	1
PTGDS	-1.14398	11.3189	-1.81899e-12	1	1
