## Supplementary file 12 for "Unravelling Immune Cell Signatures: CIBERSORTx-assisted Construction of Signature Matrix from Single-Cell Data"

### Sheet: contrast_13_vs_all_mean_pbmc_15
Genes	logFC	logCPM	LR	PValue	FDR
CFD	3.27904	11.5784	209.086	2.17386e-47	1.47388e-44
SERPINA1	2.90978	11.4755	144.715	2.47915e-33	8.40432e-31
CFP	2.67067	11.4174	106.015	7.3173e-25	1.65371e-22
CD14	2.55283	11.4258	90.8079	1.58319e-21	2.68351e-19
MS4A6A	2.37872	11.442	85.1985	2.69872e-20	3.65946e-18
CPVL	2.42567	11.3871	83.2999	7.05048e-20	7.96704e-18
LGALS3	2.4059	11.4819	69.7286	6.80527e-17	6.59139e-15
CD68	2.05496	11.4313	67.6099	1.99268e-16	1.65136e-14
TYMP	2.23177	11.54	67.4218	2.19208e-16	1.65136e-14
CD33	2.11403	11.2851	62.9921	2.07533e-15	1.40707e-13
IGSF6	2.10278	11.3705	62.6943	2.41418e-15	1.48801e-13
LY86	2.03489	11.379	55.4361	9.65471e-14	5.45491e-12
FCGRT	1.99798	11.4678	55.1606	1.11073e-13	5.79288e-12
TIMP1	2.11197	11.5043	52.5883	4.11323e-13	1.99198e-11
SPI1	1.75739	11.4426	40.3649	2.10691e-10	9.52322e-09
CEBPD	1.85724	11.419	39.8649	2.72156e-10	1.15326e-08
LGALS2	1.90964	11.3226	38.7457	4.82779e-10	1.92544e-08
RNF130	1.70233	11.3972	38.3426	5.93535e-10	2.23565e-08
TPPP3	1.88853	11.2595	37.0803	1.13361e-09	4.04519e-08
IFI30	1.71323	11.3703	36.871	1.26206e-09	4.1985e-08
AP1S2	1.75569	11.4936	36.7488	1.34376e-09	4.1985e-08
GRN	1.64775	11.4591	36.6727	1.39721e-09	4.1985e-08
PID1	1.57767	11.259	36.6353	1.42427e-09	4.1985e-08
NPC2	2.04319	11.6909	33.5293	7.01988e-09	1.98312e-07
CSTA	1.58044	11.2815	33.2799	7.98051e-09	2.10672e-07
VCAN	1.69557	11.3737	33.256	8.07887e-09	2.10672e-07
LINC00936	1.92499	11.4204	32.6659	1.0944e-08	2.74817e-07
CLEC4E	1.56689	11.2678	31.7165	1.78397e-08	4.31977e-07
PLAUR	1.51725	11.3345	30.8455	2.79414e-08	6.53252e-07
PILRA	1.47835	11.308	30.1861	3.92516e-08	8.87087e-07
RBP7	1.53673	11.3169	30.0129	4.29182e-08	9.10882e-07
RP11-290F20.3	1.33435	11.32	30.0096	4.29915e-08	9.10882e-07
S100A12	1.51383	11.3574	29.7944	4.80365e-08	9.86932e-07
CEBPB	1.6781	11.5161	29.6983	5.04783e-08	1.0066e-06
CYBB	1.57906	11.3314	29.0081	7.20775e-08	1.39624e-06
TKT	1.57232	11.6243	28.9499	7.42757e-08	1.39886e-06
CXCL2	1.85186	11.2581	27.9567	1.24058e-07	2.27328e-06
PRELID1	1.4681	11.6404	27.8549	1.30761e-07	2.2983e-06
MNDA	1.43173	11.393	27.8337	1.32203e-07	2.2983e-06
YBX3	1.85919	11.3094	27.7258	1.39783e-07	2.36932e-06
TNFSF13B	1.54306	11.3301	26.9077	2.13412e-07	3.52911e-06
CAMK1	1.36645	11.2706	25.6226	4.15147e-07	6.70165e-06
TBXAS1	1.58563	11.3003	25.0647	5.54375e-07	8.74107e-06
ARHGEF40	1.43414	11.273	24.9609	5.85043e-07	9.01498e-06
SLC7A7	1.38392	11.3155	24.8481	6.20315e-07	9.16088e-06
NRGN	1.68033	11.2627	24.8443	6.21535e-07	9.16088e-06
RGS2	1.53251	11.5263	24.7595	6.49472e-07	9.36898e-06
KLF4	1.48046	11.3166	24.5322	7.30789e-07	1.03224e-05
HLA-DRB5	1.56214	11.6894	24.4126	7.77572e-07	1.07591e-05
CTSH	1.52292	11.3855	24.1721	8.81006e-07	1.19464e-05
STXBP2	1.56113	11.4715	24.1261	9.02306e-07	1.19954e-05
CD63	1.36438	11.5632	23.7544	1.09443e-06	1.42697e-05
NUP214	1.53521	11.3515	23.3251	1.36802e-06	1.75003e-05
HLA-DQA2	1.29799	11.3963	23.0343	1.59137e-06	1.99805e-05
MS4A7	1.2664	11.3288	22.0934	2.59706e-06	3.20147e-05
LILRB2	1.15312	11.2836	21.9403	2.81262e-06	3.35801e-05
CLEC7A	1.11754	11.2608	21.9332	2.82311e-06	3.35801e-05
SOD2	1.64479	11.379	21.6524	3.26802e-06	3.8202e-05
HCK	1.21545	11.3207	21.3437	3.83884e-06	4.41141e-05
LILRA2	1.31862	11.2794	21.2548	4.02104e-06	4.54378e-05
C19orf38	1.29572	11.3003	21.2005	4.13667e-06	4.5978e-05
HLA-DQB1	1.26137	11.4836	21.0013	4.5898e-06	4.99328e-05
APOBEC3A	1.34848	11.2738	20.9805	4.63977e-06	4.99328e-05
TGFBI	1.13464	11.3115	20.5142	5.91917e-06	6.21941e-05
C5AR1	1.07578	11.3108	20.5002	5.96256e-06	6.21941e-05
FGL2	1.35238	11.3382	20.4058	6.26405e-06	6.43488e-05
PRAM1	1.20901	11.2736	20.2975	6.62875e-06	6.7079e-05
SIRPA	1.34147	11.2511	20.1221	7.26537e-06	7.244e-05
SMCO4	1.29211	11.2945	19.8691	8.29283e-06	8.14861e-05
MAFB	1.06628	11.2806	19.7788	8.69425e-06	8.421e-05
C1orf162	1.30371	11.566	19.6902	9.10693e-06	8.69648e-05
ASGR1	1.15615	11.312	18.1405	2.05186e-05	0.000193217
MARCO	1.132	11.2665	18.0402	2.1629e-05	0.000200883
FPR1	1.04284	11.2979	17.8901	2.34036e-05	0.000214428
NCF2	1.08844	11.3571	17.4233	2.99134e-05	0.000270417
RAC1	1.23665	11.6336	17.235	3.30294e-05	0.000294657
MPEG1	1.12273	11.2964	17.1656	3.42584e-05	0.000301652
LILRB4	0.976587	11.2711	16.8624	4.01892e-05	0.000349337
CXCL16	1.27965	11.2666	16.5524	4.73238e-05	0.000406146
HBEGF	0.962774	11.2561	16.3511	5.26261e-05	0.000446006
FAM26F	1.34094	11.3768	16.1957	5.71227e-05	0.000478138
SLC11A1	1.21125	11.2908	15.8504	6.85524e-05	0.000566811
EFHD2	1.25623	11.366	15.8189	6.97021e-05	0.000569374
HLA-DMA	1.0863	11.4547	15.7837	7.10108e-05	0.000573158
APLP2	1.33787	11.3593	15.5501	8.0348e-05	0.00063412
CDA	0.942215	11.2939	15.5481	8.04341e-05	0.00063412
IL1B	1.27871	11.3197	15.3923	8.73442e-05	0.000680682
RAB32	0.976454	11.298	15.1178	0.000101005	0.000778198
LAT2	1.28998	11.3058	14.7749	0.000121138	0.000922827
GPBAR1	0.784172	11.2682	14.3635	0.000150696	0.00113525
IFITM3	1.22248	11.3014	14.3287	0.000153503	0.00114368
SGK1	1.23197	11.2714	13.7393	0.000210017	0.00154773
BLVRB	1.16223	11.3818	13.1473	0.000287933	0.00207598
PLBD1	0.832753	11.3122	13.1461	0.000288112	0.00207598
EMILIN2	1.01859	11.2726	13.1282	0.000290882	0.00207598
ASAH1	1.24409	11.3903	12.9095	0.000326922	0.00230889
CPPED1	1.09699	11.2989	12.8659	0.000334625	0.00233892
NAAA	1.26214	11.3608	12.6752	0.00037053	0.00256346
FCGR2A	0.779455	11.2738	12.6441	0.000376753	0.00258019
DDIT4	1.37785	11.3969	12.2151	0.000474048	0.00321405
SELL	-1.99613	11.6533	11.5922	0.000662284	0.00444583
ZNF385A	0.830907	11.2646	11.537	0.000682242	0.0045349
PLA2G7	0.719891	11.253	11.4771	0.000704605	0.00463808
CD36	0.740231	11.2958	11.4555	0.000712824	0.00464706
FGR	0.927008	11.3691	10.996	0.000913101	0.0058875
IER3	1.12316	11.2735	10.9789	0.000921527	0.0058875
CSF3R	0.959371	11.3127	10.9637	0.000929148	0.0058875
ENTPD1	1.05537	11.2702	10.8327	0.000997205	0.00626023
STX11	1.06946	11.3002	10.5752	0.00114614	0.00712921
ARHGAP24	0.951392	11.2754	10.3959	0.00126297	0.00778448
HLA-DMB	0.977813	11.3841	10.3484	0.00129589	0.00791545
IL13RA1	0.879485	11.2628	10.3076	0.00132483	0.00801998
NFKBIA	1.14337	11.6788	10.118	0.00146832	0.00874979
NCF1	0.95775	11.317	10.1	0.00148271	0.00874979
MGST1	0.821632	11.275	10.0982	0.00148411	0.00874979
BID	1.02374	11.3631	9.94512	0.00161276	0.0094263
BRI3	1.08436	11.3291	9.8157	0.00173028	0.0100268
RETN	0.804103	11.2749	9.66132	0.00188189	0.0108129
CSF2RA	0.689858	11.2628	9.54208	0.00200814	0.0114413
ANXA5	1.05753	11.4546	9.41299	0.00215454	0.0121732
QPCT	0.769133	11.2813	9.37776	0.00219633	0.0123067
TNFAIP2	0.778873	11.2684	9.35812	0.00221999	0.0123373
AMICA1	0.81584	11.3983	9.24677	0.00235911	0.0129328
CYP27A1	0.701597	11.2524	9.24198	0.00236529	0.0129328
ANXA2	0.871092	11.6849	9.09865	0.00255798	0.0138745
RAB31	0.72803	11.2721	9.07721	0.00258814	0.0139267
LILRA5	0.382772	11.28	8.89389	0.00286127	0.0152751
PTAFR	0.626467	11.2563	8.5902	0.00337978	0.0179023
HES4	0.638519	11.258	8.53642	0.0034811	0.018296
CARD16	0.984862	11.4505	8.50421	0.00354325	0.0184794
CLEC10A	0.613129	11.2723	8.36903	0.0038167	0.0197536
STK17A	-1.78552	11.5175	8.28122	0.00400572	0.0205748
FCGR1A	0.554696	11.2673	7.9794	0.00473126	0.0241187
NFE2	0.675455	11.2553	7.81697	0.00517578	0.0261879
TALDO1	0.878021	11.5606	7.70885	0.00549507	0.0275975
TREM1	0.561268	11.2669	7.68491	0.00556843	0.0277603
BASP1	0.635863	11.2522	7.53956	0.00603587	0.0298709
MARCKSL1	1.14916	11.3707	7.4784	0.00624436	0.0306788
RASSF4	0.712644	11.2739	7.45478	0.00632682	0.0308603
LRRC25	0.56482	11.2869	7.28428	0.00695606	0.0336872
AOAH	0.806125	11.307	7.26081	0.00704757	0.0338883
BST1	0.629943	11.284	7.04647	0.00794217	0.0379211
IL8	0.701265	11.3583	7.00954	0.00810764	0.0384404
CD86	0.545351	11.2626	6.69221	0.00968351	0.0455932
SLC31A2	0.618565	11.2851	6.65487	0.00988851	0.0462373
PAK1	0.877682	11.2795	6.58149	0.0103044	0.0476434
SCPEP1	0.870582	11.3327	6.57712	0.0103298	0.0476434
AGTRAP	0.742345	11.3559	6.41095	0.0113419	0.0519581
DUSP6	0.83408	11.2944	6.16051	0.0130634	0.0594428
HES1	0.628692	11.2543	6.14296	0.0131936	0.0596351
LGALS9	0.834943	11.3117	6.10273	0.0134973	0.0606037
TPST2	-1.39065	11.3383	5.99586	0.0143395	0.0639615
RNASE2	0.385085	11.2512	5.93735	0.0148233	0.0656875
PPP2R5C	-1.39157	11.4195	5.90116	0.0151309	0.0666153
EREG	0.651894	11.2556	5.85826	0.0155041	0.0678178
RHOB	0.806599	11.3074	5.68547	0.017106	0.073988
PPBP	2.42188	11.2971	5.68271	0.0171329	0.073988
MTSS1	0.707757	11.2738	5.58781	0.0180859	0.0766672
C12orf75	-1.61635	11.3845	5.58089	0.0181575	0.0766672
KIAA1598	0.431113	11.2619	5.57891	0.018178	0.0766672
FCGR1B	0.361236	11.2497	5.56696	0.0183025	0.0766672
OSM	0.914196	11.2646	5.56541	0.0183187	0.0766672
IL2RG	-1.48393	11.5925	5.49504	0.0190705	0.0793239
CLEC4A	0.508886	11.2664	5.47074	0.0193374	0.0795798
CTSZ	0.684717	11.2983	5.46809	0.0193668	0.0795798
PYCARD	0.686743	11.5483	5.38724	0.0202845	0.0828487
CORO1B	0.944786	11.346	5.16728	0.0230163	0.0934433
LGMN	0.456986	11.2521	5.05688	0.0245283	0.0987754
PLAC8	-1.12218	11.6582	5.05035	0.024621	0.0987754
HMOX1	0.390191	11.2769	5.0309	0.024899	0.099303
PTPRE	0.675571	11.2965	4.99711	0.0253897	0.100668
MEF2C	0.525242	11.2882	4.81963	0.0281375	0.110914
SIGLEC10	0.53417	11.2624	4.68902	0.030356	0.118597
ITGB2	0.624637	11.6593	4.68448	0.0304363	0.118597
ALDH2	0.373402	11.3121	4.61128	0.0317623	0.123056
LAG3	0.322624	11.2531	4.49909	0.0339129	0.130642
C19orf59	0.282874	11.2555	4.37988	0.0363656	0.139299
G0S2	0.277454	11.2918	4.33252	0.0373908	0.142421
CCL3	0.655172	11.4152	4.08818	0.0431842	0.163569
CD300A	0.544922	11.3174	4.05792	0.0439646	0.1656
GAPT	0.207718	11.2748	4.04336	0.0443454	0.166111
EGR1	0.854868	11.2595	4.00346	0.0454069	0.169153
HLA-DQA1	0.372291	11.4715	3.96996	0.0463189	0.171608
ZNF703	0.28222	11.2543	3.91426	0.0478782	0.176421
TKTL1	0.346094	11.2497	3.80597	0.0510701	0.187165
FBP1	0.650795	11.2729	3.71653	0.0538761	0.196387
CDKN1A	0.60214	11.2606	3.6386	0.0564545	0.203626
PHF19	0.546326	11.2605	3.63836	0.0564626	0.203626
SDPR	1.03007	11.2605	3.53371	0.0601332	0.215496
CARS2	0.657801	11.2761	3.52665	0.0603898	0.215496
FCGR3A	0.151412	11.549	3.4884	0.0618004	0.219375
MAP3K7CL	0.851712	11.2637	3.43103	0.0639821	0.225937
CD302	0.31923	11.2789	3.3328	0.0679111	0.238569
CD40	0.44435	11.2671	3.25203	0.0713352	0.249251
APMAP	0.468539	11.3507	3.24396	0.0716872	0.249251
PTGER2	0.621764	11.3277	3.15718	0.0755936	0.261492
BATF3	0.33078	11.2508	3.12911	0.0769057	0.263401
RNASE6	0.296397	11.3285	3.12876	0.0769223	0.263401
LILRA3	0.0652351	11.2703	3.1131	0.0776648	0.264607
TNFSF10	0.597579	11.3579	3.08451	0.0790411	0.267949
HNMT	0.061109	11.2718	3.00223	0.0831502	0.280477
GSN	0.306567	11.2827	2.98228	0.0841806	0.282547
BTG2	-1.01133	11.5381	2.94558	0.0861128	0.28742
STMN1	-1.17821	11.3417	2.9387	0.0864804	0.28742
PIM1	-0.9192	11.3767	2.8989	0.0886402	0.293161
H1F0	0.284675	11.253	2.86706	0.0904101	0.297509
NOSIP	-0.932129	11.6615	2.85956	0.0908323	0.297509
ABI3	0.372963	11.3461	2.788	0.0949724	0.309574
ZEB2	0.463183	11.3078	2.67722	0.101794	0.329108
TESC	0.275635	11.2812	2.67499	0.101936	0.329108
TCF7	-0.809426	11.3738	2.66607	0.102509	0.329389
MTMR11	0.115407	11.266	2.54029	0.110975	0.354909
ITM2C	-1.12109	11.3089	2.45812	0.116919	0.372164
RXRA	0.0955928	11.2664	2.44823	0.117658	0.372766
SH3YL1	-0.758761	11.3767	2.41591	0.120109	0.378761
IFIT3	0.340564	11.25	2.39642	0.121613	0.37992
AES	-0.897353	11.6834	2.38954	0.122149	0.37992
CATSPER1	0.125387	11.2638	2.38944	0.122157	0.37992
FKBP11	-0.918193	11.3278	2.3744	0.123339	0.381843
SERPINB1	0.566759	11.5197	2.27883	0.131151	0.404183
DAB2	0.210547	11.2507	2.25168	0.133469	0.409467
C10orf128	0.236906	11.2559	2.22526	0.13577	0.414647
RAB13	0.318098	11.2526	2.21542	0.136638	0.415428
TSPO	1.62757	11.7224	2.15368	0.142228	0.427815
UNC93B1	0.368886	11.2808	2.15205	0.142379	0.427815
MBOAT7	0.443894	11.2724	2.14962	0.142605	0.427815
CSF1R	0.11118	11.2692	2.10712	0.146615	0.437895
ZNF467	0.143726	11.2684	2.10044	0.147257	0.437895
PGD	0.305778	11.3041	2.08684	0.148573	0.439879
CD1D	0.0812467	11.2715	1.98328	0.159046	0.468839
CD1C	0.179893	11.2691	1.95398	0.162158	0.475945
SIGLEC7	0.183816	11.2608	1.94519	0.163106	0.476665
MX1	-0.633375	11.2762	1.89677	0.16844	0.489441
WARS	0.282584	11.2822	1.89248	0.168922	0.489441
LIMS1	0.548455	11.3552	1.86358	0.172213	0.496851
DERL3	-0.168463	11.2591	1.81277	0.178176	0.511878
CAPG	0.17943	11.3555	1.7652	0.183977	0.526314
LYN	0.212533	11.3261	1.70848	0.191183	0.54463
C3AR1	0.298606	11.2521	1.69896	0.192424	0.545873
RPL39	0.611648	11.3956	1.62675	0.202154	0.571084
FHIT	-0.587609	11.333	1.57023	0.210173	0.591276
LAIR2	-0.00812201	11.3012	1.49529	0.221398	0.619334
DUSP2	-0.859087	11.4871	1.49156	0.221974	0.619334
XBP1	-0.721922	11.4674	1.45199	0.22821	0.634123
CLU	0.155924	11.257	1.40457	0.23596	0.652983
WBP4	-0.430856	11.266	1.29862	0.254465	0.701329
ZBTB16	0.270469	11.2564	1.25348	0.262889	0.721616
GCA	0.135043	11.3296	1.22904	0.267593	0.731565
LYST	0.379838	11.3297	1.21422	0.270498	0.736538
HHEX	0.0882217	11.2859	1.10802	0.292513	0.793295
LINC00152	0.208236	11.3028	1.0025	0.316707	0.855488
PTTG1	0.206497	11.2669	0.880607	0.348035	0.936381
CX3CR1	0.0232762	11.2782	0.869366	0.351131	0.940975
TCEAL4	0.407677	11.2697	0.859098	0.353991	0.944905
ADRB2	0.297748	11.2735	0.853225	0.355642	0.945588
FUT7	0.201928	11.2551	0.809109	0.368384	0.975642
CASP3	0.205369	11.2559	0.787625	0.374819	0.985748
PPP1R14B	-0.00197393	11.2509	0.786674	0.375108	0.985748
MIR24-2	0.305512	11.2913	0.773965	0.378993	0.992113
CWF19L2	0.294597	11.2921	0.760193	0.383268	0.999445
PTMS	0.121887	11.2547	0.711167	0.399057	1
CD38	0.0874488	11.2685	0.69622	0.404057	1
LMNA	0.163026	11.2716	0.66137	0.416077	1
PHACTR1	-0.154216	11.2838	0.641513	0.423163	1
ASCL2	0.040006	11.2714	0.625768	0.428912	1
IGFBP7	-0.367932	11.3408	0.606162	0.436237	1
SLAMF7	-0.0330516	11.2641	0.551046	0.457891	1
CTSC	-0.470408	11.4532	0.526557	0.468058	1
SOCS3	0.205001	11.4187	0.509725	0.475258	1
MIR4435-1HG	0.108549	11.2738	0.509693	0.475272	1
CRTAM	0.0868396	11.2614	0.499198	0.479853	1
GNG7	-0.124327	11.2738	0.403832	0.525117	1
HIST1H2AC	0.359568	11.2785	0.394793	0.529791	1
SULT1A1	-0.0540661	11.2775	0.389591	0.532514	1
CEP290	0.147159	11.2648	0.387802	0.533457	1
SCIMP	-0.20772	11.2868	0.362517	0.547112	1
IRF1	0.222015	11.4473	0.331135	0.564991	1
EIF4EBP1	-0.114749	11.3109	0.323023	0.569796	1
MZB1	-0.338131	11.3046	0.315625	0.574249	1
PTGER4	0.0976571	11.351	0.306791	0.579656	1
CYB561A3	-0.121205	11.3048	0.299884	0.583955	1
DDAH2	-0.372812	11.2856	0.291845	0.58904	1
CITED2	-0.00351783	11.4433	0.284117	0.594015	1
CST3	3.13798	12.2172	0.269576	0.603616	1
NEAT1	2.23956	11.8029	0.245023	0.620601	1
MS4A1	-0.216421	11.3496	0.23109	0.630717	1
TAGLN2	-0.224008	11.642	0.179854	0.671498	1
CD79B	-0.436646	11.4621	0.17385	0.676713	1
IRF7	-0.143737	11.2969	0.14546	0.702913	1
PSAP	1.75804	11.7879	0.141191	0.7071	1
IRF8	-0.375997	11.3106	0.135514	0.712783	1
ID1	-0.25618	11.2995	0.122051	0.726821	1
PPAPDC1B	-0.154472	11.2909	0.0997296	0.752154	1
FCN1	3.62165	11.8841	0.0996805	0.752213	1
LY6E	-0.223701	11.6229	0.0925316	0.760983	1
TUBA1B	-0.199217	11.5968	0.0911539	0.762715	1
CD8B	-0.429718	11.3742	0.0907423	0.763236	1
ID2	-0.0120328	11.6449	0.0788488	0.778864	1
LST1	2.98185	11.8598	0.0732187	0.786707	1
VIMP	0.0253614	11.3435	0.0689791	0.792829	1
EAF2	-0.294129	11.2945	0.067335	0.795257	1
CD3G	-0.341299	11.4544	0.0596648	0.807027	1
SPON2	-0.406222	11.4392	0.0496196	0.823727	1
CD99	-0.182824	11.6842	0.0459655	0.830239	1
S100A11	2.20197	11.8535	0.0347063	0.852213	1
MT2A	-0.306738	11.4178	0.0335023	0.854769	1
GPX1	2.13152	11.8492	0.0333767	0.855039	1
CTSD	-0.0994163	11.4335	0.0292577	0.864185	1
ANXA1	1.12651	11.8146	0.0244953	0.875631	1
FCER1G	1.88825	11.8899	0.0179364	0.893461	1
GSTP1	1.64582	11.8501	0.0159885	0.899379	1
TUBA1A	-0.40655	11.638	0.010491	0.918419	1
OAS1	-0.336433	11.2918	0.0100061	0.92032	1
LYAR	-0.358882	11.3787	0.00837158	0.927098	1
AIF1	3.33177	12.0409	0.00394734	0.949904	1
HLA-DRB1	1.86589	12.0212	0.00337807	0.953652	1
LDHB	-0.651891	12.2053	0.00313052	0.955381	1
PTPRCAP	-2.47287	11.9514	0.00277305	0.958003	1
GIMAP5	-0.333078	11.3867	0.00264282	0.959	1
LGALS1	2.73227	12.0566	0.00202796	0.964081	1
CXCR4	-2.2517	11.9639	0.00184226	0.965764	1
GIMAP7	-0.625736	11.7791	0.00180278	0.966133	1
COTL1	1.85685	12.0885	0.00178059	0.966342	1
HVCN1	-0.426466	11.3067	0.00177981	0.966349	1
S100A10	1.75487	11.9643	0.00176283	0.96651	1
CTSS	2.56617	12.0744	0.00161444	0.96795	1
HLA-DPA1	1.63499	12.1712	0.00138095	0.970357	1
RHOC	-0.656834	11.4045	0.00121542	0.972189	1
TSC22D3	-1.26041	11.9309	0.000910385	0.975929	1
SAT1	2.0795	12.0493	0.000906445	0.975982	1
IER2	0.771851	11.9034	0.000849783	0.976744	1
KLF6	-0.282865	11.8119	0.000775116	0.977789	1
HLA-DPB1	1.49413	12.1576	0.000663491	0.97945	1
SMIM14	-0.11048	11.3021	0.000423559	0.98358	1
ZFP36L2	-0.460715	11.879	0.000389171	0.984261	1
CLIC1	0.365928	11.8945	0.000243193	0.987558	1
GZMM	-0.799726	11.4689	0.000232639	0.987831	1
SRGN	1.15121	12.0738	0.000220019	0.988165	1
PIK3IP1	-0.500706	11.4634	0.000191358	0.988963	1
JUN	-0.200411	12.2469	0.000187135	0.989085	1
ZFP36	0.907832	12.0242	0.000164034	0.989781	1
CHST12	-0.580092	11.3306	0.000161393	0.989864	1
ARPC3	0.808275	12.1591	0.000155846	0.99004	1
CCL5	-0.54955	12.161	0.000149168	0.990255	1
HCST	0.0126651	11.7987	0.00010578	0.991794	1
ALOX5AP	-0.881611	11.44	9.09636e-05	0.99239	1
CALM1	-0.658425	12.0178	6.24503e-05	0.993695	1
TMEM66	-0.779352	12.0827	5.70037e-05	0.993976	1
TXNIP	-0.624985	12.0394	4.54891e-05	0.994619	1
COQ7	-0.523674	11.3101	4.41881e-05	0.994696	1
TYROBP	2.6951	12.384	3.83926e-05	0.995056	1
VIM	1.02786	12.3342	2.52997e-05	0.995987	1
ARPC1B	0.461718	12.0866	2.5283e-05	0.995988	1
RARRES3	-0.886845	11.6458	1.83401e-05	0.996583	1
GNLY	-1.90408	12.5945	1.28707e-05	0.997138	1
MYL6	0.862058	12.3257	9.73453e-06	0.997511	1
IL32	-1.96852	12.5067	6.12005e-06	0.998026	1
S100A8	3.90753	12.738	4.63614e-06	0.998282	1
RGS1	-0.675686	11.327	4.62686e-06	0.998284	1
CD3E	-0.907486	11.7496	4.4051e-06	0.998325	1
MT-ATP6	0.206507	12.2564	4.37285e-06	0.998332	1
ARPC2	0.0382116	12.1964	3.46172e-06	0.998515	1
FTH1	2.72315	14.0065	3.10513e-06	0.998594	1
CD37	0.148538	12.0797	2.66644e-06	0.998697	1
NKG7	-2.18626	12.4846	2.56452e-06	0.998722	1
S100A9	3.95575	13.1755	2.30954e-06	0.998787	1
MYL12A	-0.868368	12.3495	2.29359e-06	0.998792	1
LYZ	4.25301	12.9543	2.27597e-06	0.998796	1
DNAJB1	-0.648754	11.4721	1.97792e-06	0.998878	1
IFITM2	-0.05407	11.7666	1.81652e-06	0.998925	1
S100A6	1.76948	12.5041	1.55836e-06	0.999004	1
CYBA	1.17937	12.463	9.51619e-07	0.999222	1
CD52	-0.802504	12.386	8.67435e-07	0.999257	1
HLA-DRA	2.37149	12.7925	6.6346e-07	0.99935	1
LTB	-2.63533	12.6346	6.51062e-07	0.999356	1
S100A4	2.44179	12.9341	5.63846e-07	0.999401	1
SH3BGRL3	1.21493	12.5466	4.06263e-07	0.999491	1
FTL	2.54108	14.482	3.4589e-07	0.999531	1
BTG1	-1.68937	12.5889	3.2615e-07	0.999544	1
PRF1	-1.23458	11.5307	3.14156e-07	0.999553	1
GZMB	-1.98695	11.655	3.13475e-07	0.999553	1
CD22	-0.291795	11.2623	3.05751e-07	0.999559	1
CD247	-1.28593	11.5352	3.03078e-07	0.999561	1
DUSP1	0.790402	12.7205	2.99493e-07	0.999563	1
NPDC1	-0.226754	11.2604	2.99485e-07	0.999563	1
BLNK	-0.486924	11.2579	2.99256e-07	0.999564	1
MAL	-0.455864	11.3816	2.97189e-07	0.999565	1
SYNE2	-0.830828	11.3559	2.88859e-07	0.999571	1
PDLIM1	-0.588628	11.2825	2.88115e-07	0.999572	1
AKR1C3	-0.559468	11.2933	2.84746e-07	0.999574	1
LCK	-1.38347	11.559	2.8439e-07	0.999575	1
GZMK	-1.36691	11.4287	2.83248e-07	0.999575	1
OAZ1	1.10785	12.5729	2.83161e-07	0.999575	1
GPR183	-1.098	11.3459	2.7639e-07	0.999581	1
PYHIN1	-0.428861	11.2833	2.76007e-07	0.999581	1
TRAT1	-0.540857	11.3742	2.70785e-07	0.999585	1
TSPAN2	-0.290858	11.2578	2.64499e-07	0.99959	1
EMC9	-0.224187	11.255	2.54881e-07	0.999597	1
MT1E	-0.202136	11.2563	2.49003e-07	0.999602	1
TPD52	-0.601998	11.2916	2.42493e-07	0.999607	1
PNOC	-0.441505	11.2581	2.41086e-07	0.999608	1
LINC00861	-0.778829	11.3488	2.40753e-07	0.999609	1
MATK	-0.805408	11.3161	2.38417e-07	0.99961	1
IL7R	-1.10982	11.554	2.37804e-07	0.999611	1
SOX4	-0.561257	11.2702	2.2535e-07	0.999621	1
KLRD1	-0.769551	11.3145	2.23852e-07	0.999622	1
SWAP70	-0.438367	11.2693	2.19087e-07	0.999627	1
PRKCQ-AS1	-0.636339	11.3478	2.18918e-07	0.999627	1
AQP3	-0.508236	11.3674	2.18472e-07	0.999627	1
SLC2A3	-1.46069	11.4957	2.16777e-07	0.999629	1
CRIP2	-0.0983645	11.2581	2.16084e-07	0.999629	1
CISH	-0.260652	11.2785	2.11296e-07	0.999633	1
IL2RB	-0.733758	11.3023	2.11255e-07	0.999633	1
TTC38	-0.450087	11.2863	2.1074e-07	0.999634	1
MYC	-0.76757	11.3433	2.08951e-07	0.999635	1
ADAM28	-0.340832	11.2648	2.06161e-07	0.999638	1
CD79A	-0.901322	11.448	2.03715e-07	0.99964	1
CCL4	-0.982249	11.4285	2.03428e-07	0.99964	1
CD8A	-0.87043	11.3329	2.00695e-07	0.999643	1
PTGDR	-0.562157	11.2753	1.98633e-07	0.999644	1
YPEL1	-0.370158	11.2538	1.9521e-07	0.999647	1
MYBL1	-0.376511	11.2662	1.88757e-07	0.999653	1
CD27	-1.24027	11.5037	1.84823e-07	0.999657	1
FCRL2	-0.180728	11.2506	1.81818e-07	0.99966	1
CXCR3	-0.575844	11.2711	1.8096e-07	0.999661	1
NELL2	-0.307551	11.2782	1.79564e-07	0.999662	1
CPA5	-0.116575	11.2545	1.77622e-07	0.999664	1
CST7	-1.51797	11.5978	1.7709e-07	0.999664	1
CXXC5	-0.746831	11.2889	1.76755e-07	0.999665	1
CD2	-1.26842	11.4883	1.74829e-07	0.999666	1
SH2D1A	-0.726311	11.3252	1.72177e-07	0.999669	1
TCF4	-0.601987	11.2571	1.68649e-07	0.999672	1
LBH	-1.28848	11.4652	1.68595e-07	0.999672	1
FAM43A	-0.204604	11.2509	1.68362e-07	0.999673	1
KIAA0125	-0.377456	11.2668	1.66378e-07	0.999675	1
PHACTR2	-0.212557	11.2525	1.6369e-07	0.999677	1
NDRG2	-0.128793	11.2503	1.6156e-07	0.999679	1
FCRL6	-0.530767	11.2921	1.56934e-07	0.999684	1
SHCBP1	-0.0432818	11.2424	1.55464e-07	0.999685	1
ALDH3B1	-0.259687	11.2533	1.54421e-07	0.999686	1
P2RY13	-0.287142	11.2548	1.53095e-07	0.999688	1
KYNU	-0.640207	11.2673	1.52381e-07	0.999689	1
PPM1N	-0.247022	11.2558	1.48121e-07	0.999693	1
CCDC34	-0.164325	11.2502	1.47873e-07	0.999693	1
CLIC3	-1.26007	11.3802	1.47647e-07	0.999693	1
LAT	-1.0498	11.4465	1.45979e-07	0.999695	1
SLC2A6	-0.46162	11.2586	1.44507e-07	0.999697	1
PPP1R14A	-0.368223	11.254	1.43819e-07	0.999697	1
BIRC3	-0.679241	11.3269	1.4336e-07	0.999698	1
GTF3C1	-0.422599	11.2603	1.42337e-07	0.999699	1
NMT2	-0.285493	11.2676	1.4141e-07	0.9997	1
RPS29	-0.486846	12.446	1.39454e-07	0.999702	1
CD160	-0.534072	11.2975	1.38474e-07	0.999703	1
HAVCR2	-0.443507	11.268	1.38393e-07	0.999703	1
CD3D	-1.74714	11.9115	1.37869e-07	0.999704	1
EOMES	-0.322547	11.2551	1.36957e-07	0.999705	1
IFNG	-0.268387	11.255	1.34692e-07	0.999707	1
CCDC50	-0.943044	11.2774	1.29925e-07	0.999712	1
TCL1A	-0.645011	11.3065	1.29082e-07	0.999713	1
XCL1	-0.375228	11.2538	1.28462e-07	0.999714	1
GPR18	-0.347131	11.2677	1.26261e-07	0.999716	1
BANK1	-0.502299	11.2896	1.26216e-07	0.999717	1
FCRLA	-0.317029	11.2648	1.2265e-07	0.999721	1
LINC00926	-0.362357	11.2807	1.221e-07	0.999721	1
MCM7	-0.345741	11.2624	1.22059e-07	0.999721	1
CD82	-0.522972	11.2833	1.20833e-07	0.999723	1
CPNE2	-0.179261	11.2523	1.20763e-07	0.999723	1
FGFBP2	-1.03066	11.6169	1.20219e-07	0.999723	1
ALDH1A1	-0.19093	11.2498	1.1844e-07	0.999725	1
NCR3	-0.897555	11.3241	1.18204e-07	0.999726	1
NPM1	-0.434101	12.4449	1.12659e-07	0.999732	1
PRSS23	-0.417841	11.2838	1.12485e-07	0.999732	1
CD7	-1.80046	11.6688	1.11857e-07	0.999733	1
SAMD3	-0.707684	11.2997	1.11237e-07	0.999734	1
PLA2G16	-0.734799	11.2756	1.10296e-07	0.999735	1
GPR171	-0.172428	11.2548	1.09293e-07	0.999736	1
AC013264.2	-0.135796	11.2689	1.08111e-07	0.999738	1
CD9	-0.286018	11.2589	1.05662e-07	0.999741	1
BLK	-0.417583	11.2663	1.04815e-07	0.999742	1
P2RX5	-0.249133	11.2599	1.03611e-07	0.999743	1
TLR10	-0.16486	11.2493	1.03382e-07	0.999743	1
RALGPS2	-0.484232	11.2788	1.02578e-07	0.999744	1
CD72	-0.447733	11.2602	1.02246e-07	0.999745	1
2023-03-01	-0.585371	11.275	1.01952e-07	0.999745	1
USP10	-0.526121	11.3068	1.01844e-07	0.999745	1
UGCG	-0.537135	11.2588	1.01764e-07	0.999745	1
XCL2	-0.656625	11.2903	1.01329e-07	0.999746	1
GZMA	-1.73327	11.7107	1.00663e-07	0.999747	1
SMKR1	-0.232858	11.2517	1.00267e-07	0.999747	1
GAPDH	0.749252	12.6182	9.89704e-08	0.999749	1
FCER1A	-0.757393	11.3014	9.80932e-08	0.99975	1
CDK6	-0.302507	11.2623	9.78703e-08	0.99975	1
CD74	1.02815	13.1212	9.724e-08	0.999751	1
IFI44L	-0.115051	11.25	9.71851e-08	0.999751	1
SNUPN	-0.341253	11.2617	9.7134e-08	0.999751	1
HOPX	-1.3134	11.4538	9.68585e-08	0.999752	1
TNFRSF4	-0.154615	11.2649	9.64124e-08	0.999752	1
KLRF1	-0.440255	11.2704	9.6255e-08	0.999752	1
RGS18	-0.236514	11.253	9.5749e-08	0.999753	1
TCEA3	-0.175835	11.2675	9.53007e-08	0.999754	1
C1orf21	-0.479155	11.2783	9.36548e-08	0.999756	1
CEP78	-0.656123	11.2922	9.24683e-08	0.999757	1
FCRL1	-0.185743	11.2537	9.23409e-08	0.999758	1
KIF4A	-0.0134077	11.241	9.04604e-08	0.99976	1
RAMP1	-0.326077	11.2571	9.00469e-08	0.999761	1
RP5-1073O3.7	-0.20356	11.2634	8.99709e-08	0.999761	1
RGCC	-0.943818	11.4022	8.94852e-08	0.999761	1
BUB1	-0.0220095	11.2419	8.85636e-08	0.999763	1
CCR6	-0.168892	11.2542	8.7185e-08	0.999764	1
PHLDA1	-0.0947302	11.2484	8.63195e-08	0.999766	1
AC092580.4	-0.362141	11.2588	8.59748e-08	0.999766	1
LEF1	-0.657727	11.4144	8.58672e-08	0.999766	1
RPS15	-0.0976723	13.7561	8.55083e-08	0.999767	1
RP11-81H14.2	-0.282749	11.2549	8.51014e-08	0.999767	1
SLC40A1	-0.243727	11.2673	8.49689e-08	0.999767	1
PLD4	-0.847508	11.2698	8.43678e-08	0.999768	1
MIAT	-0.169138	11.254	8.21415e-08	0.999771	1
S1PR5	-0.455878	11.2871	8.19427e-08	0.999772	1
EVL	-2.19233	11.7255	8.13786e-08	0.999772	1
ZBP1	-0.32993	11.2598	8.10137e-08	0.999773	1
GPR56	-0.397958	11.2816	7.9267e-08	0.999775	1
CCR7	-0.746006	11.3995	7.89742e-08	0.999776	1
TSPAN13	-0.593243	11.2614	7.89424e-08	0.999776	1
KIF11	-0.0294251	11.2423	7.84208e-08	0.999777	1
KIFC1	-0.0151421	11.241	7.76237e-08	0.999778	1
MARC1	-0.166405	11.2484	7.72078e-08	0.999778	1
C1QA	-0.3864	11.2718	7.70258e-08	0.999779	1
PLEKHF1	-0.43164	11.2783	7.66306e-08	0.999779	1
PKIG	-0.370167	11.2626	7.64539e-08	0.999779	1
KLRG1	-0.606494	11.301	7.61033e-08	0.99978	1
HLA-DOB	-0.324264	11.2679	7.49158e-08	0.999782	1
PASK	-0.298227	11.2997	7.48955e-08	0.999782	1
AC079767.4	-0.186456	11.2526	7.46683e-08	0.999782	1
CTSL	-0.217164	11.2597	7.42257e-08	0.999783	1
TSC22D1	-0.289843	11.2574	7.37933e-08	0.999783	1
VPREB3	-0.355488	11.2771	7.30521e-08	0.999784	1
FCGR2B	-0.265848	11.2561	7.24885e-08	0.999785	1
PYROXD2	-0.22353	11.2496	7.11873e-08	0.999787	1
KLRC1	-0.569739	11.2703	7.10228e-08	0.999787	1
ID3	-0.461064	11.2938	7.0861e-08	0.999788	1
PYGL	-0.369425	11.2607	7.03894e-08	0.999788	1
CASC5	-0.02851	11.2415	6.93656e-08	0.99979	1
SPIB	-0.603399	11.2637	6.90452e-08	0.99979	1
GZMH	-1.05852	11.5313	6.88542e-08	0.999791	1
SPOCK2	-0.77014	11.3668	6.88196e-08	0.999791	1
FOS	0.766715	12.9046	6.78606e-08	0.999792	1
RPSA	-1.09526	13.1335	6.74311e-08	0.999793	1
IL3RA	-0.553415	11.2526	6.59684e-08	0.999795	1
TCF7L2	-0.212106	11.2518	6.5705e-08	0.999795	1
CDT1	-0.0263536	11.2424	6.38587e-08	0.999798	1
RPS5	-0.579536	13.5497	6.21408e-08	0.999801	1
NCAPG	-0.0247589	11.2417	6.20763e-08	0.999801	1
CD19	-0.22798	11.2555	5.88319e-08	0.999806	1
ITM2A	-0.667913	11.3736	5.83477e-08	0.999807	1
TBX21	-0.402932	11.2713	5.66474e-08	0.99981	1
CD200	-0.109846	11.2483	5.5378e-08	0.999812	1
B2M	-0.0435807	15.6596	5.51645e-08	0.999813	1
NUSAP1	-0.0878042	11.2472	5.4957e-08	0.999813	1
ADTRP	-0.170282	11.2877	5.4155e-08	0.999814	1
RPS23	-0.304662	13.658	5.37104e-08	0.999815	1
LTA	-0.150348	11.2583	5.13949e-08	0.999819	1
CDKN3	-0.0619312	11.2441	5.10811e-08	0.99982	1
HPGD	-0.208818	11.2556	4.84899e-08	0.999824	1
RPL32	-0.137523	14.4923	4.7909e-08	0.999825	1
GCSAM	-0.136404	11.2579	4.72514e-08	0.999827	1
SH2D1B	-0.322484	11.2617	4.68839e-08	0.999827	1
CKB	-0.189947	11.2513	4.64138e-08	0.999828	1
PPP2R2B	-0.236294	11.2537	4.44638e-08	0.999832	1
TK1	-0.100139	11.2482	4.44301e-08	0.999832	1
PRSS57	-0.191804	11.2555	4.41657e-08	0.999832	1
ACTB	0.683736	14.4343	4.22813e-08	0.999836	1
KIF15	-0.00852442	11.2406	4.21532e-08	0.999836	1
LYPD2	-0.334272	11.2836	4.20167e-08	0.999836	1
TNFRSF13B	-0.217732	11.2524	4.13712e-08	0.999838	1
DLGAP5	-0.0247436	11.2422	4.08282e-08	0.999839	1
RP11-25K19.1	-0.274052	11.2572	4.00732e-08	0.99984	1
FASLG	-0.165779	11.2501	3.9727e-08	0.999841	1
CDKN1C	-0.201628	11.251	3.94292e-08	0.999842	1
PBK	-0.00759282	11.2406	3.74592e-08	0.999846	1
MAD2L1	-0.152332	11.2571	3.70615e-08	0.999846	1
IL18RAP	-0.1769	11.2483	3.70503e-08	0.999846	1
EEF1B2	-0.59442	12.6275	3.58334e-08	0.999849	1
PPOX	-0.192764	11.2519	3.43977e-08	0.999852	1
HLA-B	-0.438654	13.5462	3.36116e-08	0.999854	1
FCER2	-0.201285	11.2586	3.24804e-08	0.999856	1
POU2AF1	-0.21199	11.253	3.11012e-08	0.999859	1
HJURP	-0.00722663	11.2404	3.09205e-08	0.99986	1
TNFRSF18	-0.330864	11.2587	3.07315e-08	0.99986	1
CHI3L2	-0.330644	11.2711	3.06381e-08	0.99986	1
KLRB1	-0.687992	11.3164	3.02757e-08	0.999861	1
TSHZ2	-0.139523	11.2772	2.95215e-08	0.999863	1
KIF23	-0.0266783	11.2416	2.92254e-08	0.999864	1
FXYD7	-0.145499	11.2528	2.84383e-08	0.999865	1
RP11-362F19.1	-0.282416	11.2555	2.82199e-08	0.999866	1
S100B	-0.473993	11.2951	2.69963e-08	0.999869	1
HMMR	-0.0163566	11.2413	2.51459e-08	0.999873	1
HLA-A	-0.744429	13.2403	2.42709e-08	0.999876	1
RPS9	0.319573	13.5653	2.39873e-08	0.999876	1
RPL11	-0.133994	14.4991	2.29289e-08	0.999879	1
PLK1	-0.0251903	11.2421	2.21818e-08	0.999881	1
CDCA3	-0.019648	11.2415	2.20696e-08	0.999881	1
RP11-664D1.1	-0.151314	11.2735	2.19295e-08	0.999882	1
RPLP0	-0.785914	13.0304	2.17743e-08	0.999882	1
FAM13A	-0.087421	11.2514	2.05537e-08	0.999886	1
GTSE1	-0.0222025	11.2414	2.05222e-08	0.999886	1
CDC20	-0.0505284	11.2435	1.97854e-08	0.999888	1
CEP55	-0.0198156	11.2414	1.97618e-08	0.999888	1
CKAP2L	-0.0157083	11.241	1.93658e-08	0.999889	1
RPLP2	-0.438668	14.1009	1.86971e-08	0.999891	1
TIGIT	-0.547545	11.298	1.83936e-08	0.999892	1
JUNB	0.0761989	13.2168	1.75733e-08	0.999894	1
RP11-291B21.2	-0.10657	11.2494	1.73876e-08	0.999895	1
AURKB	-0.053741	11.2432	1.72954e-08	0.999895	1
CCNA2	-0.0166606	11.242	1.71908e-08	0.999895	1
SOCS2	-0.194292	11.2659	1.53889e-08	0.999901	1
RPS13	-0.237814	13.5864	1.48566e-08	0.999903	1
RPS6	-0.516842	15.0039	1.41666e-08	0.999905	1
RPS20	-0.624781	13.0572	1.40427e-08	0.999905	1
MND1	-0.0114724	11.241	1.35703e-08	0.999907	1
RPLP1	0.289931	14.5374	1.3339e-08	0.999908	1
DEPDC1	-0.00971084	11.2409	1.29682e-08	0.999909	1
RPL19	-0.133233	14.3475	1.23173e-08	0.999911	1
REG4	-0.0587954	11.2482	1.15886e-08	0.999914	1
RPL12	0.183287	13.976	1.05907e-08	0.999918	1
KIAA0101	-0.0854396	11.2499	1.0481e-08	0.999918	1
TPX2	-0.0298737	11.2431	1.00067e-08	0.99992	1
RPL13A	-0.406499	14.926	9.74239e-09	0.999921	1
RPL13	-0.196386	15.0166	9.68199e-09	0.999921	1
CCNB2	-0.0371218	11.2439	9.5142e-09	0.999922	1
CDCA2	-0.0103484	11.2407	9.07099e-09	0.999924	1
RPL18A	-0.25702	14.0666	8.9467e-09	0.999925	1
MT-CO2	0.37474	13.2682	8.34267e-09	0.999927	1
VMO1	-0.221189	11.2551	7.85491e-09	0.999929	1
TYMS	-0.0797789	11.2484	7.7703e-09	0.99993	1
SKA3	-0.0071113	11.2405	7.56076e-09	0.999931	1
RPS8	-0.263482	14.1097	7.47356e-09	0.999931	1
MT-ND2	-0.350061	12.7333	7.19518e-09	0.999932	1
RPS2	0.0337596	14.9987	6.83271e-09	0.999934	1
CDCA8	-0.0287378	11.2421	6.73425e-09	0.999935	1
RPS14	-0.15659	14.4856	6.71246e-09	0.999935	1
MALAT1	-0.945933	16.6477	6.25896e-09	0.999937	1
RRM2	-0.0777683	11.2477	6.20028e-09	0.999937	1
KIF2C	-0.0109024	11.2407	6.18719e-09	0.999937	1
RP5-1028K7.2	-0.181393	11.2521	5.94787e-09	0.999938	1
MTFR2	-0.0066	11.2406	5.25263e-09	0.999942	1
NSG1	-0.269398	11.2764	4.79304e-09	0.999945	1
BIRC5	-0.0630842	11.2454	4.69036e-09	0.999945	1
ANKRD55	-0.0598645	11.2545	4.64695e-09	0.999946	1
PFN1	0.274145	13.1203	4.32351e-09	0.999948	1
CENPA	-0.0219795	11.2421	4.24636e-09	0.999948	1
UBE2C	-0.0650082	11.2475	4.19476e-09	0.999948	1
RPS12	-0.342222	14.341	3.97649e-09	0.99995	1
CENPM	-0.134484	11.2522	3.96278e-09	0.99995	1
RP11-1399P15.1	-0.0546406	11.2514	3.93788e-09	0.99995	1
RPS25	-0.23107	13.3435	3.87535e-09	0.99995	1
ASPM	-0.0202178	11.2415	3.86659e-09	0.99995	1
MKI67	-0.0590394	11.2461	3.81969e-09	0.999951	1
ACTG1	-0.236496	12.7061	3.67759e-09	0.999952	1
APOBEC3G	-1.02729	11.4047	3.46336e-09	0.999953	1
TOP2A	-0.0508713	11.2451	2.60911e-09	0.999959	1
CDK1	-0.0442965	11.2444	2.44299e-09	0.999961	1
RPS18	-0.254044	14.3214	2.31594e-09	0.999962	1
CTSW	-1.60151	11.72	2.24122e-09	0.999962	1
HLA-C	-0.124565	12.8703	1.82617e-09	0.999966	1
PMAIP1	-0.96262	11.3635	1.62163e-09	0.999968	1
RPL36	-0.178145	13.0549	1.30144e-09	0.999971	1
RPL10	0.0689696	15.0285	1.16013e-09	0.999973	1
RPL34	0.0432352	13.9297	1.02753e-09	0.999974	1
H3F3B	-0.123061	12.9384	1.00571e-09	0.999975	1
CFL1	-0.0594476	12.6419	6.84132e-10	0.999979	1
RPS4X	-0.105324	14.2065	6.60487e-10	0.999979	1
CD69	-1.24721	11.6432	1.2551e-10	0.999991	1
MT-ND4	-0.0398133	13.0582	6.29566e-11	0.999994	1
RPL8	-0.00909936	13.6753	5.88612e-11	0.999994	1
IGJ	-1.10664	11.4143	3.63798e-12	0.999998	1
PLEK	-1.65047	11.4381	-1.63709e-11	1	1
PTGDS	-1.14398	11.3189	-2.16005e-12	1	1
SERPINF1	-0.641621	11.2565	-1.13687e-13	1	1
