## Supplementary file 13 for "Unravelling Immune Cell Signatures: CIBERSORTx-assisted Construction of Signature Matrix from Single-Cell Data"

### Sheet: contrast_14_vs_all_mean_pbmc_15
Genes	logFC	logCPM	LR	PValue	FDR
CPVL	2.8894	11.3871	1091.94	1.8616e-239	1.26216e-236
GRN	2.11172	11.4591	939.363	2.72216e-206	9.22813e-204
CFP	2.32798	11.4174	933.392	5.40628e-205	1.22182e-202
SERPINA1	2.24816	11.4755	910.022	6.50542e-200	1.10267e-197
SPI1	2.23009	11.4426	907.867	1.91273e-199	2.59366e-197
TYMP	2.33953	11.54	894.434	1.59175e-196	1.79867e-194
CFD	2.41937	11.5784	886.965	6.69095e-195	6.48066e-193
MS4A6A	2.52204	11.442	787.81	2.41209e-173	2.04424e-171
IGSF6	2.19589	11.3705	764.071	3.49928e-168	2.63613e-166
MNDA	2.3199	11.393	732.443	2.63596e-161	1.78718e-159
FCGRT	1.85519	11.4678	718.977	2.23392e-158	1.37691e-156
HLA-DMA	2.06257	11.4547	696.305	1.90242e-153	1.07487e-151
CD14	2.20668	11.4258	614.86	9.81119e-136	5.11691e-134
HLA-DQB1	2.72591	11.4836	593.015	5.53527e-131	2.68065e-129
RNF130	1.65188	11.3972	553.652	2.02062e-122	9.13321e-121
CEBPD	1.9031	11.419	539.203	2.81023e-119	1.19084e-117
ALDH2	1.7966	11.3121	527.697	8.95329e-117	3.57078e-115
CD68	1.58658	11.4313	521.294	2.21313e-115	8.33612e-114
LGALS3	2.08426	11.4819	519.999	4.23453e-115	1.51106e-113
NCF2	1.73485	11.3571	519.498	5.44115e-115	1.84455e-113
HLA-DQA2	2.11436	11.3963	504.8	8.58085e-112	2.77039e-110
LY86	1.77914	11.379	499.624	1.14751e-110	3.53642e-109
HLA-DMB	1.82024	11.3841	483.477	3.74247e-107	1.10322e-105
LGALS2	2.48012	11.3226	479.728	2.44806e-106	6.91577e-105
FGL2	1.86871	11.3382	468.797	5.856e-104	1.58815e-102
HLA-DQA1	2.4726	11.4715	465.73	2.72206e-103	7.0983e-102
AMICA1	1.65001	11.3983	452.179	2.42018e-100	6.07733e-99
VCAN	1.791	11.3737	450.675	5.14187e-100	1.24507e-98
AP1S2	1.58749	11.4936	449.118	1.12204e-99	2.62325e-98
IFI30	2.16858	11.3703	447.981	1.98355e-99	4.48282e-98
BLVRB	1.78132	11.3818	443.764	1.6419e-98	3.59099e-97
RAB32	1.65545	11.298	428.57	3.3277e-95	7.05056e-94
CTSH	1.83205	11.3855	418.94	4.15131e-93	8.52906e-92
TIMP1	1.72953	11.5043	407.031	1.62313e-90	3.23672e-89
CD33	1.44776	11.2851	398.25	1.32417e-88	2.56511e-87
TKT	1.62284	11.6243	392.221	2.7187e-87	5.12022e-86
PILRA	1.44094	11.308	370.334	1.58316e-82	2.90104e-81
KLF4	1.56167	11.3166	360.269	2.4599e-80	4.38898e-79
TNFSF13B	1.48931	11.3301	353.083	9.03026e-79	1.56988e-77
HCK	1.4804	11.3207	342.862	1.51883e-76	2.57441e-75
ANXA5	1.6876	11.4546	336.912	3.00162e-75	4.96365e-74
RAC1	1.44213	11.6336	331.669	4.16257e-74	6.71958e-73
HLA-DRB5	2.5564	11.6894	327.94	2.70066e-73	4.21136e-72
CD1D	1.51139	11.2715	327.88	2.7825e-73	4.21136e-72
CD36	1.36883	11.2958	327.871	2.79515e-73	4.21136e-72
PLBD1	1.46541	11.3122	317.143	6.07188e-71	8.94943e-70
TGFBI	1.27395	11.3115	311.63	9.63958e-70	1.39056e-68
ASGR1	1.39244	11.312	308.408	4.85318e-69	6.85512e-68
PYCARD	1.27557	11.5483	295.508	3.13652e-66	4.33992e-65
CLEC10A	2.52092	11.2723	292.962	1.12481e-65	1.52524e-64
ANXA2	1.97388	11.6849	289.442	6.58018e-65	8.74777e-64
C1orf162	1.29688	11.566	284.42	8.17345e-64	1.06569e-62
CYBB	1.21622	11.3314	281.89	2.90896e-63	3.72128e-62
PID1	1.16	11.259	280.056	7.30005e-63	9.16562e-62
SLC7A7	1.29528	11.3155	278.296	1.76557e-62	2.17647e-61
CAPG	1.40282	11.3555	276.588	4.16028e-62	5.03691e-61
CEBPB	1.45198	11.5161	260.258	1.50758e-58	1.79323e-57
RNASE6	1.30555	11.3285	251.809	1.04703e-56	1.22394e-55
PLAUR	1.14654	11.3345	249.941	2.67544e-56	3.07449e-55
CSF3R	1.28869	11.3127	244.897	3.36559e-55	3.80312e-54
FCGR2A	1.15372	11.2738	234.443	6.40228e-53	7.11598e-52
FAM26F	1.3611	11.3768	233.631	9.62589e-53	1.05264e-51
FPR1	1.11013	11.2979	232.553	1.65418e-52	1.78021e-51
NUP214	1.30091	11.3515	227.054	2.61755e-51	2.77296e-50
CAMK1	1.08718	11.2706	223.564	1.5101e-50	1.57515e-49
TALDO1	1.17668	11.5606	211.135	7.76694e-48	7.97876e-47
ZNF385A	1.07998	11.2646	209.319	1.93385e-47	1.95694e-46
CD302	1.12166	11.2789	208.55	2.84633e-47	2.83796e-46
IL13RA1	1.1076	11.2628	207.288	5.36569e-47	5.27238e-46
HNMT	1.05896	11.2718	204.147	2.59996e-46	2.51825e-45
IL1B	1.82659	11.3197	202.945	4.75646e-46	4.54208e-45
CTSZ	1.14408	11.2983	200.396	1.71198e-45	1.61211e-44
LILRB2	0.858623	11.2836	198.745	3.9231e-45	3.64364e-44
TNFAIP2	1.0129	11.2684	197.567	7.09356e-45	6.49923e-44
LRRC25	0.959792	11.2869	196.267	1.3631e-44	1.23224e-43
C5AR1	1.00911	11.3108	192.526	8.9319e-44	7.9682e-43
LILRB4	0.8696	11.2711	188.935	5.42927e-43	4.78058e-42
CLEC4A	1.01685	11.2664	184.103	6.15992e-42	5.35439e-41
CSTA	0.991194	11.2815	181.26	2.57274e-41	2.20799e-40
KIAA1598	0.897945	11.2619	181.188	2.66769e-41	2.26087e-40
FGR	1.08707	11.3691	180.32	4.12579e-41	3.45344e-40
GPBAR1	0.871239	11.2682	179.879	5.14935e-41	4.25763e-40
EMILIN2	1.02643	11.2726	179.698	5.64051e-41	4.60755e-40
PRELID1	1.0632	11.6404	179.454	6.37832e-41	5.14821e-40
MARCO	0.966472	11.2665	179.396	6.56733e-41	5.23841e-40
C19orf38	1.00166	11.3003	177.461	1.73731e-40	1.36965e-39
LILRA2	0.99473	11.2794	176.698	2.54887e-40	1.98636e-39
PAK1	1.14993	11.2795	173.157	1.51241e-39	1.16524e-38
CPPED1	1.12949	11.2989	172.252	2.38427e-39	1.81633e-38
MAFB	0.954353	11.2806	171.934	2.79781e-39	2.10769e-38
CSF1R	0.927876	11.2692	170.346	6.21657e-39	4.63168e-38
CD86	0.943584	11.2626	169.75	8.3906e-39	6.18351e-38
NAAA	1.25118	11.3608	166.943	3.44235e-38	2.50958e-37
LILRA5	0.812154	11.28	165.908	5.79251e-38	4.178e-37
PRAM1	0.917801	11.2736	165.137	8.53694e-38	6.09268e-37
SLC31A2	1.07582	11.2851	164.355	1.2656e-37	8.93832e-37
TBXAS1	1.02458	11.3003	161.956	4.22984e-37	2.95653e-36
LGALS9	1.28736	11.3117	161.706	4.79694e-37	3.3187e-36
MTMR11	0.978753	11.266	159.233	1.66399e-36	1.13958e-35
RGS2	1.23189	11.5263	159.21	1.68385e-36	1.14165e-35
SMCO4	0.852514	11.2945	153.146	3.55975e-35	2.38962e-34
CSF2RA	0.77186	11.2628	152.329	5.37013e-35	3.56955e-34
IGFBP7	0.991489	11.3408	152.277	5.51272e-35	3.62876e-34
STXBP2	1.04015	11.4715	152.132	5.93005e-35	3.86594e-34
RP11-290F20.3	0.667186	11.32	147.342	6.60589e-34	4.26551e-33
PHACTR1	1.02242	11.2838	147.207	7.07024e-34	4.52229e-33
APLP2	1.09818	11.3593	144.787	2.39024e-33	1.51456e-32
MS4A7	0.810194	11.3288	143.354	4.91822e-33	3.08755e-32
EIF4EBP1	1.0704	11.3109	141.42	1.30252e-32	8.10189e-32
GCA	1.03102	11.3296	140.712	1.85986e-32	1.14635e-31
FCGR1A	0.862239	11.2673	140.329	2.25561e-32	1.37775e-31
BST1	0.832004	11.284	138.831	4.79658e-32	2.90364e-31
C1QA	1.20277	11.2718	138.276	6.34135e-32	3.77531e-31
ZNF467	0.932597	11.2684	138.274	6.34786e-32	3.77531e-31
CD1C	1.49148	11.2691	136.783	1.34523e-31	7.93098e-31
CD63	0.897004	11.5632	135.95	2.04647e-31	1.19613e-30
GSN	0.858366	11.2827	135.646	2.38474e-31	1.38193e-30
S100A12	0.928099	11.3574	128.384	9.25074e-30	5.31526e-29
RAB31	0.837467	11.2721	127.201	1.67892e-29	9.56564e-29
ITGB2	0.808068	11.6593	126.85	2.00316e-29	1.13179e-28
RASSF4	0.869721	11.2739	126.293	2.65275e-29	1.48642e-28
BRI3	0.935105	11.3291	124.94	5.24445e-29	2.91454e-28
MGST1	0.755536	11.275	124.667	6.02084e-29	3.31881e-28
P2RY13	0.835761	11.2548	122.488	1.8046e-28	9.86707e-28
MPEG1	0.684878	11.2964	122.253	2.03169e-28	1.10199e-27
LINC00936	1.15951	11.4204	121.515	2.9482e-28	1.58641e-27
NPC2	1.64435	11.6909	118.698	1.21955e-27	6.51067e-27
RNASE2	0.675369	11.2512	117.1	2.72985e-27	1.44597e-26
ID2	1.06226	11.6449	109.937	1.01161e-25	5.31685e-25
FBP1	0.860419	11.2729	108.199	2.43057e-25	1.26764e-24
AOAH	0.904985	11.307	107.245	3.93426e-25	2.03621e-24
QPCT	0.68243	11.2813	106.205	6.64856e-25	3.41494e-24
SCIMP	0.873408	11.2868	104.869	1.30513e-24	6.65321e-24
CLEC7A	0.562302	11.2608	104.365	1.68266e-24	8.51374e-24
PLA2G7	0.606792	11.253	103.48	2.63046e-24	1.32108e-23
CARD16	0.984709	11.4505	102.233	4.93588e-24	2.46068e-23
IFITM3	1.05584	11.3014	101.101	8.74189e-24	4.32628e-23
CLEC4E	0.566395	11.2678	99.3704	2.09424e-23	1.02891e-22
SCPEP1	0.934882	11.3327	98.7486	2.86683e-23	1.39835e-22
APOBEC3A	1.07769	11.2738	97.6884	4.8969e-23	2.3715e-22
BID	0.726725	11.3631	97.3436	5.82839e-23	2.80259e-22
AGTRAP	0.88785	11.3559	93.8322	3.4344e-22	1.63981e-21
RXRA	0.702863	11.2664	92.0893	8.28541e-22	3.92833e-21
TREM1	0.604255	11.2669	91.3836	1.18354e-21	5.57249e-21
PYGL	0.630876	11.2607	91.3691	1.19226e-21	5.57487e-21
SULT1A1	0.77144	11.2775	91.0745	1.38362e-21	6.42528e-21
SGK1	0.846145	11.2714	90.5184	1.83261e-21	8.45245e-21
YBX3	0.924151	11.3094	89.861	2.55495e-21	1.17044e-20
HBEGF	0.548877	11.2561	89.6641	2.82233e-21	1.28426e-20
BATF3	0.583707	11.2508	88.62	4.78432e-21	2.16251e-20
TPPP3	0.689035	11.2595	88.5157	5.04342e-21	2.26453e-20
IL8	1.21322	11.3583	87.9905	6.57705e-21	2.93371e-20
RBP7	0.508792	11.3169	84.2906	4.27134e-20	1.89279e-19
PTPRE	0.70719	11.2965	83.1651	7.54771e-20	3.32295e-19
CDKN1A	0.830986	11.2606	83.0258	8.09891e-20	3.54262e-19
HMOX1	0.606762	11.2769	81.9643	1.38565e-19	6.02224e-19
ASAH1	0.881469	11.3903	81.6399	1.63284e-19	7.05137e-19
KYNU	0.587487	11.2673	81.0543	2.19603e-19	9.42346e-19
LYN	0.690285	11.3261	80.5205	2.87707e-19	1.22683e-18
ZNF703	0.544291	11.2543	78.9387	6.40662e-19	2.71481e-18
SLC11A1	0.622864	11.2908	78.729	7.12407e-19	3.00008e-18
CCL3	1.36699	11.4152	78.3709	8.53994e-19	3.57412e-18
FCER1A	2.86677	11.3014	77.4497	1.36145e-18	5.66297e-18
TUBA1A	0.976156	11.638	77.3415	1.43813e-18	5.94544e-18
PTAFR	0.573953	11.2563	76.537	2.16125e-18	8.88077e-18
ID1	1.19257	11.2995	76.0083	2.82472e-18	1.15371e-17
RHOB	0.913834	11.3074	75.2213	4.20797e-18	1.70839e-17
ENTPD1	0.666606	11.2702	72.5764	1.60686e-17	6.48484e-17
ABI3	0.776584	11.3461	72.3932	1.76322e-17	7.07375e-17
STX11	0.737439	11.3002	72.3212	1.82876e-17	7.29352e-17
PGD	0.648233	11.3041	70.5738	4.43371e-17	1.75793e-16
NFKBIA	0.940338	11.6788	69.499	7.64528e-17	3.01366e-16
EFHD2	0.709056	11.366	67.8274	1.78453e-16	6.99372e-16
NDRG2	0.704979	11.2503	66.9885	2.73101e-16	1.06415e-15
ALDH3B1	0.52384	11.2533	66.7816	3.0331e-16	1.17511e-15
MBOAT7	0.829699	11.2724	65.9775	4.5609e-16	1.75698e-15
NRGN	0.581028	11.2627	62.6071	2.5234e-15	9.66591e-15
SIRPA	0.457302	11.2511	62.5803	2.55801e-15	9.74344e-15
ARHGEF40	0.401492	11.273	62.1739	3.14422e-15	1.19094e-14
SERPINB1	0.80888	11.5197	61.3279	4.83195e-15	1.82004e-14
FCGR1B	0.418916	11.2497	61.0824	5.47359e-15	2.05033e-14
IER3	0.585079	11.2735	60.5772	7.07495e-15	2.63561e-14
DUSP6	0.711026	11.2944	60.417	7.67473e-15	2.84342e-14
RETN	0.484588	11.2749	60.085	9.0849e-15	3.34759e-14
LILRA3	0.357666	11.2703	59.1618	1.45226e-14	5.32232e-14
MEF2C	0.465251	11.2882	58.9092	1.65117e-14	6.0188e-14
RAB13	0.650326	11.2526	58.4668	2.06754e-14	7.49623e-14
SOD2	0.758296	11.379	57.7848	2.92423e-14	1.05459e-13
2023-03-01	0.491302	11.275	57.5482	3.2979e-14	1.18306e-13
UNC93B1	0.581591	11.2808	57.0428	4.26437e-14	1.52171e-13
LMNA	1.24102	11.2716	56.231	6.44368e-14	2.28734e-13
LAT2	0.542299	11.3058	55.7936	8.04949e-14	2.84247e-13
CDA	0.268544	11.2939	55.128	1.1293e-13	3.96717e-13
RP11-362F19.1	0.397879	11.2555	54.9261	1.25151e-13	4.37383e-13
HHEX	0.522344	11.2859	54.6832	1.41611e-13	4.9237e-13
PLD4	0.389976	11.2698	52.7254	3.83588e-13	1.3269e-12
RGS18	0.540461	11.253	52.3168	4.72322e-13	1.62556e-12
G0S2	0.595026	11.2918	51.0755	8.88828e-13	3.04356e-12
NFE2	0.408272	11.2553	50.7461	1.05123e-12	3.58158e-12
CYP27A1	0.377538	11.2524	50.5482	1.16272e-12	3.94163e-12
TNFSF10	0.772777	11.3579	50.4177	1.24271e-12	4.19181e-12
GAPT	0.344393	11.2748	50.2232	1.37213e-12	4.60546e-12
FCGR2B	0.381234	11.2561	49.9508	1.57649e-12	5.26533e-12
TUBA1B	0.790957	11.5968	49.6288	1.85767e-12	6.17404e-12
BASP1	0.390918	11.2522	49.3798	2.10909e-12	6.97543e-12
HES1	0.529131	11.2543	46.6656	8.41936e-12	2.77103e-11
CXCL16	0.376507	11.2666	46.3441	9.9204e-12	3.24929e-11
TAGLN2	0.623766	11.642	46.3021	1.01353e-11	3.30373e-11
NCF1	0.480086	11.317	46.2446	1.04375e-11	3.38594e-11
WARS	0.566337	11.2822	44.5954	2.42261e-11	7.82159e-11
CATSPER1	0.2994	11.2638	42.6876	6.42197e-11	2.06355e-10
CD300A	0.427371	11.3174	41.7588	1.03256e-10	3.30225e-10
RHOC	0.485772	11.4045	40.9035	1.59933e-10	5.09081e-10
SIGLEC10	0.341474	11.2624	40.8372	1.6545e-10	5.24182e-10
LYST	0.588655	11.3297	39.783	2.83806e-10	8.94979e-10
SIGLEC7	0.347293	11.2608	38.9587	4.3286e-10	1.3587e-09
CD9	0.682773	11.2589	38.2358	6.26919e-10	1.95876e-09
C19orf59	0.233442	11.2555	37.816	7.77431e-10	2.41788e-09
CTSD	0.4974	11.4335	36.868	1.26405e-09	3.91337e-09
PLEK	0.444413	11.4381	35.1585	3.03932e-09	9.36664e-09
CXCL2	0.396077	11.2581	33.8238	6.03373e-09	1.85107e-08
HAVCR2	0.393368	11.268	32.7428	1.05196e-08	3.21274e-08
CORO1B	0.561408	11.346	32.1552	1.42334e-08	4.32746e-08
SOCS3	0.53087	11.4187	30.4483	3.42886e-08	1.03784e-07
EREG	0.496177	11.2556	30.3283	3.64761e-08	1.09915e-07
ZEB2	0.430436	11.3078	29.0038	7.22346e-08	2.16704e-07
SLC40A1	0.41331	11.2673	28.5347	9.20344e-08	2.74887e-07
SLC2A6	0.325168	11.2586	28.1882	1.10074e-07	3.27326e-07
OAS1	0.424298	11.2918	26.1099	3.22532e-07	9.54921e-07
CDKN1C	0.103139	11.251	25.843	3.70351e-07	1.09173e-06
AES	-0.733002	11.6834	24.954	5.8714e-07	1.72329e-06
MT2A	0.585176	11.4178	24.081	9.23689e-07	2.6994e-06
TCEAL4	0.502194	11.2697	23.6969	1.12765e-06	3.2813e-06
RGCC	0.48659	11.4022	23.6861	1.13397e-06	3.2856e-06
LGMN	0.167224	11.2521	23.1402	1.50608e-06	4.3452e-06
PPP1R14A	0.0690557	11.254	22.8101	1.78823e-06	5.13738e-06
ASCL2	0.30786	11.2714	21.2154	4.10457e-06	1.17422e-05
IRF8	0.164594	11.3106	19.0648	1.26356e-05	3.59955e-05
ALDH1A1	0.234363	11.2498	18.641	1.57793e-05	4.47631e-05
RGS1	0.59034	11.327	18.5587	1.64752e-05	4.65423e-05
GPR183	0.336441	11.3459	18.5434	1.6608e-05	4.67229e-05
IL2RG	-0.985414	11.5925	17.5093	2.85902e-05	8.00998e-05
TESC	0.204385	11.2812	17.1737	3.41124e-05	9.51779e-05
CD99	0.366045	11.6842	16.8993	3.94168e-05	0.000109527
CTSL	0.105218	11.2597	16.5287	4.79195e-05	0.00013261
SERPINF1	0.0148146	11.2565	16.3787	5.18642e-05	0.000142943
H1F0	0.209576	11.253	16.2989	5.40951e-05	0.000148488
SWAP70	0.167795	11.2693	14.4964	0.000140431	0.00038392
CCDC50	0.0642861	11.2774	14.3233	0.000153948	0.000419183
PTGER4	0.405897	11.351	14.2768	0.000157798	0.000427949
TCF7L2	0.10096	11.2518	14.2088	0.000163601	0.000441919
CLU	0.547656	11.257	14.1494	0.000168847	0.00045428
CTSC	0.241422	11.4532	13.1945	0.000280778	0.00075244
LIMS1	0.413128	11.3552	13.0315	0.000306301	0.000817607
XBP1	-0.51907	11.4674	11.4463	0.000716382	0.00190473
ADAM28	0.123781	11.2648	11.3312	0.000762157	0.00201853
MARC1	0.0485587	11.2484	11.299	0.000775479	0.00204582
PLAC8	-0.431154	11.6582	11.2672	0.000788895	0.00207314
OSM	0.254096	11.2646	10.2587	0.00136043	0.00356128
IFIT3	0.150966	11.25	10.2483	0.00136809	0.00356756
TSPO	1.67704	11.7224	9.84619	0.00170184	0.00442087
PTGDS	-0.332273	11.3189	9.36504	0.00221163	0.00572323
CARS2	0.209858	11.2761	8.83133	0.00296102	0.00762238
USP10	0.311279	11.3068	8.82703	0.00296801	0.00762238
VMO1	-0.119761	11.2551	8.67921	0.0032186	0.0082267
DDAH2	0.268894	11.2856	8.67413	0.00322759	0.0082267
EAF2	0.0201424	11.2945	8.56374	0.00342923	0.00870794
SPIB	-0.295236	11.2637	8.41216	0.00372719	0.00942923
SOX4	0.0785828	11.2702	8.11685	0.00438556	0.0110536
CISH	0.199809	11.2785	8.01746	0.00463285	0.0116336
SLC2A3	0.221767	11.4957	7.66167	0.00564063	0.014112
C10orf128	0.0401975	11.2559	7.57841	0.00590714	0.0147244
HVCN1	0.106625	11.3067	7.34364	0.00673005	0.0167142
TLR10	-0.0281252	11.2493	7.31206	0.00684934	0.0169484
DAB2	-0.0299554	11.2507	7.03568	0.00799016	0.0196994
ID3	0.0882436	11.2938	7.01757	0.00807135	0.0198274
TCEA3	0.0923863	11.2675	6.85079	0.00886023	0.0216742
IFI44L	0.190209	11.25	6.84538	0.00888706	0.0216742
PLA2G16	-0.136884	11.2756	6.67042	0.00980259	0.0238213
SDPR	0.500098	11.2605	6.50377	0.0107646	0.0260657
TCF4	-0.22591	11.2571	6.39363	0.011453	0.027634
CD40	-0.0048672	11.2671	5.83956	0.0156697	0.037674
PDLIM1	-0.00692791	11.2825	5.71482	0.0168223	0.0403022
VIMP	-0.446871	11.3435	5.62443	0.0177119	0.042284
HLA-DOB	-0.0836091	11.2679	5.61694	0.0177877	0.0423159
MAP3K7CL	0.212484	11.2637	5.51899	0.0188111	0.0445941
HES4	-0.120405	11.258	5.23598	0.0221243	0.0522658
CX3CR1	-0.0665049	11.2782	5.0401	0.024767	0.0583057
SMIM14	0.160194	11.3021	4.93396	0.0263339	0.0617798
PTMS	-0.00391114	11.2547	4.66525	0.0307789	0.0719589
MX1	0.19453	11.2762	4.64092	0.0312183	0.0727354
TCL1A	-0.453782	11.3065	4.48403	0.034213	0.079194
LINC00152	0.0871523	11.3028	4.48348	0.034224	0.079194
MARCKSL1	0.190032	11.3707	4.29854	0.0381451	0.0879672
MIR4435-1HG	0.102542	11.2738	4.05711	0.0439858	0.101093
WBP4	0.169612	11.266	4.00866	0.0452672	0.103686
MND1	0.0375701	11.241	3.98054	0.0460289	0.105076
PHACTR2	0.0804116	11.2525	3.94077	0.0471292	0.107227
PPBP	0.418628	11.2971	3.81719	0.0507294	0.115032
NOSIP	-0.288792	11.6615	3.42367	0.0642681	0.145246
MTSS1	-0.0470066	11.2738	3.24984	0.0714306	0.160897
FCER2	-0.104063	11.2586	3.2427	0.0717423	0.161064
SELL	0.0742487	11.6533	2.77707	0.095623	0.213968
IL3RA	-0.352349	11.2526	2.74001	0.097864	0.218262
IRF7	-0.0221786	11.2969	2.72889	0.0985478	0.219067
KIF11	0.0267113	11.2423	2.71621	0.0993334	0.220092
FCGR3A	-0.437175	11.549	2.65505	0.103221	0.227873
MKI67	-0.00426616	11.2461	2.6505	0.103517	0.227873
CPNE2	0.0184699	11.2523	2.61875	0.105607	0.231721
PHF19	0.0338166	11.2605	2.60105	0.106793	0.233566
FAM13A	0.0560683	11.2514	2.5587	0.109689	0.239128
DDIT4	-0.00147615	11.3969	2.50458	0.113516	0.246461
CCR6	-0.0803114	11.2542	2.50093	0.113779	0.246461
HIST1H2AC	0.189886	11.2785	2.44175	0.118145	0.254401
SHCBP1	0.0371624	11.2424	2.44107	0.118195	0.254401
LY6E	0.0737349	11.6229	2.41343	0.120298	0.257947
TYMS	-0.0143901	11.2484	2.40947	0.120603	0.257947
CKB	-0.107739	11.2513	2.40119	0.121243	0.258499
CCNB2	0.0298324	11.2439	2.2995	0.129416	0.275059
CCNA2	0.01026	11.242	2.26623	0.132221	0.280144
RPL39	0.17285	11.3956	2.15473	0.142131	0.300202
VPREB3	-0.230625	11.2771	2.10288	0.147022	0.309567
KIFC1	0.0229691	11.241	2.05493	0.151714	0.318459
CD72	-0.124818	11.2602	1.9701	0.160437	0.334312
REG4	-0.0181132	11.2482	1.96857	0.1606	0.334312
ARHGAP24	-0.228682	11.2754	1.9672	0.160746	0.334312
CENPM	-0.0714558	11.2522	1.83098	0.176012	0.364943
PHLDA1	0.0149867	11.2484	1.82518	0.176698	0.365247
LYPD2	-0.278297	11.2836	1.80383	0.17925	0.369398
HMMR	0.00210703	11.2413	1.77295	0.183017	0.376016
GNG7	-0.237548	11.2738	1.7635	0.184188	0.37728
MIR24-2	0.0335325	11.2913	1.75341	0.185449	0.378718
KIF23	0.0140626	11.2416	1.64868	0.199138	0.405453
PPP1R14B	-0.196568	11.2509	1.6174	0.203455	0.412846
CYB561A3	-0.151052	11.3048	1.61359	0.203987	0.412846
FUT7	-0.100158	11.2551	1.55178	0.212872	0.429546
BLNK	-0.313411	11.2579	1.53426	0.215475	0.433345
CD19	-0.168856	11.2555	1.53053	0.216033	0.433345
CD2	-0.426149	11.4883	1.50398	0.22006	0.44012
NSG1	-0.176903	11.2764	1.48282	0.223334	0.445354
COQ7	0.0141302	11.3101	1.43683	0.230653	0.458367
TSC22D1	0.0414332	11.2574	1.43339	0.231211	0.458367
PKIG	-0.234558	11.2626	1.39371	0.23778	0.469364
CXXC5	-0.182871	11.2889	1.39155	0.238143	0.469364
SNUPN	0.0271122	11.2617	1.33957	0.247111	0.485626
FAM43A	0.0210172	11.2509	1.32548	0.249612	0.489124
AC079767.4	-0.132954	11.2526	1.25133	0.263298	0.513013
CDT1	-0.00759023	11.2424	1.25124	0.263317	0.513013
UGCG	-0.304273	11.2588	1.23008	0.267391	0.518684
C3AR1	-0.0595682	11.2521	1.2282	0.267757	0.518684
NPDC1	-0.0796289	11.2604	1.22422	0.268534	0.518707
BUB1	0.00759843	11.2419	1.18662	0.276013	0.531639
FCRLA	-0.258378	11.2648	1.16549	0.28033	0.538424
POU2AF1	-0.170838	11.253	1.14369	0.284874	0.544325
ANKRD55	-0.041727	11.2545	1.14305	0.285008	0.544325
CKAP2L	0.00808248	11.241	1.10662	0.292818	0.55767
TK1	-0.01627	11.2482	1.1007	0.294112	0.558565
GCSAM	-0.0450303	11.2579	1.08987	0.2965	0.561528
ASPM	-0.00175361	11.2415	1.06404	0.302295	0.570909
BANK1	-0.242487	11.2896	1.02225	0.311986	0.585355
IGJ	-0.779709	11.4143	1.02117	0.312242	0.585355
KIF4A	0.0047082	11.241	1.01771	0.313062	0.585355
DLGAP5	-0.0154821	11.2422	1.0163	0.313398	0.585355
CD200	-0.0539907	11.2483	0.962394	0.326585	0.608309
KIF15	0.00338304	11.2406	0.946229	0.330681	0.614251
IRF1	0.0790313	11.4473	0.936378	0.333211	0.61726
HJURP	0.00203194	11.2404	0.919899	0.337501	0.623504
KIF2C	-0.00164338	11.2407	0.835836	0.360591	0.664349
PMAIP1	-0.0991491	11.3635	0.828292	0.362767	0.666547
AC013264.2	-0.0395234	11.2689	0.807006	0.369007	0.67618
KIAA0101	-0.0509924	11.2499	0.777003	0.378059	0.690901
EMC9	0.0145815	11.255	0.773365	0.379178	0.691082
RP11-25K19.1	-0.200976	11.2572	0.766216	0.38139	0.691578
CDC20	-0.0382001	11.2435	0.765895	0.38149	0.691578
MAD2L1	-0.064497	11.2571	0.760716	0.383105	0.692653
GPR56	-0.339758	11.2816	0.710055	0.399426	0.720241
MT1E	-0.0385356	11.2563	0.702836	0.401832	0.722659
PYROXD2	-0.0838052	11.2496	0.637539	0.424603	0.76159
TOP2A	-0.0245881	11.2451	0.627818	0.428157	0.765938
DERL3	-0.484062	11.2591	0.616268	0.432437	0.771463
TPX2	-0.00998436	11.2431	0.613372	0.433521	0.771463
UBE2C	-0.0557375	11.2475	0.580318	0.446188	0.790928
EGR1	-0.106315	11.2595	0.578776	0.446792	0.790928
PSAP	1.85519	11.7879	0.560606	0.454016	0.801622
PTGDR	-0.406107	11.2753	0.551274	0.457798	0.8062
FGFBP2	-0.612983	11.6169	0.51006	0.475113	0.834525
CST3	3.82567	12.2172	0.489078	0.484339	0.848532
ITM2C	-0.405277	11.3089	0.482026	0.487506	0.851439
LINC00926	-0.285161	11.2807	0.479807	0.48851	0.851439
NEAT1	1.68376	11.8029	0.46262	0.496402	0.862976
SOCS2	-0.124796	11.2659	0.451917	0.501426	0.869481
LAG3	-0.18828	11.2531	0.444166	0.505119	0.873649
MCM7	-0.0776591	11.2624	0.437063	0.508543	0.876146
PRSS57	-0.146143	11.2555	0.43582	0.509147	0.876146
TNFRSF13B	-0.193826	11.2524	0.421549	0.516165	0.885974
GPR171	-0.136499	11.2548	0.391039	0.531754	0.910427
CDK6	-0.0202961	11.2623	0.385734	0.53455	0.91291
CITED2	-0.122087	11.4433	0.367092	0.544593	0.927724
ITM2A	-0.336798	11.3736	0.357634	0.549823	0.934286
NUSAP1	-0.0406105	11.2472	0.328731	0.566407	0.959835
LEF1	-0.326894	11.4144	0.326563	0.56769	0.959835
RALGPS2	-0.238462	11.2788	0.303827	0.581493	0.980727
TKTL1	-0.128997	11.2497	0.28559	0.593061	0.997755
TSPAN13	-0.495006	11.2614	0.279633	0.596942	1
RAMP1	-0.267874	11.2571	0.274649	0.60023	1
BIRC3	-0.302616	11.3269	0.268723	0.60419	1
P2RX5	-0.193154	11.2599	0.267642	0.604918	1
PLEKHF1	-0.332341	11.2783	0.262675	0.608288	1
CCL4	-0.464004	11.4285	0.254884	0.613657	1
CASC5	-0.014241	11.2415	0.250507	0.616718	1
DUSP2	-0.0883947	11.4871	0.236443	0.626787	1
PTTG1	-0.242156	11.2669	0.227093	0.633687	1
TBX21	-0.302456	11.2713	0.225314	0.63502	1
RP11-664D1.1	-0.109125	11.2735	0.21886	0.63991	1
CRIP2	-0.0427758	11.2581	0.214432	0.643315	1
RP5-1073O3.7	-0.0794651	11.2634	0.206904	0.649205	1
CD79B	-0.492043	11.4621	0.203274	0.652091	1
GIMAP7	0.0843723	11.7791	0.190039	0.662885	1
FCRL2	-0.166727	11.2506	0.187147	0.665302	1
TNFRSF18	-0.293374	11.2587	0.173433	0.677079	1
PPP2R2B	-0.216085	11.2537	0.164031	0.685472	1
ANXA1	1.22143	11.8146	0.154706	0.694078	1
BTG2	-0.146667	11.5381	0.154377	0.694387	1
KLRF1	-0.34136	11.2704	0.153728	0.694998	1
APMAP	-0.401695	11.3507	0.152004	0.696628	1
EVL	-0.557383	11.7255	0.151381	0.69722	1
LST1	2.64094	11.8598	0.15069	0.697877	1
AQP3	-0.329261	11.3674	0.147277	0.701151	1
CD38	-0.244021	11.2685	0.128598	0.71989	1
FCN1	3.45369	11.8841	0.128452	0.720043	1
SH2D1B	-0.28688	11.2617	0.11988	0.729165	1
TPD52	-0.380751	11.2916	0.106646	0.743996	1
PPOX	-0.110369	11.2519	0.103218	0.748001	1
EOMES	-0.260638	11.2551	0.101905	0.749555	1
S100A11	1.85063	11.8535	0.0997855	0.752087	1
GPX1	2.05155	11.8492	0.0985816	0.753539	1
KIAA0125	-0.346318	11.2668	0.0932219	0.76012	1
GSTP1	1.49867	11.8501	0.0830389	0.773221	1
CD22	-0.217531	11.2623	0.0680951	0.794131	1
PTGER2	-0.250403	11.3277	0.0676332	0.794814	1
KLRD1	-0.672167	11.3145	0.0640046	0.800275	1
TNFRSF4	-0.104608	11.2649	0.0554711	0.813803	1
GZMH	-0.798	11.5313	0.0535689	0.816966	1
DNAJB1	-0.213087	11.4721	0.0513871	0.820667	1
FCER1G	1.92298	11.8899	0.0490791	0.824674	1
KLRG1	-0.461757	11.301	0.0482175	0.826194	1
ADTRP	-0.115807	11.2877	0.0447936	0.832384	1
KLRB1	-0.542546	11.3164	0.0442052	0.833472	1
MYC	-0.327482	11.3433	0.0441268	0.833618	1
TTC38	-0.330852	11.2863	0.0440794	0.833706	1
GTF3C1	-0.219356	11.2603	0.0432413	0.835272	1
IFNG	-0.247863	11.255	0.0381582	0.845126	1
MYBL1	-0.280524	11.2662	0.037208	0.847042	1
CD82	-0.242321	11.2833	0.0359072	0.849707	1
MATK	-0.613311	11.3161	0.0354488	0.850658	1
GZMB	-1.21969	11.655	0.034602	0.852432	1
SH3YL1	-0.234682	11.3767	0.0307631	0.86077	1
IFITM2	-0.259052	11.7666	0.0292171	0.864279	1
TSPAN2	-0.239982	11.2578	0.0290717	0.864614	1
C1orf21	-0.381013	11.2783	0.0279967	0.867116	1
PTPRCAP	-2.09752	11.9514	0.0270927	0.86926	1
RP11-81H14.2	-0.238019	11.2549	0.0246419	0.875263	1
LTA	-0.112618	11.2583	0.0244659	0.875705	1
MIAT	-0.14995	11.254	0.0240843	0.876671	1
HPGD	-0.160631	11.2556	0.0216622	0.882989	1
CEP78	-0.378913	11.2922	0.0208998	0.885052	1
CASP3	-0.144997	11.2559	0.0197015	0.888374	1
PPAPDC1B	-0.254466	11.2909	0.0175241	0.894685	1
SPOCK2	-0.481107	11.3668	0.0167163	0.897127	1
KLF6	0.327115	11.8119	0.0162392	0.898598	1
MAL	-0.269476	11.3816	0.0157641	0.900084	1
IL7R	-0.657993	11.554	0.0114039	0.914956	1
CXCR3	-0.490716	11.2711	0.0102455	0.919376	1
CD79A	-0.663312	11.448	0.0101346	0.919812	1
LAT	-0.593582	11.4465	0.0101304	0.919829	1
HLA-DPA1	2.71838	12.1712	0.00981648	0.921076	1
CCR7	-0.449544	11.3995	0.00943012	0.92264	1
S100A10	1.65311	11.9643	0.00912724	0.923889	1
LINC00861	-0.483408	11.3488	0.00897528	0.924523	1
LYAR	-0.366751	11.3787	0.00876947	0.925391	1
CD160	-0.513682	11.2975	0.00863688	0.925955	1
HLA-DRB1	2.96629	12.0212	0.00855525	0.926305	1
XCL2	-0.638215	11.2903	0.00823727	0.927684	1
CD27	-0.75452	11.5037	0.00676165	0.934464	1
CHI3L2	-0.296844	11.2711	0.00671851	0.934673	1
YPEL1	-0.305249	11.2538	0.0066111	0.935197	1
FXYD7	-0.124774	11.2528	0.00642038	0.936136	1
HLA-DPB1	2.58394	12.1576	0.00597942	0.938364	1
CD247	-0.81503	11.5352	0.005872	0.938919	1
AIF1	2.91369	12.0409	0.00558025	0.940453	1
CHST12	-0.452372	11.3306	0.00494449	0.943941	1
CLIC1	0.527095	11.8945	0.00490931	0.944141	1
COTL1	1.96979	12.0885	0.00478372	0.944859	1
APOBEC3G	-0.545428	11.4047	0.00478313	0.944862	1
SMKR1	-0.200332	11.2517	0.0045684	0.946112	1
TRAT1	-0.349826	11.3742	0.00450685	0.946476	1
LGALS1	2.39424	12.0566	0.00445065	0.94681	1
ARPC2	0.511457	12.1964	0.00444171	0.946863	1
STMN1	-0.566813	11.3417	0.00435276	0.947397	1
PNOC	-0.420586	11.2581	0.00425974	0.947962	1
CD3D	-0.880479	11.9115	0.0040955	0.948973	1
ZBP1	-0.255899	11.2598	0.00367025	0.951692	1
GIMAP5	-0.317178	11.3867	0.00366675	0.951715	1
HOPX	-1.09366	11.4538	0.00359053	0.952219	1
CST7	-1.09197	11.5978	0.00341286	0.953414	1
CTSS	2.21844	12.0744	0.00325082	0.954532	1
HCST	0.0542571	11.7987	0.00301829	0.956187	1
LDHB	-0.192131	12.2053	0.00299613	0.956348	1
CLIC3	-0.952501	11.3802	0.00298451	0.956433	1
SAT1	1.72923	12.0493	0.00298411	0.956436	1
C12orf75	-0.733181	11.3845	0.00263393	0.959069	1
TCF7	-0.321901	11.3738	0.00234128	0.961408	1
FCRL6	-0.472358	11.2921	0.00231162	0.961653	1
CD7	-1.17351	11.6688	0.00231072	0.96166	1
ADRB2	-0.140844	11.2735	0.00210665	0.963391	1
LBH	-0.803365	11.4652	0.00194378	0.964834	1
TSHZ2	-0.120129	11.2772	0.00187735	0.96544	1
BLK	-0.380415	11.2663	0.00179614	0.966195	1
RARRES3	-0.577681	11.6458	0.00179576	0.966199	1
CPA5	-0.101519	11.2545	0.00178417	0.966308	1
ZFP36	0.97567	12.0242	0.00177514	0.966393	1
TSC22D3	-0.474494	11.9309	0.00173753	0.966751	1
PASK	-0.203314	11.2997	0.00171897	0.966929	1
ZFP36L2	0.245798	11.879	0.0016635	0.967466	1
PRF1	-1.0635	11.5307	0.00136809	0.970495	1
NELL2	-0.22953	11.2782	0.00134544	0.97074	1
SRGN	1.06558	12.0738	0.00124045	0.971904	1
ARPC3	0.753986	12.1591	0.00120329	0.972328	1
PPM1N	-0.206189	11.2558	0.00119785	0.972391	1
NCR3	-0.664094	11.3241	0.00118833	0.972501	1
NMT2	-0.213561	11.2676	0.00109536	0.973598	1
CCDC34	-0.0854117	11.2502	0.00101656	0.974565	1
PYHIN1	-0.366322	11.2833	0.00097247	0.975122	1
GPR18	-0.254157	11.2677	0.000938513	0.975561	1
TPST2	-0.535085	11.3383	0.000829003	0.97703	1
PRKCQ-AS1	-0.463302	11.3478	0.000808368	0.977318	1
ARPC1B	0.884456	12.0866	0.000803039	0.977393	1
JUN	-0.487023	12.2469	0.000516066	0.981876	1
TIGIT	-0.516613	11.298	0.000454234	0.982996	1
S100B	-0.43137	11.2951	0.000438483	0.983294	1
LCK	-1.00474	11.559	0.000391175	0.98422	1
CD69	-0.78569	11.6432	0.000339126	0.985307	1
CXCR4	-0.363358	11.9639	0.000329472	0.985518	1
CALM1	-0.406901	12.0178	0.000318509	0.985761	1
CD8A	-0.695603	11.3329	0.000287632	0.986469	1
CRTAM	-0.279417	11.2614	0.000264295	0.987029	1
VIM	1.744	12.3342	0.000210976	0.988411	1
SAMD3	-0.573511	11.2997	0.000204391	0.988593	1
ZBTB16	-0.256749	11.2564	0.000195174	0.988854	1
GZMA	-1.3935	11.7107	0.000174928	0.989447	1
IER2	0.0887764	11.9034	0.000164311	0.989773	1
FHIT	-0.329556	11.333	0.000127565	0.990989	1
LAIR2	-0.508209	11.3012	0.000105546	0.991803	1
MS4A1	-0.531075	11.3496	9.17889e-05	0.992356	1
SH2D1A	-0.61281	11.3252	8.15813e-05	0.992793	1
ALOX5AP	-0.896683	11.44	7.36055e-05	0.993155	1
TYROBP	2.34592	12.384	7.10717e-05	0.993274	1
SLAMF7	-0.460319	11.2641	6.30404e-05	0.993665	1
MYL6	0.491029	12.3257	5.39629e-05	0.994139	1
MT-ATP6	0.200876	12.2564	4.83122e-05	0.994454	1
AKR1C3	-0.502716	11.2933	3.5384e-05	0.995254	1
SYNE2	-0.697926	11.3559	2.45444e-05	0.996047	1
CD37	0.117738	12.0797	2.05822e-05	0.99638	1
GZMK	-1.19068	11.4287	1.19683e-05	0.99724	1
GNLY	-1.48268	12.5945	1.03403e-05	0.997434	1
CD3E	-0.901207	11.7496	8.53892e-06	0.997668	1
PPP2R5C	-0.719824	11.4195	8.14568e-06	0.997723	1
CD3G	-0.626056	11.4544	7.71416e-06	0.997784	1
S100A6	1.65145	12.5041	7.20259e-06	0.997859	1
FTH1	1.73208	14.0065	5.9544e-06	0.998053	1
S100A8	3.18527	12.738	5.70335e-06	0.998095	1
PIM1	-0.556837	11.3767	4.72535e-06	0.998266	1
LYZ	4.58106	12.9543	4.59319e-06	0.99829	1
S100A9	3.92878	13.1755	4.38723e-06	0.998329	1
CWF19L2	-0.349168	11.2921	3.95962e-06	0.998412	1
CYBA	0.807767	12.463	3.69328e-06	0.998467	1
CEP290	-0.259653	11.2648	3.62637e-06	0.998481	1
HLA-DRA	3.33091	12.7925	3.47543e-06	0.998513	1
SH3BGRL3	1.26393	12.5466	3.2448e-06	0.998563	1
LTB	-1.42862	12.6346	2.68834e-06	0.998692	1
PIK3IP1	-0.629139	11.4634	2.47027e-06	0.998746	1
IL32	-1.5359	12.5067	2.37033e-06	0.998772	1
GAPDH	1.36008	12.6182	2.12363e-06	0.998837	1
MYL12A	-0.226553	12.3495	2.12239e-06	0.998838	1
NKG7	-1.2876	12.4846	1.89473e-06	0.998902	1
S100A4	2.1347	12.9341	1.83652e-06	0.998919	1
OAZ1	0.985825	12.5729	1.76385e-06	0.99894	1
RPS15	0.122548	13.7561	1.69857e-06	0.99896	1
CD74	2.36187	13.1212	1.49604e-06	0.999024	1
TMEM66	-0.0419895	12.0827	1.4308e-06	0.999046	1
FTL	2.09922	14.482	9.41799e-07	0.999226	1
RPL8	0.299695	13.6753	8.7733e-07	0.999253	1
RPS29	-0.32369	12.446	8.35313e-07	0.999271	1
DUSP1	0.688885	12.7205	6.42377e-07	0.999361	1
CTSW	-1.34253	11.72	5.65637e-07	0.9994	1
BTG1	-0.490423	12.5889	4.18986e-07	0.999484	1
FOS	0.826418	12.9046	3.81978e-07	0.999507	1
RPL34	-0.218974	13.9297	3.11516e-07	0.999555	1
CFL1	0.490646	12.6419	2.89488e-07	0.999571	1
ACTB	0.939281	14.4343	2.79194e-07	0.999578	1
ACTG1	0.486054	12.7061	2.02052e-07	0.999641	1
TXNIP	-0.00961446	12.0394	1.97324e-07	0.999646	1
CCL5	-1.40573	12.161	1.917e-07	0.999651	1
RPS9	0.232915	13.5653	1.4484e-07	0.999696	1
RPL12	0.187071	13.976	1.28004e-07	0.999715	1
IL2RB	-0.69325	11.3023	1.17146e-07	0.999727	1
JUNB	0.339867	13.2168	8.31252e-08	0.99977	1
RPS25	-0.314411	13.3435	8.14607e-08	0.999772	1
NPM1	-0.101603	12.4449	7.66225e-08	0.999779	1
B2M	-0.295901	15.6596	5.83426e-08	0.999807	1
PFN1	0.325798	13.1203	5.52342e-08	0.999812	1
MT-ND2	-0.263364	12.7333	5.38363e-08	0.999815	1
RPL32	0.138621	14.4923	5.1915e-08	0.999818	1
RPSA	-0.220678	13.1335	4.9994e-08	0.999822	1
RPS13	0.106575	13.5864	3.80849e-08	0.999844	1
RPLP1	0.32347	14.5374	3.46727e-08	0.999851	1
RPS20	-0.255612	13.0572	3.22829e-08	0.999857	1
HLA-C	-0.245088	12.8703	3.18818e-08	0.999858	1
KLRC1	-0.569739	11.2703	3.07476e-08	0.99986	1
AC092580.4	-0.362141	11.2588	2.95868e-08	0.999863	1
RPL19	0.200077	14.3475	2.78615e-08	0.999867	1
RPL11	0.138705	14.4991	2.71779e-08	0.999868	1
EEF1B2	0.131072	12.6275	2.55751e-08	0.999872	1
S1PR5	-0.455878	11.2871	2.13486e-08	0.999883	1
RPL18A	0.107598	14.0666	1.98868e-08	0.999887	1
PRSS23	-0.417841	11.2838	1.93247e-08	0.999889	1
CDCA3	-0.019648	11.2415	1.86462e-08	0.999891	1
RPS6	-0.0835497	15.0039	1.31901e-08	0.999908	1
MALAT1	-0.734169	16.6477	1.28511e-08	0.99991	1
PLK1	-0.0251903	11.2421	1.24988e-08	0.999911	1
RP11-291B21.2	-0.10657	11.2494	1.24899e-08	0.999911	1
FASLG	-0.165779	11.2501	1.24053e-08	0.999911	1
GTSE1	-0.0222025	11.2414	1.15361e-08	0.999914	1
IL18RAP	-0.1769	11.2483	1.09097e-08	0.999917	1
HLA-A	-0.131576	13.2403	1.06011e-08	0.999918	1
RPS5	-0.050647	13.5497	1.04011e-08	0.999919	1
RPS2	0.204039	14.9987	1.03364e-08	0.999919	1
RPL13A	-0.114548	14.926	9.8431e-09	0.999921	1
RPL13	-0.0466537	15.0166	9.59701e-09	0.999922	1
XCL1	-0.375228	11.2538	9.38371e-09	0.999923	1
AURKB	-0.053741	11.2432	9.06468e-09	0.999924	1
RRM2	-0.0777683	11.2477	8.8996e-09	0.999925	1
CDKN3	-0.0619312	11.2441	7.51356e-09	0.999931	1
RPLP0	0.10969	13.0304	7.2571e-09	0.999932	1
CDCA8	-0.0287378	11.2421	6.98115e-09	0.999933	1
CEP55	-0.0198156	11.2414	6.85183e-09	0.999934	1
RPS14	-0.00717343	14.4856	6.1986e-09	0.999937	1
BIRC5	-0.0630842	11.2454	6.08814e-09	0.999938	1
CENPA	-0.0219795	11.2421	5.55418e-09	0.999941	1
HLA-B	-0.0462161	13.5462	5.54568e-09	0.999941	1
NCAPG	-0.0247589	11.2417	5.47767e-09	0.999941	1
DEPDC1	-0.00971084	11.2409	5.30084e-09	0.999942	1
RP5-1028K7.2	-0.181393	11.2521	5.24301e-09	0.999942	1
MTFR2	-0.0066	11.2406	5.01506e-09	0.999943	1
RPS23	0.0201657	13.658	4.12798e-09	0.999949	1
CD8B	-0.743887	11.3742	4.02542e-09	0.999949	1
FCRL1	-0.185743	11.2537	3.94311e-09	0.99995	1
RPLP2	-0.0520188	14.1009	3.57633e-09	0.999952	1
CDCA2	-0.0103484	11.2407	3.27066e-09	0.999954	1
RPS8	0.0424184	14.1097	3.19651e-09	0.999955	1
PBK	-0.00759282	11.2406	3.16459e-09	0.999955	1
SKA3	-0.0071113	11.2405	3.01605e-09	0.999956	1
RP11-1399P15.1	-0.0546406	11.2514	2.9703e-09	0.999957	1
CDK1	-0.0442965	11.2444	2.72814e-09	0.999958	1
RPL10	0.118555	15.0285	2.26727e-09	0.999962	1
RPS12	-0.0467973	14.341	1.19866e-09	0.999972	1
RPS18	0.0454164	14.3214	1.04233e-09	0.999974	1
H3F3B	0.0285168	12.9384	8.51523e-10	0.999977	1
FKBP11	-0.729259	11.3278	8.38099e-10	0.999977	1
SPON2	-0.779878	11.4392	5.42059e-10	0.999981	1
RPS4X	-0.0221365	14.2065	3.73488e-10	0.999985	1
RPL36	0.0174581	13.0549	2.57177e-10	0.999987	1
MT-CO2	-0.00484662	13.2682	2.50294e-10	0.999987	1
MT-ND4	-0.0158554	13.0582	1.14174e-10	0.999991	1
GZMM	-1.09254	11.4689	1.90994e-11	0.999997	1
MZB1	-0.788594	11.3046	2.95586e-12	0.999999	1
STK17A	-1.3603	11.5175	1.81899e-12	0.999999	1
CD52	-0.521924	12.386	-3.78251e-06	1	1
