## Supplementary file 14 for "Unravelling Immune Cell Signatures: CIBERSORTx-assisted Construction of Signature Matrix from Single-Cell Data"

### Sheet: contrast_15_vs_all_mean_pbmc_15
Genes	logFC	logCPM	LR	PValue	FDR
CD79A	4.07296	11.448	1958.61	0	0
CD79B	3.3706	11.4621	1221.29	1.44357e-267	4.89369e-265
MS4A1	3.19551	11.3496	998.833	3.22001e-219	7.27722e-217
BANK1	2.34984	11.2896	728.794	1.63853e-160	2.7773e-158
LINC00926	2.48571	11.2807	679.281	9.57939e-150	1.29896e-147
VPREB3	2.41875	11.2771	573.721	8.709e-127	9.84117e-125
HLA-DQB1	2.52241	11.4836	558.553	1.73524e-123	1.6807e-121
HLA-DOB	1.92803	11.2679	544.78	1.72024e-120	1.4579e-118
RALGPS2	1.88074	11.2788	511.317	3.27916e-113	2.4703e-111
HLA-DQA1	2.48985	11.4715	507.003	2.84623e-112	1.92975e-110
FCRLA	1.67395	11.2648	466.538	1.81609e-103	1.11937e-101
FCER2	1.84412	11.2586	428.863	2.87377e-95	1.62368e-93
CD22	1.76927	11.2623	404.995	4.50324e-90	2.34861e-88
HLA-DQA2	1.64554	11.3963	393.7	1.29513e-87	6.27215e-86
ARHGAP24	1.56188	11.2754	375.538	1.16499e-83	5.26577e-82
FCRL1	1.39084	11.2537	346.171	2.89052e-77	1.22486e-75
PKIG	1.45044	11.2626	337.037	2.81954e-75	1.1245e-73
BLK	1.43824	11.2663	329.757	1.08558e-73	4.08903e-72
HLA-DMB	1.32469	11.3841	307.468	7.77698e-69	2.77515e-67
TCL1A	3.14933	11.3065	306.47	1.28272e-68	4.34841e-67
CD19	1.31039	11.2555	292.377	1.50849e-65	4.87026e-64
BLNK	1.15002	11.2579	287.109	2.12041e-64	6.53472e-63
HLA-DMA	1.22717	11.4547	286.463	2.93232e-64	8.64396e-63
HVCN1	1.68764	11.3067	278.987	1.24835e-62	3.52659e-61
EAF2	1.4894	11.2945	271.503	5.33752e-61	1.44754e-59
PPAPDC1B	1.84713	11.2909	269.374	1.55357e-60	4.05124e-59
ADAM28	1.64187	11.2648	266.341	7.11915e-60	1.7877e-58
CD69	1.90642	11.6432	261.767	7.06794e-59	1.71145e-57
SPIB	1.09127	11.2637	258.785	3.15748e-58	7.38198e-57
2023-03-01	1.33814	11.275	257.178	7.07562e-58	1.59909e-56
PDLIM1	1.46897	11.2825	254.971	2.14117e-57	4.68296e-56
PNOC	1.04762	11.2581	254.416	2.83013e-57	5.99634e-56
TPD52	1.48714	11.2916	248.363	5.9062e-56	1.21345e-54
BIRC3	1.73067	11.3269	245.624	2.33585e-55	4.65796e-54
GNG7	1.20513	11.2738	236.835	1.92667e-53	3.73223e-52
TSPAN13	1.24449	11.2614	232.845	1.42828e-52	2.68993e-51
CD72	1.28968	11.2602	230.198	5.39693e-52	9.88951e-51
SWAP70	1.37666	11.2693	215.365	9.27902e-49	1.65557e-47
KIAA0125	1.46415	11.2668	212.488	3.93519e-48	6.84117e-47
P2RX5	1.28806	11.2599	202.659	5.48966e-46	9.30497e-45
FCGR2B	1.09821	11.2561	196.047	1.52226e-44	2.5173e-43
CD40	1.21911	11.2671	193.875	4.53553e-44	7.32164e-43
AC079767.4	1.29118	11.2526	192.135	1.08724e-43	1.7143e-42
LY86	0.978609	11.379	179.16	7.39133e-41	1.13894e-39
ITGB2	-1.77517	11.6593	176.394	2.96984e-40	4.47456e-39
POU2AF1	0.883485	11.253	173.174	1.49925e-39	2.20976e-38
CYB561A3	1.09785	11.3048	164.777	1.02355e-37	1.47653e-36
CD200	1.01586	11.2483	163.031	2.46319e-37	3.47926e-36
MEF2C	0.929787	11.2882	153.243	3.39045e-35	4.69127e-34
HLA-DRB5	1.53667	11.6894	151.375	8.67615e-35	1.17649e-33
TLR10	0.837951	11.2493	150.611	1.27462e-34	1.69449e-33
STK17A	0.960205	11.5175	130.71	2.86507e-30	3.73561e-29
HHEX	0.925237	11.2859	129.45	5.4053e-30	6.91471e-29
FCRL2	1.04148	11.2506	124.035	8.27662e-29	1.03918e-27
GAPT	0.780231	11.2748	120.14	5.89358e-28	7.26517e-27
CTSC	-1.73857	11.4532	115.465	6.22443e-27	7.536e-26
FAM26F	0.883428	11.3768	114.247	1.1503e-26	1.36825e-25
LBH	0.95569	11.4652	111.715	4.12568e-26	4.82278e-25
TKT	-1.58153	11.6243	111.429	4.7668e-26	5.47778e-25
TNFRSF13B	0.570761	11.2524	105.021	1.20871e-24	1.36584e-23
IRF8	1.04586	11.3106	103.072	3.2313e-24	3.59151e-23
PRELID1	-1.28881	11.6404	100.004	1.52104e-23	1.66334e-22
RAC1	-1.20544	11.6336	99.5989	1.86611e-23	2.00829e-22
CCR7	0.868462	11.3995	98.8268	2.75578e-23	2.9194e-22
TCF4	0.525708	11.2571	92.6084	6.37366e-22	6.64822e-21
GPR18	0.829349	11.2677	88.9229	4.10509e-21	4.21705e-20
AP1S2	-1.2781	11.4936	80.2613	3.28028e-19	3.31945e-18
ID2	-2.29383	11.6449	80.2027	3.37912e-19	3.36918e-18
SMIM14	0.883648	11.3021	79.5579	4.68291e-19	4.60147e-18
CCR6	0.689861	11.2542	78.759	7.01684e-19	6.79631e-18
CXXC5	0.77991	11.2889	76.5985	2.09503e-18	2.00061e-17
CHI3L2	0.980155	11.2711	76.1716	2.60059e-18	2.44889e-17
PPP1R14A	0.541413	11.254	75.5285	3.60175e-18	3.34519e-17
CD99	-1.38107	11.6842	72.0567	2.09106e-17	1.91586e-16
XBP1	-1.22176	11.4674	68.934	1.01814e-16	9.20399e-16
PHACTR1	0.548525	11.2838	68.3829	1.34642e-16	1.20115e-15
MYC	0.8262	11.3433	64.0065	1.24008e-15	1.09192e-14
NCF1	0.575247	11.317	62.9944	2.07294e-15	1.80186e-14
ID3	0.84609	11.2938	58.2137	2.35136e-14	2.018e-13
CD1C	0.509755	11.2691	57.9417	2.70008e-14	2.28832e-13
STXBP2	-1.39395	11.4715	56.7447	4.96223e-14	4.15357e-13
SELL	0.634115	11.6533	55.8444	7.84395e-14	6.4856e-13
PYCARD	-1.4156	11.5483	55.1338	1.12599e-13	9.19786e-13
CD82	0.690124	11.2833	53.6731	2.36788e-13	1.91122e-12
LAT2	0.489198	11.3058	51.4407	7.37922e-13	5.88601e-12
SCIMP	0.490255	11.2868	49.5432	1.9405e-12	1.52984e-11
BASP1	0.395398	11.2522	48.256	3.74051e-12	2.91502e-11
RNASE6	0.29647	11.3285	44.9562	2.01495e-11	1.55242e-10
TALDO1	-1.0957	11.5606	38.866	4.53928e-10	3.45802e-09
BID	-1.45391	11.3631	35.7252	2.27205e-09	1.71161e-08
SLC2A3	0.666425	11.4957	35.0198	3.26376e-09	2.43168e-08
CORO1B	-0.858122	11.346	32.1174	1.45129e-08	1.06954e-07
IGJ	0.940053	11.4143	31.8484	1.66685e-08	1.21519e-07
CTSD	-1.41453	11.4335	31.5226	1.97133e-08	1.42187e-07
CD63	-1.66798	11.5632	28.9576	7.39818e-08	5.27996e-07
TSPO	-1.64344	11.7224	28.3704	1.00184e-07	7.07548e-07
BRI3	-0.948957	11.3291	26.9166	2.12425e-07	1.48478e-06
CTSH	0.334836	11.3855	26.8786	2.16644e-07	1.49882e-06
MARCKSL1	0.525979	11.3707	25.8797	3.63365e-07	2.4885e-06
MZB1	0.24689	11.3046	25.0351	5.62968e-07	3.8145e-06
NPC2	-0.985524	11.6909	25.0171	5.68237e-07	3.8145e-06
YBX3	0.359561	11.3094	23.5688	1.20527e-06	8.01148e-06
TYMP	-1.28178	11.54	22.9305	1.67961e-06	1.10561e-05
VIMP	-0.886039	11.3435	22.0687	2.63063e-06	1.71497e-05
TAGLN2	-0.557692	11.642	22.0056	2.71851e-06	1.75538e-05
NOSIP	-0.702737	11.6615	21.9833	2.75027e-06	1.75913e-05
CCDC50	0.161407	11.2774	21.6334	3.30046e-06	2.09132e-05
FCGRT	-1.19357	11.4678	21.5993	3.35973e-06	2.10916e-05
MTSS1	0.309566	11.2738	20.9393	4.74068e-06	2.94879e-05
GCSAM	0.269492	11.2579	20.826	5.02966e-06	3.1001e-05
CENPM	0.427404	11.2522	20.2002	6.97445e-06	4.26007e-05
KYNU	0.0577897	11.2673	20.1424	7.1885e-06	4.35161e-05
DERL3	-0.100285	11.2591	19.9776	7.83554e-06	4.70133e-05
MIR24-2	-0.646308	11.2913	19.1005	1.24009e-05	7.37529e-05
IL2RG	0.271713	11.5925	18.6871	1.54021e-05	9.08052e-05
PLD4	-0.135769	11.2698	18.4663	1.72933e-05	0.000101076
ADRB2	-0.533941	11.2735	18.4204	1.7715e-05	0.000102656
SERPINB1	-0.912559	11.5197	17.421	2.99498e-05	0.000172085
GRN	-1.16206	11.4591	16.5184	4.8181e-05	0.00027451
ANXA5	-0.877808	11.4546	15.5882	7.8745e-05	0.000444909
PMAIP1	0.379397	11.3635	15.2315	9.51041e-05	0.000532897
FBP1	-0.553518	11.2729	14.949	0.000110456	0.000613848
GPR183	0.22603	11.3459	14.0028	0.000182535	0.00100617
NFKBIA	-0.630933	11.6788	13.8304	0.000200074	0.00109395
DUSP2	-0.798755	11.4871	12.6582	0.000373931	0.0020282
RP5-1028K7.2	0.134742	11.2521	12.1263	0.000497158	0.00267518
TUBA1B	-0.457047	11.5968	11.8681	0.00057103	0.00304849
CD27	0.0457142	11.5037	11.3594	0.000750679	0.00397625
SOCS3	-0.60927	11.4187	11.2854	0.000781198	0.00410583
ENTPD1	0.0603058	11.2702	11.152	0.000839407	0.00437783
NCR3	0.0272015	11.3241	10.6942	0.00107471	0.00556224
SIGLEC10	0.0101335	11.2624	9.88924	0.00166248	0.00853909
FXYD7	0.0990471	11.2528	9.46679	0.00209225	0.0106658
PIK3IP1	0.18436	11.4634	9.44649	0.00211554	0.010704
IL3RA	-0.188999	11.2526	9.41198	0.00215572	0.0108265
RHOB	0.177216	11.3074	9.32987	0.00225448	0.0112393
C1orf162	-0.462839	11.566	8.69455	0.00319163	0.0157951
SH3YL1	0.174392	11.3767	8.39349	0.00376567	0.0185009
HES1	-0.00602546	11.2543	8.25148	0.00407189	0.0198614
LYN	0.017182	11.3261	8.02289	0.00461897	0.022369
UGCG	-0.0695977	11.2588	7.67987	0.00558401	0.0268508
CD1D	-0.0885673	11.2715	7.23849	0.00713568	0.0340704
ALOX5AP	0.00691025	11.44	7.19567	0.00730796	0.0346489
REG4	0.0549415	11.2482	6.91991	0.00852413	0.0401345
COQ7	0.21894	11.3101	6.74877	0.00938123	0.0438653
CYBB	-0.215735	11.3314	6.64702	0.0099322	0.0461235
EGR1	0.112866	11.2595	5.52294	0.0187687	0.0865659
CAPG	-0.0835213	11.3555	5.45767	0.0194826	0.0892512
ZNF703	-0.11832	11.2543	5.15093	0.0232339	0.105722
TCEAL4	-0.273726	11.2697	5.07984	0.0242056	0.109409
IRF1	-0.403951	11.4473	4.98027	0.025638	0.115116
ITM2A	-0.0529739	11.3736	4.69016	0.0303358	0.134477
MAL	0.026208	11.3816	4.68955	0.0303466	0.134477
ITM2C	-0.154882	11.3089	4.50927	0.0337116	0.148418
TUBA1A	0.160698	11.638	4.02925	0.0447179	0.195605
TSHZ2	0.0206943	11.2772	3.80084	0.051227	0.22264
LYST	-0.375296	11.3297	3.74994	0.0528094	0.228056
MAD2L1	0.0454754	11.2571	3.65099	0.0560359	0.239012
LTA	0.0626947	11.2583	3.65053	0.0560514	0.239012
CD9	0.0465157	11.2589	3.62037	0.057076	0.241777
FAM43A	0.0965263	11.2509	3.61058	0.0574132	0.241777
RPL39	0.21317	11.3956	3.48873	0.0617878	0.258593
SLC2A6	-0.0458645	11.2586	3.44421	0.0634739	0.26402
EVL	0.246973	11.7255	3.28926	0.0697343	0.288292
BTG2	0.13483	11.5381	3.12336	0.0771775	0.317129
ZBTB16	0.0296784	11.2564	3.0475	0.0808613	0.330265
SCPEP1	-0.0059701	11.3327	2.95982	0.0853575	0.346541
YPEL1	-0.114546	11.2538	2.88294	0.0895226	0.361288
IL13RA1	-0.232836	11.2628	2.65488	0.103233	0.414153
SPOCK2	-0.153034	11.3668	2.59543	0.107173	0.427429
IFI44L	0.0755771	11.25	2.56981	0.108921	0.431861
FHIT	-0.00906733	11.333	2.55871	0.109688	0.432376
HCST	-2.42227	11.7987	2.51312	0.112902	0.442472
MS4A7	-0.445978	11.3288	2.46243	0.116599	0.454332
ANXA1	-2.60574	11.8146	2.18956	0.138949	0.538327
CCDC34	0.0680935	11.2502	1.95561	0.161983	0.624003
SYNE2	-0.197442	11.3559	1.89548	0.168585	0.645766
CEP290	0.0565988	11.2648	1.83673	0.175334	0.667847
GCA	-0.166324	11.3296	1.773	0.183011	0.693193
RP11-664D1.1	-0.0554624	11.2735	1.74337	0.186712	0.700577
FAM13A	0.0314989	11.2514	1.74088	0.187027	0.700577
ZBP1	-0.0234223	11.2598	1.69783	0.192572	0.717384
ADTRP	-0.0131084	11.2877	1.65044	0.198898	0.736902
MX1	0.0554043	11.2762	1.63545	0.200951	0.737052
PTAFR	-0.225791	11.2563	1.63427	0.201113	0.737052
CDCA8	0.0122042	11.2421	1.59535	0.206563	0.752957
NUSAP1	0.0345186	11.2472	1.50131	0.22047	0.79935
IFITM2	-1.10485	11.7666	1.45117	0.228341	0.823485
BUB1	0.0160418	11.2419	1.39598	0.237398	0.851619
CKB	-0.130185	11.2513	1.35331	0.2447	0.872915
S1PR5	-0.377758	11.2871	1.33982	0.247065	0.872915
GTSE1	0.00280055	11.2414	1.33907	0.247197	0.872915
PSAP	-1.6044	11.7879	1.30109	0.254013	0.892337
AC013264.2	-0.0134693	11.2689	1.24809	0.263918	0.922353
KIF11	-0.00327433	11.2423	1.21376	0.270588	0.940815
LGMN	-0.24917	11.2521	1.17441	0.278496	0.96337
RP11-291B21.2	-0.0254806	11.2494	1.12117	0.289667	0.996883
RP5-1073O3.7	0.00721047	11.2634	1.11441	0.291125	0.996883
TYMS	-0.0402992	11.2484	1.10656	0.29283	0.997683
KIF15	0.00672966	11.2406	1.09661	0.295012	1
CDKN1A	-0.0808967	11.2606	1.0711	0.300696	1
KIF4A	0.00572391	11.241	1.06363	0.30239	1
TRAT1	-0.120864	11.3742	1.02709	0.310843	1
RAB13	-0.108535	11.2526	0.993267	0.318945	1
CASC5	0.0123023	11.2415	0.979338	0.322362	1
HES4	-0.238265	11.258	0.862825	0.352949	1
PPOX	-0.0415597	11.2519	0.834725	0.36091	1
ZNF385A	-0.331954	11.2646	0.791429	0.373668	1
MIAT	-0.0936551	11.254	0.790014	0.374096	1
SPI1	-0.538555	11.4426	0.786406	0.375189	1
LINC00936	-0.302742	11.4204	0.780581	0.376964	1
CLEC4A	-0.278272	11.2664	0.765442	0.381631	1
CDK1	-0.0298168	11.2444	0.76246	0.38256	1
C10orf128	-0.156921	11.2559	0.719474	0.396316	1
RAB31	-0.378848	11.2721	0.626352	0.428697	1
S100A11	-2.53614	11.8535	0.622799	0.430009	1
RP11-1399P15.1	-0.0301771	11.2514	0.614669	0.433035	1
HCK	-0.667998	11.3207	0.561574	0.453627	1
LEF1	-0.284381	11.4144	0.560146	0.454202	1
RGS1	-0.150632	11.327	0.536418	0.463921	1
CRIP2	-0.0194117	11.2581	0.47258	0.491802	1
SMKR1	-0.119772	11.2517	0.470121	0.492931	1
TK1	-0.0451941	11.2482	0.469952	0.493009	1
CWF19L2	0.00134141	11.2921	0.468108	0.493859	1
FCER1G	-3.07791	11.8899	0.438759	0.507722	1
SOCS2	-0.12064	11.2659	0.427246	0.513343	1
USP10	-0.0563448	11.3068	0.412168	0.520871	1
GPR171	-0.127773	11.2548	0.375484	0.54003	1
EMC9	-0.0263316	11.255	0.347366	0.555608	1
SLC40A1	-0.114639	11.2673	0.330828	0.565172	1
SH2D1B	-0.263942	11.2617	0.319106	0.572145	1
PYHIN1	-0.224739	11.2833	0.308946	0.578328	1
LST1	-1.93824	11.8598	0.305581	0.580404	1
UNC93B1	-0.244095	11.2808	0.299888	0.583952	1
PPM1N	-0.112321	11.2558	0.292874	0.588384	1
MPEG1	-0.635412	11.2964	0.260547	0.609744	1
NDRG2	-0.0557654	11.2503	0.257171	0.61207	1
LYPD2	-0.314972	11.2836	0.257031	0.612167	1
LGALS9	-0.303689	11.3117	0.252329	0.61544	1
KLRF1	-0.325677	11.2704	0.252152	0.615564	1
DDAH2	-0.142572	11.2856	0.221445	0.637941	1
NMT2	-0.106877	11.2676	0.217627	0.640854	1
TCEA3	-0.0832279	11.2675	0.216556	0.641677	1
SHCBP1	-0.0212213	11.2424	0.213195	0.644274	1
IL7R	-0.457238	11.554	0.211159	0.64586	1
GSTP1	-1.60577	11.8501	0.209822	0.646907	1
CPA5	-0.0561847	11.2545	0.199077	0.655467	1
FCGR1A	-0.385061	11.2673	0.182032	0.669633	1
MCM7	-0.108943	11.2624	0.178556	0.672617	1
CXCL2	-0.375553	11.2581	0.172457	0.677937	1
TNFRSF18	-0.289095	11.2587	0.16599	0.683701	1
CD38	-0.225155	11.2685	0.16586	0.683817	1
RP11-25K19.1	-0.233638	11.2572	0.164351	0.685182	1
CYP27A1	-0.240029	11.2524	0.154331	0.69443	1
PYROXD2	-0.12769	11.2496	0.152503	0.696155	1
GPX1	-1.35818	11.8492	0.142278	0.706027	1
AC092580.4	-0.286054	11.2588	0.140868	0.70742	1
CDK6	-0.0627485	11.2623	0.140261	0.708022	1
SERPINF1	-0.491175	11.2565	0.126491	0.722098	1
PLEKHF1	-0.353103	11.2783	0.115222	0.734276	1
SIRPA	-0.271218	11.2511	0.097789	0.754499	1
TBX21	-0.324767	11.2713	0.0974498	0.754912	1
SNUPN	-0.13835	11.2617	0.0967875	0.755719	1
LAG3	-0.202249	11.2531	0.0966803	0.75585	1
PRSS57	-0.173049	11.2555	0.0905821	0.763438	1
CDKN3	-0.0380417	11.2441	0.0875447	0.767322	1
C19orf38	-0.659979	11.3003	0.0867874	0.768302	1
PLAC8	-0.046685	11.6582	0.0777301	0.780397	1
CD2	-0.774833	11.4883	0.0776521	0.780505	1
XCL1	-0.355201	11.2538	0.0733689	0.786493	1
LINC00861	-0.398312	11.3488	0.0636488	0.800819	1
CTSL	-0.198931	11.2597	0.0633381	0.801296	1
LDHB	-0.59939	12.2053	0.0612896	0.804469	1
H1F0	-0.191605	11.253	0.0585925	0.808735	1
SOX4	-0.360095	11.2702	0.0584048	0.809035	1
NFE2	-0.281	11.2553	0.0558861	0.81312	1
IFIT3	-0.174266	11.25	0.0541344	0.816019	1
NPDC1	-0.155869	11.2604	0.0538134	0.816556	1
PTTG1	-0.271025	11.2669	0.0522743	0.819152	1
DNAJB1	-0.212701	11.4721	0.0502623	0.822607	1
MATK	-0.599092	11.3161	0.0477006	0.827114	1
TCF7	-0.220496	11.3738	0.0475102	0.827454	1
SLC7A7	-0.732366	11.3155	0.046943	0.828471	1
NSG1	-0.247765	11.2764	0.0448154	0.832344	1
TKTL1	-0.149074	11.2497	0.0447483	0.832467	1
AES	-0.070266	11.6834	0.043521	0.834747	1
CTSZ	-0.416654	11.2983	0.0430812	0.835573	1
CEP78	-0.347623	11.2922	0.0408263	0.839873	1
LY6E	-0.338046	11.6229	0.0392093	0.843035	1
HIST1H2AC	-0.0604132	11.2785	0.0389209	0.843605	1
CD3G	-0.414075	11.4544	0.0341874	0.853309	1
CISH	-0.122482	11.2785	0.0334702	0.854838	1
APOBEC3G	-0.424793	11.4047	0.0331574	0.855511	1
APLP2	-0.40798	11.3593	0.0322764	0.857422	1
ARPC2	-1.03047	12.1964	0.0310799	0.860062	1
S100A10	-1.93237	11.9643	0.0305277	0.861298	1
LCK	-0.736686	11.559	0.0291271	0.864486	1
SH2D1A	-0.473289	11.3252	0.024915	0.874579	1
SRGN	-3.27132	12.0738	0.0247782	0.874921	1
PRKCQ-AS1	-0.363525	11.3478	0.0228509	0.879846	1
TSC22D1	-0.16713	11.2574	0.0221856	0.881594	1
LAT	-0.54702	11.4465	0.021963	0.882185	1
PHLDA1	-0.0807224	11.2484	0.021601	0.883154	1
HMOX1	-0.517184	11.2769	0.020738	0.885495	1
KLF4	-0.656175	11.3166	0.0205019	0.886144	1
LGALS1	-2.70724	12.0566	0.0196671	0.888471	1
KLF6	-0.30579	11.8119	0.019249	0.889655	1
AIF1	-2.35085	12.0409	0.0184412	0.891981	1
STMN1	-0.477757	11.3417	0.0181633	0.892793	1
TCF7L2	-0.192412	11.2518	0.0178891	0.8936	1
CLIC1	-0.803408	11.8945	0.0167207	0.897113	1
CD3D	-0.392127	11.9115	0.0163634	0.898213	1
CLEC10A	-0.329453	11.2723	0.0162048	0.898704	1
HOPX	-1.0078	11.4538	0.0161726	0.898805	1
CARS2	-0.20057	11.2761	0.0147277	0.903408	1
PASK	-0.167953	11.2997	0.0141978	0.905153	1
APOBEC3A	-0.58484	11.2738	0.0136291	0.907063	1
ALDH3B1	-0.240922	11.2533	0.0133235	0.908106	1
KLRC1	-0.533664	11.2703	0.0131337	0.90876	1
IFI30	-1.00974	11.3703	0.011912	0.91309	1
MYBL1	-0.295506	11.2662	0.0118429	0.913341	1
CXCR4	2.02549	11.9639	0.0107397	0.917461	1
IL8	-0.829532	11.3583	0.0106596	0.917768	1
CLEC4E	-0.499351	11.2678	0.0101064	0.919923	1
PTPRCAP	1.03277	11.9514	0.00973978	0.921384	1
TSC22D3	1.08145	11.9309	0.00970935	0.921507	1
CD7	-1.0593	11.6688	0.00953435	0.922215	1
MNDA	-0.903166	11.393	0.00869921	0.925689	1
CD86	-0.420664	11.2626	0.00812397	0.928181	1
CD160	-0.514202	11.2975	0.00789029	0.929219	1
PHACTR2	-0.158286	11.2525	0.00770977	0.930031	1
XCL2	-0.637414	11.2903	0.0075511	0.930753	1
HLA-DPA1	1.98674	12.1712	0.00741649	0.931372	1
ZFP36L2	-0.421691	11.879	0.00719401	0.932406	1
CD3E	-0.560811	11.7496	0.00698536	0.933392	1
FGR	-0.884936	11.3691	0.00697126	0.933459	1
HLA-DRB1	1.89756	12.0212	0.0066628	0.934944	1
QPCT	-0.483922	11.2813	0.00656433	0.935426	1
FCER1A	-0.728005	11.3014	0.00639895	0.936242	1
IER2	-0.525674	11.9034	0.00630879	0.936692	1
WBP4	-0.140648	11.266	0.00617048	0.937389	1
AQP3	-0.411083	11.3674	0.00568374	0.939904	1
NELL2	-0.206073	11.2782	0.00526609	0.94215	1
CD8B	-0.508675	11.3742	0.00522788	0.94236	1
PRSS23	-0.397901	11.2838	0.00451494	0.946428	1
ARHGEF40	-0.580899	11.273	0.00424719	0.948038	1
ZNF467	-0.386998	11.2684	0.0041722	0.948498	1
ARPC1B	-1.41039	12.0866	0.00416957	0.948515	1
SAMD3	-0.50331	11.2997	0.00395565	0.949851	1
PPP2R5C	-0.447313	11.4195	0.00393055	0.95001	1
HLA-DPB1	1.61937	12.1576	0.00378973	0.950913	1
ALDH2	-0.706716	11.3121	0.00356965	0.952357	1
JUN	0.860763	12.2469	0.00351343	0.952734	1
ALDH1A1	-0.174131	11.2498	0.0034483	0.953173	1
ASAH1	-0.481274	11.3903	0.00343846	0.95324	1
EMILIN2	-0.494985	11.2726	0.00325106	0.954531	1
PRF1	-1.03276	11.5307	0.00301592	0.956204	1
SGK1	-0.392265	11.2714	0.00273833	0.958267	1
SAT1	-0.998137	12.0493	0.00223197	0.962319	1
CD33	-0.727544	11.2851	0.00218174	0.962745	1
CALM1	-0.781023	12.0178	0.00212104	0.963267	1
CD37	1.56491	12.0797	0.00210658	0.963392	1
EOMES	-0.304684	11.2551	0.0020745	0.963672	1
FCRL6	-0.471483	11.2921	0.00200566	0.964279	1
LRRC25	-0.629232	11.2869	0.00184025	0.965783	1
RGCC	-0.556109	11.4022	0.00180551	0.966107	1
MBOAT7	-0.33482	11.2724	0.00178893	0.966263	1
FGFBP2	-0.895988	11.6169	0.00162942	0.967801	1
CPNE2	-0.157705	11.2523	0.00156495	0.968444	1
TESC	-0.580996	11.2812	0.00153601	0.968737	1
PLBD1	-0.748764	11.3122	0.00149011	0.969208	1
FPR1	-0.746879	11.2979	0.00140923	0.970055	1
VIM	-1.89225	12.3342	0.0013893	0.970267	1
MARCO	-0.499742	11.2665	0.00128663	0.971386	1
NUP214	-0.834492	11.3515	0.00125129	0.971782	1
RASSF4	-0.532415	11.2739	0.00122519	0.972078	1
OAS1	-0.413808	11.2918	0.00116931	0.972721	1
TXNIP	0.723102	12.0394	0.00102258	0.97449	1
RGS2	-0.774361	11.5263	0.0010026	0.97474	1
TYROBP	-3.61768	12.384	0.000993115	0.97486	1
C5AR1	-0.851886	11.3108	0.000930855	0.97566	1
CSF1R	-0.42645	11.2692	0.000904642	0.976005	1
CXCR3	-0.523129	11.2711	0.00084228	0.976847	1
CTSS	-0.806479	12.0744	0.0007227	0.978553	1
PHF19	-0.266441	11.2605	0.000675293	0.979268	1
TSPAN2	-0.272549	11.2578	0.000568738	0.980974	1
ZFP36	-0.460599	12.0242	0.000548756	0.981311	1
ZEB2	-0.51831	11.3078	0.000541677	0.981432	1
SLC11A1	-0.624811	11.2908	0.000540891	0.981445	1
TNFAIP2	-0.476127	11.2684	0.000488548	0.982366	1
DDIT4	-0.573208	11.3969	0.000474635	0.982619	1
BATF3	-0.258563	11.2508	0.000471645	0.982673	1
NCF2	-1.00283	11.3571	0.000456827	0.982948	1
MYL6	-1.37673	12.3257	0.000451774	0.983042	1
PIM1	-0.434412	11.3767	0.000451748	0.983043	1
MAFB	-0.640461	11.2806	0.000425263	0.983547	1
ABI3	-0.835978	11.3461	0.000403626	0.983971	1
KIAA1598	-0.532073	11.2619	0.00040027	0.984038	1
GZMH	-0.962409	11.5313	0.00038402	0.984365	1
CASP3	-0.212097	11.2559	0.000339892	0.985291	1
C1orf21	-0.440972	11.2783	0.000337103	0.985351	1
TNFRSF4	-0.136063	11.2649	0.000322573	0.985671	1
PRAM1	-0.591009	11.2736	0.000307682	0.986005	1
CD247	-0.961638	11.5352	0.000279616	0.986659	1
APMAP	-0.796426	11.3507	0.000261681	0.987094	1
CXCL16	-0.463982	11.2666	0.00023925	0.987659	1
S100B	-0.454798	11.2951	0.000235078	0.987767	1
ARPC3	-0.278515	12.1591	0.000230429	0.987889	1
CD8A	-0.700199	11.3329	0.00022652	0.987992	1
TTC38	-0.410697	11.2863	0.000226382	0.987995	1
WARS	-0.519455	11.2822	0.00022069	0.988147	1
PLEK	-0.896906	11.4381	0.000212656	0.988365	1
RP11-290F20.3	-0.845201	11.32	0.000207069	0.988519	1
IL2RB	-0.616869	11.3023	0.000160883	0.98988	1
CITED2	-0.608195	11.4433	0.000140996	0.990526	1
RARRES3	-0.75906	11.6458	0.000132055	0.990831	1
IL1B	-0.785038	11.3197	0.000112089	0.991553	1
EFHD2	-1.06748	11.366	0.000106938	0.991749	1
NKG7	-2.23592	12.4846	0.000105428	0.991808	1
IRF7	-0.609994	11.2969	8.54352e-05	0.992625	1
CHST12	-0.59761	11.3306	7.9984e-05	0.992864	1
DAB2	-0.298106	11.2507	7.83923e-05	0.992936	1
VCAN	-0.94176	11.3737	7.65267e-05	0.99302	1
LILRA2	-0.65471	11.2794	6.58238e-05	0.993527	1
KLRG1	-0.566684	11.301	6.48448e-05	0.993575	1
LILRB2	-0.855228	11.2836	6.03586e-05	0.993801	1
MT1E	-0.179334	11.2563	5.32043e-05	0.99418	1
KLRB1	-0.655431	11.3164	5.23575e-05	0.994227	1
MYL12A	-0.824255	12.3495	5.06242e-05	0.994323	1
CD52	1.53447	12.386	4.7932e-05	0.994476	1
ID1	-0.582836	11.2995	4.18123e-05	0.994841	1
COTL1	-1.04228	12.0885	4.04798e-05	0.994924	1
S100A6	-2.45053	12.5041	3.80942e-05	0.995075	1
PILRA	-0.861362	11.308	3.36788e-05	0.99537	1
PTGDR	-0.542279	11.2753	2.89165e-05	0.995709	1
TMEM66	-0.126645	12.0827	2.88343e-05	0.995716	1
GTF3C1	-0.348651	11.2603	2.76403e-05	0.995805	1
SLC31A2	-0.638884	11.2851	2.28615e-05	0.996185	1
OSM	-0.345481	11.2646	2.20893e-05	0.99625	1
CX3CR1	-0.49881	11.2782	2.16199e-05	0.99629	1
RETN	-0.49348	11.2749	2.04172e-05	0.996395	1
MAP3K7CL	-0.280341	11.2637	2.01641e-05	0.996417	1
PTGER4	-0.422564	11.351	1.97258e-05	0.996456	1
EIF4EBP1	-0.638303	11.3109	1.81187e-05	0.996604	1
TPPP3	-0.496809	11.2595	1.65505e-05	0.996754	1
CD302	-0.600061	11.2789	1.32445e-05	0.997096	1
GZMK	-1.16354	11.4287	1.30471e-05	0.997118	1
LYZ	-2.57926	12.9543	1.28345e-05	0.997142	1
LMNA	-0.324522	11.2716	1.20244e-05	0.997233	1
CSF3R	-0.748473	11.3127	1.05036e-05	0.997414	1
MGST1	-0.509831	11.275	1.03109e-05	0.997438	1
S100A4	-3.33739	12.9341	9.22314e-06	0.997577	1
GNLY	-1.78567	12.5945	8.51215e-06	0.997672	1
S100A9	-2.54543	13.1755	7.6753e-06	0.99779	1
GAPDH	-1.77362	12.6182	7.51393e-06	0.997813	1
SH3BGRL3	-1.32384	12.5466	7.29118e-06	0.997846	1
FKBP11	-0.600605	11.3278	6.63665e-06	0.997945	1
CYBA	-0.809714	12.463	6.59109e-06	0.997952	1
CFD	-1.81583	11.5784	5.04233e-06	0.998208	1
FTH1	-1.06037	14.0065	5.02147e-06	0.998212	1
RBP7	-0.839354	11.3169	4.84872e-06	0.998243	1
MT-ATP6	-0.0771489	12.2564	4.77537e-06	0.998256	1
CSF2RA	-0.608342	11.2628	4.71119e-06	0.998268	1
LGALS2	-0.849686	11.3226	4.69893e-06	0.99827	1
NAAA	-0.757103	11.3608	4.07372e-06	0.99839	1
LTB	1.96394	12.6346	4.04602e-06	0.998395	1
FTL	-1.17195	14.482	3.73254e-06	0.998459	1
NRGN	-0.506337	11.2627	3.27817e-06	0.998555	1
RPS15	0.135523	13.7561	3.04917e-06	0.998607	1
HAVCR2	-0.424726	11.268	2.94075e-06	0.998632	1
IL32	-0.970278	12.5067	2.92717e-06	0.998635	1
HLA-DRA	2.65857	12.7925	2.82338e-06	0.998659	1
LAIR2	-0.523642	11.3012	2.78618e-06	0.998668	1
RPS23	0.464503	13.658	2.13083e-06	0.998835	1
ACTG1	-1.17759	12.7061	2.07974e-06	0.998849	1
CEBPB	-1.05084	11.5161	2.05542e-06	0.998856	1
RPL8	0.382343	13.6753	1.94264e-06	0.998888	1
CST7	-1.34959	11.5978	1.90175e-06	0.9989	1
RPS29	0.421052	12.446	1.88091e-06	0.998906	1
BTG1	0.962913	12.5889	1.86221e-06	0.998911	1
CFL1	-0.908234	12.6419	1.80351e-06	0.998928	1
CD74	2.34872	13.1212	1.79749e-06	0.99893	1
BST1	-0.628089	11.284	1.78555e-06	0.998934	1
HLA-B	-0.645357	13.5462	1.72563e-06	0.998952	1
PFN1	-1.37694	13.1203	1.63794e-06	0.998979	1
SERPINA1	-1.48131	11.4755	1.31356e-06	0.999086	1
PLAUR	-1.03242	11.3345	1.2224e-06	0.999118	1
NEAT1	-1.33283	11.8029	1.22016e-06	0.999119	1
RPL34	0.370628	13.9297	1.20955e-06	0.999122	1
RPS5	0.634257	13.5497	1.20044e-06	0.999126	1
CD14	-1.26686	11.4258	1.19112e-06	0.999129	1
ACTB	-1.29468	14.4343	1.186e-06	0.999131	1
FGL2	-1.04028	11.3382	1.06911e-06	0.999175	1
LYAR	-0.746754	11.3787	1.06357e-06	0.999177	1
AGTRAP	-1.0963	11.3559	1.03487e-06	0.999188	1
GZMA	-1.53705	11.7107	9.39996e-07	0.999226	1
HLA-C	-0.915258	12.8703	8.73187e-07	0.999254	1
SOD2	-0.846934	11.379	8.44157e-07	0.999267	1
S100A12	-0.902243	11.3574	7.01944e-07	0.999332	1
AKR1C3	-0.520322	11.2933	6.0829e-07	0.999378	1
OAZ1	-0.432602	12.5729	5.72968e-07	0.999396	1
ASGR1	-0.817173	11.312	4.91746e-07	0.99944	1
RPL18A	0.455434	14.0666	4.53674e-07	0.999463	1
CARD16	-1.02211	11.4505	4.4023e-07	0.999471	1
HLA-A	-0.636764	13.2403	4.39398e-07	0.999471	1
RPS13	0.309007	13.5864	4.35565e-07	0.999473	1
CD68	-1.67064	11.4313	3.38304e-07	0.999536	1
DUSP1	0.256323	12.7205	3.09741e-07	0.999556	1
RPS8	0.429343	14.1097	3.07936e-07	0.999557	1
RPL12	0.241722	13.976	3.04695e-07	0.99956	1
ASCL2	-0.508093	11.2714	2.99336e-07	0.999563	1
RAB32	-0.806709	11.298	2.87662e-07	0.999572	1
PTGDS	-1.13537	11.3189	2.79103e-07	0.999578	1
CPPED1	-0.887295	11.2989	2.76748e-07	0.99958	1
RPLP2	0.390521	14.1009	2.71474e-07	0.999584	1
S100A8	-2.03038	12.738	2.6603e-07	0.999588	1
RPSA	0.536498	13.1335	2.30518e-07	0.999617	1
EEF1B2	0.340594	12.6275	2.22254e-07	0.999624	1
SMCO4	-0.855779	11.2945	2.18485e-07	0.999627	1
TBXAS1	-0.865605	11.3003	2.11245e-07	0.999633	1
SDPR	-0.42308	11.2605	2.0496e-07	0.999639	1
CFP	-1.33139	11.4174	1.95555e-07	0.999647	1
GZMM	-0.983711	11.4689	1.93789e-07	0.999649	1
JUNB	0.454043	13.2168	1.77315e-07	0.999664	1
RPS20	0.486517	13.0572	1.53505e-07	0.999687	1
RPS25	0.348998	13.3435	1.39388e-07	0.999702	1
IGSF6	-1.23402	11.3705	1.31918e-07	0.99971	1
CCL4	-0.902463	11.4285	1.18909e-07	0.999725	1
MIR4435-1HG	-0.493725	11.2738	1.07972e-07	0.999738	1
GZMB	-1.80243	11.655	9.41081e-08	0.999755	1
B2M	-0.774122	15.6596	9.22188e-08	0.999758	1
C3AR1	-0.277202	11.2521	8.90961e-08	0.999762	1
RPL32	0.277194	14.4923	7.52141e-08	0.999781	1
LINC00152	-0.773473	11.3028	6.97719e-08	0.999789	1
AOAH	-0.936182	11.307	6.62017e-08	0.999795	1
GIMAP7	-1.31062	11.7791	6.58417e-08	0.999795	1
RPL11	0.3154	14.4991	5.81492e-08	0.999808	1
FOS	-0.214516	12.9046	5.73239e-08	0.999809	1
PPBP	-0.935223	11.2971	5.10187e-08	0.99982	1
CLIC3	-1.18496	11.3802	4.2407e-08	0.999836	1
RPS18	0.241695	14.3214	3.7449e-08	0.999846	1
GIMAP5	-0.59623	11.3867	3.6659e-08	0.999847	1
H3F3B	-0.215542	12.9384	3.58253e-08	0.999849	1
MS4A6A	-1.63035	11.442	3.22952e-08	0.999857	1
RPL13A	0.384309	14.926	2.8779e-08	0.999865	1
RPL19	0.158918	14.3475	2.67154e-08	0.99987	1
DUSP6	-0.665103	11.2944	2.3932e-08	0.999877	1
RPL36	0.173156	13.0549	2.15343e-08	0.999883	1
MT-CO2	-0.145306	13.2682	2.1532e-08	0.999883	1
RPLP0	0.16544	13.0304	2.10698e-08	0.999884	1
RPL13	0.298425	15.0166	1.99909e-08	0.999887	1
HPGD	-0.208818	11.2556	1.88661e-08	0.99989	1
RPS6	0.218957	15.0039	1.81914e-08	0.999892	1
STX11	-0.885196	11.3002	1.70166e-08	0.999896	1
RPLP1	-0.12376	14.5374	1.68837e-08	0.999896	1
FCGR2A	-0.576217	11.2738	1.61265e-08	0.999899	1
TNFSF10	-0.862971	11.3579	1.57515e-08	0.9999	1
RPS14	-0.138459	14.4856	1.39157e-08	0.999906	1
MARC1	-0.166405	11.2484	1.38033e-08	0.999906	1
RXRA	-0.477095	11.2664	1.35499e-08	0.999907	1
C19orf59	-0.28794	11.2555	1.35353e-08	0.999907	1
RAMP1	-0.326077	11.2571	1.32816e-08	0.999908	1
CDA	-0.701303	11.2939	1.32511e-08	0.999908	1
HBEGF	-0.340769	11.2561	1.2948e-08	0.999909	1
PYGL	-0.369425	11.2607	1.26802e-08	0.99991	1
RNF130	-1.21098	11.3972	1.25069e-08	0.999911	1
RP11-81H14.2	-0.282749	11.2549	1.21576e-08	0.999912	1
IGFBP7	-0.92857	11.3408	1.02518e-08	0.999919	1
IFNG	-0.268387	11.255	9.09733e-09	0.999924	1
CAMK1	-0.634153	11.2706	9.09245e-09	0.999924	1
LILRB4	-0.857653	11.2711	8.84256e-09	0.999925	1
CDCA3	-0.019648	11.2415	8.70154e-09	0.999926	1
PLA2G16	-0.734799	11.2756	8.50764e-09	0.999926	1
GPR56	-0.397958	11.2816	8.33256e-09	0.999927	1
CSTA	-0.692985	11.2815	7.78346e-09	0.99993	1
CATSPER1	-0.455295	11.2638	7.54972e-09	0.999931	1
PLA2G7	-0.277674	11.253	7.4001e-09	0.999931	1
G0S2	-0.698598	11.2918	7.35827e-09	0.999932	1
PPP2R2B	-0.236294	11.2537	7.08144e-09	0.999933	1
RPS2	0.0453216	14.9987	7.01754e-09	0.999933	1
FASLG	-0.165779	11.2501	6.65455e-09	0.999935	1
RPS12	0.10039	14.341	6.5994e-09	0.999935	1
CCNB2	-0.0371218	11.2439	6.49274e-09	0.999936	1
ANXA2	-1.53382	11.6849	6.4374e-09	0.999936	1
CDC20	-0.0505284	11.2435	6.39133e-09	0.999936	1
HJURP	-0.00722663	11.2404	6.34839e-09	0.999936	1
TIGIT	-0.547545	11.298	6.31962e-09	0.999937	1
CDKN1C	-0.201628	11.251	6.28995e-09	0.999937	1
CLEC7A	-0.468674	11.2608	6.13545e-09	0.999938	1
MT-ND4	0.0913438	13.0582	6.08874e-09	0.999938	1
KIAA0101	-0.0854396	11.2499	6.00122e-09	0.999938	1
HMMR	-0.0163566	11.2413	5.98482e-09	0.999938	1
MALAT1	0.172385	16.6477	5.90829e-09	0.999939	1
TPX2	-0.0298737	11.2431	5.70454e-09	0.99994	1
IL18RAP	-0.1769	11.2483	5.66126e-09	0.99994	1
KIFC1	-0.0151421	11.241	5.61797e-09	0.99994	1
CLU	-0.344969	11.257	5.3405e-09	0.999942	1
PLK1	-0.0251903	11.2421	5.20316e-09	0.999942	1
RRM2	-0.0777683	11.2477	5.10148e-09	0.999943	1
GPBAR1	-0.525192	11.2682	5.09908e-09	0.999943	1
RP11-362F19.1	-0.282416	11.2555	5.00381e-09	0.999944	1
MT-ND2	0.0635504	12.7333	4.96618e-09	0.999944	1
P2RY13	-0.287142	11.2548	4.83556e-09	0.999945	1
KLRD1	-0.769551	11.3145	4.31305e-09	0.999948	1
AURKB	-0.053741	11.2432	4.03197e-09	0.999949	1
CCNA2	-0.0166606	11.242	3.971e-09	0.99995	1
MTFR2	-0.0066	11.2406	3.96972e-09	0.99995	1
RNASE2	-0.212768	11.2512	3.96119e-09	0.99995	1
BIRC5	-0.0630842	11.2454	3.94077e-09	0.99995	1
HNMT	-0.491451	11.2718	3.92697e-09	0.99995	1
SIGLEC7	-0.393464	11.2608	3.90128e-09	0.99995	1
CKAP2L	-0.0157083	11.241	3.70841e-09	0.999951	1
CENPA	-0.0219795	11.2421	3.67089e-09	0.999952	1
LILRA3	-0.487339	11.2703	3.39003e-09	0.999954	1
CD36	-0.847272	11.2958	3.27486e-09	0.999954	1
CEP55	-0.0198156	11.2414	3.13739e-09	0.999955	1
TREM1	-0.446088	11.2669	3.11024e-09	0.999956	1
UBE2C	-0.0650082	11.2475	3.04e-09	0.999956	1
MKI67	-0.0590394	11.2461	3.00965e-09	0.999956	1
ANKRD55	-0.0598645	11.2545	2.98951e-09	0.999956	1
LILRA5	-0.611528	11.28	2.95267e-09	0.999957	1
FCGR3A	-1.35307	11.549	2.80534e-09	0.999958	1
EREG	-0.36755	11.2556	2.75168e-09	0.999958	1
DEPDC1	-0.00971084	11.2409	2.68228e-09	0.999959	1
MTMR11	-0.442136	11.266	2.67096e-09	0.999959	1
RGS18	-0.236514	11.253	2.64959e-09	0.999959	1
ASPM	-0.0202178	11.2415	2.47424e-09	0.99996	1
C1QA	-0.3864	11.2718	2.40038e-09	0.999961	1
MND1	-0.0114724	11.241	2.36463e-09	0.999961	1
NCAPG	-0.0247589	11.2417	2.33331e-09	0.999961	1
PID1	-0.439486	11.259	2.27146e-09	0.999962	1
FCGR1B	-0.226977	11.2497	2.22951e-09	0.999962	1
KIF23	-0.0266783	11.2416	2.01096e-09	0.999964	1
CDT1	-0.0263536	11.2424	2.00504e-09	0.999964	1
NPM1	0.00735343	12.4449	1.95279e-09	0.999965	1
TOP2A	-0.0508713	11.2451	1.69229e-09	0.999967	1
CDCA2	-0.0103484	11.2407	1.64135e-09	0.999968	1
DLGAP5	-0.0247436	11.2422	1.6223e-09	0.999968	1
PBK	-0.00759282	11.2406	1.59849e-09	0.999968	1
SKA3	-0.0071113	11.2405	1.54159e-09	0.999969	1
VMO1	-0.221189	11.2551	1.21042e-09	0.999972	1
RPL10	-0.0123865	15.0285	1.13981e-09	0.999973	1
KIF2C	-0.0109024	11.2407	1.12581e-09	0.999973	1
PPP1R14B	-0.450864	11.2509	6.09589e-10	0.99998	1
RPS4X	0.0211107	14.2065	5.20748e-10	0.999982	1
C12orf75	-1.1667	11.3845	4.502e-10	0.999983	1
TPST2	-0.941397	11.3383	2.78305e-10	0.999987	1
RPS9	-0.00448781	13.5653	1.4952e-10	0.99999	1
FUT7	-0.426641	11.2551	5.60476e-11	0.999994	1
RHOC	-1.16533	11.4045	3.27418e-11	0.999995	1
SLAMF7	-0.613134	11.2641	2.72848e-11	0.999996	1
BLVRB	-1.00072	11.3818	2.54659e-11	0.999996	1
IFITM3	-0.996396	11.3014	2.02363e-11	0.999996	1
CTSW	-1.70733	11.72	1.8872e-11	0.999997	1
TIMP1	-1.79114	11.5043	1.72804e-11	0.999997	1
CEBPD	-1.46198	11.419	1.54614e-11	0.999997	1
CCL3	-1.06336	11.4152	6.82121e-12	0.999998	1
CD300A	-1.1411	11.3174	5.00222e-12	0.999998	1
PTMS	-0.453204	11.2547	4.43379e-12	0.999998	1
TNFSF13B	-1.0471	11.3301	3.18323e-12	0.999999	1
CCL5	-2.00185	12.161	1.529e-12	0.999999	1
CRTAM	-0.43109	11.2614	1.13687e-12	0.999999	1
PTPRE	-1.01942	11.2965	4.54747e-13	0.999999	1
FCN1	-2.02545	11.8841	2.4869e-14	1	1
CST3	-2.74475	12.2172	-9.9476e-14	1	1
LGALS3	-1.63462	11.4819	-1.81899e-11	1	1
AMICA1	-1.59722	11.3983	-6.36646e-12	1	1
CPVL	-1.3206	11.3871	-6.82121e-12	1	1
TGFBI	-1.21555	11.3115	-9.54969e-12	1	1
MT2A	-1.19063	11.4178	-1.18234e-11	1	1
PTGER2	-0.902824	11.3277	-1.86446e-11	1	1
LIMS1	-0.854843	11.3552	-1.36424e-11	1	1
GSN	-0.842324	11.2827	-9.54969e-12	1	1
PGD	-0.833386	11.3041	-4.54747e-13	1	1
SPON2	-0.819476	11.4392	-7.7307e-12	1	1
IER3	-0.633841	11.2735	-1.29603e-11	1	1
PAK1	-0.61463	11.2795	-2.27374e-12	1	1
SULT1A1	-0.594327	11.2775	-3.63798e-12	1	1
