## Supplementary file 15 for "Unravelling Immune Cell Signatures: CIBERSORTx-assisted Construction of Signature Matrix from Single-Cell Data"

### Sheet: Custom_Signature_matrix 
NAME	Naive_CD4_T_cells	Activated_NK_cells	CD8_Cytotoxic_T cells	Neutrophils	Activated/Matured_B_cells	NK_Cells	Effector_memory_T_cells	Monocyte_Derived_DC	Naive_CD8+_T_cells	Classical_monocytes	Memory_B_cells	CD16_Monocytes	Macrophages	Plasmacytoid_DC
ABI3	1	1	373.096	119.741	1	892.767	1	314.844	1	1	1	754.345	229.731	1
AC079767.4	1	1	1	1	254.643	1	1	1	1	1	1	1	1	1
AC092580.4	1	238.376	1	1	1	1	172.076	1	1	1	1	1	1	1
ADAM28	1	1	1	1	424.577	1	1	1	1	1	203.109	1	1	1
ADRB2	1	1	184.385	1	1	273.67	1	1	1	1	1	95.9074	1	1
ADTRP	174.129	1	1	1	1	1	1	1	1	1	1	1	1	1
AGTRAP	1	1	222.111	621.823	1	478.46	1	378.762	1	579.86	1	307.877	361.193	1
AIF1	287.205	1	1	5380.33	1	1	1	5620.56	379.293	6117.54	321.776	11272.6	8030.66	671.567
ALOX5AP	265.915	1	335.85	326.141	372.622	1182.73	547.745	95.7968	1	302.24	663.936	1	1	5804.81
AMICA1	158.203	1	1	687.904	1	1	322.979	920.954	267.749	727.591	1	321.966	567.314	2146.01
AOAH	1	293.502	1	198.563	1	437.45	1	288.317	1	1	1	211.945	366.179	1
APMAP	1	499.741	514.692	1	1	1222.28	392.917	1	1	1	1	1	229.333	1
APOBEC3A	1	1	1	154.391	1	1	1	245.003	1	1	1	399.935	332.221	1
APOBEC3G	1	936.54	1111.51	1	194.437	1329.7	590.942	107.971	1	1	393.115	248.55	1	1
ARHGAP24	1	1	1	1	493.128	1	1	1	1	1	396.681	1	262.537	235.962
ASCL2	1	1	1	1	1	244.92	1	92.9931	1	1	1	1	1	1
ASGR1	1	1	1	619.267	1	1	1	407.674	1	653.034	1	207.809	288.506	1
BANK1	1	1	1	1	852.818	1	1	1	1	1	755.617	1	1	1
BATF3	1	1	1	1	1	1	1	1	1	1	1	203.461	1	1
BIRC3	185.344	1	1	1	637.352	1	1	1	1	1	279.213	94.0948	1	1
BLK	1	1	1	1	369.984	1	1	1	1	1	495.611	1	1	1
BRI3	1	1	1	406.221	1	1	1	378.722	1	443.147	1	756.843	529.22	235.962
BST1	1	1	1	438.741	1	1	1	204.539	1	314.984	1	1	172.548	256.885
C12orf75	1	261.721	1155.29	1	1	1168.77	418.465	1	277.443	1	578.004	1	1	3861.61
C19orf38	1	1	1	384.17	1	1	1	310.945	1	394.592	1	492.15	359.079	1
C19orf59	1	1	1	162.28	1	1	1	1	1	1	1	1	1	1
C1orf162	302.141	1129.37	1	1183.61	503.432	1163.72	1	1335.05	423.72	1326.85	265.968	1330.22	1520.41	493.984
C3AR1	1	1	1	1	1	1	1	1	1	1	1	240.732	1	1
C5AR1	1	1	1	465.832	1	1	1	296.348	1	628.368	1	652.786	267.961	1
CARD16	192.719	352.89	450.251	710.744	1	620.872	213.217	703.25	1	751.267	173.982	1081.04	808.005	1
CATSPER1	1	1	1	188.991	1	1	1	1	1	1	1	1	1	1
CCDC50	1	1	1	1	1	1	1	96.2019	1	1	646.912	1	1	3871.13
CCL3	1	1	511.332	471.687	1	2266.85	1	564.39	1	404.852	1	1	382.544	1
CCL4	1	1	1260.07	1	1	3162.22	246.944	1	1	1	1	1	1	1
CCL5	512.834	1620.74	15919.5	1	1	9590.67	9354.92	180.457	747.485	1	632.117	1	460.004	1
CCR7	521.574	210.628	1	1	334.46	1	1	1	637.268	1	1	1	1	1
CD160	1	1	1	1	1	991.651	1	1	1	1	1	1	1	1
CD19	1	1	1	1	276.601	1	1	1	1	1	252.038	1	1	1
CD1C	1	1	1	1	1	1	1	266.335	1	1	485.379	1	1	1
CD1D	1	1	1	182.778	1	1	1	296.52	1	1	1	1	1	1
CD2	609.531	2070.33	1219.35	1	1	725.621	659.407	1	1	1	1	1	1	1
CD22	1	1	1	1	453.257	1	1	1	1	1	185.781	1	1	1
CD247	457.698	748.664	948.057	1	1	3200.95	488.487	1	1	1	1	1	1	1
CD27	822.464	186.608	533.957	1	203.137	1	691.676	1	867.415	1	679.283	1	1	1
CD300A	1	672.572	1	116.186	1	651.948	1	237.657	1	1	1	377.078	342.97	271.27
CD33	1	1	1	327.795	1	1	1	367.924	1	268.199	1	147.187	641.459	1
CD38	1	298.543	1	1	1	219.161	1	1	1	1	252.032	1	1	1
CD3D	2318.3	1	4575.36	1	1	1	2346.51	1	1910.07	1	1	1	1	1
CD3E	1755.16	388.055	1948.62	1	1	1	1892.99	1	1731.93	1	1	1	1	1
CD3G	622.079	1	1373.34	1	1	1	503.95	1	224.477	1	1	1	1	1
CD40	1	1	1	1	358.494	1	1	1	1	1	228.503	1	1	1
CD52	3800.34	2225.28	4696.89	263.408	5396.74	1120.19	3295.74	914.129	3583.98	335.569	5317.3	1538.22	797.249	271.27
CD68	1	1	1	1179.19	1	1	1	1008.41	1	1174.52	222.526	2032.78	1581.76	1920.73
CD69	981.358	1287.96	763.791	1	1698.97	983.824	914.889	97.1652	1	1	702.677	1	1	1
CD7	945.349	5233.13	915.21	1	1	3078.78	1198.18	1	1112.27	1	1	1	1	1
CD72	1	1	1	1	349.629	1	1	1	1	1	167.411	1	1	271.27
CD79A	1	1	1	1	3858.8	1	1	1	1	1	3511.74	1	1	1
CD79B	1	1	1	1	3397.23	243.793	1	1	1	1	2656.43	514.625	1	1
CD86	1	1	1	1	1	1	1	185.061	1	1	1	232.913	1	1
CD8A	1	168.698	1380.64	1	1	275.726	456.255	1	426.251	1	1	1	1	1
CD8B	316.758	1	1297	1	1	1	441.961	1	1327.6	1	1	1	1	1
CDA	1	1	1	525.817	1	1	1	98.6771	1	629.815	1	146.503	280.136	1
CEP78	1	406.42	446.403	1	1	503.737	1	1	1	1	1	1	1	1
CFP	1	1	1	1099.19	1	1	1	1224.02	1	1099.25	1	1257.94	1667.69	1
CHI3L2	1	1	1	1	219.957	1	1	1	1	1	1	1	1	1
CLEC10A	1	1	1	1	1	1	1	589.237	1	1	1	1	1	1
CLEC4A	1	1	1	181.794	1	1	1	205.585	1	1	1	94.8401	1	1
CLEC7A	1	1	1	138.512	1	1	1	114.818	1	1	1	172.527	274.259	1
CRTAM	1	301.864	1	1	1	1	1	1	1	1	1	1	1	1
CSF2RA	1	1	1	160.02	1	1	1	174.282	1	1	1	1	168.152	501.176
CSF3R	1	1	1	653.587	1	1	1	369.86	1	681.964	1	1	307.832	1
CST7	1	1713.3	3499.26	1	1	5323.9	1570.35	1	1	1	1	1	1	1
CTSL	1	1	1	1	1	1	1	1	1	1	1	304.448	1	1
CTSW	308.442	7619.58	3365.69	1	1	6030.78	2421.96	1	936.955	1	1	1	1	1
CXCL16	1	1	1	1	1	1	1	98.4193	1	1	1	496.649	344.522	1
CXCR3	1	171.863	1	1	1	1	1	1	1	1	105.099	1	1	471.912
CXCR4	2064.98	1175.33	1621.93	235.542	4122.19	750.051	2384.66	523.698	1426.93	1	885.538	266.576	1	1877.06
CXXC5	1	322.553	1	1	265.149	386.647	1	1	1	1	401.3	1	1	1
CYB561A3	1	1	1	1	514.058	1	1	99.219	1	1	526.312	1	1	2105.83
CYBB	1	1	1	579.589	194.899	1	1	581.876	1	469.768	153.579	491.701	864.763	859.221
CYP27A1	1	1	1	119.888	1	1	1	1	1	1	1	1	1	1
DERL3	1	1	1	1	1	1	1	1	1	1	601.136	1	1	2117.64
DUSP2	502.81	2269.11	837.01	183.682	1	375.665	1800.54	248.002	1	1	286.296	108.927	1	256.885
EAF2	1	1	1	1	570.69	1	1	88.4956	1	1	514.328	159.288	1	271.27
EMILIN2	1	1	1	233.497	1	1	1	216.761	1	209.399	1	150.202	236.326	1
ENTPD1	1	1	1	177.374	1	1	1	145.278	1	219.617	156.305	1	269.718	1
EOMES	1	220.631	1	1	1	1	1	1	1	1	1	1	1	1
FAM26F	1	1	1	344.785	716.372	1	1	695.2	1	405.919	353.072	1227.69	841.065	1
FCER1A	1	1	1	1	1	1	1	1103.93	1	1	1	1	1	3110.85
FCER2	1	1	1	1	473.875	1	1	1	1	1	1	1	1	1
FCGR1A	1	1	1	266.053	1	1	1	164.684	1	211.138	1	1	1	1
FCGR2A	1	1	1	238.128	1	1	1	244.307	1	204.175	1	241.491	188.996	1
FCGR2B	1	1	1	1	227.681	1	1	1	1	1	192.612	1	1	1
FCGR3A	1	231.111	1045.75	1	1	3138.75	1	104.845	1	1	1	5589.09	217.049	1
FCN1	1	1	1	6384.24	1	1	1	4990.79	1	5593.2	1	3407.52	5904.04	197.541
FCRL1	1	1	1	1	307.903	1	1	1	1	1	124.473	1	1	1
FCRL2	1	1	1	1	1	1	1	1	1	1	174.581	1	1	1
FCRL6	1	1	515.255	1	1	771.11	1	1	1	1	1	1	1	1
FCRLA	1	1	1	1	430.819	1	1	1	1	1	459.27	1	1	1
FGFBP2	1	1	3241.75	1	1	7112.58	1	1	1	1	1	1	1	1
FGR	1	617.934	207.388	598.488	1	662.913	1	549.978	1	481.776	131.967	688.455	484.022	1
FHIT	306.68	1	1	1	1	1	1	1	511.315	1	1	1	1	256.885
FPR1	1	1	1	488.441	1	1	1	301.884	1	460.696	1	279.527	338.383	1
GAPT	1	1	1	122.924	289.167	1	1	118.386	1	1	286.572	117.838	1	512.771
GIMAP5	399.384	153.431	298.931	1	1	289.545	387.505	1	1	1	1	1	1	1
GIMAP7	1475.03	948.668	1542.22	465.739	1	2044.54	1159.37	498.038	1853.07	332.352	1	463.384	327.056	1
GNG7	1	1	1	1	405.777	1	1	1	1	1	499.75	1	1	811.145
GNLY	1	38538.1	12027.1	1	1	30380.5	3838.01	1	1	1	1	1	1	1
GPBAR1	1	1	1	148.063	1	1	1	182.238	1	1	1	372.746	100.643	1
GPR18	1	1	1	1	185.104	1	1	1	1	1	112.001	1	1	1
GPR183	240.127	445.694	1	1	202.501	1	1	165.844	1	1	591.127	1	1	795.04
GZMA	1	3077.08	4171.69	1	1	6573.6	2802.19	1	1	1	1	1	1	1
GZMB	1	865.63	2163.44	1	1	7561.96	1	1	1	1	1521.54	1	1	15416
GZMH	1	233.4	5461.36	1	1	3639.49	1	1	1	1	1	1	1	1
GZMK	1	3252.59	1373.24	1	1	1	3970.24	1	1	1	1	1	1	1
GZMM	348.929	579.812	1230.56	1	1	1947.04	894.358	1	690.614	1	1	1	1	1
HAVCR2	1	1	1	1	1	300.758	1	1	1	1	1	1	1	1
HCK	1	1	1	342.44	1	1	1	464.205	1	333.788	1	1107.81	432.872	1
HCST	780.183	2665.23	2899.44	1133.32	1	3198.08	2218.18	1003.25	1632.1	1207.07	369.37	682.673	1194.98	1318.67
HES4	1	1	1	1	1	1	1	1	1	1	1	477.21	1	1
HHEX	1	1	1	132.466	390.788	1	1	175.27	1	1	189.884	240.506	1	811.811
HLA.DMA	1	176.145	1	666.382	1335.8	1	1	1625.53	1	491.956	1493.64	576.196	811.5	1569.85
HLA.DMB	1	226.537	1	416.991	1082.98	1	1	1041.14	1	323.978	1019.87	240.581	637.065	896.795
HLA.DOB	1	1	1	1	546.2	1	1	1	1	1	310.852	1	1	1
HLA.DPA1	1	686.645	1225.25	1806.23	8292.31	536.768	387.268	9260.11	1	1408.91	8585.8	6594.36	4819.23	5243.83
HLA.DPB1	228.906	710.506	1803.15	2222.56	7162.01	807.962	510.659	9241.91	340.608	1995.77	7549.68	4905.76	4650.31	3767.2
HLA.DQA1	1	1	1	143.447	2490.91	1	1	1639.16	1	1	2218.5	597.461	396.054	1226.9
HLA.DQA2	1	1	1	189.879	1288.92	1	1	1214.87	1	1	1312.5	604.109	697.603	1308.63
HLA.DQB1	1	1	1	363.391	2490.54	1	1	1883.88	1	225.602	1801.81	449.309	721.068	256.885
HLA.DRA	1	474.266	633.584	6527.7	19812	1	327.742	21141.2	1	5488.46	18029	9467.04	11768.9	14642.4
HLA.DRB1	1	413.059	815.417	2611.76	5945.85	1	1	8338.85	1	2104.92	5081.06	4023.53	4214.01	3505.65
HLA.DRB5	1	1	686.524	1316.2	2800.66	1	1	3855.86	1	1012.59	2606.49	2387.07	2064.49	1275.55
HNMT	1	1	1	247.548	1	1	1	207.211	1	283.446	1	115.645	1	1
HVCN1	1	1	1	134.954	802.427	1	1	129.645	1	1	357.53	175.247	1	541.541
IFITM3	1	729.557	1	151.31	1	1	1	335.316	1	1	1	882.635	307.668	1
IGSF6	1	1	1	912.531	1	1	1	1002.02	1	817.075	1	759.639	909.308	115.155
IL1B	1	1	1	603.062	1	1	1	591.413	1	617.971	1	154.191	483.632	1
IL2RB	1	1493.73	1	1	1	784.424	1	1	1	1	1	1	1	1
IL2RG	771.198	1391.06	1253.79	1	613.617	1557.5	1085.45	105.21	386.274	1	507.82	118.729	1	512.771
IL3RA	1	1	1	1	1	1	1	1	1	1	1	201.17	1	1965.75
IL7R	1009.75	636.073	1	1	1	1	1874.27	1	603.493	1	1	1	1	1
IRF7	1	146.058	1	1	1	1	1	135.845	1	1	562.301	128.246	1	2789.53
IRF8	1	185.428	1	181.526	634.714	1	1	187.47	1	1	619.603	125.639	1	4885.04
KIAA0125	1	1	1	1	406.709	1	1	1	1	1	553.725	1	1	1
KLRB1	1	273.036	1	1	1	494.975	791.029	1	1	1	1	1	1	1
KLRC1	1	2085.37	1	1	1	323.398	1	1	1	1	1	1	1	1
KLRD1	1	1134.8	465.086	1	1	1101.19	209.086	1	1	1	1	1	1	1
KLRF1	1	489.981	1	1	1	510.33	1	1	1	1	1	1	1	1
KLRG1	1	1	601.736	1	1	1	911.901	1	1	1	1	1	1	1
KYNU	1	1	1	114.997	1	1	1	132.604	1	1	142.99	201.808	1	429.953
LAG3	1	1	195.972	1	1	1	1	1	1	1	1	1	1	1
LAIR2	1	1	448.516	1	1	820.013	1	1	1	1	1	1	1	1
LAT	580.739	180.059	701.645	1	1	520.798	392.639	1	429.258	1	1	1	1	1
LAT2	1	1	1	208.804	287.922	432.717	1	234.12	1	1	277.572	1	506.01	1
LCK	900.058	787.041	1143.64	1	1	943.557	852.634	1	482.107	1	1	1	1	1
LEF1	616.75	206.915	1	1	1	1	1	1	712.365	1	1	1	1	1
LGALS9	1	1	1	255.418	1	1	1	401.355	1	207.033	108.802	363.947	344.92	1
LILRA2	1	1	1	259.346	1	1	1	245.854	1	234.308	1	334.805	313.68	1
LILRA3	1	1	1	150.729	1	1	1	1	1	1	1	514.813	1	1
LILRA5	1	1	1	265.924	1	1	1	191.447	1	351.095	1	354.007	1	1
LILRB2	1	1	1	203.601	1	1	1	263.268	1	233.292	1	518.781	325.647	432.503
LILRB4	1	1	1	186.238	1	1	1	236.07	1	1	1	117.806	308.225	872.551
LINC00152	1	1	404.124	118.606	1	196.758	1	85.8809	1	1	111.647	115.812	1	1
LINC00861	294.404	349.088	254.425	1	1	306.247	199.704	1	432.194	1	1	1	1	1
LINC00926	1	1	1	1	872.053	1	1	1	1	1	338.664	1	1	1
LINC00936	1	1	1	955.151	258.813	1	1	637.719	1	1405.08	162.664	564.907	1206.45	1
LRRC25	1	1	1	221.286	1	1	1	228.325	1	1	1	727.84	164.102	115.155
LST1	1	224.82	1	3488.94	1	1	308.058	3499.19	1	4657.89	1	10280	4564.96	1
LTB	6370.66	1960.01	740.47	195.008	5595.23	392.893	5781.11	332.83	3471.62	1	5479.36	855.734	1	1774.61
LY86	1	1	1	895.336	603.458	1	1	840.093	1	578.983	584.64	291.655	1029.91	1
LYAR	200.901	195.388	754.802	1	1	474.027	1342.66	99.4406	514.193	1	1	139.621	1	1
LYPD2	1	1	1	1	1	1	1	1	1	1	1	1669.94	1	1
MAP3K7CL	1	1	1	1	1	1	1	1	1	1	1	1	224.438	1
2001-03-01	1	1	1	113.345	407.008	1	1	103.931	1	1	167.728	104.791	1	271.27
MARCO	1	1	1	192.198	1	1	1	186.722	1	1	1	156.799	179.782	1
MATK	1	843.202	418.549	1	1	947.192	428.082	1	1	1	1	1	1	1
MGST1	1	1	1	376.716	1	1	1	151.868	1	254.699	1	1	268.183	1
MIR24.2	1	183.034	1	267.031	1	1	1	122.617	1	347.288	1	149.422	204.55	235.962
MNDA	1	1	1	1250.07	1	1	1	1076.18	1	1114.11	1	508.306	534.848	1
MPEG1	1	1	1	340.227	1	1	1	267.583	1	365.152	201.371	387.615	498.792	1011.9
MS4A1	1	1	1	1	1959.84	1	1	1	1	1	1762.74	1	1	1
MS4A6A	1	1	1	1645.87	1	1	1	1711.8	1	1617.53	1	261.795	1561.11	1445.97
MS4A7	1	1	1	243.538	1	1	1	266.593	1	289.391	1	2115.29	486.133	1
MTMR11	1	1	1	193.453	1	1	1	167.31	1	1	1	135.321	1	1
MTSS1	1	1	1	1	1	1	1	1	1	1	133.791	315.952	204.55	1
MZB1	1	1	1	1	1	1	1	1	1	1	2178.08	1	1	1258.01
NCF1	1	1	1	452.167	303.758	1	1	220.012	1	473.415	254.862	1	391.182	271.27
NCF2	1	1	1	852.324	1	1	1	720.281	1	811.386	1	687.338	443.584	271.27
NCR3	1	349.871	223.715	1	1	886.841	723.695	1	1	1	127.55	1	1	1
NEAT1	528.14	933.478	912.949	3112.24	379.706	925.951	618.518	2514.94	1	3403.98	628.605	2827.61	4003.72	1
NFE2	1	1	1	134.847	1	1	1	1	1	1	1	1	1	1
NKG7	1	12162.5	15631.1	1	1	25246.7	5538.52	169.045	1	1	1	185.291	1	271.27
NSG1	1	1	1	1	1	1	210.601	1	1	1	1	1	1	1
OAS1	1	1	1	122.111	1	1	1	161.554	1	1	268.243	581.17	1	385.025
OSM	1	1	1	1	1	1	1	1	1	1	1	1	237.882	1
P2RX5	1	1	1	1	281.631	1	1	1	1	1	183.056	1	1	1
P2RY13	1	1	1	1	1	1	1	120.246	1	1	1	127.785	1	1
PASK	193.583	1	1	1	1	1	1	1	1	1	1	1	1	1
PHACTR1	1	1	1	252.808	218.923	1	1	245.95	1	234.876	215.044	1	1	256.885
PHF19	1	1	1	1	1	1	1	1	1	1	1	115.044	1	1
PIK3IP1	730.917	248.818	300.571	1	225.402	217.723	272.653	1	654.472	1	1	1	1	1
PILRA	1	1	1	327.067	1	1	1	448.358	1	302.427	1	951.9	430.491	1
PLA2G7	1	1	1	125.638	1	1	1	92.6001	1	1	1	1	1	1
PLD4	1	1	1	1	1	1	1	137.499	1	1	620.007	137.72	1	3996.11
PLEK	1	590.545	1123.4	428.034	215.831	1509.61	318.194	535.144	1	426.917	728.866	618.478	1	2167.16
PLEKHF1	1	1	218.13	1	1	459.773	1	1	1	1	1	1	1	1
PNOC	1	1	1	1	260.692	1	1	1	1	1	362.188	1	1	453.426
PPAPDC1B	1	1	1	1	689.747	1	1	1	1	1	346.117	1	1	1
PPBP	1	1	1	1	1	1	1	1	1	1	1	1	1522.17	1
PPM1N	1	1	1	1	1	1	1	1	1	1	1	290.138	1	1
PPP1R14A	1	1	1	1	1	1	1	1	1	1	366.925	1	1	1
PRAM1	1	1	1	230.212	1	1	1	209.115	1	205.429	1	251.498	283.473	1
PRF1	1	1269.92	1574.93	1	1	5129.36	528.022	1	1	1	1	1	1	1
PRKCQ.AS1	334.664	1	1	1	1	1	1	1	776.447	1	1	1	1	1
PTAFR	1	1	1	146.044	1	1	1	93.1587	1	1	1	1	1	1
PTGDR	1	285.709	1	1	1	510.067	168.265	1	1	1	1	1	1	115.155
PTGER2	1	215.547	253.891	1	1	328.673	372.971	1	1	1	1	160.678	266.275	1
PTPRCAP	1585.85	2182.64	3431.88	1	1978.9	3692.45	2521.67	1	1775.28	1	2155.49	1	1	1171.05
PYHIN1	1	1	268.806	1	1	435.321	1	1	1	1	1	1	1	1
PYROXD2	1	196.016	1	1	1	1	1	1	1	1	1	1	1	1
QPCT	1	1	1	450.402	1	1	1	140.428	1	365.944	1	1	167.763	1
RALGPS2	1	1	1	1	565.533	1	1	1	1	1	579.709	1	1	1
RASSF4	1	1	1	202.477	1	1	1	190.116	1	1	1	1	147.611	1
RBP7	1	1	1	707.861	1	1	1	194.811	1	998.316	1	283.799	448.666	1
RETN	1	1	1	329.188	1	1	1	106.958	1	331.889	1	1	102.591	1
RGCC	478.503	1	1	174.26	1	1	173.534	168.102	405.325	214.884	1	1	1	1
RGS1	1	415.504	1	132.497	1	1	1	265.532	1	1	390.235	1	1	947.014
RGS18	1	1	1	1	1	1	1	1	1	1	1	111.874	1	1
RNASE2	1	1	1	112.399	1	1	1	91.8854	1	1	1	1	1	1
RNASE6	1	1	1	559.828	322.316	1	1	527.071	1	435.544	448.182	1	285.578	1690.51
RP11.290F20.3	1	1	1	214.689	1	1	1	211.185	1	354.316	1	1959.7	380.086	1
RP11.362F19.1	1	1	1	1	1	1	1	1	1	1	1	212.756	1	1
RP11.81H14.2	1	1	1	1	1	220.044	1	1	1	1	1	1	1	1
S100A12	1	1	1	1262.35	1	1	1	278.598	1	1485.4	1	1	436.223	1
S1PR5	1	1	353.339	1	1	758.17	1	1	1	1	1	1	1	1
SAMD3	1	337.382	403.154	1	1	546.987	246.997	1	1	1	1	1	1	1
SCIMP	1	1	1	163.679	191.498	1	1	219.807	1	1	249.104	421.813	1	1
SELL	1070.05	4165.65	317.981	577.803	1161.45	419.158	393.16	476.389	861.469	310.156	711.56	115.737	1	1855.58
SH2D1A	159.643	265.5	527.108	1	1	337.076	425.641	1	1	1	1	1	1	1
SH2D1B	1	276.814	1	1	1	380.965	1	1	1	1	1	1	1	1
SIGLEC10	1	1	1	1	1	1	1	94.2878	1	1	1	431.359	1	1
SIGLEC7	1	1	1	1	1	228.433	1	1	1	1	1	1	1	1
SIRPA	1	1	1	1	1	1	1	1	1	1	1	1	256.818	1
SLC11A1	1	1	1	341.302	1	1	1	195.025	1	412.687	1	392.775	283.512	1
SLC2A6	1	1	1	1	1	1	1	77.6881	1	1	1	263.416	1	271.27
SLC7A7	1	1	1	505.135	1	1	1	419.932	1	420.213	1	630.039	485.439	1
SMCO4	1	1	1	335.195	1	1	1	249.825	1	362.525	1	422.929	557.429	512.771
SMIM14	1	1	1	1	431.644	1	1	150.726	1	1	411.772	151.265	1	429.953
SPI1	1	1	1	1138.49	175.929	1	1	1329.19	1	1113.59	176.355	1949.08	987.018	1
SPIB	1	1	1	1	332.293	1	1	1	1	1	531.381	1	1	1298.22
SPOCK2	331.555	1	310.705	1	1	241.861	519.462	1	1	1	1	1	1	1
STX11	1	1	1	318.225	1	1	1	254.925	1	391.818	1	410.935	326.134	1
TBX21	1	1	229.86	1	1	460.091	1	1	1	1	1	1	1	1
TBXAS1	1	1	1	289.359	1	1	1	315.029	1	291.275	1	491.596	496.676	1
TCF7	426.887	269.663	1	1	1	1	240.533	1	275.95	1	1	1	1	115.155
TCL1A	1	1	1	1	1754.82	1	1	1	1	1	1	1	1	2305.15
TIGIT	1	1	484.674	1	1	358.24	1	1	1	1	1	1	1	1
TLR10	1	1	1	1	1	1	1	1	1	1	149.23	1	1	1
TNFRSF13B	1	1	1	1	1	1	1	1	1	1	404.03	1	1	1
TNFRSF18	1	572.59	1	1	1	1	1	1	1	1	1	1	1	1
TNFSF13B	1	1	1	678.107	1	1	1	530.958	1	627.734	1	401.565	620.788	1
TRAT1	437.735	1	1	1	1	1	272.534	1	1	1	1	1	1	1
TREM1	1	1	1	244.837	1	1	1	118.384	1	290.174	1	1	1	1
TTC38	1	1	231.284	1	1	749.752	1	1	1	1	1	1	1	1
TYMP	1	1	1	1934.25	1	1	1	2064.03	1	2144.72	204.221	2069.69	2129.94	1
UNC93B1	1	1	1	118.383	1	1	1	181.1	1	1	206.094	306.312	1	541.541
VIMP	1	277.093	259.642	216.038	1	278.346	219.96	138.068	1	210.197	481.001	254.933	237.325	1571.43
VMO1	1	1	1	1	1	1	1	1	1	1	1	572.899	1	1
VPREB3	1	1	1	1	804.373	1	1	1	1	1	348.184	1	1	1
XCL1	1	1419.32	1	1	1	1	1	1	1	1	1	1	1	1
XCL2	1	2288.55	1	1	1	757.839	1	1	1	1	1	1	1	1
YBX3	1	1	1	363.341	265.749	1	1	303.662	1	459.113	137.919	207.662	688.548	1
ZNF385A	1	1	1	127.294	1	1	1	193.168	1	1	1	137.809	1	1
ZNF467	1	1	1	181.984	1	1	1	163.105	1	211.401	1	1	1	1
ZNF703	1	1	1	1	1	1	1	91.5577	1	1	1	238.078	1	1
